# Simplified geometric representations of protein structures identify complementary interaction interfaces

**DOI:** 10.1101/2019.12.18.880575

**Authors:** Caitlyn L. McCafferty, Edward M. Marcotte, David W. Taylor

**Affiliations:** Department of Molecular Biosciences, University of Texas at Austin, Austin, TX 78712, USA; Center for Systems and Synthetic Biology, University of Texas at Austin, Austin, TX 78712, USA; Institute for Cellular and Molecular Biology, University of Texas at Austin, Austin, TX 78712, USA; LIVESTRONG Cancer Institutes, Dell Medical School, Austin, TX 78712, USA

## Abstract

Protein-protein interactions are critical to protein function, but three-dimensional (3D) arrangements of interacting proteins have proven hard to predict, even given the identities and 3D structures of the interacting partners. Specifically, identifying the relevant pairwise interaction surfaces remains difficult, often relying on shape complementarity with molecular docking while accounting for molecular motions to optimize rigid 3D translations and rotations. However, such approaches can be computationally expensive, and faster, less accurate approximations may prove useful for large-scale prediction and assembly of 3D structures of multi-protein complexes. We asked if a reduced representation of protein geometry retains enough information about molecular properties to predict pairwise protein interaction interfaces that are tolerant of limited structural rearrangements. Here, we describe a cuboid transformation of 3D protein accessible surfaces on which molecular properties such as charge, hydrophobicity, and mutation rate can be easily mapped, implemented in the MorphProt package. Pairs of surfaces are compared to rapidly assess partner-specific potential surface complementarity. On two available benchmarks of 85 overall known protein complexes, we observed F1 scores (a weighted combination of precision and recall) of 19-34% at correctly identifying protein interaction surfaces, comparable to more computationally intensive 3D docking methods in the annual Critical Assessment of PRedicted Interactions. Furthermore, we examined the effect of molecular motion through normal mode simulation on a benchmark receptor-ligand pair and observed no marked loss of predictive accuracy for distortions of up to 6 Å RMSD. Thus, a cuboid transformation of protein surfaces retains considerable information about surface complementarity, offers enhanced speed of comparison relative to more complex geometric representations, and exhibits tolerance to conformational changes.
