## Supplementary material for "Simplified geometric representations of protein structures identify complementary interaction interfaces": Confusion matrix results for CAPRI and protein docking benchmark 5.0 sets.

### Sheet: Sheet1
Protein Complex	Difficulty	Complex Type	good charge l	good charge r	helpful charge l	helpful charge r	total l	total r		good hydropathy l	good hydropathy r	helpful hydropathy l	helpful hydropathy r	total l	total r		good mutation rate l	good mutation rate r	helpful mutation rate l	helpful mutation rate r	total l	total r
1A2K	Rigid-body	OG	10	20	20	30	30	50		10	30	0	0	10	30		100	80	0	0	100	80
1ACB	Difficult	EI	40	30	60	60	100	90		50	30	40	60	90	90		100	90	0	10	100	100
1AKJ	Rigid-body	OX	50	0	10	90	60	90		10	0	10	60	20	60		0	10	80	70	80	80
1ATN	Difficult	OX	10	0	20	20	30	20		70	0	30	100	100	100
1AY7	Rigid-body	EI	20	40	30	30	50	70		80	30	0	10	80	40		100	90	0	10	100	100
1AZS	Rigid-body	OG	0	0	60	80	60	80		0	0	0	100	0	100
1B6C	Medium	OX	0	100	30	0	30	100		0	30	20	0	20	30		0	100	0	0	0	100
1BKD	Difficult	OG	70	10	20	20	90	30		0	0	40	10	40	10		100	100	0	0	100	100
1BUH	Rigid-body	EI	50	0	50	40	100	40		90	0	10	40	100	40		90	0	10	90	100	90
1BVK	Rigid-body	A	50	10	10	50	60	60		100	0	0	0	100	0		0	0	100	10	100	10
1CGI	Medium	EI	100	30	0	30	100	60		100	40	0	0	100	40		100	10	0	80	100	90
1D6R	Rigid-body	EI	40	40	60	20	100	60		0	30	100	30	100	60		100	100	0	0	100	100
1DQJ	Rigid-body	A	20	10	50	10	70	20		0	0	90	0	90	0		0	0	0	0	0	0
1E6E	Rigid-body	ES	20	0	50	30	70	30		60	0	0	10	60	10		100	0	0	30	100	30
1e+96	Rigid-body	OG	0	30	60	40	60	70		40	0	20	0	60	0		100	0	0	100	100	100
1EAW	Rigid-body	EI	100	50	0	40	100	90		90	20	10	0	100	20		100	90	0	10	100	100
1EFN	Rigid-body	OX	60	30	20	30	80	60		60	20	0	0	60	20		100	90	0	0	100	90
1EWY	Rigid-body	ES	40	10	30	40	70	50		0	0	0	70	0	70		100	0	0	50	100	50
1F34	Rigid-body	EI	50	20	40	40	90	60		90	30	0	10	90	40		90	0	0	0	90	0
1F6M	Difficult	ES	60	30	30	40	90	70		10	30	90	50	100	80		100	80	0	10	100	90
1FAK	Difficult	OR	50	10	0	30	50	40		60	30	0	0	60	30		80	0	0	0	80	0
1FFW	Rigid-body	OX	80	40	20	20	100	60		10	40	90	0	100	40
1FLE	Rigid-body	EI	30	20	70	20	100	40		0	50	100	10	100	60		0	20	100	40	100	60
1FQJ	Difficult	ES	30	20	20	50	50	70		0	70	50	20	50	90		100	100	0	0	100	100
1GHQ	Rigid-body	OR	30	0	0	0	30	0		0	0	0	0	0	0		0	0	10	0	10	0
1GL1	Rigid-body	EI	100	20	0	40	100	60		100	50	0	50	100	100		100	60	0	10	100	70
1GLA	Rigid-body	ER	30	0	50	60	80	60		50	0	50	0	100	0		20	0	80	0	100	0
1GPW	Rigid-body	OX	70	30	10	40	80	70		0	10	0	90	0	100		100	0	0	100	100	100
1GRN	Medium	OG	60	50	20	50	80	100		90	20	10	0	100	20
1H1V														0	0
1H9D	Rigid-body	OX	100	70	0	20	100	90		100	60	0	20	100	80		100	40	0	0	100	40
1HCF	Rigid-body	OR	50	60	20	40	70	100		80	70	0	30	80	100		100	100	0	0	100	100
1HE1	Rigid-body	OG	50	80	30	20	80	100		0	0	90	100	90	100		100	100	0	0	100	100
1I2M	Medium	OG	10	80	50	10	60	90		70	20	0	80	70	100		100	100	0	0	100	100
1I4D	Rigid-body	OG	20	10	10	50	30	60		10	0	0	90	10	90
1IBR	Difficult	OG	50	80	50	20	100	100		10	90	50	10	60	100		80	100	20	0	100	100
1J2J	Rigid-body	OG	100	40	0	0	100	40		100	0	0	0	100	0		100	100	0	0	100	100
1JIW	Medium	EI	20	0	40	30	60	30		40	0	60	60	100	60		100	0	0	70	100	70
1JPS	Rigid-body	A	40	20	0	10	40	30		100	0	0	0	100	0		100	0	0	0	100	0
1JTG	Rigid-body	A	30	10	70	50	100	60		20	10	80	60	100	70		0	0	100	100	100	100
1MLC	Rigid-body	A	0	10	30	40	30	50		0	0	0	50	0	50		0	0	0	0	0	0
1MQ8	Medium	OX	10	10	30	10	40	20		0	0	0	0	0	0		0	0	0	0	0	0
1S1Q	Rigid-body	OX	30	60	40	0	70	60		10	20	30	0	40	20		80	100	0	0	80	100
1VFB	Rigid-body	A	50	20	10	60	60	80		50	10	20	10	70	20		100	0	0	0	100	0
1XD3	Rigid-body	OX	70	40	20	10	90	50		100	60	0	20	100	80		100	90	0	0	100	90
1Z0K	Rigid-body	OG	90	20	10	50	100	70		100	0	0	10	100	10		100	100	0	0	100	100
2FJU	Rigid-body	OG	0	0	20	0	20	0		0	0	0	0	0	0		100	0	0	0	100	0
2G77	Rigid-body	OG	30	10	40	30	70	40		20	0	80	20	100	20		100	70	0	0	100	70
2HLE	Rigid-body	OR	20	30	60	30	80	60		0	50	100	20	100	70		100	30	0	40	100	70
2I25	Rigid-body	A	70	30	10	10	80	40		100	0	0	0	100	0		10	0	90	60	100	60
2O8V	Rigid-body	ES	10	0	40	20	50	20		10	0	0	0	10	0		100	0	0	100	100	100
2PCC	Rigid-body	ES	10	10	60	30	70	40		0	0	90	60	90	60		0	0	100	90	100	90
2VXT	Rigid-body	A	30	10	40	40	70	50		20	0	50	50	70	50		0	0	100	0	100	0
3CPH	Medium	OG	30	0	50	70	80	70		0	0	30	80	30	80		100	0	0	100	100	100
			41.3208	25.4717	29.6226	32.0755	70.9434	57.5472	64.2453	39.8113	17.9245	27.1698	28.1132	65.7407	45.1852	55.463	71.875	40.625	16.4583	24.5833	88.3333	65.2083	76.7708

### Sheet: Sheet2
Capri target	Protein Complex	good charge 1	good charge 2	helpful charge 1	helpful charge 2	total 1	total 2		good hydropathy l	good hydropathy r	helpful hydropathy l	helpful hydropathy r	total l	total r		good mutation rate l	good mutation rate r	helpful mutation rate l	helpful mutation rate r	total l	total r
T29	2VDU	10	10	0	30	10	40		10	10	0	30	10	40		80	0	0	100	80	100
T30	2REX	60	10	40	70	100	80		30	0	50	20	80	20		70	100	30	0	100	100
T32	3BX1	0	0	10	40	10	40									80	0	10	10	90	10
T36	2W5F	0	0	20	80	20	80		10	0	20	90	30	90		0	0	0	80	0	80
T37	2W83	20	70	60	30	80	100		30	100	10	0	40	100		100	100	0	0	100	100
T39	3FM8	10	0	70	10	80	10		0	0	100	60	100	60		100	0	0	0	100	0
T40	3E8L	30	10	30	40	60	50		40	0	60	10	100	10
T41	2WPT	40	30	30	50	70	80		50	0	50	40	100	40		0	0	70	0	70	0
T46	3Q87
T47	3U43	70	20	10	30	80	50		100	0	0	40	100	40		0	0	0	80	0	80
T50	3R2X	0	60	50	30	50	90		0	50	20	10	20	60		30	70	40	20	70	90
T53	4JW2	90	10	0	30	90	40		100	0	0	50	100	50		100	0	0	100	100	100
T54	4JW3	50	100	20	0	100	70		50	100	10	0	60	100		0	100	90	0	100	90
		31.6667	26.6667	28.3333	36.6667	62.5	60.8333		38.1818	23.6364	29.0909	31.8182	67.2727	55.4545		50.9091	33.6364	21.8182	35.4545	73.6364	68.1818

### Sheet: Sheet3
Capri target	Protein Complex	tot res	Mutrate TP	Mutrate FP	Mutrate FN	Mutrate TN	Mutrate Precision	Mutrate Recall	Mutrate ACC	Mutrate F1	p-value	Hydrophobicity TP	Hydrophobicity FP	Hydrophobicity FN	Hydrophobicity TN	Hydrophobicity Precision	Hydrophobicity Recall	Hydrophobicity ACC	Hydrophobicity F1	p-value	Charge TP	Charge FP	Charge FN	Charge TN	Charge Precision	Charge Recall	Charge ACC	Charge F1	p-value	PredUS TP	PredUS FN	PredUS FP	PredUD Prec	PredUS Recall	PredUS ACC	PredUS F1
T29	2VDU	6610	650	508	920	4532	0.5613	0.414	0.783964	0.4765		220	875	1350	4165	0.2009	0.1401	0.663389	0.1651		171	780	1399	4260	0.1798	0.1089	0.670348	0.1357		5	1365	54	0.08	0.004		0.007
T30	2REX	2840	405	200	425	1810	0.6694	0.488	0.77993	0.5645		145	397	685	1613	0.2675	0.1747	0.619014	0.2113		126	400	704	1610	0.2395	0.1518	0.611268	0.1858	7.18742e-05	34	1336	15	0.69	0.02		0.04
T32	3BX1	4560	250	426	1150	2734	0.3698	0.1786	0.654386	0.2408		35	617	1365	2543	0.0537	0.025	0.565351	0.0341		139	484	1261	2676	0.2231	0.0993	0.617325	0.1374	1.0546e-07
T36	2W5F	4850	114	640	866	3230	0.1512	0.1163	0.689485	0.1315	0.0161321	173	497	807	3373	0.2582	0.1765	0.731134	0.2097		162	615	818	3255	0.2085	0.1653	0.704536	0.1844	0.00095577
T37	2W83	2310	270	96	750	1194	0.7377	0.2647	0.633766	0.3896	0.00222781	161	123	859	1167	0.5669	0.1578	0.574892	0.2469		196	140	824	1150	0.5833	0.1921	0.582684	0.2891	0.00082997
T39	3FM8	4640	222	829	748	2841	0.2112	0.2289	0.660129	0.2197		205	470	765	3200	0.3037	0.2113	0.733836	0.2492		129	549	841	3121	0.1903	0.133	0.700431	0.1566		10	740	41	0.2	0.01		0.02
T40	3E8L	6270										303	642	1147	4178	0.3206	0.209	0.714673	0.253		247	662	1203	4158	0.2717	0.1703	0.702552	0.2094
T41	2WPT	2190	95	344	1015	736	0.2164	0.0856	0.379452	0.1227	0.0220992	170	240	940	840	0.4146	0.1531	0.461187	0.2237	0.00823034	189	218	921	862	0.4644	0.1703	0.479909	0.2492	1.25676e-06	28	1462	17	0.62	0.02		0.04
T46	3Q87																							0
T47	3U43	1980	82	280	898	720	0.2265	0.0837	0.405051	0.1222		100	222	880	778	0.3106	0.102	0.443434	0.1536		134	199	846	801	0.4024	0.1367	0.472222	0.2041
T50	3R2X	5640	239	175	931	4295	0.5773	0.2043	0.803901	0.3018		135	451	1035	4019	0.2304	0.1154	0.736525	0.1538		268	582	902	3888	0.3153	0.2291	0.736879	0.2653
T53	4JW2	2610	184	270	1056	1100	0.4053	0.1484	0.491954	0.2172		184	183	1060	1183	0.4959	0.1452	0.523755	0.2246		152	260	1088	1110	0.3689	0.1226	0.483525	0.184
T54	4JW3	3110	318	290	1512	990	0.523	0.1738	0.420579	0.2609		272	262	1558	1018	0.5094	0.1486	0.414791	0.2301		386	130	1444	1150	0.7481	0.2109	0.493891	0.3291
		47610	2829	4058	10271	24182	0.422645	0.216936	0.609327	0.277036		2103	4979	12451	28077	0.3277	0.146558	0.598498	0.196258		2299	5019	12251	28041	0.349608	0.157525	0.604631	0.210842
				0.19

### Sheet: Sheet4
Benchmark set (84 complexes )	TP	Prec	Rec	F1
charge		0.35	0.18	0.23
hydrophobicity		0.31	0.16	0.21
mutation rate		0.48	0.27	0.34
