## Supplementary material for "Simplified geometric representations of protein structures identify complementary interaction interfaces": PDB, PQR, mutation rate, and confusion matrix files of the protein docking benchmark 5.0.: 1ATN_l_cons.txt

POS	SEQ	3LATOM	SCORE		COLOR	CONFIDENCE INTERVAL	CONFIDENCE INTERVAL COLORS	MSA DATA	RESIDUE VARIETY
			(normalized)
1	L	LEU1:D	-0.475		7	-0.671,-0.327			7,6			198/253	F,M,I,L,V
2	K	LYS2:D	-0.105		5	-0.327, 0.047			6,5			216/253	S,F,T,N,K,Y,H,Q,I,R,L
3	I	ILE3:D	-0.714		7	-0.841,-0.609			8,7			228/253	A,F,M,I,Y,L,V
4	A	ALA4:D	-0.466		6	-0.671,-0.327			7,6			228/253	F,S,A,C,I,G,L,V
5	A	ALA5:D	-1.079		8	-1.195,-1.048			9,8			238/253	S,A,T,G,E
6	F	PHE6:D	-1.130		9	-1.245,-1.048			9,8			239/253	S,F,W,Y
7	N	ASN7:D	-1.402		9	-1.470,-1.420			9,9			239/253	S,H,T,N
8	I	ILE8:D	-0.557		7	-0.730,-0.475			7,7			239/253	S,A,M,T,I,G,L,V
9	R	ARG9:D	-0.451		6	-0.609,-0.327			7,6			239/253	H,A,Q,D,K,R,L,E
10	T	THR10:D	-0.228		6	-0.404,-0.155			6,5			239/253	A,S,T,N,K,E,V,H,Q,M,C,R,I,G
11	F	PHE11:D	-0.924		8	-1.097,-0.841			8,8			239/253	F,M,I,E,Y,L
12	G	GLY12:D	-1.215		9	-1.353,-1.146			9,9			239/253	A,S,T,N,D,G
13	E	GLU13:D	0.861		2	0.458, 1.178			4,1			233/253	S,T,N,K,Y,E,V,Q,M,L,A,W,P,H,D,R,G
14	T	THR14:D	0.642		3	0.301, 0.873			4,2			239/253	A,S,T,N,K,E,H,M,D,R,G
15	K	LYS15:D	-1.251		9	-1.353,-1.195			9,9			239/253	S,A,T,N,D,K
16	M	MET16:D	-0.149		5	-0.327,-0.059			6,5			240/253	S,A,T,K,E,Y,V,Q,M,C,I,R,G,L
17	S	SER17:D	0.344		4	0.047, 0.458			5,4			241/253	A,S,T,N,K,E,V,Q,D,I,R,G,L
18	N	ASN18:D	-0.088		5	-0.327, 0.047			6,5			241/253	S,T,N,K,E,V,H,Q,M,D,R
19	A	ALA19:D	1.422		1	0.873, 1.646			2,1			241/253	F,S,T,N,K,Y,E,V,Q,M,C,L,A,P,H,D,I,R,G
20	T	THR20:D	1.352		1	0.873, 1.646			2,1			241/253	S,T,N,K,Y,E,V,Q,M,L,A,P,H,D,R,I,G
21	L	LEU21:D	-0.575		7	-0.730,-0.475			7,7			241/253	A,T,K,E,V,Q,C,I,L
22	A	ALA22:D	0.111		5	-0.155, 0.301			5,4			240/253	F,S,A,T,K,P,V,M,D,I,R,G,L
23	S	SER23:D	1.533		1	0.873, 1.646			2,1			240/253	S,T,N,K,E,V,Q,M,C,A,P,H,D,I,R,G
24	Y	TYR24:D	1.109		1	0.642, 1.178			3,1			242/253	F,S,T,N,K,E,Y,V,Q,M,L,A,P,H,D,R,I
25	I	ILE25:D	-0.414		6	-0.609,-0.327			7,6			243/253	A,F,T,V,Q,M,D,I,L
26	V	VAL26:D	-0.038		5	-0.245, 0.047			6,5			245/253	A,S,T,N,K,V,M,I,R,L
27	R	ARG27:D	0.478		3	0.167, 0.642			4,3			245/253	A,S,W,T,N,K,E,Q,M,D,R,L
28	I	ILE28:D	-0.971		8	-1.097,-0.895			8,8			236/253	S,A,T,I,L,V
29	V	VAL29:D	-0.057		5	-0.327, 0.047			6,5			236/253	F,A,N,V,M,C,I,L
30	R	ARG30:D	0.087		5	-0.155, 0.167			5,4			236/253	A,S,T,N,K,P,E,V,H,Q,M,C,R,L
31	R	ARG31:D	-0.628		7	-0.787,-0.545			7,7			236/253	F,A,T,N,K,E,H,Q,M,R,G,L
32	Y	TYR32:D	-0.819		8	-0.998,-0.730			8,7			237/253	S,A,F,N,Y,M,C,I
33	D	ASP33:D	-1.300		9	-1.420,-1.245			9,9			247/253	S,H,D,E
34	I	ILE34:D	-0.411		6	-0.609,-0.327			7,6			248/253	F,A,M,I,L,V
35	V	VAL35:D	0.328		4	0.047, 0.458			5,4			247/253	F,S,A,T,V,Q,M,C,I,L
36	L	LEU36:D	-0.661		7	-0.841,-0.545			8,7			246/253	F,S,A,T,V,M,I,R,G,L
37	I	ILE37:D	-0.685		7	-0.841,-0.609			8,7			245/253	W,M,I,L,V
38	Q	GLN38:D	-1.154		9	-1.245,-1.097			9,8			245/253	Q,M,K,I,G,L,E,V
39	E	GLU39:D	-1.324		9	-1.420,-1.297			9,9			245/253	H,A,Q,D,G,E
40	V	VAL40:D	-1.121		9	-1.245,-1.048			9,8			245/253	Q,I,L,E,V
41	R	ARG41:D	-0.940		8	-1.048,-0.895			8,8			245/253	S,F,T,K,V,Q,M,I,R
42	D	ASP42:D	-1.067		8	-1.195,-0.998			9,8			242/253	A,H,S,N,D,K,G,E
43	S	SER43:D	0.430		4	0.167, 0.642			4,3			242/253	A,S,T,N,P,K,E,V,Q,D,R,I,G,L
44	H	HIS44:D	0.456		4	0.167, 0.642			4,3			243/253	A,S,T,N,P,K,E,Y,H,Q,D,I,R,L
45	L	LEU45:D	0.208		4	-0.059, 0.301			5,4			244/253	A,S,F,N,K,E,V,H,Q,M,D,I,G,L
46	V	VAL46:D	0.661		3	0.301, 0.873			4,2			244/253	F,S,T,N,K,E,V,Q,M,L,A,H,D,R,I,G
47	A	ALA47:D	-0.864		8	-0.998,-0.787			8,7			234/253	F,S,A,T,P,V,M,I,L
48	V	VAL48:D	-0.379		6	-0.545,-0.245			7,6			234/253	A,F,T,V,M,C,I,L
49	G	GLY49:D	1.490		1	0.873, 1.646			2,1			246/253	S,T,N,K,Y,E,V,Q,M,L,A,W,P,H,D,I,R,G
50	K	LYS50:D	2.675		1	1.646, 2.849			1,1			246/253	F,S,T,N,K,E,Y,V,Q,M,L,A,W,D,I,R,G
51	L	LEU51:D	-1.002		8	-1.146,-0.947			9,8			246/253	F,M,I,L,V
52	L	LEU52:D	0.136		5	-0.155, 0.301			5,4			246/253	A,F,T,K,E,V,Q,M,C,I,L
53	D	ASP53:D	1.589		1	1.178, 1.646			1,1			246/253	A,S,T,N,K,Y,E,H,Q,M,D,R,G,L
54	Y	TYR54:D	1.823		1	1.178, 1.646			1,1			246/253	F,S,T,N,K,E,Y,V,Q,M,C,L,A,H,D,I,R
55	L	LEU55:D	-0.861		8	-0.998,-0.787			8,7			246/253	I,E,Y,L,V
56	N	ASN56:D	-1.016		8	-1.146,-0.947			9,8			242/253	A,S,T,N,P,K,E,H,Q,D,R,G
57	Q	GLN57:D	2.826		1	1.646, 2.849			1,1			212/253	S,T,N,K,E,V,Q,M,L,A,W,P,H,D,R,I,G
58	D	ASP58:D	0.600		3	0.167, 0.873			4,2			97/253	S,A,N,P,K,Y,E,V,H,Q,M,C,D,I,G
59	D	ASP59:D	0.062		5	-0.245, 0.301			6,4			97/253	S,A,T,P,K,H,D,G,L
60	P	PRO60:D	1.388		1	0.873, 1.646			2,1			205/253	F,S,T,N,K,Y,E,V,Q,L,A,P,H,D,R,I,G
61	N	ASN61:D	1.474		1	0.873, 1.646			2,1			210/253	F,S,T,N,K,E,Y,V,Q,L,A,P,H,D,I,R,G
62	T	THR62:D	2.810		1	1.646, 2.849			1,1			216/253	F,S,T,N,K,E,V,Q,C,L,A,P,H,D,R,I,G
63	Y	TYR63:D	-0.608		7	-0.787,-0.475			7,7			241/253	H,F,W,N,I,Y
64	H	HIS64:D	1.408		1	0.873, 1.646			2,1			237/253	A,S,T,N,K,E,H,Q,M,D,I,R,G,L
65	Y	TYR65:D	1.714		1	1.178, 1.646			1,1			237/253	S,F,T,N,K,Y,V,Q,M,C,L,A,W,H,D,I,R,G
66	V	VAL66:D	0.326		4	0.047, 0.458			5,4			241/253	S,F,A,W,T,K,Y,E,V,H,Q,M,C,I,L
67	V	VAL67:D	0.370		4	0.047, 0.458			5,4			241/253	S,A,T,N,P,K,Y,E,V,Q,M,C,D,I,G,L
68	S	SER68:D	-1.226		9	-1.297,-1.195			9,9			242/253	S,T,D,G,E,V
69	E	GLU69:D	1.017		2	0.642, 1.178			3,1			242/253	A,S,T,N,P,K,Y,E,V,H,Q,D,I,R,G,L
70	P	PRO70:D	-0.479		7	-0.671,-0.404			7,6			241/253	F,S,A,T,P,V,H,Q,M,I,R,G,L
71	L	LEU71:D	-0.770		7	-0.947,-0.671			8,7			241/253	A,Q,T,I,E,L,V
72	G	GLY72:D	-1.408		9	-1.470,-1.420			9,9			241/253	G
73	R	ARG73:D	-0.978		8	-1.097,-0.895			8,8			230/253	S,A,T,N,K,P,H,R,I,L
74	N	ASN74:D	-0.024		5	-0.245, 0.167			6,4			157/253	A,F,S,T,N,P,K,E,V,H,Q,D,I,R,G
75	S	SER75:D	-0.377		6	-0.545,-0.245			7,6			241/253	A,S,T,N,K,P,Y,E,V,H,Q,M,D,R,G,L
76	Y	TYR76:D	-0.900		8	-1.048,-0.787			8,7			212/253	S,T,W,N,Y,H,D,R
77	K	LYS77:D	-0.841		8	-0.998,-0.787			8,7			242/253	Q,M,T,N,R,K,G,V
78	E	GLU78:D	-1.380		9	-1.470,-1.353			9,9			242/253	A,Q,E
79	R	ARG79:D	-0.857		8	-0.998,-0.787			8,7			242/253	F,T,K,Y,V,H,Q,M,D,R,I,L
80	Y	TYR80:D	-0.862		8	-0.998,-0.787			8,7			244/253	S,F,M,N,I,P,Y,V
81	L	LEU81:D	-0.827		8	-0.947,-0.730			8,7			244/253	A,W,M,C,I,G,L,V
82	F	PHE82:D	-0.347		6	-0.545,-0.245			7,6			244/253	A,F,C,P,I,Y,V
83	L	LEU83:D	0.302		4	0.047, 0.458			5,4			244/253	F,S,M,I,G,Y,L,V
84	F	PHE84:D	-0.535		7	-0.730,-0.404			7,6			244/253	S,F,M,W,R,Y
85	R	ARG85:D	-0.903		8	-1.048,-0.841			8,8			249/253	M,D,N,K,R
86	P	PRO86:D	1.019		2	0.642, 1.178			3,1			250/253	A,S,T,N,K,P,E,V,H,Q,M,D,R,G
87	N	ASN87:D	0.450		4	0.167, 0.642			4,3			248/253	A,S,T,N,K,E,H,Q,D,R,G
88	K	LYS88:D	1.211		1	0.642, 1.646			3,1			249/253	S,A,T,N,K,E,V,H,Q,M,D,R,I,L
89	V	VAL89:D	-0.458		6	-0.609,-0.327			7,6			249/253	F,A,T,E,V,M,D,R,I,L
90	S	SER90:D	0.310		4	0.047, 0.458			5,4			249/253	S,T,N,K,E,V,Q,M,L,A,W,P,H,D,R,I,G
91	V	VAL91:D	-0.141		5	-0.327,-0.059			6,5			249/253	F,A,N,K,P,Y,E,V,M,D,I,L
92	L	LEU92:D	0.798		2	0.458, 0.873			4,2			249/253	S,A,T,N,P,K,E,V,H,Q,M,D,R,I,L
93	D	ASP93:D	1.174		1	0.642, 1.178			3,1			249/253	A,S,T,N,K,E,H,Q,D,R,G
94	T	THR94:D	0.553		3	0.301, 0.642			4,3			248/253	F,S,T,N,K,Y,E,V,Q,M,C,L,A,W,P,H,D,I,R,G
95	Y	TYR95:D	-0.313		6	-0.545,-0.155			7,5			248/253	A,S,F,T,W,N,K,Y,V,H,Q,R,G,L
96	Q	GLN96:D	0.050		5	-0.155, 0.167			5,4			246/253	F,A,S,T,K,E,Y,V,H,Q,M,D,C,L
97	Y	TYR97:D	-0.427		6	-0.609,-0.327			7,6			248/253	S,H,F,W,I,L,Y,V
98	D	ASP98:D	0.958		2	0.642, 1.178			3,1			243/253	A,S,T,N,P,K,E,V,H,Q,M,D,I,R,G,L
99	D	ASP99:D	-0.892		8	-1.048,-0.841			8,8			245/253	S,N,K,E,M,D,I,R,G,L
100	G	GLY100:D	1.570		1	0.873, 1.646			2,1			203/253	F,S,T,N,K,E,Y,V,Q,M,L,A,P,H,D,R,G
101	C	CYS101:D	1.397		1	0.873, 1.646			2,1			207/253	F,S,T,N,K,Y,E,V,Q,C,L,A,P,H,D,R,G
102	G	-	-0.033		5	-0.404, 0.167			6,4			74/253	W,T,N,E,H,Q,M,D,R,G
103	N	-	2.184		1	1.178, 2.849			1,1			141/253	A,S,T,N,K,P,E,Y,V,H,Q,M,D,I,L
104	C	CYS104:D	0.743		3	0.301, 0.873			4,2			141/253	A,S,F,T,N,K,E,Q,C,D,G,L
105	G	GLY105:D	0.126		5	-0.155, 0.301			5,4			169/253	A,S,N,K,P,E,V,Q,D,R,G,L
106	N	ASN106:D	0.610		3	0.301, 0.873			4,2			175/253	A,S,T,N,P,K,E,V,H,Q,M,D,I,G,L
107	D	ASP107:D	-0.957		8	-1.097,-0.895			8,8			235/253	S,A,T,N,P,E,H,Q,D,R,G
108	S	SER108:D	0.745		3	0.458, 0.873			4,2			250/253	F,S,T,N,K,E,Y,V,Q,M,L,A,W,P,H,I,R,G
109	F	PHE109:D	-1.100		8	-1.245,-1.048			9,8			249/253	F,M,X,Y,L
110	S	SER110:D	-0.293		6	-0.475,-0.155			7,5			250/253	A,S,T,N,E,V,H,Q,M,D,C,I,L
111	R	ARG111:D	-1.412		9	-1.470,-1.420			9,9			251/253	R,Y
112	E	GLU112:D	-0.666		7	-0.841,-0.545			8,7			251/253	A,N,P,K,E,Q,D,C,G,L
113	P	PRO113:D	-1.412		9	-1.470,-1.420			9,9			252/253	P
114	A	ALA114:D	0.065		5	-0.155, 0.167			5,4			252/253	F,S,A,T,Y,V,H,Q,M,C,I,L
115	V	VAL115:D	-0.484		7	-0.671,-0.404			7,6			253/253	F,A,S,T,V,M,I,G,L
116	V	VAL116:D	-0.941		8	-1.048,-0.895			8,8			253/253	F,A,W,T,V,M,C,I,G,L
117	K	LYS117:D	0.208		4	-0.059, 0.301			5,4			253/253	S,T,W,N,P,K,Y,E,V,H,Q,M,D,R,G,L
118	F	PHE118:D	-0.820		8	-0.998,-0.730			8,7			253/253	F,N,R,G,Y,L,V
119	S	SER119:D	0.174		4	-0.059, 0.301			5,4			250/253	F,S,T,N,K,E,Y,Q,M,C,L,A,H,D,I,R,G
120	S	SER120:D	-0.294		6	-0.475,-0.155			7,5			239/253	F,A,S,W,T,N,K,P,Y,V,D,C,I,R,G,L
121	H	HIS121:D	1.174		1	0.642, 1.646			3,1			239/253	F,A,S,W,T,N,K,P,E,V,H,Q,D,R,G,L
122	S	SER122:D	1.481		1	0.873, 1.646			2,1			238/253	A,F,S,T,N,K,P,E,Y,V,H,Q,D,R,G,L
123	T	THR123:D	-0.327		6	-0.545,-0.245			7,6			224/253	S,A,T,N,P,K,E,V,C,D,I,G,L
124	K	LYS124:D	2.246		1	1.178, 2.849			1,1			30/253	A,P,K,E,V,H,Q,L
125	V	VAL125:D	0.182		4	-0.059, 0.301			5,4			226/253	S,T,N,K,V,Q,M,C,L,A,P,H,D,I,R,G
126	K	LYS126:D	1.783		1	1.178, 1.646			1,1			253/253	F,S,T,N,K,E,V,Q,C,L,A,W,P,H,D,R,I,G
127	E	GLU127:D	0.128		5	-0.155, 0.301			5,4			252/253	S,T,N,P,K,E,Q,D,I,R,G,L
128	F	PHE128:D	-0.555		7	-0.730,-0.475			7,7			253/253	A,F,P,I,Y,L,V
129	A	ALA129:D	-0.720		7	-0.841,-0.671			8,7			253/253	F,S,A,T,V,Q,I,G,L
130	I	ILE130:D	-0.258		6	-0.475,-0.155			7,5			253/253	A,F,W,Y,V,M,I,L
131	V	VAL131:D	-0.318		6	-0.475,-0.245			7,6			253/253	S,A,T,V,M,I,G,L
132	A	ALA132:D	-0.760		7	-0.895,-0.671			8,7			253/253	S,A,T,N,P,V,D,G,L
133	L	LEU133:D	-0.321		6	-0.545,-0.245			7,6			253/253	S,A,F,W,N,V,H,Q,M,C,I,G,L
134	H	HIS134:D	-1.352		9	-1.420,-1.297			9,9			253/253	F,H,N,P,R
135	S	SER135:D	-0.766		7	-0.895,-0.671			8,7			253/253	A,S,T,R,I,L,V
136	A	ALA136:D	-0.374		6	-0.545,-0.245			7,6			253/253	S,A,T,N,K,E,V,Q,M,D,C,I,R,G,L
137	P	PRO137:D	-1.059		8	-1.195,-0.998			9,8			253/253	A,T,K,P,E,L,V
138	S	SER138:D	1.290		1	0.873, 1.646			2,1			253/253	A,S,T,N,P,K,Y,E,V,H,Q,D,R,G,L
139	D	ASP139:D	0.403		4	0.167, 0.642			4,3			253/253	F,S,T,N,K,Y,E,V,Q,M,L,A,H,D,R,I,G
140	A	ALA140:D	-0.934		8	-1.048,-0.895			8,8			253/253	S,A,T,K,P,V,D,R,G
141	V	VAL141:D	-0.131		5	-0.327,-0.059			6,5			253/253	F,S,T,K,E,V,Q,M,L,A,W,P,H,D,I,R,G
142	A	ALA142:D	1.472		1	0.873, 1.646			2,1			247/253	S,A,W,T,N,P,K,E,V,H,Q,M,D,I,R,L
143	E	GLU143:D	-1.399		9	-1.470,-1.353			9,9			253/253	S,K,E
144	I	ILE144:D	-0.567		7	-0.730,-0.475			7,7			253/253	A,T,M,N,I,E,L,V
145	N	ASN145:D	-0.382		6	-0.545,-0.245			7,6			253/253	F,A,S,T,N,P,K,Y,E,V,Q,D,R
146	S	SER146:D	-0.164		6	-0.404,-0.059			6,5			252/253	S,T,N,K,Y,E,V,Q,M,L,A,W,H,D,R,G
147	L	LEU147:D	-1.063		8	-1.195,-0.998			9,8			252/253	M,D,I,G,L
148	Y	TYR148:D	0.894		2	0.458, 1.178			4,1			252/253	S,F,T,N,K,E,Y,V,Q,C,L,A,P,H,D,I,G
149	D	ASP149:D	-0.120		5	-0.327, 0.047			6,5			252/253	S,A,T,N,K,E,H,Q,D,R,G,L
150	V	VAL150:D	-1.236		9	-1.353,-1.195			9,9			252/253	S,A,N,Y,V,M,I,G,L
151	Y	TYR151:D	0.111		5	-0.155, 0.301			5,4			249/253	A,F,T,W,N,E,Y,V,H,M,D,C,I,R,G,L
152	L	LEU152:D	1.332		1	0.873, 1.646			2,1			249/253	S,F,A,W,T,N,K,E,V,H,Q,M,D,R,L
153	D	ASP153:D	0.410		4	0.167, 0.642			4,3			249/253	F,S,T,N,K,E,Y,V,Q,M,L,A,W,H,D,R,G
154	V	VAL154:D	-0.006		5	-0.245, 0.167			6,4			249/253	F,S,A,T,Y,V,M,C,I,G,L
155	Q	GLN155:D	0.699		3	0.301, 0.873			4,2			252/253	S,T,K,E,Y,V,Q,M,L,A,W,P,H,D,I,R,G
156	Q	GLN156:D	2.068		1	1.178, 2.849			1,1			253/253	S,T,N,K,Y,E,V,Q,M,C,L,A,W,H,D,I,R,G
157	K	LYS157:D	0.390		4	0.047, 0.458			5,4			250/253	S,F,A,T,N,K,Y,E,V,H,Q,M,D,I,R,L
158	W	TRP158:D	0.489		3	0.167, 0.642			4,3			247/253	S,F,W,N,P,Y,H,Q,D,C,G,L
159	H	HIS159:D	1.183		1	0.642, 1.178			3,1			251/253	S,T,N,K,E,V,Q,C,L,A,P,H,D,R,I,G
160	L	LEU160:D	0.057		5	-0.155, 0.167			5,4			248/253	S,A,T,N,K,P,E,V,M,D,I,G,L
161	N	ASN161:D	0.474		3	0.167, 0.642			4,3			250/253	A,S,T,N,P,K,E,Q,D,I,R
162	D	ASP162:D	-0.577		7	-0.730,-0.475			7,7			251/253	A,S,N,P,K,E,H,M,D
163	V	VAL163:D	-0.131		5	-0.327,-0.059			6,5			252/253	S,F,A,W,T,Y,V,M,C,R,I,G,L
164	M	MET164:D	-0.100		5	-0.327, 0.047			6,5			252/253	S,A,F,M,I,L,V
165	L	LEU165:D	-0.498		7	-0.671,-0.404			7,6			252/253	F,M,I,L,V
166	M	MET166:D	-0.412		6	-0.609,-0.327			7,6			252/253	S,F,A,T,V,M,I,G,L
167	G	GLY167:D	-1.394		9	-1.470,-1.353			9,9			252/253	C,G
168	D	ASP168:D	-1.340		9	-1.420,-1.297			9,9			252/253	A,N,D,L
169	F	PHE169:D	-0.690		7	-0.841,-0.609			8,7			252/253	H,F,M,Y,L
170	N	ASN170:D	-1.309		9	-1.420,-1.297			9,9			252/253	H,Q,D,C,N,R,K,Y
171	A	ALA171:D	-1.221		9	-1.297,-1.195			9,9			252/253	S,A,M,T,C,G,L,V
172	D	ASP172:D	-0.475		7	-0.671,-0.404			7,6			252/253	S,A,N,P,E,Y,D,G
173	C	CYS173:D	-0.825		8	-0.998,-0.730			8,7			252/253	A,Q,T,D,C,P,G,E,L,Y
174	S	SER174:D	0.176		4	-0.059, 0.301			5,4			251/253	F,S,T,N,K,V,Q,M,L,A,W,P,H,D,R,G
175	Y	TYR175:D	-0.915		8	-1.048,-0.841			8,8			252/253	S,F,T,W,N,K,P,Y,H,Q,D
176	V	VAL176:D	-0.743		7	-0.895,-0.671			8,7			250/253	S,A,F,P,K,E,Y,V,M,D,I,L
177	T	THR177:D	0.448		4	0.167, 0.642			4,3			244/253	S,A,T,N,P,K,V,Q,D,C,R,G
178	S	SER178:D	1.413		1	0.873, 1.646			2,1			244/253	F,S,T,N,K,E,V,Q,M,L,A,W,P,H,D,R,I,G
179	S	SER179:D	0.520		3	0.167, 0.642			4,3			243/253	A,S,T,N,P,K,Y,E,H,Q,D,I,R,G
180	Q	GLN180:D	1.101		2	0.642, 1.178			3,1			243/253	A,S,T,N,P,K,E,H,Q,C,D,R,G,L
181	W	TRP181:D	0.027		5	-0.245, 0.167			6,4			244/253	S,A,F,W,N,K,E,Y,Q,M,D,R,L
182	S	SER182:D	2.376		1	1.178, 2.849			1,1			239/253	S,T,N,K,Y,E,V,Q,L,A,P,H,D,R,I,G
183	S	SER183:D	1.707		1	1.178, 1.646			1,1			239/253	S,T,N,K,Y,E,V,Q,C,L,A,H,D,I,R,G
184	I	ILE184:D	-0.628		7	-0.787,-0.545			7,7			245/253	A,S,N,V,H,M,I,R,G,L
185	R	ARG185:D	-0.171		6	-0.404,-0.059			6,5			241/253	A,S,T,K,P,E,V,H,Q,D,I,R,L
186	L	LEU186:D	-0.745		7	-0.895,-0.671			8,7			244/253	F,S,T,N,Y,V,M,D,C,I,L
187	R	ARG187:D	-0.107		5	-0.327, 0.047			6,5			247/253	S,F,N,K,E,Y,V,Q,M,C,L,W,H,D,I,R,G
188	T	THR188:D	-0.125		5	-0.327,-0.059			6,5			248/253	A,S,T,N,P,K,Y,E,V,H,Q,M,I,R,G
189	S	SER189:D	0.614		3	0.301, 0.873			4,2			245/253	A,S,T,N,P,K,Y,E,V,H,Q,D,R,I,G,L
190	S	SER190:D	1.553		1	1.178, 1.646			1,1			245/253	A,S,T,N,K,P,Y,E,V,H,Q,C,D,R,G,L
191	T	THR191:D	1.019		2	0.642, 1.178			3,1			238/253	S,A,T,N,K,P,E,V,H,Q,M,D,R,I,G,L
192	F	PHE192:D	-0.559		7	-0.730,-0.475			7,7			239/253	S,F,M,N,C,I,L,Y,V
193	Q	GLN193:D	0.934		2	0.458, 1.178			4,1			239/253	F,S,T,N,K,Y,E,V,Q,M,C,L,A,W,H,D,R,I,G
194	W	TRP194:D	-0.566		7	-0.787,-0.404			7,6			239/253	A,S,F,W,P,K,V,M,R,I,G
195	L	LEU195:D	-0.614		7	-0.787,-0.475			7,7			239/253	A,T,W,P,V,C,I,L
196	I	ILE196:D	-1.214		9	-1.297,-1.195			9,9			249/253	T,X,P,V,C,I,R,L
197	P	PRO197:D	1.179		1	0.642, 1.646			3,1			248/253	A,S,T,X,N,K,P,E,Q,D,R,G,L
198	D	ASP198:D	-0.726		7	-0.895,-0.609			8,7			248/253	F,A,S,X,N,P,K,Y,E,V,H,Q,D,R,G,L
199	S	SER199:D	1.114		1	0.642, 1.178			3,1			248/253	A,S,T,X,N,K,E,V,Q,M,C,D,I,R,G,L
200	A	ALA200:D	0.345		4	0.047, 0.458			5,4			249/253	F,S,T,N,K,Y,E,V,Q,M,L,A,X,P,D,I,R
201	D	ASP201:D	-1.266		9	-1.353,-1.245			9,9			249/253	S,A,T,X,N,K,Y,D,G
202	T	THR202:D	-1.332		9	-1.420,-1.297			9,9			249/253	S,T,D,X,N,L
203	T	THR203:D	-1.246		9	-1.353,-1.195			9,9			249/253	A,S,T,X,N,V,M,I,R,L
204	A	ALA204:D	-0.737		7	-0.895,-0.671			8,7			247/253	F,S,A,T,X,V,Q,M,I,R,L
205	T	THR205:D	0.112		5	-0.155, 0.301			5,4			246/253	A,S,T,X,N,K,H,Q,D,R,I,G,L
206	S	SER206:D	0.307		4	0.047, 0.458			5,4			236/253	A,S,T,X,N,K,P,E,V,H,Q,D,R,G,L
207	T	THR207:D	-0.821		8	-0.947,-0.730			8,7			247/253	A,S,T,X,N,K,P,H,Q,D,R,G,L
208	N	ASN208:D	0.592		3	0.301, 0.873			4,2			239/253	F,S,T,N,K,E,Y,V,Q,C,L,A,X,H,D,I,R,G
209	C	CYS209:D	-0.760		7	-0.947,-0.671			8,7			241/253	A,S,F,X,N,K,Y,H,C,L
210	A	ALA210:D	-0.623		7	-0.787,-0.545			7,7			241/253	F,S,A,T,X,P,E,C,L
211	Y	TYR211:D	-1.135		9	-1.245,-1.048			9,8			248/253	F,T,X,L,Y
212	D	ASP212:D	-1.342		9	-1.420,-1.297			9,9			248/253	T,X,N,C,D,E
213	R	ARG213:D	-1.320		9	-1.420,-1.297			9,9			246/253	H,X,N,P,R
214	I	ILE214:D	-0.825		8	-0.947,-0.730			8,7			242/253	A,F,X,Y,V,M,C,I,L
215	V	VAL215:D	-1.018		8	-1.146,-0.947			9,8			242/253	F,A,W,X,Y,V,M,C,I,L
216	V	VAL216:D	-0.059		5	-0.245, 0.047			6,5			241/253	F,A,T,X,Y,V,M,I,L
217	A	ALA217:D	-0.084		5	-0.327, 0.047			6,5			240/253	F,S,T,N,K,E,Y,V,Q,C,L,A,X,H,D,R,I,G
218	G	GLY218:D	-0.514		7	-0.730,-0.404			7,6			222/253	F,A,S,T,W,X,K,E,Q,D,R,G,L
219	S	SER219:D	1.488		1	0.873, 1.646			2,1			241/253	S,T,N,K,E,V,Q,M,L,A,X,P,D,R,I,G
220	L	LEU220:D	2.368		1	1.178, 2.849			1,1			240/253	S,T,N,K,Y,E,Q,M,L,A,W,X,P,H,D,R,I,G
221	L	LEU221:D	0.248		4	-0.059, 0.458			5,4			242/253	S,F,T,X,K,E,V,Q,M,C,D,R,I,L
222	Q	GLN222:D	1.431		1	0.873, 1.646			2,1			240/253	F,S,T,N,K,Y,E,V,Q,M,C,L,A,W,P,H,D,I,R
223	S	SER223:D	2.395		1	1.178, 2.849			1,1			243/253	S,T,N,K,Y,E,Q,M,L,A,X,P,H,D,R,G
224	S	SER224:D	0.239		4	-0.059, 0.458			5,4			243/253	F,S,T,N,K,Y,E,V,M,C,L,A,W,X,P,H,D,R,G
225	V	VAL225:D	0.144		5	-0.059, 0.301			5,4			235/253	S,F,A,T,X,N,Y,V,M,D,I,L
226	V	VAL226:D	0.284		4	-0.059, 0.458			5,4			192/253	F,S,T,N,K,E,V,Q,C,L,A,W,X,D,I,R,G
227	P	PRO227:D	-0.067		5	-0.327, 0.047			6,5			196/253	F,A,S,T,N,K,P,Y,V,H,Q,D,G,L
228	G	GLY228:D	1.563		1	1.178, 1.646			1,1			243/253	F,A,S,T,N,K,Y,E,H,Q,C,D,R,G,L
229	S	SER229:D	-0.532		7	-0.671,-0.475			7,7			245/253	F,S,T,N,K,E,Y,V,Q,M,C,A,W,P,H,D,I,R,G
230	A	ALA230:D	-0.720		7	-0.841,-0.671			8,7			245/253	S,A,T,N,P,Y,V,Q,M,D,C,I,R,G,L
231	A	ALA231:D	1.555		1	1.178, 1.646			1,1			244/253	S,F,T,N,K,Y,E,V,Q,M,L,A,P,H,D,R,G
232	P	PRO232:D	-0.064		5	-0.245, 0.047			6,5			245/253	F,S,A,T,P,Y,E,V,I,R,L
233	F	PHE233:D	0.051		5	-0.245, 0.167			6,4			245/253	S,A,F,N,P,Y,V,H,M,D,I,L
234	D	ASP234:D	-0.133		5	-0.327,-0.059			6,5			245/253	S,A,T,N,K,Y,H,Q,D,R,L
235	F	PHE235:D	-0.252		6	-0.475,-0.155			7,5			245/253	A,F,T,P,Y,V,M,I,L
236	Q	GLN236:D	0.120		5	-0.155, 0.301			5,4			244/253	F,S,T,N,K,Y,E,V,Q,M,L,A,P,H,D,I,R,G
237	A	ALA237:D	2.818		1	1.646, 2.849			1,1			245/253	S,A,T,N,K,E,V,H,Q,M,D,I,R,G,L
238	A	ALA238:D	1.117		1	0.642, 1.178			3,1			243/253	F,S,T,N,K,Y,E,V,Q,M,L,A,W,H,D,I,R,G
239	Y	TYR239:D	0.621		3	0.301, 0.873			4,2			243/253	S,F,N,K,E,Y,V,H,Q,M,D,L
240	G	GLY240:D	2.665		1	1.646, 2.849			1,1			243/253	A,S,N,P,K,Y,E,V,H,Q,C,D,R,G,L
241	L	LEU241:D	-0.473		7	-0.671,-0.327			7,6			243/253	F,T,K,E,Y,V,Q,M,D,I,G,L
242	S	SER242:D	0.487		3	0.167, 0.642			4,3			243/253	F,S,T,N,P,K,E,V,H,Q,D,R,I,G,L
243	N	ASN243:D	1.150		1	0.642, 1.178			3,1			243/253	S,T,N,K,Y,E,V,Q,M,C,L,A,P,H,D,R,I,G
244	E	GLU244:D	1.374		1	0.873, 1.646			2,1			231/253	A,S,T,N,K,Y,E,V,Q,M,C,D,R,I,G,L
245	M	MET245:D	1.013		2	0.642, 1.178			3,1			226/253	F,A,W,T,K,E,V,Q,M,C,D,R,I,G,L
246	A	ALA246:D	-0.848		8	-0.998,-0.787			8,7			238/253	S,A,T,P,K,Y,V,D,R,G
247	L	LEU247:D	0.852		2	0.458, 1.178			4,1			238/253	F,S,T,N,K,Y,E,V,Q,M,L,A,D,R,I,G
248	A	ALA248:D	0.792		2	0.458, 0.873			4,2			234/253	S,A,T,N,K,E,H,Q,M,D,C,I,R,G,L
249	I	ILE249:D	-0.878		8	-0.998,-0.787			8,7			236/253	A,I,L,V
250	S	SER250:D	-1.419		9	-1.470,-1.420			9,9			235/253	S
251	D	ASP251:D	-1.352		9	-1.470,-1.297			9,9			235/253	S,Q,D,E,Y
252	H	HIS252:D	-1.367		9	-1.470,-1.353			9,9			235/253	H,Q,R,P,Y
253	Y	TYR253:D	-0.355		6	-0.545,-0.245			7,6			235/253	A,F,Q,M,C,I,L,Y
254	P	PRO254:D	-1.396		9	-1.470,-1.353			9,9			234/253	H,P
255	V	VAL255:D	-1.133		9	-1.245,-1.097			9,8			233/253	A,X,I,V
256	E	GLU256:D	-0.825		8	-0.998,-0.730			8,7			224/253	F,S,A,W,Y,E,V,Q,C,R,G
257	V	VAL257:D	-0.756		7	-0.895,-0.671			8,7			223/253	A,F,T,Y,V,M,I,L
258	T	THR258:D	0.868		2	0.458, 1.178			4,1			222/253	S,T,N,K,Y,E,V,Q,M,C,L,A,H,D,I,R
259	L	LEU259:D	-0.648		7	-0.841,-0.545			8,7			221/253	F,M,I,L,V
260	T	THR260:D	-0.142		5	-0.475, 0.047			7,5			45/253	S,T,D,N
