## Supplementary material for "Simplified geometric representations of protein structures identify complementary interaction interfaces": PDB, PQR, mutation rate, and confusion matrix files of the protein docking benchmark 5.0.: 1ATN_r_cons.txt

POS	SEQ	3LATOM	SCORE		COLOR	CONFIDENCE INTERVAL	CONFIDENCE INTERVAL COLORS	MSA DATA	RESIDUE VARIETY
			(normalized)
1	D	ASP1:A	0.696		3	0.016, 1.030			5,2			30/177	S,D,E
2	E	GLU2:A	3.097		1	1.860, 3.145			1,1			68/177	S,A,P,E,V,D,R,G
3	D	ASP3:A	2.256		1	1.361, 3.145			1,1			95/177	A,S,T,N,K,E,Q,D,G
4	E	GLU4:A	0.674		3	0.133, 1.030			5,2			101/177	S,A,T,N,D,K,G,E,V
5	T	THR5:A	2.236		1	1.361, 3.145			1,1			105/177	S,A,T,N,K,E,V,H,Q,D,R,I,G,L
6	T	THR6:A	1.224		1	0.580, 1.361			3,1			109/177	A,S,T,N,K,P,E,V,Q,I,G,L
7	A	ALA7:A	-0.716		7	-0.921,-0.597			8,7			140/177	S,A,T,I,P,G,V
8	L	LEU8:A	0.266		4	-0.092, 0.409			5,4			164/177	F,M,C,I,L,V
9	V	VAL9:A	-1.162		8	-1.336,-1.099			9,8			166/177	M,C,I,E,V
10	C	CYS10:A	-0.267		6	-0.523,-0.092			7,5			166/177	F,T,M,C,I,L,V
11	D	ASP11:A	-1.542		9	-1.640,-1.561			9,9			166/177	H,D
12	N	ASN12:A	-0.951		8	-1.099,-0.861			8,8			166/177	A,T,N,P,K,V,H,Q,M,C,I,L
13	G	GLY13:A	-1.503		9	-1.640,-1.471			9,9			166/177	A,G
14	S	SER14:A	-1.217		9	-1.336,-1.157			9,8			166/177	F,A,S,T,E,Y,H,G
15	G	GLY15:A	-0.132		5	-0.448, 0.016			6,5			166/177	A,F,S,K,Y,H,Q,D,C,G
16	L	LEU16:A	0.780		3	0.409, 1.030			4,2			166/177	A,S,F,W,T,N,E,Y,V,H,Q,M,I,R,L
17	V	VAL17:A	-0.347		6	-0.597,-0.190			7,6			166/177	A,S,T,V,M,C,I,L
18	K	LYS18:A	-1.371		9	-1.561,-1.336			9,9			166/177	Q,N,R,K
19	A	ALA19:A	-0.682		7	-0.861,-0.597			8,7			171/177	F,S,A,T,V,M,C,I,L
20	G	GLY20:A	-1.503		9	-1.640,-1.471			9,9			171/177	D,G
21	F	PHE21:A	0.954		2	0.409, 1.361			4,1			171/177	A,F,T,P,E,Y,V,Q,I,R,L
22	A	ALA22:A	-0.924		8	-1.099,-0.797			8,7			171/177	S,A,T,N,I,P,G,V
23	G	GLY23:A	-0.655		7	-0.861,-0.523			8,7			170/177	S,T,N,K,P,E,D,R,G
24	D	ASP24:A	0.261		4	-0.092, 0.409			5,4			171/177	A,S,W,T,N,Y,E,V,H,Q,D,C,G,L
25	D	ASP25:A	-0.032		5	-0.281, 0.133			6,5			165/177	S,F,T,N,K,E,V,Q,A,W,P,H,D,I,R,G
26	A	ALA26:A	1.213		1	0.780, 1.361			3,1			170/177	F,S,A,T,K,P,E,V,H,Q,M,D,C,R,I,G
27	P	PRO27:A	-1.298		9	-1.471,-1.215			9,9			170/177	T,C,P,L,V
28	R	ARG28:A	0.350		4	0.016, 0.580			5,3			171/177	F,S,T,K,E,V,Q,M,C,L,A,H,D,R,I,G
29	A	ALA29:A	0.883		2	0.409, 1.030			4,2			171/177	F,S,A,W,T,K,E,Y,V,H,Q,M,C,R,I,L
30	V	VAL30:A	-0.050		5	-0.367, 0.133			6,5			171/177	F,S,A,T,K,E,V,H,Q,M,D,C,R,I,L
31	F	PHE31:A	-0.264		6	-0.523,-0.092			7,5			171/177	F,T,P,E,Y,V,Q,M,I,L
32	P	PRO32:A	-1.056		8	-1.215,-0.982			9,8			171/177	A,S,N,P,Y,H,Q,R
33	S	SER33:A	-0.773		7	-0.921,-0.666			8,7			171/177	A,S,T,N,C,L
34	I	ILE34:A	0.589		3	0.262, 0.780			4,3			171/177	S,A,F,T,K,E,Y,V,Q,M,C,I,L
35	V	VAL35:A	-0.600		7	-0.797,-0.448			7,6			154/177	M,D,C,I,Y,L,V
36	G	GLY36:A	-1.252		9	-1.471,-1.157			9,8			154/177	A,N,K,G
37	R	ARG37:A	0.099		5	-0.281, 0.262			6,4			138/177	S,F,N,P,K,Y,H,M,C,R,I,G,L
38	P	PRO38:A	0.556		3	0.133, 0.780			5,3			138/177	A,S,T,K,P,Y,E,V,H,Q,M,C,I,R,G,L
39	R	ARG39:A	-0.097		5	-0.448, 0.133			6,5			137/177	A,S,T,N,P,K,Y,V,M,C,R,I,L
40	H	HIS40:A	1.871		1	1.030, 1.860			2,1			137/177	S,F,T,N,K,E,Y,V,Q,M,C,L,A,P,H,D,R,I,G
41	Q	GLN41:A	3.083		1	1.860, 3.145			1,1			131/177	S,A,T,N,K,P,E,V,H,Q,M,D,R,G,L
42	G	GLY42:A	2.291		1	1.361, 3.145			1,1			121/177	F,A,S,T,N,X,K,E,V,Q,M,D,I,R,G
43	V	VAL43:A	1.171		2	0.580, 1.361			3,1			126/177	S,F,A,T,K,P,V,Q,M,D,I,R,L
44	M	MET44:A	0.232		4	-0.092, 0.409			5,4			126/177	S,F,A,T,P,K,E,V,M,D,I,L
45	V	VAL45:A	1.108		2	0.580, 1.361			3,1			126/177	S,A,T,N,K,P,E,V,Q,M,D,C,I,G,L
46	G	GLY46:A	1.005		2	0.409, 1.361			4,1			118/177	S,A,T,W,N,E,V,Q,D,R,G,L
47	M	MET47:A	0.816		3	0.409, 1.030			4,2			160/177	F,A,S,T,N,P,K,Y,V,Q,M,D,I,G,L
48	G	GLY48:A	1.293		1	0.780, 1.860			3,1			163/177	S,T,N,K,Y,E,V,Q,M,L,A,P,H,D,I,R,G
49	Q	GLN49:A	0.932		2	0.409, 1.030			4,2			163/177	A,S,T,N,P,K,E,V,H,Q,D,R,I,G,L
50	K	LYS50:A	0.119		5	-0.190, 0.262			6,4			161/177	S,A,T,N,P,K,E,Q,M,I,R,G,L
51	D	ASP51:A	0.093		5	-0.190, 0.262			6,4			154/177	S,W,T,N,K,E,V,H,Q,D,R,G,L
52	S	SER52:A	1.805		1	1.030, 1.860			2,1			168/177	F,A,S,W,T,X,K,E,Y,V,M,C,R,I,G,L
53	Y	TYR53:A	0.568		3	0.133, 0.780			5,3			168/177	S,A,F,T,K,Y,V,H,M,C,I,L
54	V	VAL54:A	-0.740		7	-0.921,-0.597			8,7			171/177	F,H,T,I,L,V
55	G	GLY55:A	-0.903		8	-1.099,-0.797			8,7			171/177	S,A,F,N,P,V,D,G
56	D	ASP56:A	0.012		5	-0.281, 0.133			6,5			166/177	A,S,T,N,P,K,E,H,Q,D,I,R
57	E	GLU57:A	-0.376		6	-0.597,-0.190			7,6			171/177	S,A,T,N,P,K,E,H,Q,D,R,L
58	A	ALA58:A	-0.494		6	-0.733,-0.367			7,6			171/177	F,A,T,N,K,E,V,H,Q,M,D,C,R,I,G,L
59	Q	GLN59:A	1.105		2	0.580, 1.361			3,1			172/177	F,S,A,T,N,K,Y,E,V,H,Q,M,C,D,R,I,G,L
60	S	SER60:A	1.430		1	0.780, 1.860			3,1			169/177	F,S,T,N,K,Y,E,V,Q,C,L,A,P,H,D,R,I
61	K	LYS61:A	0.151		5	-0.190, 0.409			6,4			169/177	A,S,T,W,N,P,K,V,H,Q,M,D,R,L
62	R	ARG62:A	0.114		5	-0.190, 0.262			6,4			169/177	F,S,T,N,K,E,Y,V,Q,L,A,W,P,H,D,R,I,G
63	G	GLY63:A	-0.184		6	-0.448, 0.016			6,5			162/177	F,A,S,T,N,K,P,E,V,H,Q,D,I,G
64	I	ILE64:A	1.151		2	0.580, 1.361			3,1			169/177	A,S,F,T,N,P,E,Y,V,H,Q,M,D,R,I,G,L
65	L	LEU65:A	-0.327		6	-0.597,-0.190			7,6			170/177	F,A,Y,V,H,M,D,C,R,I,L
66	T	THR66:A	1.347		1	0.780, 1.860			3,1			170/177	F,A,S,T,N,K,Y,E,V,H,Q,D,R,I,G,L
67	L	LEU67:A	0.089		5	-0.190, 0.262			6,4			170/177	A,F,T,W,Y,V,M,I,L
68	K	LYS68:A	0.704		3	0.262, 1.030			4,2			170/177	S,F,T,N,K,V,H,Q,M,D,R,I,G,L
69	Y	TYR69:A	-0.467		6	-0.733,-0.281			7,6			171/177	S,F,W,N,P,K,Y,H,Q,M,D,C,R,L
70	P	PRO70:A	-1.182		8	-1.336,-1.099			9,8			173/177	A,N,I,P,G,Y
71	I	ILE71:A	-0.196		6	-0.448,-0.092			6,5			172/177	S,F,N,X,K,Y,V,H,M,I,L
72	E	GLU72:A	-0.034		5	-0.281, 0.133			6,5			173/177	S,W,T,N,K,E,V,H,Q,D,R,G
73	G	GLY74:A	-1.283		9	-1.471,-1.215			9,9			173/177	S,N,K,G
74	I	ILE75:A	0.029		5	-0.281, 0.262			6,4			173/177	F,S,W,T,N,E,Y,V,H,Q,M,R,I,L
75	I	ILE76:A	-0.496		6	-0.733,-0.367			7,6			173/177	S,A,T,P,I,L,V
76	T	THR77:A	0.363		4	0.016, 0.580			5,3			173/177	A,S,T,N,K,E,V,Q,C,D,I,R,G,L
77	N	ASN78:A	-0.946		8	-1.099,-0.861			8,8			173/177	H,S,D,N,R,G,L
78	W	TRP79:A	-1.054		8	-1.275,-0.921			9,8			173/177	S,F,Q,W,Y
79	D	ASP80:A	-0.535		7	-0.733,-0.367			7,6			173/177	H,S,T,N,D,G,E
80	D	ASP81:A	-0.095		5	-0.367, 0.133			6,5			173/177	S,T,N,K,E,Y,V,M,C,L,A,H,D,I,R,G
81	M	MET82:A	-0.846		7	-1.041,-0.733			8,7			174/177	F,A,T,E,V,Q,M,I,L
82	E	GLU83:A	-0.475		6	-0.733,-0.367			7,6			173/177	S,A,T,N,K,E,V,Q,C,D,R,G,L
83	K	LYS84:A	0.633		3	0.262, 0.780			4,3			174/177	F,S,T,N,K,Y,E,Q,M,C,L,A,P,H,D,I,R,G
84	I	ILE85:A	-0.383		6	-0.597,-0.281			7,6			173/177	F,Q,T,M,I,Y,L,V
85	W	TRP86:A	-0.700		7	-0.982,-0.523			8,7			174/177	S,M,W,Y,L
86	H	HIS87:A	0.257		4	-0.092, 0.409			5,4			174/177	A,F,S,T,N,K,E,Y,H,Q,D,R
87	H	HIS88:A	-0.311		6	-0.523,-0.190			7,6			174/177	F,W,N,K,Y,H,Q,D,R,L
88	T	THR89:A	0.234		4	-0.092, 0.409			5,4			176/177	S,A,T,E,V,M,C,I,G,L
89	F	PHE90:A	-0.024		5	-0.367, 0.133			6,5			175/177	F,M,I,L,Y,V
90	Y	TYR91:A	0.723		3	0.262, 1.030			4,2			162/177	S,F,T,N,K,E,Y,V,H,Q,D,R,G
91	N	ASN92:A	0.371		4	0.016, 0.580			5,3			161/177	A,S,T,W,N,K,Y,E,V,H,Q,M,D,R,G,L
92	E	GLU93:A	0.161		5	-0.190, 0.409			6,4			161/177	A,N,K,Y,E,V,H,Q,D,C,R,G,L
93	L	LEU94:A	-0.950		8	-1.157,-0.797			8,7			161/177	M,R,I,L,V
94	R	ARG95:A	0.066		5	-0.281, 0.262			6,4			161/177	A,T,W,N,K,Y,H,Q,M,D,C,R,G,L
95	V	VAL96:A	0.304		4	-0.092, 0.580			5,3			161/177	F,S,A,W,T,P,E,V,C,I,G,L
96	A	ALA97:A	1.097		2	0.580, 1.361			3,1			155/177	F,S,A,T,N,P,K,E,V,H,Q,M,D,G,L
97	P	PRO98:A	-0.141		5	-0.448, 0.016			6,5			173/177	A,S,T,N,D,I,P,E
98	E	GLU99:A	0.817		3	0.409, 1.030			4,2			175/177	A,S,T,N,K,E,H,Q,M,D,C,R,G,L
99	E	GLU100:A	0.226		4	-0.092, 0.409			5,4			176/177	S,T,N,E,V,Q,M,D,I,R,G,L
100	H	HIS101:A	-0.164		5	-0.448, 0.016			6,5			176/177	S,T,N,K,Y,V,Q,M,C,L,W,P,H,D,R,I,G
101	P	PRO102:A	-0.437		6	-0.666,-0.281			7,6			176/177	F,A,S,T,N,X,K,P,Y,H,Q,R,I,G
102	T	THR103:A	-0.183		6	-0.448, 0.016			6,5			177/177	F,A,T,V,M,C,I,L
103	L	LEU104:A	-0.677		7	-0.921,-0.523			8,7			177/177	A,F,T,V,H,M,I,L
104	L	LEU105:A	-0.337		6	-0.597,-0.190			7,6			177/177	A,F,S,M,I,L,V
105	T	THR106:A	-1.339		9	-1.471,-1.275			9,9			176/177	A,S,T,X,I,V
106	E	GLU107:A	-1.294		9	-1.471,-1.215			9,9			177/177	Q,D,L,E
107	A	ALA108:A	-0.411		6	-0.666,-0.281			7,6			177/177	S,A,T,N,P,Y,V,Q,C,I
108	P	PRO109:A	-0.365		6	-0.597,-0.190			7,6			177/177	F,S,A,T,N,P,Y,V,Q,C,I,G,L
109	L	LEU110:A	0.605		3	0.262, 0.780			4,3			177/177	F,S,W,T,N,K,Y,H,Q,M,D,C,R,I,L
110	N	ASN111:A	-1.048		8	-1.215,-0.982			9,8			177/177	A,S,T,N,V,Q,C,R,L
111	P	PRO112:A	-0.560		7	-0.797,-0.448			7,6			177/177	F,A,S,T,N,P,E,Y,M,I,L
112	K	LYS113:A	-0.019		5	-0.281, 0.133			6,5			177/177	A,S,T,N,P,K,E,V,H,Q,R,I,G,L
113	A	ALA114:A	0.844		3	0.409, 1.030			4,2			177/177	S,A,T,N,K,E,Y,V,H,Q,R,I,G,L
114	N	ASN115:A	-0.602		7	-0.797,-0.448			7,6			177/177	F,A,S,T,N,K,Y,V,H,Q,D,I,R,G,L
115	R	ARG116:A	-1.293		9	-1.471,-1.215			9,9			177/177	A,S,Q,P,K,R,E
116	E	GLU117:A	-0.735		7	-0.921,-0.597			8,7			177/177	A,T,K,E,V,H,Q,M,D,R,L
117	K	LYS118:A	-0.227		6	-0.448,-0.092			6,5			177/177	A,F,S,T,N,K,Y,V,H,Q,M,R
118	M	MET119:A	-0.208		6	-0.448,-0.092			6,5			176/177	S,A,T,Y,V,M,C,I,L
119	T	THR120:A	-0.362		6	-0.597,-0.190			7,6			176/177	F,S,A,T,N,X,P,Y,V,M,D,C,I,G,L
120	Q	GLN121:A	-0.851		7	-1.041,-0.733			8,7			177/177	S,Q,N,K,R,E
121	I	ILE122:A	-0.422		6	-0.666,-0.281			7,6			177/177	A,F,T,Y,V,M,C,I,L
122	M	MET123:A	-0.503		6	-0.733,-0.367			7,6			177/177	S,A,F,M,I,L,V
123	F	PHE124:A	-1.251		9	-1.400,-1.157			9,8			177/177	F,M,I,Y,L
124	E	GLU125:A	-1.485		9	-1.640,-1.471			9,9			177/177	D,K,E
125	T	THR126:A	0.042		5	-0.281, 0.262			6,4			175/177	A,S,T,N,K,Y,E,H,Q,D,R,G,L
126	F	PHE127:A	-0.461		6	-0.733,-0.281			7,6			177/177	F,M,W,I,L,Y
127	N	ASN128:A	0.551		3	0.133, 0.780			5,3			177/177	A,S,T,N,K,E,H,Q,D,R,G
128	V	VAL129:A	0.278		4	-0.092, 0.409			5,4			176/177	F,A,S,T,N,X,V,M,C,I,L
129	P	PRO130:A	-0.303		6	-0.523,-0.092			7,5			176/177	A,S,T,N,X,K,P,E,Q,D,R,G
130	A	ALA131:A	-0.780		7	-0.982,-0.666			8,7			176/177	S,A,Q,N,X,K,G,E
131	M	MET132:A	0.063		5	-0.281, 0.262			6,4			176/177	S,A,F,T,X,Y,V,M,C,I,L
132	Y	TYR133:A	-0.140		5	-0.448, 0.016			6,5			176/177	A,S,F,W,X,Y,V,H,C,L
133	V	VAL134:A	-0.254		6	-0.523,-0.092			7,5			176/177	S,A,F,T,X,P,K,V,M,D,R,I,L
134	A	ALA135:A	-0.026		5	-0.281, 0.133			6,5			176/177	F,S,A,T,X,N,E,V,Q,C,R,G
135	I	ILE136:A	0.166		5	-0.092, 0.409			5,4			176/177	S,T,N,K,E,Y,V,M,C,L,A,X,P,H,D,I,R
136	Q	GLN137:A	-0.643		7	-0.861,-0.523			8,7			176/177	S,A,T,N,X,P,K,E,V,H,Q,D,R,G,L
137	A	ALA138:A	-0.760		7	-0.921,-0.666			8,7			176/177	S,A,X,P,E,H,Q,G,L
138	V	VAL139:A	-0.851		7	-1.041,-0.733			8,7			176/177	S,A,T,N,X,E,V,Q,D,C,I,R,L
139	L	LEU140:A	-0.982		8	-1.157,-0.861			8,8			176/177	A,F,X,Y,M,C,G,L
140	S	SER141:A	-0.848		7	-1.041,-0.733			8,7			176/177	A,S,T,N,X,Y,V,C,I
141	L	LEU142:A	-1.015		8	-1.215,-0.921			9,8			176/177	A,S,X,P,V,H,M,I,L
142	Y	TYR143:A	-0.517		7	-0.797,-0.367			7,6			176/177	A,F,W,T,X,K,Y,H,C,R,L
143	A	ALA144:A	-0.812		7	-0.982,-0.733			8,7			173/177	S,A,T,N,X,Y,D,R,G
144	S	SER145:A	-0.402		6	-0.597,-0.281			7,6			172/177	A,S,T,N,X,K,E,Y,V,H,Q,M,D,C,I,G,L
145	G	GLY146:A	-0.632		7	-0.861,-0.448			8,6			172/177	F,S,A,T,W,X,K,Y,V,R,I,G,L
146	R	ARG147:A	-0.557		7	-0.797,-0.448			7,6			172/177	S,A,F,T,N,X,K,Y,Q,C,I,R,L
147	T	THR148:A	-0.348		6	-0.597,-0.190			7,6			171/177	F,S,T,N,K,E,Y,V,M,L,A,X,P,D,I,R,G
148	T	THR149:A	-0.966		8	-1.157,-0.861			8,8			176/177	F,A,S,T,N,X,V,C
149	G	GLY150:A	-0.759		7	-0.982,-0.597			8,7			176/177	A,S,Q,T,C,X,I,G,L,V
150	I	ILE151:A	-0.467		6	-0.666,-0.281			7,6			177/177	S,M,T,C,I,L,V
151	V	VAL152:A	-1.361		9	-1.471,-1.336			9,9			176/177	A,T,X,I,L,V
152	L	LEU153:A	-0.107		5	-0.367, 0.016			6,5			176/177	F,M,C,X,I,L,V
153	D	ASP154:A	-1.344		9	-1.471,-1.275			9,9			176/177	S,N,X,D,G,E
154	S	SER155:A	-0.917		8	-1.099,-0.797			8,7			176/177	A,S,T,X,V,M,C,I,L
155	G	GLY156:A	-1.538		9	-1.640,-1.561			9,9			177/177	G
156	D	ASP157:A	-0.715		7	-0.921,-0.597			8,7			177/177	S,F,A,N,Y,E,H,D,G
157	G	GLY158:A	-0.788		7	-0.982,-0.666			8,7			177/177	F,A,S,Q,T,N,D,R,G,E
158	V	VAL159:A	-0.544		7	-0.733,-0.448			7,6			177/177	S,F,T,N,K,E,Y,V,C,L,A,W,H,I,R,G
159	T	THR160:A	-0.833		7	-0.982,-0.733			8,7			177/177	A,S,T,C,I,V
160	H	HIS161:A	-0.793		7	-0.982,-0.666			8,7			177/177	S,W,T,Y,V,H,Q,C,D,R,L
161	N	ASN162:A	-0.323		6	-0.523,-0.190			7,6			177/177	S,A,T,N,V,H,M,C,I,G
162	V	VAL163:A	-0.819		7	-0.982,-0.733			8,7			177/177	S,A,Q,T,C,I,L,V
163	P	PRO164:A	-1.344		9	-1.471,-1.275			9,9			177/177	A,S,P
164	I	ILE165:A	-0.732		7	-0.921,-0.597			8,7			177/177	F,M,I,Y,V
165	Y	TYR166:A	0.412		4	0.016, 0.580			5,3			177/177	S,F,A,Y,V,H,C,I,R,L
166	E	GLU167:A	-0.511		6	-0.733,-0.367			7,6			177/177	F,S,A,N,K,Y,E,H,Q,D,R,G,L
167	G	GLY168:A	-1.246		9	-1.400,-1.157			9,8			177/177	F,S,Q,N,G,E
168	Y	TYR169:A	1.104		2	0.580, 1.361			3,1			177/177	S,A,F,N,K,Y,V,H,Q,M,D,C,I,R,L
169	A	ALA170:A	0.238		4	-0.092, 0.409			5,4			177/177	S,A,T,N,K,P,V,Q,C,R,I,L
170	L	LEU171:A	-0.087		5	-0.367, 0.133			6,5			177/177	F,W,K,Y,V,H,Q,M,I,L
171	P	PRO172:A	0.050		5	-0.281, 0.262			6,4			177/177	S,W,T,N,K,P,E,Y,H,Q,D,R,G,L
172	H	HIS173:A	-0.161		5	-0.448, 0.016			6,5			177/177	A,S,N,K,P,E,Y,H,Q,D,I,R,G,L
173	A	ALA174:A	-0.431		6	-0.666,-0.281			7,6			177/177	S,A,P,H,C,I,G,L
174	I	ILE175:A	-0.470		6	-0.666,-0.367			7,6			177/177	A,S,W,T,P,Y,V,M,C,I,G,L
175	M	MET176:A	2.166		1	1.361, 3.145			1,1			177/177	S,A,F,T,N,K,Y,E,V,Q,M,I,R,G,L
176	R	ARG177:A	-0.640		7	-0.861,-0.523			8,7			177/177	A,F,S,T,N,K,V,H,Q,R
177	L	LEU178:A	0.186		4	-0.092, 0.409			5,4			177/177	F,A,S,T,N,E,V,H,Q,M,I,L
178	D	ASP179:A	-0.120		5	-0.367, 0.016			6,5			177/177	F,S,N,P,Y,E,H,Q,C,D,G,L
179	L	LEU180:A	0.479		4	0.133, 0.780			5,3			177/177	F,A,N,P,Y,V,Q,M,I,L
180	A	ALA181:A	-1.201		9	-1.336,-1.099			9,8			177/177	S,A,T,D,G
181	G	GLY182:A	-1.512		9	-1.640,-1.471			9,9			177/177	A,G
182	R	ARG183:A	-0.217		6	-0.448,-0.092			6,5			177/177	A,S,T,N,K,E,V,H,Q,D,C,I,R,G,L
183	D	ASP184:A	-0.047		5	-0.367, 0.133			6,5			177/177	A,F,S,W,T,N,K,Y,E,H,D,L
184	L	LEU185:A	-0.567		7	-0.797,-0.448			7,6			177/177	F,A,M,I,L,V
185	T	THR186:A	-1.246		9	-1.400,-1.157			9,8			177/177	H,S,T,D,N,P
186	D	ASP187:A	0.934		2	0.580, 1.030			3,2			177/177	A,S,T,N,K,Y,E,H,Q,M,D,R,G,L
187	Y	TYR188:A	1.025		2	0.580, 1.361			3,1			177/177	F,S,W,N,K,E,Y,H,Q,C,I,R,G,L
188	L	LEU189:A	-0.320		6	-0.597,-0.190			7,6			177/177	F,A,T,V,M,C,I,L
189	M	MET190:A	1.019		2	0.580, 1.361			3,1			177/177	A,S,T,N,K,Y,E,V,Q,M,C,I,R,G,L
190	K	LYS191:A	1.059		2	0.580, 1.361			3,1			177/177	F,S,T,N,K,E,V,Q,M,C,L,A,H,D,I,R,G
191	I	ILE192:A	0.574		3	0.133, 0.780			5,3			177/177	A,S,W,T,N,K,Y,V,H,Q,M,C,D,I,L
192	L	LEU193:A	-0.168		5	-0.448, 0.016			6,5			177/177	F,S,W,K,V,H,M,I,G,L
193	T	THR194:A	0.752		3	0.409, 1.030			4,2			176/177	F,S,T,N,K,E,Y,V,Q,M,C,L,A,H,D,I,R,G
194	E	GLU195:A	0.634		3	0.262, 0.780			4,3			176/177	F,S,T,N,K,Y,E,V,Q,M,L,A,P,D,R,G
195	R	ARG196:A	-0.120		5	-0.367, 0.016			6,5			176/177	A,S,T,N,P,K,E,H,Q,M,C,D,R,I,L
196	G	GLY197:A	-0.335		6	-0.597,-0.190			7,6			176/177	A,S,T,N,K,E,H,Q,C,D,G
197	Y	TYR198:A	1.357		1	0.780, 1.860			3,1			176/177	F,T,N,K,E,Y,V,Q,M,L,A,W,P,H,I,R
198	S	SER199:A	1.405		1	0.780, 1.860			3,1			173/177	S,T,N,K,E,Y,V,Q,M,C,L,A,P,H,D,R,I,G
199	F	PHE200:A	-0.217		6	-0.523,-0.092			7,5			173/177	H,F,M,I,L,Y,V
200	V	VAL201:A	0.658		3	0.262, 0.780			4,3			161/177	A,F,S,T,N,P,K,E,Y,V,H,Q,M,D,R,I,G,L
201	T	THR202:A	-0.077		5	-0.367, 0.133			6,5			172/177	A,S,T,N,P,K,E,H,Q,M,D,C,I,R,G
202	T	THR203:A	0.748		3	0.409, 1.030			4,2			156/177	A,S,T,P,K,E,V,Q,M,D,R,I,L
203	A	ALA204:A	-0.196		6	-0.448, 0.016			6,5			156/177	S,A,T,N,K,E,Q,M,D,R,G,L
204	E	GLU205:A	-0.351		6	-0.597,-0.190			7,6			174/177	S,A,T,N,P,K,E,V,H,Q,M,C,D,I
205	R	ARG206:A	0.474		4	0.133, 0.780			5,3			175/177	S,F,T,N,P,K,E,Y,H,Q,M,R,G,L
206	E	GLU207:A	-0.283		6	-0.523,-0.092			7,5			174/177	F,S,A,K,Y,E,V,H,Q,M,C,D,I,R,G,L
207	I	ILE208:A	-0.560		7	-0.797,-0.448			7,6			174/177	F,T,C,I,L,V
208	V	VAL209:A	-0.816		7	-0.982,-0.733			8,7			177/177	F,A,Y,V,Q,M,R,I,L
209	R	ARG210:A	-0.449		6	-0.666,-0.281			7,6			177/177	A,S,T,N,K,E,Q,D,R,G
210	D	ASP211:A	0.163		5	-0.190, 0.409			6,4			177/177	A,S,T,N,K,E,Y,V,H,Q,M,D,R,I,G,L
211	I	ILE212:A	-0.501		6	-0.733,-0.367			7,6			177/177	A,F,W,T,V,M,C,I,L
212	K	LYS213:A	-1.477		9	-1.640,-1.400			9,9			177/177	Q,R,K
213	E	GLU214:A	-1.052		8	-1.215,-0.982			9,8			177/177	A,T,K,E,V,H,Q,M,D,G
214	K	LYS215:A	-0.218		6	-0.448,-0.092			6,5			177/177	A,S,T,N,K,E,H,Q,M,D,C,R
215	L	LEU216:A	0.230		4	-0.092, 0.409			5,4			177/177	F,A,T,K,Y,V,H,M,C,I,L
216	C	CYS217:A	0.114		5	-0.190, 0.262			6,4			177/177	S,A,W,T,C,G,L,V
217	Y	TYR218:A	-0.289		6	-0.523,-0.092			7,5			177/177	F,T,N,E,Y,H,Q,D,C,R,L
218	V	VAL219:A	-0.511		6	-0.733,-0.367			7,6			177/177	S,A,T,E,Y,V,M,C,I,L
219	A	ALA220:A	-0.036		5	-0.281, 0.133			6,5			176/177	F,S,A,W,T,N,K,P,E,Y,Q,D,C,G,L
220	L	LEU221:A	2.193		1	1.361, 3.145			1,1			176/177	S,F,T,K,Y,E,V,Q,M,L,A,W,P,H,D,I,R,G
221	D	ASP222:A	-0.591		7	-0.797,-0.448			7,6			172/177	A,S,T,N,K,E,V,D,G,L
222	F	PHE223:A	0.897		2	0.409, 1.030			4,2			176/177	A,S,F,T,K,P,E,Y,V,Q,M,C,I,G,L
223	E	GLU224:A	1.495		1	1.030, 1.860			2,1			176/177	F,S,T,N,K,Y,E,V,Q,M,L,A,W,H,D,R,I,G
224	N	ASN225:A	1.629		1	1.030, 1.860			2,1			174/177	S,T,N,K,E,V,Q,M,L,A,W,H,D,R,I,G
225	E	GLU226:A	-0.602		7	-0.797,-0.448			7,6			173/177	A,S,T,K,P,E,V,H,C,D,R
226	M	MET227:A	3.124		1	1.860, 3.145			1,1			176/177	F,S,T,N,K,Y,E,V,Q,M,C,L,A,W,H,D,R,I,G
227	A	ALA228:A	3.028		1	1.860, 3.145			1,1			171/177	F,S,T,N,K,Y,E,V,Q,C,L,A,H,D,I,R,G
228	T	THR229:A	2.986		1	1.860, 3.145			1,1			169/177	F,S,T,N,K,Y,E,V,Q,M,L,A,P,H,D,R,I,G
229	A	ALA230:A	1.688		1	1.030, 1.860			2,1			169/177	F,S,T,N,K,E,Y,V,Q,C,L,A,W,P,H,D,R,G
230	A	ALA231:A	3.145		1	1.860, 3.145			1,1			167/177	S,T,N,K,Y,E,V,Q,M,C,L,A,P,H,D,R,I,G
231	S	SER232:A	2.835		1	1.860, 3.145			1,1			165/177	A,S,T,N,P,K,E,H,Q,D,I,R,G,L
232	S	SER233:A	0.759		3	0.262, 1.030			4,2			158/177	A,S,T,N,P,K,E,V,H,Q,C,D,R,G,L
233	S	SER234:A	1.316		1	0.780, 1.860			3,1			122/177	A,S,W,T,N,K,P,Y,E,Q,D,R,G,L
234	S	SER235:A	3.134		1	1.860, 3.145			1,1			124/177	A,S,T,N,P,K,E,V,Q,C,D,R,I,G,L
235	L	LEU236:A	3.071		1	1.860, 3.145			1,1			159/177	F,S,T,N,K,E,Y,V,Q,C,L,A,W,H,I,R
236	E	GLU237:A	1.608		1	1.030, 1.860			2,1			160/177	F,S,T,K,E,V,Q,M,L,A,P,H,D,I,R,G
237	K	LYS238:A	1.018		2	0.580, 1.361			3,1			174/177	S,F,A,T,N,P,K,E,V,H,Q,C,I,R,G,L
238	S	SER239:A	1.920		1	1.361, 1.860			1,1			172/177	S,T,N,K,E,V,Q,M,C,L,A,P,H,D,I,R
239	Y	TYR240:A	-0.402		6	-0.666,-0.190			7,6			175/177	S,F,W,Y,H,C,I,L
240	E	GLU241:A	0.092		5	-0.190, 0.262			6,4			177/177	S,A,T,N,P,K,Y,E,V,Q,C,D,I,R,L
241	L	LEU242:A	-0.725		7	-0.921,-0.597			8,7			177/177	S,A,F,P,E,V,M,I,G,L
242	P	PRO243:A	-1.158		8	-1.336,-1.041			9,8			177/177	Q,T,I,P,G,E,V
243	D	ASP244:A	-1.234		9	-1.400,-1.157			9,8			175/177	S,W,T,N,D,K,E
244	G	GLY245:A	-0.860		8	-1.041,-0.733			8,7			177/177	F,S,A,T,N,P,Y,Q,G
245	Q	GLN246:A	0.340		4	0.016, 0.580			5,3			177/177	S,T,N,P,K,Y,E,V,H,Q,D,C,I,R
246	V	VAL247:A	1.149		2	0.580, 1.361			3,1			174/177	S,T,N,K,Y,E,V,Q,M,C,L,A,W,P,I,R
247	I	ILE248:A	-0.281		6	-0.523,-0.092			7,5			174/177	F,T,Y,V,H,Q,M,D,C,I,L
248	T	THR249:A	0.873		2	0.409, 1.030			4,2			174/177	S,T,N,K,Y,E,V,Q,M,L,A,W,P,H,D,I,R
249	I	ILE250:A	-0.174		6	-0.448, 0.016			6,5			174/177	F,W,M,I,Y,L,V
250	G	GLY251:A	-0.300		6	-0.597,-0.092			7,5			174/177	A,S,T,N,Y,E,H,Q,D,C,I,R,G
251	N	ASN252:A	0.267		4	-0.092, 0.409			5,4			173/177	F,S,T,N,K,E,Y,V,Q,C,A,P,D,R,I,G
252	E	GLU253:A	-0.790		7	-0.982,-0.666			8,7			174/177	S,A,P,E,V,H,Q,M,D,I
253	R	ARG254:A	-1.295		9	-1.471,-1.215			9,9			174/177	Q,C,R,L,V
254	F	PHE255:A	-0.649		7	-0.861,-0.523			8,7			174/177	F,Y,H,C,D,R,G,L
255	R	ARG256:A	0.242		4	-0.092, 0.409			5,4			174/177	A,S,T,K,E,V,H,Q,M,C,I,R,G,L
256	C	CYS257:A	-0.224		6	-0.523,-0.092			7,5			174/177	A,M,T,C,I,G,V
257	P	PRO258:A	-0.702		7	-0.921,-0.597			8,7			174/177	S,A,T,P,G,V
258	E	GLU259:A	-1.368		9	-1.561,-1.336			9,9			177/177	Q,D,K,G,E
259	T	THR260:A	0.797		3	0.409, 1.030			4,2			177/177	S,F,A,T,P,Y,V,H,M,C,I,G,L
260	L	LEU261:A	-0.799		7	-0.982,-0.666			8,7			177/177	F,M,I,Y,L,V
261	F	PHE262:A	-1.247		9	-1.400,-1.157			9,8			177/177	F,W,Y
262	Q	GLN263:A	0.570		3	0.262, 0.780			4,3			174/177	A,S,T,N,K,E,V,H,Q,D,R,L
263	P	PRO264:A	-1.203		9	-1.400,-1.099			9,8			168/177	S,A,T,D,N,K,P
264	S	SER265:A	1.895		1	1.030, 1.860			2,1			159/177	F,S,T,N,K,Y,E,V,Q,M,C,L,A,P,H,D,R,I,G
265	F	PHE266:A	1.643		1	1.030, 1.860			2,1			159/177	S,A,F,W,T,K,E,Y,V,H,Q,M,D,I,L
266	I	ILE267:A	0.963		2	0.409, 1.361			4,1			154/177	S,F,A,N,K,P,E,V,Q,M,I,R,G,L
267	G	GLY268:A	-0.049		5	-0.367, 0.133			6,5			157/177	F,S,A,T,N,P,K,E,D,G
268	M	MET269:A	2.289		1	1.361, 3.145			1,1			157/177	S,T,K,E,V,Q,M,C,L,W,P,H,D,R,I,G
269	E	GLU270:A	-0.232		6	-0.523,-0.092			7,5			160/177	S,T,N,K,P,E,H,Q,M,D,R,G
270	S	SER271:A	2.396		1	1.361, 3.145			1,1			159/177	F,S,T,N,K,E,Y,V,Q,M,C,L,A,P,D,I,G
271	A	ALA272:A	3.069		1	1.860, 3.145			1,1			174/177	S,T,N,K,Y,E,V,Q,M,C,L,A,P,H,D,R,I,G
272	G	GLY273:A	-1.031		8	-1.215,-0.921			9,8			174/177	S,T,N,P,G
273	I	ILE274:A	0.139		5	-0.190, 0.262			6,4			174/177	F,Q,M,I,L,V
274	H	HIS275:A	0.138		5	-0.190, 0.262			6,4			174/177	S,A,T,P,V,H,Q,D,C,I,G
275	E	GLU276:A	1.242		1	0.780, 1.361			3,1			174/177	A,S,T,N,K,E,V,H,Q,D,R,I,L
276	T	THR277:A	0.490		4	0.133, 0.780			5,3			174/177	F,A,T,N,Y,V,Q,M,C,I,L
277	T	THR278:A	0.215		4	-0.092, 0.409			5,4			174/177	F,A,T,C,I,L,V
278	Y	TYR279:A	1.650		1	1.030, 1.860			2,1			174/177	S,A,F,T,K,E,Y,V,H,Q,M,C,D,I,R,L
279	N	ASN280:A	1.270		1	0.780, 1.361			3,1			174/177	A,F,S,T,N,K,E,Y,H,Q,M,C,D,R,G,L
280	S	SER281:A	-0.850		7	-1.041,-0.733			8,7			174/177	A,S,T,C,I,L,V
281	I	ILE282:A	-1.148		8	-1.275,-1.099			9,8			174/177	M,I,L,V
282	M	MET283:A	0.731		3	0.262, 1.030			4,2			174/177	S,F,T,N,K,Y,E,V,Q,M,C,L,A,W,H,D,I,R,G
283	K	LYS284:A	0.454		4	0.133, 0.580			5,3			174/177	S,A,T,N,K,E,V,H,Q,M,R,G,L
284	C	CYS285:A	0.082		5	-0.281, 0.262			6,4			174/177	F,A,S,T,V,M,C,R,I,L
285	D	ASP286:A	-0.914		8	-1.099,-0.797			8,7			177/177	S,A,T,N,P,E,H,D,G
286	I	ILE287:A	0.538		3	0.133, 0.780			5,3			177/177	S,A,F,W,T,N,K,P,E,V,Q,M,D,R,I,L
287	D	ASP288:A	-0.557		7	-0.797,-0.448			7,6			177/177	S,A,T,N,Y,E,V,H,D,I,G,L
288	I	ILE289:A	0.187		4	-0.092, 0.409			5,4			177/177	S,A,F,T,N,Y,V,Q,M,C,I,L
289	R	ARG290:A	-1.009		8	-1.157,-0.921			8,8			177/177	F,H,Q,T,W,K,R
290	K	LYS291:A	1.009		2	0.580, 1.361			3,1			177/177	A,S,T,N,P,K,Y,E,Q,M,R,G,L
291	D	ASP292:A	1.106		2	0.580, 1.361			3,1			174/177	A,S,T,N,P,K,Y,E,V,H,Q,M,D,R,I,G,L
292	L	LEU293:A	-0.592		7	-0.797,-0.448			7,6			174/177	F,W,M,I,P,L,V
293	Y	TYR294:A	0.569		3	0.133, 0.780			5,3			174/177	S,A,F,W,E,Y,V,M,C,L
294	A	ALA295:A	1.568		1	1.030, 1.860			2,1			174/177	S,A,T,N,K,E,Q,C,D,R,G,L
295	N	ASN296:A	-1.156		8	-1.275,-1.099			9,8			174/177	A,S,T,N,K,E,H,D,R
296	N	ASN297:A	-0.621		7	-0.797,-0.523			7,7			174/177	H,T,C,N,I,L,V
297	V	VAL298:A	-0.733		7	-0.921,-0.597			8,7			174/177	M,T,C,I,G,L,V
298	M	MET299:A	-0.525		7	-0.733,-0.367			7,6			174/177	A,T,M,C,I,L,V
299	S	SER300:A	-0.835		7	-1.041,-0.733			8,7			174/177	A,S,T,V,M,C,I,G
300	G	GLY301:A	-1.536		9	-1.640,-1.561			9,9			174/177	G
301	G	GLY302:A	-1.464		9	-1.640,-1.400			9,9			174/177	S,A,G
302	T	THR303:A	-0.537		7	-0.733,-0.448			7,6			174/177	F,A,S,T,C,N,G,L
303	T	THR304:A	-0.988		8	-1.157,-0.921			8,8			174/177	F,A,S,M,T,C,G
304	M	MET305:A	-0.789		7	-0.982,-0.666			8,7			174/177	S,T,N,K,Q,M,C,L
305	Y	TYR306:A	1.031		2	0.580, 1.361			3,1			173/177	S,F,T,X,Y,V,M,I,L
306	P	PRO307:A	0.377		4	0.016, 0.580			5,3			174/177	A,S,T,N,K,P,Y,E,H,Q,D,R,L
307	G	GLY308:A	-0.692		7	-0.921,-0.523			8,7			177/177	S,N,E,Y,Q,D,R,G
308	I	ILE309:A	-0.618		7	-0.861,-0.448			8,6			177/177	F,T,M,C,I,L
309	A	ALA310:A	1.171		2	0.580, 1.361			3,1			177/177	S,A,T,N,K,P,E,Y,V,H,Q,M,C,D,R,G,L
310	D	ASP311:A	0.265		4	-0.092, 0.409			5,4			177/177	S,A,T,N,P,K,Y,E,H,Q,D,R,G,L
311	R	ARG312:A	-1.462		9	-1.640,-1.400			9,9			177/177	S,Q,K,R,E
312	M	MET313:A	-0.759		7	-0.982,-0.597			8,7			177/177	F,M,I,L,V
313	Q	GLN314:A	0.782		3	0.409, 1.030			4,2			177/177	F,S,T,N,K,Y,E,V,Q,M,L,A,H,I,R,G
314	K	LYS315:A	0.553		3	0.133, 0.780			5,3			177/177	A,S,W,T,N,K,Y,H,Q,R,G,L
315	E	GLU316:A	-1.062		8	-1.215,-0.982			9,8			177/177	Q,D,P,G,E
316	I	ILE317:A	0.768		3	0.409, 1.030			4,2			173/177	F,M,I,L,V
317	T	THR318:A	1.055		2	0.580, 1.361			3,1			174/177	A,S,T,N,K,E,V,H,Q,M,R,I,G,L
318	A	ALA319:A	1.593		1	1.030, 1.860			2,1			174/177	S,A,T,N,P,K,Y,E,V,Q,C,D,R,L
319	L	LEU320:A	0.526		3	0.133, 0.780			5,3			174/177	A,F,S,T,K,E,V,H,Q,M,R,I,L
320	A	ALA321:A	0.147		5	-0.190, 0.262			6,4			171/177	F,S,A,T,P,K,Y,E,V,C,I,R,G,L
321	P	PRO322:A	-0.419		6	-0.666,-0.281			7,6			174/177	F,S,A,T,K,P,Y,V,M,C,G,L
322	S	SER323:A	1.136		2	0.580, 1.361			3,1			174/177	A,S,T,N,K,P,E,V,H,Q,D,I,G
323	T	THR324:A	0.467		4	0.133, 0.580			5,3			167/177	A,S,T,N,K,E,V,H,Q,M,D,I,G
324	M	MET325:A	0.826		3	0.409, 1.030			4,2			162/177	A,S,F,W,T,N,P,K,Y,V,Q,M,C,I,L
325	K	LYS326:A	0.380		4	0.016, 0.580			5,3			174/177	S,A,T,N,P,K,E,V,H,Q,C,D,R,G
326	I	ILE327:A	-0.383		6	-0.597,-0.281			7,6			174/177	A,S,T,N,P,E,V,M,C,I,L
327	K	LYS328:A	0.335		4	0.016, 0.580			5,3			174/177	S,A,T,N,K,V,H,Q,C,R,G,L
328	I	ILE329:A	-0.775		7	-0.982,-0.666			8,7			174/177	A,T,I,L,V
329	I	ILE330:A	0.635		3	0.262, 0.780			4,3			159/177	F,S,A,W,T,N,E,Y,V,H,M,R,I,L
330	A	ALA331:A	-0.699		7	-0.921,-0.597			8,7			162/177	S,A,T,K,E,V,H,D,R
331	P	PRO332:A	0.021		5	-0.281, 0.262			6,4			172/177	A,S,T,N,P,Y,E,H,Q,D,R,G,L
332	P	PRO333:A	0.104		5	-0.190, 0.262			6,4			174/177	F,S,A,T,N,K,P,E,V,H,Q,D,R,L
333	E	GLU334:A	-0.446		6	-0.666,-0.281			7,6			172/177	A,S,T,N,K,E,V,M,D,I,R,G
334	R	ARG335:A	-0.989		8	-1.157,-0.861			8,8			174/177	F,A,S,T,N,K,P,Y,Q,C,R,G
335	K	LYS336:A	0.056		5	-0.281, 0.262			6,4			174/177	A,S,W,N,K,E,V,Q,M,D,C,I,R,G,L
336	Y	TYR337:A	1.083		2	0.580, 1.361			3,1			174/177	S,F,T,N,E,Y,V,H,C,D,R,I,L
337	S	SER338:A	-0.593		7	-0.797,-0.448			7,6			173/177	F,A,S,T,N,Y,H,M,C,D,G,L
338	V	VAL339:A	-0.546		7	-0.733,-0.448			7,6			173/177	S,A,T,C,P,G,L,V
339	W	TRP340:A	-1.189		8	-1.400,-1.099			9,8			173/177	F,W,Y
340	I	ILE341:A	-0.049		5	-0.367, 0.133			6,5			173/177	F,T,K,E,Y,V,H,M,I,R,L
341	G	GLY342:A	-1.230		9	-1.400,-1.157			9,8			173/177	A,S,C,K,G,V
342	G	GLY343:A	-1.005		8	-1.215,-0.921			9,8			173/177	A,M,G
343	S	SER344:A	-1.231		9	-1.400,-1.157			9,8			173/177	A,S,Q,T,I,K
344	I	ILE345:A	-0.659		7	-0.861,-0.523			8,7			173/177	A,T,N,K,E,V,H,Q,M,D,I,R,L
345	L	LEU346:A	-0.834		7	-1.041,-0.733			8,7			173/177	F,Q,M,I,L,V
346	A	ALA347:A	-0.722		7	-0.921,-0.597			8,7			173/177	S,A,T,P,G,L
347	S	SER348:A	-0.733		7	-0.921,-0.597			8,7			173/177	A,S,T,N,K,E,H,Q,D,R,G,L
348	L	LEU349:A	-0.523		7	-0.733,-0.367			7,6			172/177	A,S,T,N,E,V,H,M,D,I,R,L
349	S	SER350:A	-0.168		5	-0.448, 0.016			6,5			172/177	A,S,T,N,P,E,V,H,Q,M,C,D,R,G
350	T	THR351:A	-0.333		6	-0.597,-0.190			7,6			172/177	F,A,S,T,N,K,Y,E,H,Q,D,I,G,L
351	F	PHE352:A	-0.656		7	-0.861,-0.523			8,7			173/177	S,A,F,W,P,Y,Q,M,D,I,L
352	Q	GLN353:A	0.344		4	0.016, 0.580			5,3			173/177	F,S,A,T,N,P,K,Y,E,H,Q,R,G
353	Q	GLN354:A	1.414		1	0.780, 1.860			3,1			172/177	S,A,T,N,K,P,E,V,H,Q,C,D,R,G
354	M	MET355:A	-0.002		5	-0.281, 0.133			6,5			170/177	A,S,F,N,P,E,Y,V,Q,M,C,I,R,L
355	W	TRP356:A	0.074		5	-0.281, 0.262			6,4			169/177	A,S,W,P,K,E,V,H,C,R,L
356	I	ILE357:A	-0.322		6	-0.523,-0.190			7,6			169/177	F,T,Y,V,H,M,C,R,I,L
357	T	THR358:A	-0.627		7	-0.797,-0.523			7,7			168/177	S,A,T,N,X,K,H,D,L
358	K	LYS359:A	-0.480		6	-0.733,-0.367			7,6			169/177	S,A,Q,I,R,K
359	Q	GLN360:A	1.615		1	1.030, 1.860			2,1			169/177	F,A,S,T,K,E,V,Q,D,R,G,L
360	E	GLU361:A	-0.726		7	-0.921,-0.597			8,7			169/177	A,Q,M,D,Y,E
361	Y	TYR362:A	-0.961		8	-1.157,-0.861			8,8			169/177	F,W,Y
362	D	ASP363:A	0.594		3	0.262, 0.780			4,3			168/177	F,S,A,N,K,Y,E,H,Q,M,D,R,G,L
363	E	GLU364:A	-1.312		9	-1.471,-1.215			9,9			168/177	Q,N,D,R,E
364	A	ALA365:A	1.191		2	0.780, 1.361			3,1			168/177	F,S,T,N,K,E,Y,V,Q,M,C,L,A,H,D,I,R,G
365	G	GLY366:A	-1.500		9	-1.640,-1.471			9,9			164/177	S,G
366	P	PRO367:A	0.719		3	0.262, 1.030			4,2			150/177	S,A,T,K,P,E,V,H,Q,D,C,G,L
367	S	SER368:A	0.249		4	-0.092, 0.409			5,4			150/177	F,A,S,T,N,K,P,E,Y,Q,D,R,G,L
368	I	ILE369:A	-0.463		6	-0.733,-0.281			7,6			149/177	S,A,F,W,C,I,Y,L,V
369	V	VAL370:A	-0.839		7	-1.041,-0.733			8,7			134/177	A,M,T,C,I,L,V
370	H	HIS371:A	-0.555		7	-0.797,-0.367			7,6			122/177	A,F,T,N,E,Y,H,Q,R,G,L
371	R	ARG372:A	-1.409		9	-1.561,-1.336			9,9			106/177	C,K,R
