## Supplementary material for "Simplified geometric representations of protein structures identify complementary interaction interfaces": PDB, PQR, mutation rate, and confusion matrix files of the protein docking benchmark 5.0.: 1D6R_l_cons.txt

POS	SEQ	3LATOM	SCORE		COLOR	CONFIDENCE INTERVAL	CONFIDENCE INTERVAL COLORS	MSA DATA	RESIDUE VARIETY
			(normalized)
1	D	ASP1:I	3.571		1*	3.571, 3.571			1,1			5/150	L,H,Q,D
2	S	SER2:I	-1.029		8	-1.029,-1.029			8,8			6/150	G,S
3	L	LEU3:I	1.422		1	1.422, 1.422			1,1			10/150	K,L,P,R,T,D,V
4	G	GLY4:I	0.695		3	0.695, 0.695			3,3			16/150	K,V,D,C,R,G,E,S
5	R	ARG5:I	0.454		4	0.454, 0.454			4,4			27/150	I,T,R,A,E,S,G,P,L,K
6	E	GLU6:I	1.287		1	1.287, 1.287			1,1			34/150	P,N,L,K,Q,R,A,E,S,G,C
7	A	ALA7:I	0.340		4	0.340, 0.340			4,4			42/150	C,D,V,I,S,G,R,A,Q,N,K,P
8	K	LYS8:I	0.601		3	0.601, 0.601			3,3			45/150	V,C,A,R,G,E,S,P,L,K,N,H
9	C	CYS9:I	0.640		3	0.640, 0.640			3,3			49/150	D,C,Y,F,V,E,S,R,A,K,N,P
10	Y	TYR10:I	0.395		4	0.395, 0.395			4,4			55/150	V,Y,F,T,D,C,A,R,S,E,Q,M,N,K
11	N	ASN11:I	1.882		1	1.882, 1.882			1,1			62/150	E,D,V,L,N,Q,M,G,S,A,R,Y,C,T,I,K,H
12	E	GLU12:I	0.708		3	0.708, 0.708			3,3			77/150	K,H,A,R,G,S,I,Y,T,C,P,L,N,Q,E,V,D
13	L	LEU13:I	0.386		4	0.386, 0.386			4,4			85/150	I,C,T,Y,R,A,S,G,K,V,D,E,M,Q,P,L
14	N	ASN14:I	0.843		2	0.843, 0.843			2,2			100/150	H,K,S,G,R,A,C,T,I,L,N,P,M,Q,E,D,F,V
15	G	GLY15:I	0.379		4	0.379, 0.379			4,4			119/150	K,N,P,Q,M,G,E,S,A,R,F,T,D,I,V
16	C	CYS16:I	-1.348		9	-1.348,-1.348			9,9			145/150	N,C
17	T	THR17:I	-0.140		5	-0.140,-0.140			5,5			148/150	S,G,A,T,D,F,V,I,H,L,N,P
18	Y	TYR18:I	0.578		3	0.578, 0.578			3,3			150/150	K,H,Y,T,G,S,A,R,Q,M,N,L,P,F,D,V,E
19	E	GLU19:I	-0.124		5	-0.124,-0.124			5,5			150/150	E,F,D,V,L,N,P,Q,M,G,S,A,R,Y,T,I,H
20	Y	TYR20:I	0.059		5	0.059, 0.059			5,5			150/150	W,F,D,V,N,L,Q,M,G,S,A,R,Y,I,K,H
21	R	ARG21:I	1.211		1	1.211, 1.211			1,1			150/150	I,T,Y,R,A,S,H,K,V,D,F,E,W,M,Q,P,N,L
22	P	PRO22:I	-1.104		9	-1.104,-1.104			9,9			150/150	T,Y,R,A,E,Q,P,H,L
23	V	VAL23:I	-1.098		9	-1.098,-1.098			9,9			150/150	H,L,V,I
24	C	CYS24:I	-1.384		9	-1.384,-1.384			9,9			150/150	C
25	G	GLY25:I	-1.120		9	-1.120,-1.120			9,9			150/150	A,G
26	T	THR26:I	-0.901		8	-0.901,-0.901			8,8			150/150	D,C,T,S,A,Q,K,N
27	D	ASP27:I	-1.201		9	-1.201,-1.201			9,9			150/150	S,N,D
28	G	GLY28:I	-0.683		7	-0.683,-0.683			7,7			150/150	D,F,E,S,G,R,A,M,K,L,N
29	D	ASP29:I	0.425		4	0.425, 0.425			4,4			150/150	F,Y,D,T,I,V,S,E,A,R,Q,K,N,H
30	T	THR30:I	-1.153		9	-1.153,-1.153			9,9			150/150	V,I,T,D,S,E,M,L,N,K
31	Y	TYR31:I	-1.361		9	-1.361,-1.361			9,9			150/150	H,Y
32	P	PRO32:I	0.172		4	0.172, 0.172			4,4			150/150	T,D,A,R,G,S,E,Q,P,K,N,L
33	N	ASN33:I	-1.266		9	-1.266,-1.266			9,9			150/150	N,S,T
34	E	GLU34:I	-0.693		7	-0.693,-0.693			7,7			150/150	D,V,I,S,E,R,A,Q,H,N,L,K,P
35	C	CYS35:I	-1.351		9	-1.351,-1.351			9,9			150/150	C,S
36	V	VAL36:I	1.010		2	1.010, 1.010			2,2			150/150	Q,M,L,N,F,D,V,W,E,K,H,Y,T,I,G,S,A,R
37	L	LEU37:I	-0.902		8	-0.902,-0.902			8,8			150/150	F,M,V,I,L,R,A
38	C	CYS38:I	-0.173		6	-0.173,-0.173			6,6			149/150	H,N,L,K,Q,R,A,E,S,V,I,C,D,T
39	F	PHE39:I	0.376		4	0.376, 0.376			4,4			149/150	E,V,F,D,N,L,Q,M,A,R,S,I,Y,T,C,K,H
40	E	GLU40:I	-0.417		6	-0.417,-0.417			6,6			149/150	D,T,F,Y,S,E,R,A,M,Q,H,N,L,K
41	N	ASN41:I	-0.551		7	-0.551,-0.551			7,7			147/150	M,Q,N,K,V,I,T,Y,R,A,S,E,G
42	R	ARG42:I	-0.086		5	-0.086,-0.086			5,5			145/150	H,K,R,A,S,G,I,T,C,L,M,Q,E,W,V,D
43	K	LYS43:I	0.208		4	0.208, 0.208			4,4			145/150	F,V,E,Q,M,L,N,Y,C,T,I,S,A,R,K,H
44	R	ARG44:I	0.062		5	0.062, 0.062			5,5			142/150	Q,H,K,L,N,D,T,F,Y,I,S,E,R,A
45	Q	GLN45:I	-0.002		5	-0.002,-0.002			5,5			141/150	P,H,K,N,Q,R,A,E,S,G,T,D,F
46	T	THR46:I	0.712		3	0.712, 0.712			3,3			127/150	N,L,P,Q,M,E,F,D,V,K,H,G,S,A,R,T,I
47	S	SER47:I	0.282		4	0.282, 0.282			4,4			143/150	A,R,G,S,Y,T,K,H,E,V,F,D,P,N,L,Q,M
48	I	ILE48:I	-0.722		7	-0.722,-0.722			7,7			143/150	I,V,T,N,L
49	L	LEU49:I	1.500		1	1.500, 1.500			1,1			143/150	K,H,Y,T,A,R,G,S,Q,M,P,N,L,V,F,D,E
50	I	ILE50:I	-0.663		7	-0.663,-0.663			7,7			141/150	M,K,L,I,V,F,A,R
51	Q	GLN51:I	0.595		3	0.595, 0.595			3,3			139/150	H,K,S,R,A,T,Y,I,N,L,M,Q,E,W,D,V
52	K	LYS52:I	-0.239		6	-0.239,-0.239			6,6			136/150	K,N,H,Q,A,R,W,S,Y
53	S	SER53:I	0.536		3	0.536, 0.536			3,3			135/150	A,R,G,S,I,Y,T,K,H,E,V,F,D,P,L,N,Q,M
54	G	GLY54:I	-1.274		9	-1.274,-1.274			9,9			134/150	E,G,N
55	P	PRO55:I	1.003		2	1.003, 1.003			2,2			129/150	M,Q,P,H,L,N,K,V,T,D,R,A,E,S,G
56	C	CYS56:I	-1.342		9	-1.342,-1.342			9,9			126/150	N,C
