## Supplementary material for "Simplified geometric representations of protein structures identify complementary interaction interfaces": PDB, PQR, mutation rate, and confusion matrix files of the protein docking benchmark 5.0.: 1D6R_r_cons.txt

POS	SEQ	3LATOM	SCORE		COLOR	CONFIDENCE INTERVAL	CONFIDENCE INTERVAL COLORS	MSA DATA	RESIDUE VARIETY
			(normalized)
1	I	ILE16:A	-1.131		9	-1.131,-1.131			9,9			98/150	V,N,I
2	V	VAL17:A	-0.879		8	-0.879,-0.879			8,8			107/150	E,P,I,K,L,M,F,V,Y,T,A
3	G	GLY18:A	-1.021		8	-1.021,-1.021			8,8			110/150	G,E,N,Y,K,S
4	G	GLY19:A	-1.374		9	-1.374,-1.374			9,9			112/150	G
5	Y	TYR20:A	1.640		1	1.640, 1.640			1,1			111/150	R,N,K,L,W,M,F,A,H,G,E,I,D,C,V,T,Q,Y,S
6	T	THR21:A	0.460		3	0.460, 0.460			3,3			111/150	L,K,D,R,E,N,P,T,Y,H,A,S,V
7	C	CYS22:A	-0.746		7	-0.746,-0.746			7,7			112/150	I,G,E,S,T,Q,A,V,C
8	G	GLY23:A	1.268		1	1.268, 1.268			1,1			112/150	N,R,L,K,F,M,H,A,P,E,G,D,I,V,S,T,Y,Q
9	A	ALA24:A	0.895		2	0.895, 0.895			2,2			113/150	V,S,Q,Y,A,N,P,R,E,I,D,L,K
10	N	ASN25:A	0.025		5	0.025, 0.025			5,5			115/150	S,A,H,Q,Y,T,V,F,C,D,K,N,E,R,G
11	T	THR26:A	-0.156		6	-0.156,-0.156			6,6			116/150	F,V,W,S,Q,Y,T,A,N,P,E,R,L,K,D
12	V	VAL27:A	-0.020		5	-0.020,-0.020			5,5			117/150	S,A,H,T,Y,Q,V,F,C,W,I,N,R,E
13	P	PRO28:A	-1.103		9	-1.103,-1.103			9,9			121/150	R,G,P,K,C,V,A,H,S
14	Y	TYR29:A	-0.743		7	-0.743,-0.743			7,7			122/150	F,W,Y,H
15	Q	GLN30:A	-0.932		8	-0.932,-0.932			8,8			123/150	E,I,K,L,M,V,Y,T,Q,H,A,S
16	V	VAL31:A	-0.875		8	-0.875,-0.875			8,8			122/150	L,I,N,A,T,M,C,V
17	S	SER32:A	-0.758		7	-0.758,-0.758			7,7			122/150	S,A,Q,Y,T,V,F,M,L,D,I,N,E,R,G
18	L	LEU33:A	-0.888		8	-0.888,-0.888			8,8			122/150	I,L,M,F,V
19	N	ASN34:A	0.089		5	0.089, 0.089			5,5			122/150	G,R,N,I,L,M,W,F,V,T,Y,Q,A,H,S
20	S	SER37:A	0.797		2	0.797, 0.797			2,2			115/150	S,T,Q,V,I,D,P,G,E,H,A,F,M,L,K,N,R
21	G	GLY38:A	0.891		2	0.891, 0.891			2,2			128/150	R,E,G,P,N,L,K,D,I,W,A,H,T,Q,S
22	Y	TYR39:A	1.698		1	1.698, 1.698			1,1			129/150	F,M,W,H,A,N,R,K,L,V,C,S,T,Q,Y,G,E,I,D
23	H	HIS40:A	-0.483		7	-0.483,-0.483			7,7			134/150	K,L,D,I,P,N,R,G,H,A,Y,Q,F,M,W
24	F	PHE41:A	1.151		1	1.151, 1.151			1,1			141/150	E,G,I,V,T,Y,Q,S,R,N,K,L,M,W,F,H
25	C	CYS42:A	-1.314		9	-1.314,-1.314			9,9			141/150	G,C
26	G	GLY43:A	-1.048		8	-1.048,-1.048			8,8			141/150	S,A,V,G
27	G	GLY44:A	-0.842		8	-0.842,-0.842			8,8			141/150	A,L,S,R,C,G
28	S	SER45:A	-0.614		7	-0.614,-0.614			7,7			141/150	A,T,S,I,M,V,F
29	L	LEU46:A	-0.917		8	-0.917,-0.917			8,8			141/150	I,L,M,V
30	I	ILE47:A	-0.976		8	-0.976,-0.976			8,8			141/150	A,Y,L,I,V,F
31	N	ASN48:A	-0.153		6	-0.153,-0.153			6,6			141/150	D,K,L,G,R,N,T,A,H,S
32	S	SER49:A	0.685		3	0.685, 0.685			3,3			141/150	G,E,R,N,P,D,L,K,T,Y,Q,H,A,S
33	Q	GLN50:A	0.204		4	0.204, 0.204			4,4			141/150	W,F,H,R,N,L,K,C,V,Y,T,Q,S,E,G,D
34	W	TRP51:A	-0.418		6	-0.418,-0.418			6,6			141/150	T,Y,A,H,S,W,F,V,I,K,L,R,N
35	V	VAL52:A	-0.940		8	-0.940,-0.940			8,8			141/150	L,I,A,V
36	V	VAL53:A	-0.629		7	-0.629,-0.629			7,7			141/150	V,M,L,I,A
37	S	SER54:A	-1.162		9	-1.162,-1.162			9,9			141/150	T,S
38	A	ALA55:A	-1.295		9	-1.295,-1.295			9,9			141/150	V,A,S
39	A	ALA56:A	-1.194		9	-1.194,-1.194			9,9			141/150	T,Q,A,K,S,G,F
40	H	HIS57:A	-1.330		9	-1.330,-1.330			9,9			142/150	R,H,Q,L
41	C	CYS58:A	-1.282		9	-1.282,-1.282			9,9			142/150	C,V,Y,K
42	Y	TYR59:A	0.222		4	0.222, 0.222			4,4			141/150	S,T,Y,V,D,I,G,H,A,F,M,W,L,K,N,R
43	K	LYS60:A	2.044		1	2.044, 2.044			1,1			140/150	L,K,R,N,H,A,W,M,F,I,D,G,E,P,T,Y,Q,S,C,V
44	S	SER61:A	0.917		2	0.917, 0.917			2,2			138/150	W,M,F,A,H,R,N,L,K,C,V,Y,Q,T,S,G,E,P,I,D
45	G	GLY62:A	1.624		1	1.624, 1.624			1,1			142/150	D,I,P,E,G,S,T,Y,Q,V,K,L,N,R,H,A,F,M
46	I	ILE63:A	0.812		2	0.812, 0.812			2,2			143/150	G,P,I,D,V,Y,Q,T,S,N,L,K,M,W,F,H,A
47	Q	GLN64:A	1.200		1	1.200, 1.200			1,1			143/150	P,E,G,D,I,V,S,T,Y,Q,N,R,K,L,F,M,W,A,H
48	V	VAL65:A	-0.835		8	-0.835,-0.835			8,8			143/150	V,A,H,T,P,G,L,I
49	R	ARG66:A	0.202		4	0.202, 0.202			4,4			143/150	L,K,N,R,A,H,F,W,I,E,G,S,T,Y,Q,V,C
50	L	LEU67:A	-0.134		5	-0.134,-0.134			5,5			143/150	G,I,L,F,V,W,M,S,T,Y,A
51	G	GLY69:A	-1.286		9	-1.286,-1.286			9,9			143/150	L,G,R
52	E	GLU70:A	0.033		5	0.033, 0.033			5,5			143/150	N,R,K,L,F,W,M,A,G,E,I,D,V,S,T,Q
53	D	ASP71:A	-0.110		5	-0.110,-0.110			5,5			143/150	S,T,Q,Y,V,I,D,E,A,H,F,W,L,K,N,R
54	N	ASN72:A	0.452		4	0.452, 0.452			4,4			143/150	F,V,Q,T,Y,A,H,S,E,R,N,I,L,D,K
55	I	ILE73:A	0.278		4	0.278, 0.278			4,4			143/150	S,Y,Q,T,A,H,F,V,W,M,I,L,K,E,R
56	N	ASN74:A	0.351		4	0.351, 0.351			4,4			136/150	D,E,G,S,Q,Y,T,V,K,L,N,R,A,H,F,M,W
57	V	VAL75:A	0.997		2	0.997, 0.997			2,2			137/150	L,K,N,R,H,A,F,I,D,P,G,E,S,T,Q,Y,V,C
58	V	VAL76:A	2.266		1	2.266, 2.266			1,1			137/150	Y,Q,T,S,V,D,I,E,G,P,A,H,M,F,L,K,R,N
59	E	GLU77:A	0.004		5	0.004, 0.004			5,5			137/150	T,Y,A,S,F,V,D,L,K,G,E,R,N,P
60	G	GLY78:A	2.120		1	2.120, 2.120			1,1			102/150	V,S,T,Y,Q,P,E,G,D,I,W,A,N,R,L,K
61	N	ASN79:A	0.446		4	0.446, 0.446			4,4			100/150	S,T,Q,Y,V,C,I,D,P,G,E,A,H,F,K,N,R
62	E	GLU80:A	-0.454		6	-0.454,-0.454			6,6			100/150	S,H,A,Y,Q,T,V,F,K,P,R,E,G
63	Q	GLN81:A	-0.212		6	-0.212,-0.212			6,6			144/150	D,I,P,E,S,T,Q,V,L,K,N,R,A,H,F,M
64	F	PHE82:A	1.382		1	1.382, 1.382			1,1			144/150	I,D,P,G,E,S,Q,T,V,C,K,L,N,R,A,H,F,M
65	I	ILE83:A	0.717		3	0.717, 0.717			3,3			144/150	R,G,N,K,L,I,M,V,F,H,A,Q,T,Y,S
66	S	SER84:A	2.160		1	2.160, 2.160			1,1			144/150	P,E,G,D,S,Y,Q,T,N,R,L,K,F,M,W,H,A
67	A	ALA85:A	-0.577		7	-0.577,-0.577			7,7			145/150	P,G,I,L,K,V,S,T,A
68	S	SER86:A	1.166		1	1.166, 1.166			1,1			145/150	L,D,K,I,N,E,R,G,S,A,T,Y,Q,V
69	K	LYS87:A	0.614		3	0.614, 0.614			3,3			145/150	W,M,F,H,A,R,N,L,K,V,Y,Q,T,S,G,E,D
70	S	SER88:A	-0.283		6	-0.283,-0.283			6,6			145/150	M,W,V,F,H,A,Y,Q,T,S,R,L,I
71	I	ILE89:A	0.030		5	0.030, 0.030			5,5			145/150	R,L,K,M,W,F,A,H,E,I,C,V,Q,T,Y,S
72	V	VAL90:A	1.606		1	1.606, 1.606			1,1			145/150	F,M,W,A,N,R,K,L,V,C,S,Y,T,Q,P,E,I
73	H	HIS91:A	-1.072		9	-1.072,-1.072			9,9			145/150	G,P,N,L,V,F,H,T,Y,S
74	P	PRO92:A	-0.333		6	-0.333,-0.333			6,6			146/150	T,Q,Y,S,C,D,I,E,G,P,H,F,K,L,R,N
75	S	SER93:A	0.671		3	0.671, 0.671			3,3			146/150	R,N,L,K,M,W,A,H,G,E,P,D,V,Y,Q,T,S
76	Y	TYR94:A	-0.466		7	-0.466,-0.466			7,7			145/150	N,K,L,W,F,Q,Y,H
77	N	ASN95:A	-0.120		5	-0.120,-0.120			5,5			144/150	V,Q,Y,T,H,A,S,G,R,E,N,I,D,K
78	S	SER96:A	1.097		1	1.097, 1.097			1,1			142/150	C,V,Y,Q,T,S,E,G,P,D,I,M,W,F,H,A,R,N,L,K
79	N	ASN97:A	1.823		1	1.823, 1.823			1,1			140/150	K,L,N,R,A,H,F,W,M,I,D,P,G,E,S,Q,Y,T,V
80	T	THR98:A	0.259		4	0.259, 0.259			4,4			145/150	V,S,Y,T,Q,P,G,E,I,D,W,M,H,A,N,R,K,L
81	L	LEU99:A	2.020		1	2.020, 2.020			1,1			145/150	F,M,W,H,A,N,K,L,V,S,T,Q,Y,P,E,G,D,I
82	N	ASN100:A	0.236		4	0.236, 0.236			4,4			146/150	V,Q,Y,T,S,E,G,P,D,I,M,A,H,R,N,L,K
83	N	ASN101:A	-0.559		7	-0.559,-0.559			7,7			147/150	M,F,H,A,Y,Q,S,R,G,N,D,K
84	D	ASP102:A	-1.360		9	-1.360,-1.360			9,9			149/150	S,D
85	I	ILE103:A	-1.000		8	-1.000,-1.000			8,8			149/150	I,L,Y,F,V,W
86	M	MET104:A	-1.130		9	-1.130,-1.130			9,9			149/150	G,R,I,K,C,M,V,T,A,S
87	L	LEU105:A	-0.960		8	-0.960,-0.960			8,8			149/150	I,L,T,V,M
88	I	ILE106:A	-0.460		7	-0.460,-0.460			7,7			149/150	F,V,M,I,L,Y,A
89	K	LYS107:A	-0.302		6	-0.302,-0.302			6,6			149/150	Y,T,Q,H,M,W,I,K,L,R,E
90	L	LEU108:A	-1.179		9	-1.179,-1.179			9,9			149/150	I,L,V,M
91	K	LYS109:A	0.522		3	0.522, 0.522			3,3			149/150	S,T,Q,H,A,F,V,L,K,D,N,P,G,R,E
92	S	SER110:A	0.627		3	0.627, 0.627			3,3			149/150	K,L,R,N,A,H,W,I,D,G,E,P,Q,Y,T,S,V
93	A	ALA111:A	0.147		5	0.147, 0.147			5,5			148/150	V,C,S,A,H,T,P,N,E,R,L,D,K
94	A	ALA112:A	-0.438		6	-0.438,-0.438			6,6			147/150	N,E,L,K,I,V,F,M,S,A,H
95	S	SER113:A	1.456		1	1.456, 1.456			1,1			147/150	E,P,D,I,V,Q,T,S,R,N,L,K,M,F,H,A
96	L	LEU114:A	1.016		2	1.016, 1.016			2,2			147/150	C,V,Q,Y,T,S,G,E,P,I,D,M,W,F,A,R,N,L
97	N	ASN115:A	-0.359		6	-0.359,-0.359			6,6			147/150	S,T,A,M,I,D,K,N,P,G,R,E
98	S	SER116:A	1.922		1	1.922, 1.922			1,1			144/150	P,E,G,D,V,S,Q,Y,T,N,R,K,F,W,H,A
99	R	ARG117:A	1.578		1	1.578, 1.578			1,1			146/150	A,H,M,W,F,L,K,R,N,Q,T,Y,S,C,V,D,I,E,G,P
100	V	VAL118:A	-0.490		7	-0.490,-0.490			7,7			146/150	G,E,R,I,K,L,F,V,M,S,T,A
101	A	ALA119:A	0.251		4	0.251, 0.251			4,4			146/150	Y,Q,T,S,C,V,I,G,E,H,A,W,M,K,L,R,N
102	S	SER120:A	-0.185		6	-0.185,-0.185			6,6			150/150	K,L,I,R,P,N,A,Y,T,S,V
103	I	ILE121:A	-0.268		6	-0.268,-0.268			6,6			150/150	G,I,D,L,V,C,T,A
104	S	SER122:A	-0.312		6	-0.312,-0.312			6,6			150/150	G,E,R,N,P,I,D,K,C,V,T,Q,A,H,S
105	L	LEU123:A	-1.004		8	-1.004,-1.004			8,8			149/150	A,T,Q,V,M,L,I,P,E
106	P	PRO124:A	-0.588		7	-0.588,-0.588			7,7			150/150	I,L,D,G,R,N,P,T,A,H,S,M,F,V
107	T	THR125:A	0.750		3	0.750, 0.750			3,3			150/150	C,V,Y,Q,T,S,E,G,P,D,I,M,F,A,H,R,N,K,L
108	S	SER127:A	0.596		3	0.596, 0.596			3,3			150/150	V,F,H,A,Q,T,S,R,E,P,N,K,L,D,I
109	C	CYS128:A	0.612		3	0.612, 0.612			3,3			150/150	V,C,S,Y,Q,T,P,G,E,I,D,F,A,H,N,R,L,K
110	A	ALA129:A	1.064		2	1.064, 1.064			2,2			135/150	H,A,F,W,M,L,K,N,R,S,Q,T,Y,V,I,P,E,G
111	S	SER130:A	2.171		1	2.171, 2.171			1,1			149/150	I,D,G,E,P,T,Y,Q,S,V,L,K,R,N,H,A,M,F
112	A	ALA132:A	0.984		2	0.984, 0.984			2,2			149/150	K,L,N,R,A,H,F,M,I,D,P,G,E,S,Q,T,V
113	G	GLY133:A	0.148		5	0.148, 0.148			5,5			150/150	Q,T,Y,S,D,E,G,P,A,H,W,F,K,L,R,N
114	T	THR134:A	0.140		5	0.140, 0.140			5,5			150/150	L,K,N,R,A,H,F,M,D,G,E,S,Y,Q,T,V
115	Q	GLN135:A	1.654		1	1.654, 1.654			1,1			150/150	D,I,E,G,P,Y,T,Q,S,C,V,L,K,R,N,H,A,M
116	C	CYS136:A	-0.419		6	-0.419,-0.419			6,6			150/150	G,P,L,I,M,C,V,F,A,T,S
117	L	LEU137:A	0.289		4	0.289, 0.289			4,4			150/150	V,F,W,S,A,H,Y,T,Q,N,E,R,K,L,I
118	I	ILE138:A	-0.787		8	-0.787,-0.787			8,8			150/150	I,L,T,A,V,M
119	S	SER139:A	-0.757		7	-0.757,-0.757			7,7			150/150	S,H,A,Y,T,V,M,L,I,N
120	G	GLY140:A	-1.374		9	-1.374,-1.374			9,9			150/150	G
121	W	TRP141:A	-0.987		8	-0.987,-0.987			8,8			150/150	W,C,F,Y,L
122	G	GLY142:A	-1.374		9	-1.374,-1.374			9,9			150/150	G
123	N	ASN143:A	0.719		3	0.719, 0.719			3,3			150/150	N,E,R,I,D,L,K,F,V,S,Q,T,Y,A,H
124	T	THR144:A	-0.199		6	-0.199,-0.199			6,6			150/150	S,T,Q,A,H,V,M,I,D,K,L,N,P,E,R
125	K	LYS145:A	1.304		1	1.304, 1.304			1,1			150/150	A,H,F,W,L,K,N,R,S,Y,T,Q,V,C,D,I,E,G
126	S	SER146:A	0.423		4	0.423, 0.423			4,4			150/150	A,H,F,K,L,N,S,T,Q,Y,V,C,D,P,E,G
127	S	SER147:A	2.198		1	2.198, 2.198			1,1			150/150	A,H,W,M,F,K,L,R,N,Q,T,Y,S,D,I,E,G,P
128	G	GLY148:A	1.335		1	1.335, 1.335			1,1			150/150	V,S,T,Q,Y,P,G,E,D,F,W,M,A,N,R,K,L
129	T	THR149:A	2.527		1	2.527, 2.527			1,1			147/150	Y,Q,T,S,C,V,D,I,E,G,P,H,A,W,M,F,K,L,R,N
130	S	SER150:A	1.048		2	1.048, 1.048			2,2			140/150	N,R,K,L,F,M,A,H,P,G,E,I,D,V,S,Q,Y,T
131	Y	TYR151:A	1.640		1	1.640, 1.640			1,1			81/150	N,R,L,K,F,M,H,A,P,G,I,V,S,Y,Q,T
132	P	PRO152:A	-0.388		6	-0.388,-0.388			6,6			150/150	V,Q,T,H,A,S,R,P,K
133	D	ASP153:A	0.960		2	0.960, 0.960			2,2			150/150	K,L,R,N,H,A,W,F,D,I,E,G,P,T,Y,Q,S,C,V
134	V	VAL154:A	1.071		1	1.071, 1.071			1,1			150/150	A,H,M,F,L,K,R,N,Y,T,Q,S,V,I,D,E,P
135	L	LEU155:A	-1.131		9	-1.131,-1.131			9,9			150/150	M,P,V,A,K,L,I
136	K	LYS156:A	-0.539		7	-0.539,-0.539			7,7			150/150	F,M,S,H,Q,Y,N,E,R,K,L,I
137	C	CYS157:A	-0.333		6	-0.333,-0.333			6,6			149/150	H,A,F,M,K,L,R,S,Q,T,Y,V,C,I,X,D,E
138	L	LEU158:A	-0.598		7	-0.598,-0.598			7,7			149/150	A,T,S,V,L,X,I,G
139	K	LYS159:A	0.541		3	0.541, 0.541			3,3			149/150	X,D,G,E,P,Y,T,Q,S,V,K,L,R,N,A,H,M
140	A	ALA160:A	-0.697		7	-0.697,-0.697			7,7			149/150	M,V,F,A,T,Q,L,X,I
141	P	PRO161:A	-0.234		6	-0.234,-0.234			6,6			149/150	A,T,Q,S,F,L,D,K,I,X,E,R,P,N
142	I	ILE162:A	-0.212		6	-0.212,-0.212			6,6			149/150	P,X,I,L,K,F,V,M,T,Y
143	L	LEU163:A	-0.325		6	-0.325,-0.325			6,6			149/150	L,I,X,P,N,R,Q,T,Y,V,F,M,W
144	S	SER164:A	-0.177		6	-0.177,-0.177			6,6			149/150	S,T,A,H,N,P,G,R,E,X,D,K
145	D	ASP165:A	0.169		4	0.169, 0.169			4,4			149/150	S,Y,T,Q,P,E,G,D,X,F,M,A,H,N,R,L,K
146	S	SER166:A	0.830		2	0.830, 0.830			2,2			147/150	E,R,G,P,N,L,D,K,I,X,A,Q,T,S
147	S	SER167:A	1.424		1	1.424, 1.424			1,1			147/150	X,I,D,G,E,Q,Y,T,S,V,L,K,R,N,A,M,F
148	C	CYS168:A	-1.346		9	-1.346,-1.346			9,9			150/150	C,A
149	K	LYS169:A	0.200		4	0.200, 0.200			4,4			150/150	S,T,Q,H,A,F,V,M,W,D,L,K,N,R,E
150	S	SER170:A	1.039		2	1.039, 1.039			2,2			150/150	V,C,S,Q,T,Y,P,E,G,D,I,M,A,H,N,R,K,L
151	A	ALA171:A	0.601		3	0.601, 0.601			3,3			149/150	N,R,K,L,F,W,M,H,A,E,G,D,I,V,S,Q,Y,T
152	Y	TYR172:A	-0.567		7	-0.567,-0.567			7,7			148/150	M,W,V,F,H,Y,T,S,N,L,I
153	P	PRO173:A	2.207		1	2.207, 2.207			1,1			142/150	H,A,W,M,K,L,N,R,S,Q,T,Y,V,D,I,P,E,G
154	G	GLY174:A	2.175		1	2.175, 2.175			1,1			136/150	G,E,P,I,D,V,Q,T,Y,S,R,N,K,L,W,F,A,H
155	Q	GLN175:A	1.611		1	1.611, 1.611			1,1			146/150	V,S,Y,T,Q,P,G,E,I,D,F,M,A,H,N,R,K,L
156	I	ILE176:A	-0.404		6	-0.404,-0.404			6,6			148/150	M,V,F,A,T,Y,S,E,R,K,L,I
157	T	THR177:A	-0.446		6	-0.446,-0.446			6,6			148/150	M,A,H,N,R,K,L,S,Q,T,Y,P,E,G,D,I
158	S	SER178:A	0.664		3	0.664, 0.664			3,3			149/150	V,S,T,Y,Q,A,N,P,G,R,E,K,D
159	N	ASN179:A	-0.268		6	-0.268,-0.268			6,6			150/150	V,F,H,A,Y,T,S,R,E,G,P,N,L,K,D
160	M	MET180:A	-1.066		8	-1.066,-1.066			8,8			150/150	M,F,V,Q,T,H,A,S,E,N,I,D
161	F	PHE181:A	-0.305		6	-0.305,-0.305			6,6			150/150	F,V,M,I,L,T
162	C	CYS182:A	-1.317		9	-1.317,-1.317			9,9			150/150	W,C,A
163	A	ALA183:A	-1.211		9	-1.211,-1.211			9,9			146/150	G,V,T,Y,A,I,L
164	G	GLY184A:A	-0.968		8	-0.968,-0.968			8,8			149/150	N,G,L,V,W,S,Y,A
165	Y	-	1.447		1	1.447, 1.447			1,1			148/150	L,K,R,N,H,A,F,D,I,G,P,Y,Q,T,S,V
166	L	TYR184:A	1.608		1	1.608, 1.608			1,1			122/150	F,W,M,H,A,N,R,L,K,V,S,Q,T,P,E,G,D,I
167	E	LEU185:A	0.436		4	0.436, 0.436			4,4			133/150	H,A,T,Q,S,M,L,K,D,I,R,E,G,N
168	G	GLU186:A	0.311		4	0.311, 0.311			4,4			149/150	R,E,G,P,N,L,D,K,W,V,F,A,Q,T,S
169	G	GLY187:A	0.242		4	0.242, 0.242			4,4			149/150	S,A,T,V,D,L,K,I,P,N,E,R,G
170	K	-	-0.299		6	-0.299,-0.299			6,6			149/150	R,E,G,N,D,L,K,I,M,V,H,Q,T,S
171	D	GLY188A:A	-1.148		9	-1.148,-1.148			9,9			149/150	N,G,E,D,S,A
172	S	LYS188:A	-0.804		8	-0.804,-0.804			8,8			149/150	S,A,T,V,K,I,N,G
173	C	ASP189:A	-1.346		9	-1.346,-1.346			9,9			149/150	F,C
174	Q	SER190:A	-0.680		7	-0.680,-0.680			7,7			149/150	M,V,T,Y,Q,A,H,S,E,R,N,I,K,D,L
175	G	CYS191:A	-1.081		9	-1.081,-1.081			9,9			150/150	D,P,N,R,G,A,H,Q,V
176	D	GLN192:A	-1.330		9	-1.330,-1.330			9,9			149/150	P,V,R,D
177	S	GLY193:A	-1.322		9	-1.322,-1.322			9,9			148/150	S,T,N,G
178	G	ASP194:A	-1.346		9	-1.346,-1.346			9,9			148/150	G,P
179	G	SER195:A	-1.262		9	-1.262,-1.262			9,9			148/150	G,S
180	P	GLY196:A	-1.254		9	-1.254,-1.254			9,9			148/150	G,V,P,A
181	V	GLY197:A	-0.898		8	-0.898,-0.898			8,8			148/150	I,L,M,F,V,Y,Q,H,A
182	V	PRO198:A	-0.544		7	-0.544,-0.544			7,7			148/150	E,N,L,I,M,V,F,H,A,Y,Q,T,S
183	C	VAL199:A	0.204		4	0.204, 0.204			4,4			142/150	A,H,F,M,L,K,N,R,S,Y,Q,T,V,C,I,D
184	S	VAL200:A	0.210		4	0.210, 0.210			4,4			147/150	A,H,M,K,L,N,R,S,Q,T,Y,V,D,I,P,E,G
185	G	CYS201:A	0.193		4	0.193, 0.193			4,4			147/150	D,K,L,N,P,G,E,R,T,Y,A,H,F,M,W
186	K	SER202:A	1.336		1	1.336, 1.336			1,1			147/150	H,A,W,M,F,L,K,R,N,Y,T,Q,S,V,I,D,E,P
187	L	GLY203:A	-0.694		7	-0.694,-0.694			7,7			147/150	M,V,F,A,Q,L,I
188	Q	LYS204:A	-0.028		5	-0.028,-0.028			5,5			148/150	H,A,M,F,L,K,N,Q,T,Y,S,C,V,I,E,G
189	G	LEU209:A	-1.289		9	-1.289,-1.289			9,9			148/150	A,D,G
190	I	GLN210:A	-0.563		7	-0.563,-0.563			7,7			148/150	V,D,L,I,A
191	V	GLY211:A	-0.995		8	-0.995,-0.995			8,8			148/150	I,L,G,N,T,H,A,S,M,V
192	S	ILE212:A	-1.344		9	-1.344,-1.344			9,9			148/150	F,W,S,A
193	W	VAL213:A	-0.301		6	-0.301,-0.301			6,6			148/150	S,H,Y,F,W,M,L,P,R,G
194	G	SER214:A	-1.230		9	-1.230,-1.230			9,9			148/150	V,N,E,W,G,A
195	S	TRP215:A	2.173		1	2.173, 2.173			1,1			148/150	E,G,P,D,I,V,Q,Y,T,S,R,N,K,L,W,F,H,A
196	G	GLY216:A	-0.378		6	-0.378,-0.378			6,6			146/150	E,R,G,P,K,D,I,V,H,A,T,Y,Q,S
197	C	SER217:A	-1.258		9	-1.258,-1.258			9,9			146/150	A,S,C,W,N
198	A	GLY219:A	-0.665		7	-0.665,-0.665			7,7			147/150	N,G,D,K,V,M,C,S,A,T
200	K	CYS220:A	0.695		3	0.695, 0.695			3,3			145/150	N,P,G,E,R,I,D,K,L,V,S,Q,T,A
201	N	ALA221A:A	0.082		5	0.082, 0.082			5,5			147/150	F,T,Y,Q,A,S,G,R,E,N,P,K,D,L
202	K	GLN221:A	0.330		4	0.330, 0.330			4,4			147/150	L,K,R,N,A,H,M,W,F,D,I,E,G,P,Q,T,Y,S,V
203	P	LYS222:A	-1.133		9	-1.133,-1.133			9,9			147/150	P,F,L,Y
204	G	ASN223:A	-0.875		8	-0.875,-0.875			8,8			147/150	L,D,G,E,R,S,T,A,V
205	V	LYS224:A	-1.021		8	-1.021,-1.021			8,8			146/150	X,I,L,T,F,V,M
206	Y	PRO225:A	-1.173		9	-1.173,-1.173			9,9			147/150	Y,T,F
207	T	GLY226:A	-0.959		8	-0.959,-0.959			8,8			147/150	C,M,V,T,A,S,G,N,I
208	K	VAL227:A	-0.226		6	-0.226,-0.226			6,6			147/150	S,A,H,Q,Y,D,L,K,N,R,E
209	V	TYR228:A	-0.825		8	-0.825,-0.825			8,8			145/150	V,G,M,L,I,A,T
210	C	THR229:A	-0.319		6	-0.319,-0.319			6,6			145/150	G,E,P,I,C,V,Y,Q,T,S,R,N,L,M,W,F,A,H
211	N	LYS230:A	0.553		3	0.553, 0.553			3,3			141/150	P,E,G,D,I,V,C,S,T,Q,Y,N,R,K,F,A,H
212	Y	VAL231:A	-0.357		6	-0.357,-0.357			6,6			140/150	F,V,M,L,Y,Q,H
213	V	CYS232:A	1.242		1	1.242, 1.242			1,1			140/150	L,K,I,P,N,E,R,G,S,A,Q,Y,T,V,M
214	S	ASN233:A	1.192		1	1.192, 1.192			1,1			140/150	A,H,F,W,K,L,N,R,S,Q,Y,T,V,D,P,E,G
215	W	TYR234:A	-1.244		9	-1.244,-1.244			9,9			139/150	S,L,F,W,E
216	I	VAL235:A	-1.161		9	-1.161,-1.161			9,9			139/150	V,M,I,L
217	K	SER236:A	0.613		3	0.613, 0.613			3,3			137/150	D,L,K,I,N,R,E,S,A,H,T,Y,Q,V,M
218	Q	TRP237:A	0.796		2	0.796, 0.796			2,2			125/150	M,S,Y,T,Q,A,N,P,G,R,E,D,K
219	T	ILE238:A	0.204		4	0.204, 0.204			4,4			106/150	Y,Q,T,H,A,S,M,V,I,K,L,R,N
220	I	LYS239:A	-0.612		7	-0.612,-0.612			7,7			85/150	M,V,L,I
221	A	GLN240:A	0.215		4	0.215, 0.215			4,4			58/150	L,K,G,E,R,N,Q,T,Y,A,S
222	S	THR241:A	0.398		4	0.398, 0.398			4,4			36/150	K,D,N,R,E,G,S,A,T,V
223	N	ILE242:A	-1.374		9	-1.374,-1.374			9,9			18/150	N
