## Supplementary material for "Simplified geometric representations of protein structures identify complementary interaction interfaces": PDB, PQR, mutation rate, and confusion matrix files of the protein docking benchmark 5.0.: 1GRN_l_cons.txt

POS	SEQ	3LATOM	SCORE		COLOR	CONFIDENCE INTERVAL	CONFIDENCE INTERVAL COLORS	MSA DATA	RESIDUE VARIETY
			(normalized)
1	L	LEU260:B	-0.555		6	-1.003,-0.211			8,6			27/155	F,M,I,L,V
2	P	PRO261:B	0.631		3	-0.211, 0.830			6,3			29/155	A,S,T,N,K,P,E,D,R,G
3	N	ASN262:B	-0.228		6	-0.737, 0.034			7,5			38/155	S,T,N,K,P,E,H,Q,D,G
4	Q	GLN263:B	0.341		4	-0.211, 0.830			6,3			44/155	A,S,P,K,E,H,Q,D,R,I,G
5	Q	GLN264:B	0.050		5	-0.412, 0.353			6,4			46/155	F,S,T,N,V,H,Q,D,I,R,L
6	F	PHE265:B	-1.586		9	-1.887,-1.469			9,9			103/155	F,Q,Y,V
7	G	GLY266:B	-1.551		9	-1.746,-1.469			9,9			102/155	A,C,K,R,G
8	V	VAL267:B	-0.457		6	-0.737,-0.211			7,6			105/155	F,S,A,T,N,K,E,V,Q,M,C,R,I,G,L
9	S	SER268:B	0.218		4	-0.211, 0.353			6,4			107/155	A,S,T,N,K,P,E,H,Q,C,D,R,G
10	L	LEU269:B	-1.091		8	-1.354,-1.003			8,8			109/155	F,Q,I,P,K,L,V
11	Q	GLN270:B	1.930		1	0.830, 2.031			3,1			111/155	F,S,A,T,N,P,K,E,V,H,Q,D,I,R,G,L
12	H	HIS271:B	0.518		4	0.034, 0.830			5,3			115/155	A,S,F,T,N,E,Y,V,H,Q,C,R,I,G,L
13	L	LEU272:B	0.229		4	-0.211, 0.353			6,4			107/155	A,F,T,P,E,V,Q,M,D,C,I,G,L
14	Q	GLN273:B	0.706		3	0.034, 0.830			5,3			96/155	F,S,T,N,K,E,V,Q,M,C,L,A,P,H,D,R,I,G
15	E	GLU274:B	0.870		3	0.353, 0.830			4,3			113/155	F,S,T,N,K,Y,E,V,Q,M,L,A,P,D,R,I,G
16	K	LYS275:B	0.346		4	-0.211, 0.830			6,3			107/155	A,F,S,W,T,N,P,K,E,H,Q,D,I,R,L
17	N	ASN276:B	0.451		4	0.034, 0.830			5,3			111/155	F,A,S,T,N,P,K,Y,E,H,Q,M,D,I,R,G,L
18	P	PRO277:B	0.773		3	0.034, 0.830			5,3			108/155	S,T,N,K,E,V,Q,M,C,L,A,P,H,D,R,I,G
19	E	GLU278:B	0.968		3	0.353, 0.830			4,3			102/155	F,S,T,N,K,Y,E,V,Q,C,L,A,P,H,D,R,I,G
20	Q	GLN279:B	1.938		1	0.830, 2.031			3,1			80/155	F,S,T,K,E,Y,V,Q,C,L,A,P,H,D,R,I,G
21	E	GLU280:B	0.107		5	-0.412, 0.353			6,4			63/155	F,S,T,N,K,P,Y,E,H,Q,M,D,R,G,L
22	P	PRO281:B	1.661		1	0.353, 2.031			4,1			61/155	A,S,T,N,P,Y,E,V,Q,M,C,D,I,R,G,L
23	I	ILE282:B	-1.027		8	-1.240,-0.875			8,7			138/155	A,T,I,G,L,V
24	P	PRO283:B	-1.741		9	-1.887,-1.746			9,9			142/155	S,A,T,P
25	I	ILE284:B	1.973		1	0.830, 2.031			3,1			142/155	S,F,T,N,K,Y,V,Q,M,L,A,W,P,H,D,R,I
26	V	VAL285:B	-0.568		6	-0.875,-0.412			7,6			148/155	S,F,P,E,V,I,R,L
27	L	LEU286:B	-0.671		7	-0.875,-0.584			7,7			152/155	A,F,I,L,V
28	R	ARG287:B	0.580		4	0.034, 0.830			5,3			152/155	F,S,T,N,K,Y,E,V,Q,M,L,A,W,H,D,I,R,G
29	E	GLU288:B	0.362		4	-0.211, 0.353			6,4			152/155	S,F,T,N,K,E,V,Q,M,C,L,A,W,H,D,I,R
30	T	THR289:B	-0.130		5	-0.412, 0.034			6,5			152/155	A,F,S,T,K,E,V,M,C,R,I,G,L
31	V	VAL290:B	-0.483		6	-0.737,-0.412			7,6			152/155	S,A,F,T,K,V,M,C,I,G,L
32	A	ALA291:B	0.848		3	0.353, 0.830			4,3			153/155	F,S,T,N,K,Y,E,V,Q,M,C,L,A,H,D,R,G
33	Y	TYR292:B	0.231		4	-0.211, 0.353			6,4			153/155	F,S,T,N,K,E,Y,V,Q,M,C,L,A,W,H,I,R
34	L	LEU293:B	-1.161		8	-1.354,-1.124			8,8			152/155	F,M,I,L,V
35	Q	GLN294:B	-0.484		6	-0.737,-0.412			7,6			152/155	F,S,T,N,K,Y,E,H,Q,M,D,C,I,R,L
36	A	ALA295:B	1.477		1	0.353, 2.031			4,1			148/155	S,A,T,N,K,E,V,H,Q,M,C,D,I,R,G,L
37	H	HIS296:B	-0.269		6	-0.584,-0.211			7,6			149/155	F,S,T,N,K,Y,E,H,Q,M,C,R,G
38	A	ALA297:B	-1.167		8	-1.354,-1.124			8,8			140/155	S,A,N,D,C,G,E
39	L	LEU298:B	-0.708		7	-1.003,-0.584			8,7			154/155	F,T,N,P,E,V,H,M,D,C,I,L
40	T	THR299:B	0.908		3	0.353, 0.830			4,3			146/155	A,S,T,N,K,E,Y,V,H,Q,C,D,I,R,G,L
41	T	THR300:B	-0.118		5	-0.412, 0.034			6,5			155/155	A,F,S,T,Y,E,V,H,Q,M,D,C,I,L
42	E	GLU301:B	-1.097		8	-1.354,-1.003			8,8			155/155	S,A,T,P,K,E,V,Q,D,I,L
43	G	GLY302:B	-1.708		9	-1.887,-1.746			9,9			155/155	Q,T,D,N,G,Y
44	I	ILE303:B	-1.263		8	-1.469,-1.240			9,8			155/155	M,I,L,V
45	F	PHE304:B	-1.507		9	-1.746,-1.469			9,9			155/155	F,C,L,Y
46	R	ARG305:B	-1.739		9	-1.887,-1.746			9,9			155/155	Q,T,K,R,V
47	R	ARG306:B	-0.439		6	-0.737,-0.211			7,6			155/155	S,A,T,K,E,V,Q,M,R,I,L
48	S	SER307:B	-1.111		8	-1.354,-1.003			8,8			155/155	A,S,T,N,P,E,V,Q,C,D,G
49	A	ALA308:B	-1.394		9	-1.592,-1.354			9,8			155/155	S,A,C,P,G,Y
50	N	ASN309:B	-0.812		7	-1.003,-0.737			8,7			155/155	F,A,S,T,N,E,V,H,Q,M,C,D,I,G
51	T	THR310:B	0.127		5	-0.211, 0.353			6,4			153/155	S,A,T,N,P,K,E,V,H,Q,M,D,I,R,G,L
52	Q	GLN311:B	-0.174		5	-0.584, 0.034			7,5			155/155	F,A,S,T,N,K,E,V,Q,M,D,I,R,G,L
53	V	VAL312:B	0.349		4	-0.211, 0.353			6,4			155/155	A,S,T,N,K,E,V,H,Q,D,I,R,L
54	V	VAL313:B	-0.752		7	-1.003,-0.584			8,7			155/155	S,T,K,V,Q,M,C,I,R,L
55	R	ARG314:B	-0.434		6	-0.737,-0.211			7,6			155/155	A,S,T,N,K,Y,E,H,Q,M,D,R,L
56	E	GLU315:B	0.753		3	0.353, 0.830			4,3			155/155	F,S,T,N,K,E,V,Q,M,L,A,W,H,D,R,I,G
57	V	VAL316:B	-1.007		8	-1.240,-0.875			8,7			155/155	F,T,W,Y,V,M,I,R,G,L
58	Q	GLN317:B	-0.683		7	-1.003,-0.584			8,7			155/155	F,S,W,T,K,E,V,Q,M,C,I,R,L
59	Q	GLN318:B	0.214		4	-0.211, 0.353			6,4			155/155	S,F,A,T,N,K,Y,E,H,Q,M,C,D,R,G,L
60	K	LYS319:B	0.632		3	0.034, 0.830			5,3			155/155	S,T,N,K,E,V,Q,M,C,L,A,H,D,I,R,G
61	Y	TYR320:B	-0.456		6	-0.737,-0.211			7,6			154/155	A,F,T,N,Y,V,M,I,L
62	N	ASN321:B	-0.692		7	-1.003,-0.584			8,7			126/155	F,S,A,N,K,E,Q,M,D,R,L
63	M	MET322:B	0.348		4	-0.211, 0.353			6,4			149/155	A,S,T,N,K,E,V,H,Q,M,C,D,R,G,L
64	G	GLY323:B	0.017		5	-0.412, 0.353			6,4			79/155	S,F,A,N,K,P,E,M,C,D,R,G
65	L	LEU324:B	2.008		1	0.830, 2.031			3,1			84/155	S,T,N,K,Y,E,V,Q,C,L,A,P,H,D,R,I,G
66	P	PRO325:B	0.532		4	0.034, 0.830			5,3			87/155	A,S,T,N,K,P,E,Y,V,Q,C,D,R,I,G,L
67	V	VAL326:B	-0.065		5	-0.412, 0.034			6,5			85/155	F,A,S,T,K,P,V,H,M,D,I,L
68	D	ASP327:B	0.003		5	-0.412, 0.353			6,4			85/155	A,S,T,N,K,P,E,H,Q,M,C,D,G
69	F	PHE328:B	-0.712		7	-1.003,-0.584			8,7			85/155	S,F,T,W,P,V,M,I,L
70	D	ASP329:B	0.860		3	0.353, 0.830			4,3			130/155	S,F,T,N,K,Y,E,V,Q,C,L,A,P,H,D,R,I,G
71	Q	GLN330:B	1.788		1	0.830, 2.031			3,1			130/155	F,S,T,N,K,Y,E,V,Q,M,C,L,A,W,P,H,D,I,G
72	Y	TYR331:B	2.027		1	0.830, 2.031			3,1			144/155	F,S,T,N,K,E,Y,V,Q,M,C,L,A,W,P,H,D,R,I,G
73	N	ASN332:B	0.876		3	0.353, 0.830			4,3			147/155	F,S,T,N,K,Y,E,V,Q,L,A,W,P,H,D,R,I,G
74	E	GLU333:B	-0.895		7	-1.124,-0.737			8,7			146/155	F,S,W,T,N,K,P,E,V,H,Q,D,I,G,L
75	L	LEU334:B	-0.459		6	-0.737,-0.412			7,6			147/155	F,S,A,T,N,P,E,V,Q,M,I,L
76	H	HIS335:B	-1.122		8	-1.354,-1.003			8,8			153/155	A,S,F,T,N,P,K,E,Y,V,H,C,D,R
77	L	LEU336:B	-0.505		6	-0.737,-0.412			7,6			153/155	A,S,T,N,P,E,V,D,C,I,L
78	P	PRO337:B	-1.023		8	-1.240,-0.875			8,7			155/155	A,Q,M,C,I,P,Y,L,V
79	A	ALA338:B	-1.227		8	-1.469,-1.124			9,8			154/155	S,A,T,C,G
80	V	VAL339:B	-0.787		7	-1.003,-0.737			8,7			155/155	A,S,T,N,E,V,D,C,G
81	I	ILE340:B	-0.775		7	-1.003,-0.737			8,7			155/155	S,F,A,T,V,M,C,I,G,L
82	L	LEU341:B	-1.227		8	-1.469,-1.124			9,8			155/155	F,M,C,I,L,V
83	K	LYS342:B	-1.744		9	-1.887,-1.746			9,9			155/155	S,R,K,L
84	T	THR343:B	0.032		5	-0.412, 0.353			6,4			155/155	F,A,S,T,N,K,Y,E,H,Q,M,D,R,I,L
85	F	PHE344:B	-0.954		7	-1.240,-0.875			8,7			155/155	F,W,I,L,Y
86	L	LEU345:B	-0.983		8	-1.240,-0.875			8,7			155/155	F,I,Y,L
87	R	ARG346:B	-1.573		9	-1.746,-1.592			9,9			155/155	A,S,N,K,E,H,Q,R,G,L
88	E	GLU347:B	-0.545		6	-0.875,-0.412			7,6			155/155	A,S,T,N,K,Y,E,Q,M,D,C,R,G,L
89	L	LEU348:B	-1.472		9	-1.746,-1.354			9,8			155/155	Q,M,R,K,I,G,L
90	P	PRO349:B	-1.199		8	-1.354,-1.124			8,8			154/155	S,A,T,K,P,E,V,D,R,L
91	E	GLU350:B	-0.200		6	-0.584, 0.034			7,5			154/155	S,T,N,P,E,V,H,Q,D,R,I,G,L
92	P	PRO351:B	-1.347		8	-1.592,-1.240			9,8			155/155	A,S,T,N,K,P,H,M,C,G,L
93	L	LEU352:B	-0.934		7	-1.124,-0.875			8,7			155/155	F,I,L,V
94	L	LEU353:B	-0.405		6	-0.737,-0.211			7,6			154/155	F,T,M,C,I,L,V
95	T	THR354:B	-1.098		8	-1.354,-1.003			8,8			154/155	A,S,T,N,P,V,Q,M,C,G,L
96	F	PHE355:B	1.120		2	0.353, 2.031			4,1			150/155	S,F,T,N,K,E,Y,V,Q,M,C,L,A,W,P,H,D,R,I,G
97	D	ASP356:B	0.719		3	0.034, 0.830			5,3			150/155	S,A,W,T,N,P,K,Y,E,H,Q,C,D,R,L
98	L	LEU357:B	-0.046		5	-0.412, 0.034			6,5			150/155	S,F,A,T,K,Y,V,H,Q,M,R,I,L
99	Y	TYR358:B	-0.278		6	-0.584,-0.211			7,6			151/155	S,F,T,N,E,Y,V,H,Q,M,C,D,R,I,G,L
100	P	PRO359:B	2.009		1	0.830, 2.031			3,1			151/155	F,A,S,T,N,K,P,E,H,Q,M,D,R,I,G,L
101	H	HIS360:B	0.756		3	0.353, 0.830			4,3			149/155	F,S,T,N,K,Y,E,V,Q,M,L,A,P,H,D,R,I,G
102	V	VAL361:B	-0.563		6	-0.875,-0.412			7,6			150/155	A,S,F,T,W,Y,V,H,M,C,I,L
103	V	VAL362:B	0.026		5	-0.412, 0.353			6,4			151/155	F,S,A,T,K,Y,E,V,Q,M,R,I,L
104	G	GLY363:B	0.992		2	0.353, 0.830			4,3			149/155	S,T,N,K,Y,E,V,Q,M,C,L,A,H,D,R,I,G
105	F	PHE364:B	-0.296		6	-0.584,-0.211			7,6			147/155	S,A,F,T,N,P,V,H,Q,D,C,I,G,L
106	L	LEU365:B	0.611		3	0.034, 0.830			5,3			150/155	F,S,T,N,E,Y,V,Q,M,C,L,A,P,H,D,I,R,G
107	N	ASN366:B	1.238		2	0.353, 2.031			4,1			37/155	A,S,T,N,P,E,V,Q,M,C,D,I,L
108	I	ILE367:B	1.672		1	0.353, 2.031			4,1			43/155	A,T,W,N,K,E,V,H,D,I,R,L
109	D	ASP368:B	1.067		2	0.353, 0.830			4,3			111/155	F,A,S,T,N,K,P,E,H,M,D,R,I,G,L
110	E	GLU369:B	1.315		2	0.353, 2.031			4,1			119/155	A,F,S,T,N,P,K,E,V,H,Q,D,I,R,G,L
111	S	SER370:B	1.729		1	0.830, 2.031			3,1			133/155	F,S,T,N,K,Y,E,V,Q,L,A,P,H,D,R,G
112	Q	GLN371:B	0.649		3	0.034, 0.830			5,3			147/155	S,T,N,K,Y,E,V,Q,M,C,L,A,P,H,D,R,I,G
113	R	ARG372:B	-0.057		5	-0.412, 0.034			6,5			142/155	S,F,T,N,K,E,Y,V,Q,C,W,H,D,I,R,G
114	V	VAL373:B	0.411		4	0.034, 0.830			5,3			142/155	F,A,S,T,N,P,K,E,V,Q,M,R,I,G,L
115	P	PRO374:B	1.973		1	0.830, 2.031			3,1			143/155	F,S,T,N,K,E,V,Q,M,C,L,A,P,H,D,I,R,G
116	A	ALA375:B	0.601		3	0.034, 0.830			5,3			144/155	F,S,T,N,K,Y,E,V,Q,M,C,L,A,P,H,D,I,R,G
117	T	THR376:B	0.167		5	-0.211, 0.353			6,4			150/155	F,S,A,T,Y,E,V,M,D,C,I,L
118	L	LEU377:B	0.217		4	-0.211, 0.353			6,4			151/155	F,S,T,N,K,E,Y,V,Q,M,C,L,W,H,R,I,G
119	Q	GLN378:B	1.094		2	0.353, 0.830			4,3			149/155	F,S,T,N,K,Y,E,V,Q,M,C,L,A,H,D,R,I,G
120	V	VAL379:B	-0.320		6	-0.584,-0.211			7,6			149/155	F,S,A,T,V,M,D,C,I,L
121	L	LEU380:B	-0.490		6	-0.737,-0.412			7,6			151/155	F,S,A,T,Y,V,M,C,I,L
122	Q	GLN381:B	2.024		1	0.830, 2.031			3,1			151/155	F,S,T,N,K,E,Y,V,Q,M,C,L,A,W,H,D,R,I,G
123	T	THR382:B	1.278		2	0.353, 2.031			4,1			148/155	F,A,S,T,N,K,E,H,Q,C,D,I,R,G,L
124	L	LEU383:B	-1.308		8	-1.469,-1.240			9,8			155/155	F,M,I,R,L,V
125	P	PRO384:B	-1.466		9	-1.746,-1.354			9,8			155/155	A,H,S,Q,D,I,P,G
126	E	GLU385:B	2.014		1	0.830, 2.031			3,1			153/155	S,A,T,N,K,P,Y,E,V,H,Q,D,R,I,G,L
127	E	GLU386:B	0.641		3	0.034, 0.830			5,3			154/155	F,S,T,N,K,Y,E,V,Q,C,L,A,P,H,D,R,I,G
128	N	ASN387:B	-1.240		8	-1.469,-1.124			9,8			154/155	A,S,T,N,E,Y,V,H,Q,L
129	Y	TYR388:B	0.563		4	0.034, 0.830			5,3			154/155	S,A,F,W,K,Y,V,H,Q,C,R,I,L
130	Q	GLN389:B	0.735		3	0.353, 0.830			4,3			154/155	S,A,W,T,N,K,E,V,H,Q,M,C,D,I,R,L
131	V	VAL390:B	-1.033		8	-1.240,-1.003			8,8			154/155	A,S,F,T,N,V,M,C,I,L
132	L	LEU391:B	-0.886		7	-1.124,-0.737			8,7			154/155	S,A,F,T,V,M,I,L
133	R	ARG392:B	0.206		4	-0.211, 0.353			6,4			154/155	F,S,T,N,K,Y,E,V,Q,C,L,A,H,D,R,I
134	F	PHE393:B	0.725		3	0.353, 0.830			4,3			154/155	A,S,F,T,W,K,E,Y,V,H,Q,M,R,I,L
135	L	LEU394:B	-1.336		8	-1.592,-1.240			9,8			154/155	F,M,C,I,L,V
136	T	THR395:B	-0.031		5	-0.412, 0.034			6,5			154/155	S,A,F,T,V,M,C,I,L
137	A	ALA396:B	2.026		1	0.830, 2.031			3,1			155/155	F,S,T,N,K,Y,E,V,Q,C,L,A,W,P,H,D,R,I,G
138	F	PHE397:B	-1.371		9	-1.592,-1.354			9,8			155/155	A,H,F,C,I,L,V
139	L	LEU398:B	-1.462		9	-1.746,-1.354			9,8			154/155	A,F,W,V,M,C,I,L
140	V	VAL399:B	1.025		2	0.353, 0.830			4,3			154/155	F,S,T,N,K,E,Y,V,Q,C,L,A,W,H,D,R,G
141	Q	GLN400:B	0.263		4	-0.211, 0.353			6,4			154/155	F,S,T,N,K,E,V,Q,M,C,L,A,W,H,D,I,R
142	I	ILE401:B	-1.089		8	-1.240,-1.003			8,8			154/155	F,T,M,C,I,L,V
143	S	SER402:B	-0.258		6	-0.584,-0.211			7,6			154/155	A,S,T,N,K,E,V,H,Q,M,C,R,I,G,L
144	A	ALA403:B	1.430		1	0.353, 2.031			4,1			154/155	F,S,T,N,K,Y,E,V,Q,M,C,L,A,H,D,R,I
145	H	HIS404:B	0.351		4	0.034, 0.353			5,4			153/155	S,F,T,N,K,Y,E,V,Q,M,C,L,A,P,H,R
146	S	SER405:B	-0.721		7	-1.003,-0.584			8,7			153/155	F,A,S,N,K,P,E,V,H,Q,D,C,R,G
147	D	ASP406:B	1.155		2	0.353, 2.031			4,1			153/155	S,T,N,K,Y,E,V,Q,M,L,A,P,H,D,R,I,G
148	Q	GLN407:B	1.965		1	0.830, 2.031			3,1			153/155	S,F,T,N,K,Y,E,V,Q,L,A,W,H,D,I,R,G
149	N	ASN408:B	-1.651		9	-1.887,-1.592			9,9			155/155	S,T,D,N,E,V
150	K	LYS409:B	-0.790		7	-1.003,-0.737			8,7			155/155	A,F,S,N,K,H,Q,M,D,R,I,G,L
151	M	MET410:B	-1.746		9	-1.887,-1.746			9,9			155/155	W,M,L,V
152	T	THR411:B	-0.644		7	-0.875,-0.584			7,7			155/155	S,T,N,E,V,H,Q,D,C,G
153	N	ASN412:B	0.048		5	-0.412, 0.353			6,4			155/155	F,A,S,T,N,P,Y,E,V,H,Q,D,C,I,L
154	T	THR413:B	0.498		4	0.034, 0.830			5,3			155/155	F,S,T,N,K,Y,E,V,Q,M,L,A,W,P,H,D,R,G
155	N	ASN414:B	-1.660		9	-1.887,-1.592			9,9			155/155	S,A,M,N,R,V
156	L	LEU415:B	-1.342		8	-1.592,-1.240			9,8			154/155	M,X,I,L,V
157	A	ALA416:B	-1.374		9	-1.592,-1.354			9,8			155/155	S,A,T,C,G,L
158	V	VAL417:B	-0.971		8	-1.240,-0.875			8,7			155/155	A,T,K,E,V,M,C,I,R,L
159	V	VAL418:B	-1.350		8	-1.592,-1.240			9,8			155/155	M,T,C,I,L,E,V
160	F	PHE419:B	-1.072		8	-1.354,-1.003			8,8			155/155	F,M,W,I,Y,L,V
161	G	GLY420:B	-0.873		7	-1.124,-0.737			8,7			153/155	S,A,Q,M,T,W,G,L,V
162	P	PRO421:B	-1.676		9	-1.887,-1.592			9,9			152/155	S,M,T,P,L,V
163	N	ASN422:B	-1.139		8	-1.354,-1.124			8,8			152/155	A,S,T,N,P,V,H,M,C,G,L
164	L	LEU423:B	-0.951		7	-1.240,-0.875			8,7			152/155	F,M,C,I,L,V
165	L	LEU424:B	-0.623		7	-0.875,-0.412			7,6			142/155	S,F,N,Y,V,M,I,L
166	W	TRP425:B	-0.624		7	-0.875,-0.412			7,6			93/155	F,A,S,T,W,N,P,K,E,Y,H,I,R,G,L
167	A	ALA426:B	0.043		5	-0.412, 0.353			6,4			88/155	S,A,N,K,P,E,V,H,Q,C,D,R,I,L
168	K	LYS427:B	0.419		4	-0.211, 0.830			6,3			88/155	A,F,S,T,N,P,K,E,V,H,Q,M,D,I,R,G,L
169	D	ASP428:B	0.505		4	0.034, 0.830			5,3			86/155	A,S,T,N,P,K,E,V,H,Q,D,I,G,L
170	A	ALA429:B	1.526		1	0.353, 2.031			4,1			45/155	S,A,T,N,K,P,Y,E,V,H,Q,D,I,G,L
171	A	ALA430:B	0.208		4	-0.211, 0.353			6,4			59/155	F,S,T,N,K,E,V,Q,L,A,P,H,D,I,R,G
172	I	ILE431:B	0.577		4	0.034, 0.830			5,3			55/155	F,A,S,T,N,K,P,E,V,H,M,D,R,I,G,L
173	T	THR432:B	1.020		2*	0.034, 2.031			5,1			59/155	A,S,T,N,P,Y,E,V,Q,M,C,D,R,G,L
174	L	LEU433:B	1.227		2	0.353, 2.031			4,1			57/155	F,A,S,T,N,K,P,Y,E,V,M,C,D,I,L
175	K	LYS434:B	1.012		2*	0.034, 2.031			5,1			61/155	A,F,S,P,K,E,V,Q,M,C,D,I,G,L
176	A	ALA435:B	0.686		3	0.034, 0.830			5,3			62/155	F,S,A,T,N,P,E,V,H,Q,M,D,C,R,I,L
177	I	ILE436:B	1.422		1	0.353, 2.031			4,1			74/155	F,S,T,N,K,Y,E,V,Q,M,L,A,H,D,R,I,G
178	N	ASN437:B	0.340		4	-0.211, 0.830			6,3			74/155	F,S,T,N,K,Y,E,V,Q,M,L,A,P,H,D,R,I,G
179	P	PRO438:B	0.921		3	0.034, 0.830			5,3			73/155	F,S,A,W,T,N,K,P,E,V,Q,D,I,G,L
180	I	ILE439:B	0.053		5	-0.412, 0.353			6,4			73/155	F,S,T,N,K,E,V,Q,M,L,A,P,H,D,R,I
181	N	ASN440:B	0.119		5	-0.412, 0.353			6,4			72/155	S,A,F,T,N,K,Y,V,H,Q,M,C,R,I,G,L
182	T	THR441:B	0.137		5	-0.412, 0.353			6,4			71/155	F,S,A,T,N,P,E,Y,V,Q,M,C,I,L
183	F	PHE442:B	0.213		4	-0.211, 0.353			6,4			69/155	A,F,T,N,P,K,E,V,Q,M,D,R,I,G,L
184	T	THR443:B	0.725		3	0.034, 0.830			5,3			69/155	A,S,T,N,K,Y,E,V,H,Q,D,R,I,G,L
185	K	LYS444:B	0.362		4	-0.211, 0.830			6,3			68/155	F,S,T,N,K,Y,E,V,Q,M,C,L,A,P,H,D,I,G
186	F	PHE445:B	0.388		4	-0.211, 0.830			6,3			68/155	S,F,T,N,P,K,Y,V,Q,M,I,R,G,L
187	L	LEU446:B	0.985		2	0.353, 0.830			4,3			68/155	F,S,T,N,K,Y,E,V,Q,M,C,L,A,P,H,I,R
188	L	LEU447:B	0.089		5	-0.412, 0.353			6,4			65/155	F,T,N,P,K,Y,V,Q,M,D,I,R,L
189	D	ASP448:B	0.362		4	-0.211, 0.830			6,3			64/155	A,F,S,T,N,Y,E,V,Q,M,C,D,I,G,L
190	H	HIS449:B	0.271		4	-0.211, 0.353			6,4			64/155	F,T,N,K,E,Y,V,H,Q,M,C,D,R,I,L
191	Q	GLN450:B	0.325		4	-0.211, 0.830			6,3			61/155	S,F,T,N,K,E,Y,V,Q,M,L,A,H,D,I,R,G
192	G	GLY451:B	0.431		4	-0.211, 0.830			6,3			58/155	F,S,T,N,K,E,V,Q,M,C,L,A,H,D,I,R,G
193	E	GLU452:B	-0.158		5	-0.584, 0.034			7,5			57/155	S,K,Y,E,V,H,Q,D,I,L
194	L	LEU453:B	1.493		1	0.353, 2.031			4,1			57/155	F,S,T,N,Y,E,V,H,Q,D,I,L
195	F	PHE454:B	0.700		3	0.034, 0.830			5,3			58/155	F,W,T,N,K,P,Y,V,H,Q,M,R,I,L
196	P	PRO455:B	0.173		5	-0.412, 0.353			6,4			54/155	S,N,K,P,Y,V,H,C,D,I,L
197	S	SER456:B	0.772		3	0.034, 0.830			5,3			53/155	F,S,T,N,K,E,V,D,R,I,L
