## Supplementary material for "Simplified geometric representations of protein structures identify complementary interaction interfaces": PDB, PQR, mutation rate, and confusion matrix files of the protein docking benchmark 5.0.: 1GRN_r_cons.txt

POS	SEQ	3LATOM	SCORE		COLOR	CONFIDENCE INTERVAL	CONFIDENCE INTERVAL COLORS	MSA DATA	RESIDUE VARIETY
			(normalized)
1	M	MET1:A	-0.509		7	-0.705,-0.331			8,6			50/262	M,N,K,I,L,V
2	Q	GLN2:A	0.093		5	-0.229, 0.365			6,4			50/262	F,S,T,K,P,E,V,Q,R
3	T	THR3:A	0.021		5	-0.229, 0.176			6,4			80/262	S,A,T,N,K,P,E,Y,D,I,R
4	I	ILE4:A	-0.284		6	-0.502,-0.229			7,6			206/262	F,M,C,I,Y,L,V
5	K	LYS5:A	-1.132		9	-1.199,-1.092			9,9			255/262	S,Q,R,K
6	C	CYS6:A	-0.070		5	-0.331, 0.018			6,5			257/262	A,F,T,Y,V,M,C,I,L
7	V	VAL7:A	-0.911		8	-0.989,-0.862			9,8			257/262	A,F,T,V,M,C,I,L
8	V	VAL8:A	-0.574		7	-0.705,-0.502			8,7			257/262	A,F,T,V,M,C,I,L
9	V	VAL9:A	-0.830		8	-0.950,-0.761			8,8			257/262	A,F,T,V,M,C,I,L
10	G	GLY10:A	-1.255		9	-1.272,-1.255			9,9			259/262	G
11	D	ASP11:A	-0.919		8	-1.026,-0.862			9,8			259/262	S,A,N,D,P,Y,E
12	G	GLY12:A	-0.671		7	-0.814,-0.576			8,7			260/262	A,S,T,N,Y,V,Q,M,D,R,G
13	A	ALA13:A	-0.609		7	-0.761,-0.502			8,7			260/262	S,A,T,N,K,Y,E,Q,M,D,C,G,L
14	V	VAL14:A	-1.070		9	-1.122,-1.026			9,9			260/262	S,A,T,C,I,V
15	G	GLY15:A	-1.255		9	-1.272,-1.255			9,9			260/262	G
16	K	LYS16:A	-1.260		9	-1.272,-1.255			9,9			261/262	K
17	T	THR17:A	-1.093		9	-1.150,-1.060			9,9			262/262	S,T
18	C	CYS18:A	-0.840		8	-0.950,-0.814			8,8			262/262	A,S,T,N,C,R
19	L	LEU19:A	-0.357		6	-0.502,-0.229			7,6			262/262	F,A,M,I,L,V
20	L	LEU20:A	-0.897		8	-0.989,-0.862			9,8			262/262	F,T,M,I,L,V
21	I	ILE21:A	-0.177		6	-0.331,-0.115			6,5			262/262	F,S,W,T,N,K,Y,V,H,Q,M,C,R,I,L
22	S	SER22:A	-0.843		8	-0.950,-0.814			8,8			262/262	A,S,T,N,K,E,V,H,Q,C,R,L
23	Y	TYR23:A	-0.645		7	-0.761,-0.576			8,7			262/262	H,F,R,K,L,Y
24	T	THR24:A	-0.482		7	-0.642,-0.421			7,6			262/262	S,A,T,K,Y,V,Q,M,C,I,L
25	T	THR25:A	-0.104		5	-0.331, 0.018			6,5			262/262	A,S,T,N,K,E,Y,H,Q,C,D,I,R,G,L
26	N	ASN26:A	-0.444		7	-0.576,-0.331			7,6			262/262	S,N,K,E,H,Q,C,D,R,G
27	K	LYS27:A	0.466		3	0.176, 0.607			4,3			261/262	F,S,A,T,N,P,K,Y,E,V,H,Q,M,C,D,I,R,G,L
28	F	PHE28:A	-0.908		8	-1.026,-0.862			9,8			262/262	F,W,T,Y,V,C,I,L
29	P	PRO29:A	-0.183		6	-0.421,-0.115			6,5			260/262	A,S,T,N,K,P,E,V,H,Q,M,D,R,I,G,L
30	S	SER30:A	1.151		1	0.607, 1.446			3,1			261/262	S,T,N,K,Y,E,V,Q,M,C,L,A,P,H,D,R,I,G
31	E	GLU31:A	0.142		4	-0.115, 0.176			5,4			259/262	F,S,T,N,K,Y,E,V,Q,C,L,A,H,D,I,R,G
32	Y	TYR32:A	-0.434		7	-0.576,-0.331			7,6			261/262	S,A,F,T,K,E,Y,V,H,Q,C,I,R,L
33	V	VAL33:A	-0.167		6	-0.331,-0.115			6,5			260/262	F,S,T,N,K,Y,E,V,Q,M,L,A,P,H,D,R,I,G
34	P	PRO34:A	-0.681		7	-0.814,-0.642			8,7			262/262	S,A,T,N,K,P,V,H,Q,M,C,G,L
35	T	THR35:A	-1.167		9	-1.220,-1.150			9,9			262/262	S,M,T,N,P
36	V	VAL36:A	-0.952		8	-1.026,-0.907			9,8			262/262	S,F,A,T,K,E,V,H,Q,I,L
37	F	PHE37:A	-0.831		8	-0.950,-0.761			8,8			262/262	S,A,F,T,W,P,E,Y,V,H,Q,D,I,G,L
38	D	ASP38:A	-0.975		8	-1.060,-0.950			9,8			262/262	F,S,A,T,N,P,E,V,H,D,I,G
39	N	ASN39:A	-0.831		8	-0.907,-0.761			8,8			262/262	S,A,T,N,K,E,V,H,Q,D,R,G,L
40	Y	TYR40:A	-0.766		8	-0.907,-0.705			8,8			262/262	H,F,T,C,I,L,Y,V
41	A	ALA41:A	-0.280		6	-0.421,-0.229			6,6			262/262	F,S,A,T,N,P,K,Y,V,H,Q,M,C,R,I,G,L
42	V	VAL42:A	-0.359		6	-0.502,-0.229			7,6			230/262	F,S,T,N,Y,E,V,Q,M,C,L,A,P,H,I,R
43	T	THR43:A	-0.317		6	-0.502,-0.229			7,6			262/262	A,S,T,N,K,P,E,V,Q,M,C,D,I,R,L
44	V	VAL44:A	-0.139		5	-0.331, 0.018			6,5			262/262	F,A,S,T,N,K,E,Y,V,H,Q,M,D,C,I,R,L
45	M	MET45:A	1.156		1	0.607, 1.446			3,1			262/262	F,S,T,N,K,Y,E,V,Q,M,C,L,A,P,H,D,R,I,G
46	I	ILE46:A	-0.094		5	-0.331, 0.018			6,5			262/262	S,F,A,T,K,P,E,Y,V,H,Q,M,C,I,R,L
47	G	GLY47:A	-0.125		5	-0.331, 0.018			6,5			261/262	S,T,N,K,E,H,Q,D,R,G
48	G	GLY48:A	0.199		4	-0.115, 0.365			5,4			260/262	S,A,T,N,P,K,E,C,D,R,G
49	E	GLU49:A	0.284		4	0.018, 0.365			5,4			254/262	F,S,A,T,N,P,K,E,V,H,Q,M,D,R,I
50	P	PRO50:A	1.038		1	0.607, 1.446			3,1			262/262	F,S,T,N,K,E,V,Q,C,L,A,P,H,D,I,R
51	Y	TYR51:A	-0.074		5	-0.331, 0.018			6,5			262/262	A,F,T,Y,V,H,M,C,I,L
52	T	THR52:A	-0.194		6	-0.421,-0.115			6,5			262/262	F,S,T,N,K,Y,E,V,Q,M,C,L,A,H,D,R,I,G
53	L	LEU53:A	-0.817		8	-0.950,-0.761			8,8			262/262	A,F,T,Y,V,M,I,L
54	G	GLY54:A	-0.468		7	-0.642,-0.421			7,6			262/262	A,S,T,N,K,E,V,H,Q,M,C,D,R,G,L
55	L	LEU55:A	-0.800		8	-0.907,-0.761			8,8			262/262	F,M,C,I,L,V
56	F	PHE56:A	-0.703		8	-0.862,-0.642			8,7			262/262	F,T,W,Y,V,M,C,I,G,L
57	D	ASP57:A	-1.249		9	-1.272,-1.239			9,9			262/262	D,E
58	T	THR58:A	-1.243		9	-1.268,-1.239			9,9			261/262	S,T,N
59	A	ALA59:A	-1.144		9	-1.199,-1.122			9,9			261/262	F,S,A,T,C,D,G
60	G	GLY60:A	-1.192		9	-1.239,-1.175			9,9			261/262	S,A,G
61	Q	GLN61:A	-1.070		9	-1.150,-1.026			9,9			262/262	F,S,T,N,Q,D,I,G,L
62	E	GLU62:A	-0.992		9	-1.060,-0.950			9,8			262/262	H,S,A,N,D,P,E
63	D	ASP63:A	-0.861		8	-0.950,-0.814			8,8			262/262	S,A,K,Y,E,V,H,Q,D,R
64	Y	TYR64:A	-0.624		7	-0.761,-0.576			8,7			262/262	S,F,K,L,Y
65	D	ASP65:A	-0.579		7	-0.705,-0.502			8,7			262/262	A,S,T,N,K,P,E,V,H,Q,D,R,G,L
66	R	ARG66:A	-0.789		8	-0.907,-0.761			8,8			261/262	A,S,T,N,P,K,E,V,H,Q,I,R,G
67	L	LEU67:A	-0.701		7	-0.814,-0.642			8,7			261/262	S,F,T,V,H,M,I,R,L
68	R	ARG68:A	-0.930		8	-1.026,-0.907			9,8			260/262	S,A,T,N,P,K,V,Q,R,I,G,L
69	P	PRO69:A	-0.456		7	-0.642,-0.421			7,6			260/262	A,S,T,N,K,P,E,V,H,Q,M,D,I,R
70	L	LEU70:A	-0.701		7	-0.814,-0.642			8,7			262/262	A,S,F,T,N,K,P,H,Q,M,R,I,G,L
71	S	SER71:A	-0.853		8	-0.950,-0.814			8,8			262/262	A,F,S,W,T,K,E,Y,H,Q,C,I,G
72	Y	TYR72:A	-0.964		8	-1.060,-0.907			9,8			262/262	S,F,M,I,Y
73	P	PRO73:A	-0.877		8	-0.989,-0.814			9,8			262/262	S,A,T,N,K,P,Q,I,R,G
74	Q	GLN74:A	-0.166		6	-0.331,-0.115			6,5			260/262	A,S,W,T,N,K,E,H,Q,M,C,D,R,G
75	T	THR75:A	-0.766		8	-0.862,-0.705			8,8			261/262	S,A,T,V,C,I,R,G
76	D	ASP76:A	-0.499		7	-0.642,-0.421			7,6			262/262	A,S,T,N,E,V,H,Q,M,D,R,G
77	V	VAL77:A	-0.747		8	-0.862,-0.705			8,8			262/262	A,T,C,I,G,L,V
78	F	PHE78:A	-0.669		7	-0.814,-0.576			8,7			262/262	A,F,T,C,I,G,Y,L,V
79	L	LEU79:A	-0.315		6	-0.502,-0.229			7,6			262/262	A,F,T,V,M,C,I,L
80	V	VAL80:A	-0.179		6	-0.421,-0.115			6,5			262/262	F,A,K,V,M,C,I,L
81	C	CYS81:A	-0.810		8	-0.907,-0.761			8,8			262/262	F,S,A,T,V,M,C,I,G,L
82	F	PHE82:A	-0.817		8	-0.950,-0.761			8,8			262/262	H,F,Y
83	S	SER83:A	-1.050		9	-1.122,-1.026			9,9			262/262	A,S,N,D
84	V	VAL84:A	-0.570		7	-0.705,-0.502			8,7			262/262	A,T,C,I,L,V
85	V	VAL85:A	-0.641		7	-0.761,-0.576			8,7			262/262	S,A,T,N,E,V,H,M,D,I,G,L
86	S	SER86:A	-0.153		6	-0.331,-0.115			6,5			262/262	A,S,N,K,Y,E,V,H,Q,D,C,R,G,L
87	P	PRO87:A	0.676		3	0.365, 0.934			4,2			262/262	F,S,T,N,K,Y,E,V,Q,M,L,A,P,H,D,I,R,G
88	S	SER88:A	0.818		2	0.365, 0.934			4,2			262/262	A,S,T,N,K,P,E,V,H,Q,D,I,R,G,L
89	S	SER89:A	-1.114		9	-1.175,-1.092			9,9			262/262	S,T
90	F	PHE90:A	-0.579		7	-0.705,-0.502			8,7			262/262	F,W,M,L,Y
91	E	GLU91:A	0.901		2	0.607, 0.934			3,2			262/262	A,S,T,N,K,Y,E,V,H,Q,M,D,R,I,G,L
92	N	ASN92:A	-0.618		7	-0.761,-0.576			8,7			262/262	S,A,T,N,K,Y,E,V,H,Q,M,C,D,R,G
93	V	VAL93:A	-0.349		6	-0.502,-0.229			7,6			262/262	A,M,T,C,I,L,V
94	K	LYS94:A	2.816		1	1.446, 2.822			1,1			102/262	F,S,T,N,K,Y,E,V,Q,M,L,A,P,H,R,I,G
95	E	GLU95:A	0.834		2	0.365, 0.934			4,2			262/262	S,A,T,N,P,K,Y,E,H,Q,M,D,I,R,G,L
96	K	LYS96:A	0.044		5	-0.229, 0.176			6,4			262/262	F,S,T,N,K,Y,E,V,Q,M,L,A,P,H,D,R,I
97	W	TRP97:A	-0.913		8	-1.026,-0.862			9,8			262/262	F,W,I,G,Y,L,V
98	V	VAL98:A	1.120		1	0.607, 1.446			3,1			262/262	S,F,T,N,K,E,Y,V,Q,M,C,L,A,W,H,I,R,G
99	P	PRO99:A	0.330		4	0.018, 0.365			5,4			262/262	F,A,S,T,N,K,P,E,H,Q,D,I,R,G,L
100	E	GLU100:A	-0.900		8	-0.989,-0.862			9,8			262/262	S,T,N,K,Y,E,H,Q,M,D,G,L
101	I	ILE101:A	-0.550		7	-0.705,-0.502			8,7			262/262	F,A,T,C,I,L,V
102	T	THR102:A	0.883		2	0.365, 0.934			4,2			260/262	F,S,T,N,K,Y,E,V,Q,M,C,L,A,H,D,R,I
103	H	HIS103:A	0.122		5	-0.115, 0.176			5,4			261/262	A,S,T,N,K,Y,E,V,H,Q,M,D,C,I,R,G,L
104	H	HIS104:A	0.121		5	-0.115, 0.176			5,4			260/262	S,F,T,N,K,E,Y,V,Q,M,C,L,A,H,I,R,G
105	C	CYS105:A	-0.328		6	-0.502,-0.229			7,6			258/262	S,A,T,N,K,Y,E,V,M,C,R,I,G,L
106	P	PRO106:A	-0.073		5	-0.331, 0.018			6,5			139/262	A,S,T,N,K,P,Y,E,V,H,Q,D,I,R,G,L
107	K	LYS107:A	0.701		3	0.365, 0.934			4,2			150/262	S,T,N,P,K,E,V,H,Q,C,D,R,G
108	T	THR108:A	0.566		3	0.176, 0.607			4,3			246/262	S,T,N,K,E,V,Q,C,L,A,W,P,H,D,I,R,G
109	P	PRO109:A	-0.373		6	-0.576,-0.331			7,6			261/262	S,T,N,K,P,E,Y,V,Q,D,C,R,I,L
110	F	PHE110:A	-0.277		6	-0.421,-0.229			6,6			261/262	S,F,T,N,K,Y,V,Q,M,C,R,I,L
111	L	LEU111:A	-0.251		6	-0.421,-0.115			6,5			262/262	F,A,Y,V,H,M,C,I,L
112	L	LEU112:A	-0.611		7	-0.761,-0.502			8,7			262/262	M,I,L,V
113	V	VAL113:A	-0.791		8	-0.907,-0.761			8,8			262/262	A,Q,C,I,L,V
114	G	GLY114:A	-0.996		9	-1.092,-0.950			9,8			262/262	A,Q,D,R,G,V
115	T	THR115:A	-1.107		9	-1.175,-1.092			9,9			262/262	S,A,M,T,C,N,I,L
116	Q	GLN116:A	-1.151		9	-1.199,-1.122			9,9			262/262	Q,N,P,K
117	I	ILE117:A	1.216		1	0.607, 1.446			3,1			262/262	S,A,T,N,K,V,Q,M,C,R,I,L
118	D	ASP118:A	-1.249		9	-1.272,-1.239			9,9			261/262	T,D
119	L	LEU119:A	-0.108		5	-0.331, 0.018			6,5			262/262	S,A,T,K,E,V,Q,M,C,D,R,I,L
120	R	ARG120:A	-0.394		6	-0.576,-0.331			7,6			141/262	S,A,T,N,P,K,E,Y,V,H,D,C,I,R
121	D	ASP121:A	1.419		1	0.934, 1.446			2,1			246/262	S,A,T,N,P,K,E,V,H,Q,M,D,R,I,G,L
122	D	ASP122:A	0.043		5	-0.229, 0.176			6,4			103/262	A,S,N,K,P,E,V,H,Q,C,D,R,G,L
123	P	PRO123:A	2.564		1	1.446, 2.822			1,1			100/262	A,S,T,N,K,P,E,V,H,Q,M,D,R,G,L
124	S	SER124:A	2.745		1	1.446, 2.822			1,1			99/262	A,S,T,N,P,K,E,V,H,Q,M,D,G,L
125	T	THR125:A	1.072		1	0.607, 1.446			3,1			100/262	A,F,S,T,N,P,E,Y,V,H,Q,M,D,C,I,L
126	I	ILE126:A	1.680		1	0.934, 1.446			2,1			112/262	A,F,T,P,K,E,V,Q,D,I,R,G,L
127	E	GLU127:A	1.065		1	0.607, 1.446			3,1			88/262	S,A,T,N,P,K,Y,E,V,Q,M,D,R,I,G
128	K	LYS128:A	0.598		3	0.176, 0.934			4,2			66/262	A,T,N,K,E,V,Q,D,R,L
129	L	LEU129:A	0.211		4	-0.229, 0.365			6,4			85/262	S,A,T,N,K,V,M,I,L
130	A	ALA130:A	1.461		1	0.607, 1.446			3,1			84/262	S,A,T,N,K,E,H,Q,M,D,C,R,G,L
131	K	LYS131:A	0.894		2	0.365, 1.446			4,1			85/262	A,T,N,K,Y,E,H,Q,D,I,R,L
132	N	ASN132:A	0.965		2	0.365, 1.446			4,1			86/262	S,A,T,N,P,K,E,H,Q,M,D,C,R,G,L
133	K	LYS133:A	1.151		1	0.607, 1.446			3,1			217/262	A,S,T,N,P,K,E,V,H,Q,D,R,G
134	Q	GLN134:A	0.890		2	0.365, 0.934			4,2			259/262	F,S,T,N,K,Y,E,V,Q,M,L,A,H,D,R,I,G
135	K	LYS135:A	0.162		4	-0.115, 0.365			5,4			260/262	S,T,N,K,E,Y,V,Q,M,C,L,A,W,P,H,D,R,I,G
136	P	PRO136:A	0.714		2	0.365, 0.934			4,2			261/262	F,A,S,T,N,K,P,Y,E,V,H,Q,M,D,C,I,G,L
137	I	ILE137:A	-0.714		8	-0.814,-0.642			8,7			261/262	M,I,L,V
138	T	THR138:A	0.258		4	0.018, 0.365			5,4			261/262	A,F,S,T,N,K,P,E,Q,M,D,C,R,G,L
139	P	PRO139:A	2.746		1	1.446, 2.822			1,1			261/262	A,F,S,T,N,K,P,E,Y,V,H,Q,M,D,I,R,G,L
140	E	GLU140:A	0.962		2	0.607, 0.934			3,2			261/262	F,S,T,N,K,Y,E,V,Q,M,L,A,P,H,D,I,R
141	T	THR141:A	0.559		3	0.176, 0.607			4,3			261/262	F,S,A,T,N,P,K,Y,E,V,H,Q,M,D,I,R,L
142	A	ALA142:A	-0.502		7	-0.642,-0.421			7,6			261/262	A,C,I,G,V
143	E	GLU143:A	1.364		1	0.934, 1.446			2,1			261/262	S,T,N,K,Y,E,V,Q,M,C,L,A,P,H,D,R,I
144	K	LYS144:A	1.466		1	0.934, 1.446			2,1			261/262	F,S,T,N,K,Y,E,V,Q,M,L,A,H,D,R,I,G
145	L	LEU145:A	0.199		4	-0.115, 0.365			5,4			262/262	A,F,T,W,K,Y,V,H,M,C,R,I,L
146	A	ALA146:A	-0.849		8	-0.950,-0.814			8,8			262/262	S,A,T,K,V,Q,M,C,R,G
147	R	ARG147:A	0.641		3	0.365, 0.934			4,2			262/262	A,S,T,N,K,Y,E,V,Q,M,D,I,R,G,L
148	D	ASP148:A	0.824		2	0.365, 0.934			4,2			254/262	S,A,T,N,K,E,H,Q,M,C,D,R,L
149	L	LEU149:A	0.341		4	0.018, 0.365			5,4			254/262	F,T,N,K,E,Y,V,Q,M,C,L,W,H,I,R,G
150	K	LYS150:A	0.806		2	0.365, 0.934			4,2			236/262	S,A,N,P,K,Y,H,Q,D,R,G
151	A	ALA151:A	-0.367		6	-0.502,-0.331			7,6			259/262	F,S,A,T,N,K,E,V,M,C,D,R,I,G,L
152	V	VAL152:A	1.073		1	0.607, 1.446			3,1			161/262	A,S,F,T,K,P,E,Y,V,Q,M,C,R,I,L
153	K	LYS153:A	1.322		1	0.934, 1.446			2,1			259/262	F,S,T,N,K,Y,E,V,Q,M,C,L,A,P,H,D,R,I,G
154	Y	TYR154:A	-0.613		7	-0.761,-0.502			8,7			262/262	H,F,W,C,I,L,Y,V
155	V	VAL155:A	0.790		2	0.365, 0.934			4,2			262/262	F,S,W,T,K,Y,V,H,M,C,I,L
156	E	GLU156:A	-1.131		9	-1.199,-1.092			9,9			262/262	S,F,Y,E,H,Q,D,R,L
157	C	CYS157:A	-0.678		7	-0.814,-0.642			8,7			262/262	S,A,T,V,M,C,I,G,L
158	S	SER158:A	-1.264		9	-1.272,-1.268			9,9			261/262	S
159	A	ALA159:A	-1.081		9	-1.150,-1.060			9,9			261/262	S,A,T,G,V
160	L	LEU160:A	-0.590		7	-0.705,-0.502			8,7			261/262	F,A,M,C,R,K,L,V
161	T	THR161:A	0.387		4	0.176, 0.607			4,3			261/262	F,A,S,T,N,K,Y,E,V,H,Q,M,D,C,I,L
162	Q	GLN162:A	-0.041		5	-0.229, 0.018			6,5			261/262	A,S,N,P,K,Y,H,Q,M,C,D,R,G
163	K	LYS163:A	1.833		1	0.934, 2.822			2,1			261/262	S,F,T,N,K,Y,E,V,Q,M,C,L,A,H,D,I,R,G
164	G	GLY164:A	-0.809		8	-0.907,-0.761			8,8			261/262	A,S,T,N,K,Y,H,Q,C,R,G
165	L	LEU165:A	-0.658		7	-0.761,-0.576			8,7			261/262	A,F,I,Y,L,V
166	K	LYS166:A	0.224		4	0.018, 0.365			5,4			260/262	S,A,T,N,K,Y,E,V,H,Q,D,R,G
167	N	ASN167:A	0.709		2	0.365, 0.934			4,2			260/262	S,A,T,N,K,Y,E,V,Q,C,D,R,G,L
168	V	VAL168:A	-0.637		7	-0.761,-0.576			8,7			259/262	S,A,T,P,V,M,C,I,G,L
169	F	PHE169:A	-1.145		9	-1.199,-1.122			9,9			259/262	F,I,Y,V
170	D	ASP170:A	0.546		3	0.176, 0.607			4,3			209/262	F,S,T,N,K,Y,E,V,Q,M,L,A,H,D,R,I
171	E	GLU171:A	0.951		2	0.607, 0.934			3,2			201/262	F,S,T,N,K,E,V,Q,M,C,L,A,W,H,D,R,G
172	A	ALA172:A	-0.774		8	-0.907,-0.705			8,8			197/262	S,A,T,V,M,C,I,L
173	I	ILE173:A	-0.399		6	-0.576,-0.331			7,6			196/262	S,A,Q,T,C,I,G,L,V
174	L	LEU174:A	0.108		5	-0.115, 0.176			5,4			174/262	S,A,T,N,K,E,V,H,Q,M,D,R,I,G,L
175	A	ALA175:A	0.131		5	-0.115, 0.176			5,4			170/262	S,A,T,N,K,Y,E,V,H,Q,D,C,R,I,L
176	A	ALA176:A	-0.495		7	-0.642,-0.421			7,6			161/262	S,A,T,Y,V,M,C,I,G,L
177	L	LEU177:A	0.371		4	0.018, 0.607			5,3			160/262	F,T,N,P,K,Y,E,V,Q,M,R,I,L
178	E	GLU178:A	0.992		1	0.607, 1.446			3,1			138/262	F,S,T,N,K,Y,E,Q,M,C,L,A,P,H,D,R,G
179	P	PRO179:A	0.845		2	0.365, 0.934			4,2			122/262	S,A,W,T,N,K,P,E,Y,V,H,Q,M,D,R,I,G,L
180	P	PRO180:A	1.336		1	0.607, 1.446			3,1			115/262	F,S,T,N,K,Y,E,V,Q,M,C,L,A,P,H,D,R,G
181	E	GLU181:A	2.773		1	1.446, 2.822			1,1			105/262	F,S,T,N,K,E,V,Q,C,L,A,P,D,R,I,G
182	P	PRO182:A	1.360		1	0.607, 1.446			3,1			71/262	A,S,W,T,N,K,P,V,H,Q,D,C,I,R,L
183	K	LYS183:A	1.143		1	0.607, 1.446			3,1			59/262	S,A,T,P,K,E,V,Q,M,D,R,G,L
184	K	LYS184:A	2.381		1	0.934, 2.822			2,1			52/262	A,S,N,P,K,E,Q,M,D,C,R,I,G,L
185	S	SER185:A	1.717		1	0.607, 2.822			3,1			50/262	F,S,T,N,K,E,V,H,R,I,G,L
186	R	ARG186:A	2.680		1	1.446, 2.822			1,1			57/262	S,T,N,P,K,E,H,Q,C,D,I,R,G,L
187	R	ARG187:A	1.643		1	0.607, 2.822			3,1			53/262	F,S,A,T,N,P,K,E,Q,C,R,I,G,L
188	C	CYS188:A	1.314		1	0.607, 1.446			3,1			47/262	S,T,P,K,E,V,Q,C,I,R,G
189	V	VAL189:A	2.775		1	1.446, 2.822			1,1			47/262	S,A,T,N,P,K,V,H,Q,C,R,I,G,L
190	L	LEU190:A	2.639		1	1.446, 2.822			1,1			45/262	S,F,W,T,N,K,V,M,C,I,R,G,L
191	L	LEU191:A	2.037		1	0.934, 2.822			2,1			47/262	S,F,N,P,K,H,M,C,I,R,G,L
