## Supplementary material for "Simplified geometric representations of protein structures identify complementary interaction interfaces": PDB, PQR, mutation rate, and confusion matrix files of the protein docking benchmark 5.0.: 1KTZ_l_cons.txt

POS	SEQ	3LATOM	SCORE		COLOR	CONFIDENCE INTERVAL	CONFIDENCE INTERVAL COLORS	MSA DATA	RESIDUE VARIETY
			(normalized)
1	A	ALA26:A	-1.142		9	-1.142,-1.142			9,9			12/150	A
2	L	LEU27:A	-0.807		8	-0.807,-0.807			8,8			149/150	L,T,F,V
3	C	CYS28:A	-1.063		9	-1.063,-1.063			9,9			149/150	V,C
4	K	LYS29:A	-0.351		6	-0.351,-0.351			6,6			149/150	R,K,L,N,M,A
5	F	PHE30:A	-1.032		9	-1.032,-1.032			9,9			150/150	S,W,F
6	C	CYS31:A	-1.142		9	-1.142,-1.142			9,9			150/150	C
7	D	ASP32:A	-1.025		9	-1.025,-1.025			9,9			150/150	D,N,E
8	V	VAL33:A	0.955		1	0.955, 0.955			1,1			150/150	S,E,F,A,Y,V,R,K,M,I,L,N
9	R	ARG34:A	1.119		1	1.119, 1.119			1,1			150/150	S,E,T,Q,K,R,D,V,M,I,L
10	F	PHE35:A	2.480		1	2.480, 2.480			1,1			150/150	P,D,V,I,L,S,F,A,Y,E,Q,T
11	S	SER36:A	-0.491		7	-0.491,-0.491			7,7			150/150	P,S,A,T
12	T	THR37:A	0.668		2	0.668, 0.668			2,2			150/150	S,Q,T,E,A,V,R,D,P,G,L,N,M,I
13	C	CYS38:A	-1.142		9	-1.142,-1.142			9,9			150/150	C
14	D	ASP39:A	0.355		4	0.355, 0.355			4,4			150/150	K,P,D,M,I,L,G,N,S,A,E,Q,T
15	N	ASN40:A	-0.107		5	-0.107,-0.107			5,5			150/150	D,K,G,N,S,H,T,A
16	Q	GLN41:A	0.358		4	0.358, 0.358			4,4			150/150	Q,T,E,Y,A,S,G,I,M,V,D,R,K
17	K	LYS42:A	0.394		3	0.394, 0.394			3,3			147/150	N,G,D,R,K,E,Q,Y,S,H
18	S	SER43:A	0.909		1	0.909, 0.909			1,1			150/150	N,I,M,R,V,K,T,Q,E,Y,F,A,W,S,H
19	C	CYS44:A	-1.142		9	-1.142,-1.142			9,9			150/150	C
20	M	MET45:A	2.534		1	2.534, 2.534			1,1			150/150	Q,T,F,A,H,M,L,G,V,R,K,P,E,C,Y,S,W,N,D
21	S	SER46:A	-0.402		7	-0.402,-0.402			7,7			150/150	I,T,A,S,V,P
22	N	ASN47:A	0.047		5	0.047, 0.047			5,5			150/150	D,V,K,L,N,G,S,H,T,Q,E,Y,A
23	C	CYS48:A	-1.142		9	-1.142,-1.142			9,9			150/150	C
24	S	SER49:A	0.709		2	0.709, 0.709			2,2			150/150	G,N,I,V,D,K,T,E,A,F,S
25	I	ILE50:A	-0.138		6	-0.138,-0.138			6,6			150/150	I,M,L,K,V,R,F,T
26	T	THR51:A	-0.579		7	-0.579,-0.579			7,7			150/150	A,F,T,N,S
27	S	SER52:A	-0.227		6	-0.227,-0.227			6,6			150/150	A,T,K,S
28	I	ILE53:A	-0.607		7	-0.607,-0.607			7,7			150/150	K,V,R,I,S,Y,F,T
29	C	CYS54:A	-1.142		9	-1.142,-1.142			9,9			150/150	C
30	E	GLU55:A	1.227		1	1.227, 1.227			1,1			149/150	L,G,I,D,R,V,P,T,Q,E,Y,F,A,S
31	K	LYS56:A	2.608		1	2.608, 2.608			1,1			149/150	H,S,F,A,Y,E,Q,T,K,V,R,D,X,L,N
32	P	PRO57:A	2.146		1	2.146, 2.146			1,1			149/150	Y,A,T,Q,E,H,S,N,I,K,P,R,V,D
33	Q	GLN58:A	1.952		1	1.952, 1.952			1,1			150/150	G,N,K,V,R,D,Y,A,F,Q,T,E,H,S
34	E	GLU59:A	-0.601		7	-0.601,-0.601			7,7			150/150	Q,E,D
35	V	VAL60:A	-0.650		8	-0.650,-0.650			8,8			150/150	V,I,F,A
36	C	CYS61:A	-1.142		9	-1.142,-1.142			9,9			150/150	C
37	V	VAL62:A	-0.735		8	-0.735,-0.735			8,8			150/150	V,I,L,A
38	A	ALA63:A	-0.417		7	-0.417,-0.417			7,7			150/150	T,A,S
39	V	VAL64:A	-0.657		8	-0.657,-0.657			8,8			150/150	V,I,T,L,A
40	W	TRP65:A	-1.142		9	-1.142,-1.142			9,9			150/150	W
41	R	ARG66:A	-0.816		8	-0.816,-0.816			8,8			149/150	I,W,R,V,K,H
42	K	LYS67:A	-0.073		5	-0.073,-0.073			5,5			149/150	T,Q,E,A,S,H,N,I,M,R,K
43	N	ASN68:A	-0.298		6	-0.298,-0.298			6,6			149/150	M,I,N,D,R,K,E,Q,T,A,Y,S,H
44	D	ASP69:A	-0.060		5	-0.060,-0.060			5,5			149/150	N,G,E,K,D,V
45	E	GLU70:A	0.870		2	0.870, 0.870			2,2			150/150	G,N,D,K,T,Q,E,A,S
46	N	ASN71:A	-0.551		7	-0.551,-0.551			7,7			149/150	H,S,A,K,D,R,I,G,N
47	I	ILE72:A	0.936		1	0.936, 0.936			1,1			149/150	I,M,L,N,P,K,V,R,F,A,Y,Q,T,H,S
48	T	THR73:A	-0.632		7	-0.632,-0.632			7,7			150/150	I,L,T,F,S,K
49	L	LEU74:A	0.228		4	0.228, 0.228			4,4			150/150	V,L,I,M,E,F
50	E	GLU75:A	-0.910		9	-0.910,-0.910			9,9			150/150	E,N,S,D,K
51	T	THR76:A	-1.109		9	-1.109,-1.109			9,9			150/150	S,T
52	V	VAL77:A	0.184		4	0.184, 0.184			4,4			150/150	V,R,F,L,I,M
53	C	CYS78:A	-1.142		9	-1.142,-1.142			9,9			150/150	C
54	H	HIS79:A	-1.025		9	-1.025,-1.025			9,9			150/150	Y,H,D
55	D	ASP80:A	0.261		4	0.261, 0.261			4,4			150/150	D,P,N,L,S,H,E,Q
56	P	PRO81:A	-0.887		8	-0.887,-0.887			8,8			150/150	Q,L,R,P
57	K	LYS82:A	0.336		4	0.336, 0.336			4,4			150/150	K,D,V,R,I,L,S,F,A,Y,E,Q,T
58	L	LEU83:A	2.665		1	2.665, 2.665			1,1			150/150	E,T,Q,F,Y,H,I,M,N,L,R,D,V,K
59	P	PRO84:A	1.118		1	1.118, 1.118			1,1			150/150	L,M,P,K,D,R,V,A,T,Q,E,S
60	Y	TYR85:A	-0.475		7	-0.475,-0.475			7,7			150/150	M,I,L,F,Y,V
61	H	HIS86:A	0.204		4	0.204, 0.204			4,4			150/150	G,D,R,K,E,Y,F,S,H
62	D	ASP87:A	-0.706		8	-0.706,-0.706			8,8			150/150	D,G,N
63	F	PHE88:A	0.529		3	0.529, 0.529			3,3			150/150	Y,F,Q,H,L,M,I,V
64	I	ILE89:A	1.553		1	1.553, 1.553			1,1			150/150	E,Y,S,I,N,D,Q,T,F,A,H,M,L,R,V,P,K
65	L	LEU90:A	-0.873		8	-0.873,-0.873			8,8			150/150	V,I,L
66	E	GLU91:A	0.324		4	0.324, 0.324			4,4			150/150	S,H,Q,T,E,D,K,P,M
67	D	ASP92:A	-0.854		8	-0.854,-0.854			8,8			150/150	T,N,I,E,D,R
68	A	ALA93:A	0.161		4	0.161, 0.161			4,4			150/150	S,H,Y,A,F,V,P,N,I
69	A	ALA94:A	-0.407		7	-0.407,-0.407			7,7			150/150	H,S,A,E,Q,T,K,R,V,D,L,G,N
70	S	SER95:A	-0.501		7	-0.501,-0.501			7,7			148/150	R,S,N,G,T,E,A
71	P	PRO96:A	0.218		4	0.218, 0.218			4,4			148/150	K,P,D,R,L,G,N,S,A,T,E
72	T	THR97:A	0.191		4	0.191, 0.191			4,4			149/150	S,Q,T,E,A,R,D,V,K,N,M,I
73	C	CYS98:A	-1.142		9	-1.142,-1.142			9,9			149/150	C
74	I	ILE99:A	0.931		1	0.931, 0.931			1,1			149/150	L,M,I,K,V,D,R,Y,F,Q,T,E,H
75	M	MET100:A	-1.084		9	-1.084,-1.084			9,9			149/150	M,I,T
76	K	LYS101:A	-0.708		8	-0.708,-0.708			8,8			149/150	Q,T,K,S,V,R
77	E	GLU102:A	-0.456		7	-0.456,-0.456			7,7			149/150	R,D,V,K,P,Q,E,A,S,H
78	K	LYS103:A	-0.277		6	-0.277,-0.277			6,6			148/150	K,R,V,I,M,L,Y,Q
79	K	LYS104:A	-0.188		6	-0.188,-0.188			6,6			148/150	R,V,K,P,N,I,M,W,S,Q,E,A
80	K	LYS105:A	1.435		1	1.435, 1.435			1,1			146/150	F,A,E,Q,T,H,S,M,G,L,N,K,D,R,V
81	P	PRO106:A	0.766		2	0.766, 0.766			2,2			146/150	H,S,F,A,E,Q,T,K,P,V,R,D,M,L,N
82	G	GLY107:A	0.159		4	0.159, 0.159			4,4			144/150	R,D,V,N,G,S,E,T
83	E	GLU108:A	-0.150		6	-0.150,-0.150			6,6			147/150	M,G,D,V,P,E,T,A,S,W
84	T	THR109:A	0.977		1	0.977, 0.977			1,1			147/150	L,M,I,D,V,K,P,Q,T,E,A,F,S,H
85	F	PHE110:A	0.051		5	0.051, 0.051			5,5			147/150	V,I,M,L,F,A,Y
86	F	PHE111:A	0.096		5	0.096, 0.096			5,5			147/150	H,S,Y,F,Q,E
87	M	MET112:A	-0.298		6	-0.298,-0.298			6,6			147/150	F,I,M,L,V
88	C	CYS113:A	-1.142		9	-1.142,-1.142			9,9			147/150	C
89	S	SER114:A	-0.961		9	-0.961,-0.961			9,9			147/150	S,A,G,T
90	C	CYS115:A	-1.142		9	-1.142,-1.142			9,9			147/150	C
91	S	SER116:A	0.822		2	0.822, 0.822			2,2			147/150	K,D,V,R,L,N,I,S,A,T,Q,E
92	S	SER117:A	1.468		1	1.468, 1.468			1,1			147/150	S,A,E,T,Q,K,D,V,M,G,N
93	D	ASP118:A	-0.085		5	-0.085,-0.085			5,5			147/150	A,E,Q,H,M,N,K,D,V
94	E	GLU119:A	-1.045		9	-1.045,-1.045			9,9			147/150	D,L,M,E
95	C	CYS120:A	-1.061		9	-1.061,-1.061			9,9			147/150	D,C
96	N	ASN121:A	-1.116		9	-1.116,-1.116			9,9			146/150	T,N
97	D	ASP122:A	0.199		4	0.199, 0.199			4,4			146/150	S,W,A,E,D,R,M,G,L,N
98	N	ASN123:A	2.457		1	2.457, 2.457			1,1			146/150	F,Y,E,Q,H,M,I,L,N,P,K,D,R,V
99	I	ILE124:A	0.505		3	0.505, 0.505			3,3			145/150	T,Y,F,V,P,L,M,I
100	I	ILE125:A	1.616		1	1.616, 1.616			1,1			144/150	V,D,L,N,M,I,S,H,T,E,Y,A,F
101	F	PHE126:A	-1.086		9	-1.086,-1.086			9,9			143/150	L,F
102	S	SER127:A	0.229		4	0.229, 0.229			4,4			126/150	N,D,P,K,E,C,T,A,S
103	E	GLU128:A	1.301		1	1.301, 1.301			1,1			66/150	K,P,D,L,H,S,A,E,Q,T
104	E	GLU129:A	0.764		2	0.764, 0.764			2,2			31/150	A,N,E,K,R,D
105	Y	TYR130:A	0.281		4	0.281, 0.281			4,4			15/150	Y,F
