## Supplementary material for "Simplified geometric representations of protein structures identify complementary interaction interfaces": PDB, PQR, mutation rate, and confusion matrix files of the protein docking benchmark 5.0.: 1KTZ_r_cons.txt

POS	SEQ	3LATOM	SCORE		COLOR	CONFIDENCE INTERVAL	CONFIDENCE INTERVAL COLORS	MSA DATA	RESIDUE VARIETY
			(normalized)
1	A	ALA1:A	-0.680		7*	-1.238,-0.383			9,6			3/61	A
2	L	LEU2:A	-0.580		7*	-1.238,-0.215			9,6			4/61	L
3	D	ASP3:A	-0.684		7*	-1.238,-0.383			9,6			4/61	D
4	T	THR4:A	-0.168		6*	-0.849, 0.214			8,4			4/61	A,T
5	N	ASN5:A	0.677		3*	-0.301, 1.255			6,1			4/61	A,D,N
6	Y	TYR6:A	-0.202		6*	-0.906, 0.214			8,4			6/61	S,Y
7	C	CYS7:A	0.115		5*	-0.665, 0.705			7,3			6/61	D,C
8	F	PHE8:A	-0.370		6	-0.962,-0.021			8,5			6/61	F,Y
9	R	ARG9:A	0.779		3*	0.090, 1.255			5,1			16/61	S,N,K,R,G,E
10	N	ASN10:A	0.967		2	0.214, 1.255			4,1			18/61	A,F,S,T,N,R,E
11	L	LEU11:A	1.374		1	0.514, 1.730			3,1			19/61	T,N,K,V,H,D,I,L
12	E	GLU12:A	0.802		2*	0.090, 1.255			5,1			22/61	S,Q,T,N,K,G,E
13	E	GLU13:A	1.927		1	0.942, 2.954			2,1			29/61	A,S,T,N,P,K,E,Q,D,R,G
14	N	ASN14:A	1.389		1	0.705, 1.730			3,1			37/61	A,S,T,N,K,P,Y,V,H,Q,M,R,G,L
15	C	CYS15:A	-1.349		9	-1.575,-1.295			9,9			50/61	C
16	C	CYS16:A	0.461		4	-0.021, 0.705			5,3			50/61	A,H,S,Q,C,R,K
17	V	VAL17:A	0.146		5	-0.301, 0.353			6,4			50/61	A,T,K,P,V,M,R,L
18	R	ARG18:A	0.391		4	-0.021, 0.705			5,3			51/61	H,Q,T,K,R,E,Y,V
19	P	PRO19:A	1.895		1	0.942, 2.954			2,1			52/61	A,S,T,N,K,P,Y,E,H,Q,D,R
20	L	LEU20:A	-0.327		6	-0.665,-0.122			7,5			56/61	F,H,M,Y,L
21	Y	TYR21:A	1.024		2	0.353, 1.255			4,1			56/61	F,T,K,E,Y,H,Q,R
22	I	ILE22:A	-0.829		8	-1.073,-0.665			8,7			59/61	I,V
23	D	ASP23:A	-0.252		6	-0.600,-0.021			7,5			59/61	S,N,D,E
24	F	PHE24:A	-1.384		9	-1.575,-1.295			9,9			59/61	F
25	R	ARG25:A	-0.336		6	-0.962, 0.090			8,5			7/61	K,R
26	Q	GLN26:A	1.163		1	0.514, 1.730			3,1			61/61	S,A,N,K,E,H,Q,R,G
27	D	ASP27:A	0.255		4	-0.122, 0.514			5,3			61/61	S,A,Q,D,K,L,E
28	L	LEU28:A	-0.504		7	-0.789,-0.301			8,6			61/61	F,M,I,L,V
29	G	GLY29:A	-1.045		8	-1.295,-0.906			9,8			61/61	H,Q,D,G
30	W	TRP30:A	-1.062		8	-1.355,-0.906			9,8			61/61	M,W
31	K	LYS31:A	-0.464		6	-0.728,-0.301			7,6			61/61	H,S,N,D,R,K,E
32	W	TRP32:A	-1.073		8	-1.355,-0.906			9,8			61/61	S,W
33	V	VAL33:A	-0.970		8	-1.182,-0.849			9,8			61/61	I,V
34	H	HIS34:A	-1.057		8	-1.238,-0.962			9,8			61/61	H,I,L,V
35	E	GLU35:A	-1.049		8	-1.238,-0.962			9,8			61/61	H,S,A,Q,Y,E
36	P	PRO36:A	-1.413		9	-1.575,-1.355			9,9			61/61	P
37	K	LYS37:A	1.504		1	0.705, 1.730			3,1			61/61	S,T,P,K,E,H,Q,M,R,L
38	G	GLY38:A	0.520		3	-0.021, 0.942			5,2			61/61	A,F,S,K,E,Q,D,R,G,L
39	Y	TYR39:A	-0.719		7	-1.018,-0.531			8,7			61/61	F,L,Y,V
40	Y	TYR40:A	1.611		1	0.942, 1.730			2,1			61/61	S,A,F,T,N,K,E,Y,V,H,Q,M,D,G,L
41	A	ALA41:A	-1.065		8	-1.238,-0.962			9,8			61/61	A,M,P,G,L,V
42	N	ASN42:A	-0.438		6	-0.728,-0.215			7,6			61/61	S,F,T,N,Y
43	F	PHE43:A	-0.053		5	-0.458, 0.214			6,4			61/61	H,F,M,R,E,Y
44	C	CYS44:A	-1.378		9	-1.575,-1.295			9,9			61/61	C
45	S	SER45:A	2.713		1	1.730, 2.954			1,1			61/61	A,S,T,K,Y,E,V,H,Q,M,D,R,I,G,L
46	G	GLY46:A	-1.301		9	-1.504,-1.238			9,9			61/61	S,G
47	P	PRO47:A	1.531		1	0.705, 1.730			3,1			61/61	S,A,T,N,K,P,E,V,Q,M,D,I,G,L
48	C	CYS48:A	-1.378		9	-1.575,-1.295			9,9			61/61	C
49	P	PRO49:A	1.118		1	0.514, 1.730			3,1			61/61	F,A,S,T,N,P,E,H,Q,D,I,L
50	Y	TYR50:A	1.342		1	0.705, 1.730			3,1			61/61	A,S,F,N,P,Y,V,H,R,I,G,L
51	L	LEU51:A	0.040		5	-0.383, 0.353			6,4			61/61	S,N,P,Y,V,H,Q,M,I,L
52	R	ARG52:A	0.817		2	0.214, 1.255			4,1			60/61	F,W,E,Y,V,M,R,I,L
53	S	SER53:A	0.846		2	0.353, 1.255			4,1			61/61	A,S,T,N,P,H,M,D,R,G,L
54	A	ALA54:A	1.452		1	0.705, 1.730			3,1			61/61	S,A,T,K,Y,E,H,Q,M,D,I,G,L
55	D	ASP55:A	0.165		4	-0.215, 0.353			6,4			61/61	S,A,T,P,K,E,Q,D,G,L
56	T	THR56:A	-0.786		8	-1.018,-0.665			8,7			61/61	S,T,N,P,L,Y
57	T	THR57:A	-0.633		7	-0.906,-0.458			8,6			61/61	F,T,N,P,K,Q,M,G
58	H	HIS58:A	-1.263		9	-1.420,-1.182			9,9			61/61	H,Y
59	S	SER59:A	-1.031		8	-1.238,-0.906			9,8			61/61	A,S,T
60	T	THR60:A	0.176		4	-0.215, 0.514			6,3			61/61	F,A,T,K,Y,V,H,Q,R,I,L
61	V	VAL61:A	-0.524		7	-0.789,-0.301			8,6			57/61	F,M,I,L,V
62	L	LEU62:A	-0.716		7	-0.962,-0.531			8,7			57/61	F,K,V,Q,M,I,R,L
63	G	GLY63:A	-0.205		6	-0.531,-0.021			7,5			57/61	A,S,T,N,R,G
64	L	LEU64:A	-0.585		7	-0.906,-0.383			8,6			61/61	S,A,V,H,Q,R,I,L
65	Y	TYR65:A	-0.311		6	-0.665,-0.122			7,5			61/61	A,M,I,L,Y,V
66	N	ASN66:A	-0.203		6	-0.531,-0.021			7,5			61/61	S,H,Q,N,P,R,K
67	T	THR67:A	0.960		2	0.353, 1.255			4,1			61/61	F,A,S,T,N,K,E,Y,H,Q,M,R,G,L
68	L	LEU68:A	1.070		2	0.514, 1.255			3,1			61/61	S,F,A,N,K,Y,V,H,Q,M,I,R,L
69	N	ASN69:A	1.101		1	0.514, 1.255			3,1			61/61	F,A,S,T,N,K,E,V,Q,D,R,G
70	P	PRO70:A	-0.226		6	-0.600,-0.021			7,5			56/61	S,A,T,N,K,P,M,D
71	E	GLU71:A	2.852		1	1.730, 2.954			1,1			58/61	F,S,A,T,N,K,E,H,Q,D,R,G
72	A	ALA72:A	1.935		1	0.942, 2.954			2,1			53/61	S,A,T,N,K,E,Y,V,H,D,R,I,G
73	S	SER73:A	0.585		3	0.090, 0.942			5,2			60/61	A,S,T,N,K,V,M,R,I,G,L
74	A	ALA74:A	-0.253		6	-0.600,-0.021			7,5			59/61	S,A,T,P,E,V,D,I,G,L
75	S	SER75:A	1.610		1	0.942, 1.730			2,1			58/61	A,S,N,P,K,E,Q,C,R,G,L
76	P	PRO76:A	-0.199		6	-0.531,-0.021			7,5			61/61	A,S,T,P,Y,V
77	C	CYS77:A	-0.935		8	-1.182,-0.789			9,8			61/61	S,C,L,V
78	C	CYS78:A	-1.265		9	-1.504,-1.182			9,9			61/61	C,R
79	V	VAL79:A	-0.596		7	-0.849,-0.458			8,6			61/61	H,A,T,I,V
80	P	PRO80:A	-1.326		9	-1.504,-1.238			9,9			61/61	S,P
81	Q	GLN81:A	-0.364		6	-0.665,-0.215			7,6			61/61	A,S,T,Y,E,V,Q,D,I
82	D	ASP82:A	0.726		3	0.214, 0.942			4,2			61/61	S,A,T,N,K,E,V,Q,M,D,R
83	L	LEU83:A	-0.369		6	-0.728,-0.122			7,5			61/61	F,T,M,R,Y,L
84	E	GLU84:A	0.436		4	-0.021, 0.705			5,3			61/61	S,T,N,K,E,V,M,D,R,G,L
85	P	PRO85:A	0.122		5	-0.301, 0.353			6,4			61/61	S,A,Q,T,P,G,Y
86	L	LEU86:A	-0.417		6	-0.728,-0.215			7,6			61/61	T,M,I,L,V
87	T	THR87:A	-0.895		8	-1.127,-0.789			9,8			59/61	A,S,T,N,K,P,G
88	I	ILE88:A	-0.364		6	-0.665,-0.215			7,6			61/61	M,I,L,V
89	L	LEU89:A	-0.755		7	-1.018,-0.600			8,7			61/61	F,I,L,V
90	Y	TYR90:A	-0.303		6	-0.665,-0.021			7,5			61/61	F,M,R,I,L,Y
91	Y	TYR91:A	1.252		1	0.514, 1.730			3,1			61/61	F,K,Y,V,H,Q,I,L
92	V	VAL92:A	-0.475		7	-0.789,-0.301			8,6			61/61	N,K,E,V,D,I,R,G,L
93	G	GLY93:A	1.057		2	0.514, 1.255			3,1			61/61	S,A,T,N,K,E,H,D,R,G
94	R	ARG94:A	1.275		1	0.705, 1.730			3,1			54/61	S,A,N,K,Y,E,Q,M,D,R,G
95	T	THR95:A	2.454		1	1.255, 2.954			1,1			61/61	A,S,T,N,K,Y,E,Q,D,R,G
96	P	PRO96:A	0.101		5	-0.301, 0.353			6,4			61/61	S,A,T,N,K,P,E,V,H,Q,D,I,R,G
97	K	LYS97:A	-0.653		7	-0.906,-0.458			8,6			61/61	F,M,P,I,R,K,V
98	V	VAL98:A	-0.051		5	-0.383, 0.214			6,4			61/61	A,S,T,N,V,D,I,L
99	E	GLU99:A	-0.076		5	-0.458, 0.214			6,4			61/61	A,T,K,E,Q,D,R,I,G
100	Q	GLN100:A	-0.015		5	-0.383, 0.214			6,4			61/61	H,Q,T,N,D,R,K,E,V
101	L	LEU101:A	-0.505		7	-0.789,-0.301			8,6			61/61	H,I,E,Y,L,V
102	S	SER102:A	-0.060		5	-0.383, 0.214			6,4			61/61	S,N,K,P,E,Q,D,R
103	N	ASN103:A	0.000		5	-0.383, 0.214			6,4			61/61	A,S,D,N,K,G,E
104	M	MET104:A	-1.338		9	-1.504,-1.295			9,9			61/61	A,M,L
105	V	VAL105:A	-0.223		6	-0.531,-0.021			7,5			61/61	S,A,T,K,I,L,V
106	V	VAL106:A	-1.278		9	-1.420,-1.182			9,9			61/61	A,V
107	K	LYS107:A	0.248		4	-0.122, 0.514			5,3			61/61	A,S,K,E,V,Q,D,R
108	S	SER108:A	0.485		3	0.090, 0.705			5,3			61/61	A,S,T,K,E,Q,D,R,G
109	C	CYS109:A	-1.378		9	-1.575,-1.295			9,9			61/61	C
110	K	LYS110:A	-0.539		7	-0.849,-0.301			8,6			59/61	S,A,T,N,K,H,R,G
111	C	CYS111:A	-1.374		9	-1.575,-1.295			9,9			59/61	C
112	S	SER112:A	-0.850		8	-1.127,-0.665			9,7			27/61	H,S,Q,P,K
