## Supplementary material for "Simplified geometric representations of protein structures identify complementary interaction interfaces": PDB, PQR, mutation rate, and confusion matrix files of the protein docking benchmark 5.0.: 1KXP_l_cons.txt

POS	SEQ	3LATOM	SCORE		COLOR	CONFIDENCE INTERVAL	CONFIDENCE INTERVAL COLORS	MSA DATA	RESIDUE VARIETY
			(normalized)
1	D	ASP22:B	-1.036		9	-1.036,-1.036			9,9			72/117	D,E
2	Y	TYR23:B	-1.110		9	-1.110,-1.110			9,9			107/117	F,Y
3	E	GLU24:B	-0.598		7	-0.598,-0.598			7,7			107/117	M,V,E,I,F,Q
4	K	LYS25:B	-0.663		7	-0.663,-0.663			7,7			107/117	Q,K,R
5	N	ASN26:B	0.358		4	0.358, 0.358			4,4			107/117	D,E,S,N,H
6	K	LYS27:B	-1.149		9	-1.149,-1.149			9,9			107/117	K,I
7	V	VAL28:B	-0.929		8	-0.929,-0.929			8,8			111/117	V,I
8	C	CYS29:B	-1.234		9	-1.234,-1.234			9,9			111/117	C
9	K	LYS30:B	0.318		4	0.318, 0.318			4,4			111/117	G,L,T,K,A,Q,E,N,R
10	E	GLU31:B	-0.918		8	-0.918,-0.918			8,8			111/117	E,D,Q
11	F	PHE32:B	0.069		5	0.069, 0.069			5,5			111/117	L,Y,I,F
12	S	SER33:B	2.080		1	2.080, 2.080			1,1			111/117	A,K,Q,R,N,G,T,S,I
13	H	HIS34:B	3.253		1	3.253, 3.253			1,1			112/117	I,S,V,T,L,H,N,F,M,D,Q,A
14	L	LEU35:B	-0.191		6	-0.191,-0.191			6,6			111/117	M,W,F,X,L
15	G	GLY36:B	-1.234		9	-1.234,-1.234			9,9			112/117	G
16	K	LYS37:B	-0.788		8	-0.788,-0.788			8,8			113/117	R,N,E,G,K
17	E	GLU38:B	0.127		5	0.127, 0.127			5,5			113/117	N,E,D,T,G,K
18	D	ASP39:B	0.598		3	0.598, 0.598			3,3			113/117	I,G,H,N,D,E,Q,K
19	F	PHE40:B	-1.234		9	-1.234,-1.234			9,9			113/117	F
20	T	THR41:B	-0.298		6	-0.298,-0.298			6,6			113/117	K,H,A,Q,S,T,R
21	S	SER42:B	-0.305		6	-0.305,-0.305			6,6			113/117	F,S,T,A
22	L	LEU43:B	-0.402		6	-0.402,-0.402			6,6			113/117	I,M,V,L,G
23	S	SER44:B	-0.395		6	-0.395,-0.395			6,6			112/117	A,T,V,S,N,R
24	L	LEU45:B	-0.180		6	-0.180,-0.180			6,6			113/117	L,I,F,M,V
25	V	VAL46:B	-0.064		5	-0.064,-0.064			5,5			113/117	A,M,V,I,N
26	L	LEU47:B	0.890		2	0.890, 0.890			2,2			113/117	I,T,S,V,L,F,D,M,Q,A
27	Y	TYR48:B	-0.461		7	-0.461,-0.461			7,7			113/117	Y,H,K,L,T,S,N
28	S	SER49:B	-1.234		9	-1.234,-1.234			9,9			113/117	S
29	R	ARG50:B	-0.443		7	-0.443,-0.443			7,7			113/117	M,R,H,K,Q
30	K	LYS51:B	-1.151		9	-1.151,-1.151			9,9			113/117	H,K
31	F	PHE52:B	0.113		5	0.113, 0.113			5,5			113/117	Y,F
32	P	PRO53:B	-0.542		7	-0.542,-0.542			7,7			113/117	A,P,C,T,S,R
33	S	SER54:B	-0.579		7	-0.579,-0.579			7,7			113/117	G,I,R,N,T,S
34	G	GLY55:B	-0.541		7	-0.541,-0.541			7,7			113/117	S,A,G
35	T	THR56:B	-0.995		9	-0.995,-0.995			9,9			113/117	T,S,E
36	F	PHE57:B	-1.118		9	-1.118,-1.118			9,9			112/117	Y,F
37	E	GLU58:B	-0.291		6	-0.291,-0.291			6,6			112/117	G,Q,K,D,S,E
38	Q	GLN59:B	-0.926		8	-0.926,-0.926			8,8			112/117	E,Q
39	V	VAL60:B	-0.365		6	-0.365,-0.365			6,6			112/117	V,M,I
40	S	SER61:B	1.332		1	1.332, 1.332			1,1			112/117	K,A,Q,E,M,D,N,R,G,L,S,T,I
41	Q	GLN62:B	0.043		5	0.043, 0.043			5,5			113/117	S,H,L,D,E,N,A,K,Q
42	L	LEU63:B	-0.783		8	-0.783,-0.783			8,8			113/117	I,V,L
43	V	VAL64:B	-0.861		8	-0.861,-0.861			8,8			113/117	I,T,V,A
44	K	LYS65:B	2.616		1	2.616, 2.616			1,1			113/117	A,K,Q,D,E,N,R,H,G,T,S,V
45	E	GLU66:B	-0.326		6	-0.326,-0.326			6,6			113/117	Q,G,A,D,E
46	V	VAL67:B	-0.772		8	-0.772,-0.772			8,8			113/117	F,I,M,V
47	V	VAL68:B	-1.174		9	-1.174,-1.174			9,9			113/117	L,V
48	S	SER69:B	-0.547		7	-0.547,-0.547			7,7			113/117	F,N,D,T,S,A,K
49	L	LEU70:B	-1.127		9	-1.127,-1.127			9,9			113/117	L,I
50	T	THR71:B	-0.816		8	-0.816,-0.816			8,8			113/117	T,S,V,A,G
51	E	GLU72:B	-0.839		8	-0.839,-0.839			8,8			113/117	D,V,E,A,K,Q
52	A	ALA73:B	0.478		3	0.478, 0.478			3,3			113/117	T,D,S,E,R,A,K
53	C	CYS74:B	-1.234		9	-1.234,-1.234			9,9			113/117	C
54	C	CYS75:B	-1.234		9	-1.234,-1.234			9,9			113/117	C
55	A	ALA76:B	0.107		5	0.107, 0.107			5,5			114/117	V,D,T,G,L,P,A
56	E	GLU77:B	0.759		2	0.759, 0.759			2,2			114/117	N,E,D,Q,K,A,V,T,L,H
57	G	GLY78:B	0.209		4	0.209, 0.209			4,4			114/117	N,E,S,D,G
58	A	ALA79:B	-0.875		8	-0.875,-0.875			8,8			114/117	V,M,T,A
59	D	ASP80:B	-0.506		7	-0.506,-0.506			7,7			114/117	N,E,D,H,A
60	P	PRO81:B	-0.936		8	-0.936,-0.936			8,8			114/117	I,S,P,A
61	D	ASP82:B	0.438		3	0.438, 0.438			3,3			114/117	S,T,I,G,E,D,N,A,Q
62	C	CYS83:B	-1.234		9	-1.234,-1.234			9,9			114/117	C
63	Y	TYR84:B	-1.114		9	-1.114,-1.114			9,9			114/117	Y,F
64	D	ASP85:B	-0.771		8	-0.771,-0.771			8,8			113/117	N,E,D,T
65	T	THR86:B	1.778		1	1.778, 1.778			1,1			114/117	D,E,R,N,A,K,Q,T,S,I,H,L
66	R	ARG87:B	-0.716		8	-0.716,-0.716			8,8			115/117	Q,G,K,R,E
67	T	THR88:B	-1.011		9	-1.011,-1.011			9,9			115/117	A,S,V,T
68	S	SER89:B	-0.384		6	-0.384,-0.384			6,6			115/117	L,A,R,N,T,D,S
69	A	ALA90:B	-0.816		8	-0.816,-0.816			8,8			114/117	A,L,X,T,V,E
70	L	LEU91:B	-0.911		8	-0.911,-0.911			8,8			114/117	F,I,L,P,X
71	S	SER92:B	-1.085		9	-1.085,-1.085			9,9			114/117	A,K,X,S
72	A	ALA93:B	1.071		1	1.071, 1.071			1,1			114/117	N,E,M,D,K,A,I,S,V,T,X
73	K	LYS94:B	-0.125		5	-0.125,-0.125			5,5			114/117	T,R,K,L,X,G,Q
74	S	SER95:B	-1.234		9	-1.234,-1.234			9,9			114/117	X,S
75	C	CYS96:B	-1.234		9	-1.234,-1.234			9,9			113/117	C,X
76	E	GLU97:B	0.773		2	0.773, 0.773			2,2			114/117	H,G,S,A,K,D,E,R
77	S	SER98:B	2.241		1	2.241, 2.241			1,1			114/117	P,Q,A,K,N,R,D,E,G,H,T,V,S
78	N	ASN99:B	1.001		1	1.001, 1.001			1,1			114/117	G,S,T,Q,P,K,A,N,D
79	S	SER100:B	-0.656		7	-0.656,-0.656			7,7			115/117	N,S,T,A
80	P	PRO101:B	-0.797		8	-0.797,-0.797			8,8			115/117	V,S,P,L,G
81	F	PHE102:B	-0.901		8	-0.901,-0.901			8,8			115/117	F,Y
82	P	PRO103:B	-1.234		9	-1.234,-1.234			9,9			115/117	P
83	V	VAL104:B	0.561		3	0.561, 0.561			3,3			115/117	F,R,M,D,E,P,Q,A,K,T,V,S,G,H
84	H	HIS105:B	-1.234		9	-1.234,-1.234			9,9			115/117	H
85	P	PRO106:B	-0.164		6	-0.164,-0.164			6,6			115/117	A,K,P,G,S,E,R
86	G	GLY107:B	-0.477		7	-0.477,-0.477			7,7			115/117	G,D,E,S
87	T	THR108:B	-0.588		7	-0.588,-0.588			7,7			115/117	A,T,V,I
88	A	ALA109:B	0.487		3	0.487, 0.487			3,3			113/117	H,G,S,T,A,P,E,D
89	E	GLU110:B	0.420		3	0.420, 0.420			3,3			113/117	S,G,R,E,D,Q,K,A
90	C	CYS111:B	-1.234		9	-1.234,-1.234			9,9			113/117	C
91	C	CYS112:B	-1.234		9	-1.234,-1.234			9,9			113/117	C
92	T	THR113:B	1.045		1	1.045, 1.045			1,1			113/117	R,D,K,A,I,V,S,T,G,L
93	K	LYS114:B	2.276		1	2.276, 2.276			1,1			113/117	S,T,H,E,R,F,K,A,Q
94	E	GLU115:B	-0.216		6	-0.216,-0.216			6,6			113/117	G,Q,A,H,K,T,E
95	G	GLY116:B	-1.234		9	-1.234,-1.234			9,9			113/117	G
96	L	LEU117:B	-1.234		9	-1.234,-1.234			9,9			113/117	L
97	E	GLU118:B	-0.816		8	-0.816,-0.816			8,8			113/117	E,D,G,Q,A
98	R	ARG119:B	0.108		5	0.108, 0.108			5,5			113/117	K,Q,R
99	K	LYS120:B	-1.154		9	-1.154,-1.154			9,9			112/117	K,N
100	L	LEU121:B	-1.234		9	-1.234,-1.234			9,9			113/117	L
101	C	CYS122:B	-1.234		9	-1.234,-1.234			9,9			113/117	C
102	M	MET123:B	-1.071		9	-1.071,-1.071			9,9			113/117	M,L
103	A	ALA124:B	-1.119		9	-1.119,-1.119			9,9			113/117	T,A
104	A	ALA125:B	-0.810		8	-0.810,-0.810			8,8			114/117	A,S,V,T,D
105	L	LEU126:B	-1.127		9	-1.127,-1.127			9,9			114/117	L,R
106	K	LYS127:B	0.535		3	0.535, 0.535			3,3			114/117	H,V,S,T,K,Q,E,M,R,N
107	H	HIS128:B	-0.907		8	-0.907,-0.907			8,8			114/117	H,P,L,Q
108	Q	GLN129:B	-0.176		6	-0.176,-0.176			6,6			115/117	Q,P,K,R,S
109	P	PRO130:B	-0.734		8	-0.734,-0.734			8,8			115/117	S,A,Q,L,P
110	Q	GLN131:B	0.252		4	0.252, 0.252			4,4			115/117	H,T,K,P,Q,D,E,R
111	E	GLU132:B	0.089		5	0.089, 0.089			5,5			115/117	Q,P,L,H,A,E,D
112	F	PHE133:B	-0.673		7	-0.673,-0.673			7,7			115/117	V,I,F,L
113	P	PRO134:B	-0.926		8	-0.926,-0.926			8,8			115/117	F,S,P,H
114	T	THR135:B	-0.491		7	-0.491,-0.491			7,7			115/117	T,S,V,H,R,N,Q,A,K
115	Y	TYR136:B	-0.852		8	-0.852,-0.852			8,8			115/117	F,L,H,Y
116	V	VAL137:B	-0.104		5	-0.104,-0.104			5,5			115/117	M,E,A,K,I,T,V,L
117	E	GLU138:B	-1.012		9	-1.012,-1.012			9,9			115/117	E,Q,L
118	P	PRO139:B	-0.934		8	-0.934,-0.934			8,8			115/117	T,S,L,P
119	T	THR140:B	-0.644		7	-0.644,-0.644			7,7			115/117	T,D,S,A,Q
120	N	ASN141:B	-0.937		8	-0.937,-0.937			8,8			115/117	D,S,F,N,G
121	D	ASP142:B	0.900		2	0.900, 0.900			2,2			115/117	L,G,T,P,Q,K,N,R,D,E
122	E	GLU143:B	-1.083		9	-1.083,-1.083			9,9			115/117	K,D,E
123	I	ILE144:B	-0.420		7	-0.420,-0.420			7,7			115/117	I,V,T,L,A
124	C	CYS145:B	-1.234		9	-1.234,-1.234			9,9			115/117	C
125	E	GLU146:B	0.029		5	0.029, 0.029			5,5			115/117	A,Q,E,D,N,H,G,T
126	A	ALA147:B	-0.499		7	-0.499,-0.499			7,7			115/117	G,V,S,T,A,Q,D,N,R
127	F	PHE148:B	-1.123		9	-1.123,-1.123			9,9			115/117	F,L
128	R	ARG149:B	0.178		4	0.178, 0.178			4,4			115/117	G,S,Q,K,A,R,N,E
129	K	LYS150:B	0.418		3	0.418, 0.418			3,3			115/117	R,N,E,M,Q,K,T,L,H
130	D	ASP151:B	-0.746		8	-0.746,-0.746			8,8			115/117	Q,K,N,S,E,D
131	P	PRO152:B	-1.138		9	-1.138,-1.138			9,9			115/117	P,A
132	K	LYS153:B	0.057		5	0.057, 0.057			5,5			115/117	R,M,S,L,Q,K
133	E	GLU154:B	1.532		1	1.532, 1.532			1,1			115/117	Q,A,R,N,E,D,G,L,V,T
134	Y	TYR155:B	-0.898		8	-0.898,-0.898			8,8			115/117	Y,F,I
135	A	ALA156:B	-0.793		8	-0.793,-0.793			8,8			115/117	E,S,N,A,G,Q
136	N	ASN157:B	0.651		3	0.651, 0.651			3,3			116/117	N,F,E,D,P,A,I,S,T,H
137	Q	GLN158:B	0.142		4	0.142, 0.142			4,4			115/117	H,L,K,Q,E,M,R,N
138	F	PHE159:B	-0.658		7	-0.658,-0.658			7,7			117/117	F,Y
139	M	MET160:B	-0.187		6	-0.187,-0.187			6,6			117/117	L,A,I,T,M,V
140	W	TRP161:B	0.267		4	0.267, 0.267			4,4			117/117	H,A,Y,W,F,V
141	E	GLU162:B	-0.454		7	-0.454,-0.454			7,7			117/117	K,E,D
142	Y	TYR163:B	-0.638		7	-0.638,-0.638			7,7			117/117	F,L,Y
143	S	SER164:B	-0.978		9	-0.978,-0.978			9,9			117/117	V,S,A
144	T	THR165:B	-0.368		6	-0.368,-0.368			6,6			117/117	K,A,R,I,V,S,T
145	N	ASN166:B	-0.746		8	-0.746,-0.746			8,8			117/117	I,R,N,D,T,S
146	Y	TYR167:B	-0.680		7	-0.680,-0.680			7,7			117/117	H,Y,N,F
147	G	GLY168:B	-0.124		5	-0.124,-0.124			5,5			117/117	G,L,A,S
148	Q	GLN169:B	-0.530		7	-0.530,-0.530			7,7			117/117	Q,H,Y,N,S,E
149	A	ALA170:B	-0.949		8	-0.949,-0.949			8,8			117/117	A,V,T
150	P	PRO171:B	-1.138		9	-1.138,-1.138			9,9			117/117	S,P
151	L	LEU172:B	-0.701		8	-0.701,-0.701			8,8			117/117	L,M,I,F
152	S	SER173:B	0.332		4	0.332, 0.332			4,4			117/117	T,S,R,A,L,P,G
153	L	LEU174:B	-0.419		7	-0.419,-0.419			7,7			117/117	L,M,V,I
154	L	LEU175:B	-1.030		9	-1.030,-1.030			9,9			117/117	V,L
155	V	VAL176:B	0.062		5	0.062, 0.062			5,5			117/117	G,L,K,A,I,V
156	S	SER177:B	0.827		2	0.827, 0.827			2,2			117/117	N,S,V,G,A
157	Y	TYR178:B	-0.828		8	-0.828,-0.828			8,8			117/117	S,V,H,Y,A
158	T	THR179:B	-0.482		7	-0.482,-0.482			7,7			117/117	T,V,S,I,A
159	K	LYS180:B	0.248		4	0.248, 0.248			4,4			117/117	G,S,T,I,K,A,E,M,R,N
160	S	SER181:B	0.098		5	0.098, 0.098			5,5			117/117	N,R,A,K,T,S,I,G
161	Y	TYR182:B	-0.897		8	-0.897,-0.897			8,8			117/117	S,F,H,Y
162	L	LEU183:B	-1.129		9	-1.129,-1.129			9,9			117/117	L,V
163	S	SER184:B	-1.080		9	-1.080,-1.080			9,9			117/117	S,N,K
164	M	MET185:B	-1.050		9	-1.050,-1.050			9,9			117/117	I,M
165	V	VAL186:B	-1.004		9	-1.004,-1.004			9,9			117/117	I,V
166	G	GLY187:B	-0.466		7	-0.466,-0.466			7,7			117/117	S,T,R,I,K,A,G
167	S	SER188:B	-0.784		8	-0.784,-0.784			8,8			117/117	S,E,T,K,A,G
168	C	CYS189:B	-1.234		9	-1.234,-1.234			9,9			117/117	C
169	C	CYS190:B	-1.234		9	-1.234,-1.234			9,9			117/117	C
170	T	THR191:B	-0.345		6	-0.345,-0.345			6,6			117/117	I,T,V,F,N,M,Q,A
171	S	SER192:B	-0.832		8	-0.832,-0.832			8,8			117/117	H,L,T,S,A,K,P,D
172	A	ALA193:B	2.657		1	2.657, 2.657			1,1			117/117	T,S,I,L,G,E,R,A,Y,K,P,Q
173	S	SER194:B	2.056		1	2.056, 2.056			1,1			117/117	G,L,H,S,V,T,Q,K,A,R,N,F,M,D
174	P	PRO195:B	-0.012		5	-0.012,-0.012			5,5			117/117	P,Q,N,R,H,T,S,I
175	T	THR196:B	-0.393		6	-0.393,-0.393			6,6			117/117	G,I,V,T,K,A,R,N
176	V	VAL197:B	1.858		1	1.858, 1.858			1,1			117/117	K,A,Q,P,E,M,R,F,H,L,S,V,T,I
177	C	CYS198:B	-1.234		9	-1.234,-1.234			9,9			117/117	C
178	F	PHE199:B	-1.234		9	-1.234,-1.234			9,9			117/117	F
179	L	LEU200:B	-0.683		7	-0.683,-0.683			7,7			117/117	V,F,A,L,Q
180	K	LYS201:B	-0.233		6	-0.233,-0.233			6,6			117/117	A,K,N,R,H,G,T,S
181	E	GLU202:B	-1.010		9	-1.010,-1.010			9,9			117/117	Q,K,E
182	R	ARG203:B	-0.650		7	-0.650,-0.650			7,7			117/117	K,R,E,T
183	L	LEU204:B	-0.594		7	-0.594,-0.594			7,7			117/117	Q,L,M,I,F
184	Q	GLN205:B	-0.045		5	-0.045,-0.045			5,5			117/117	Q,A,K,N,R,D,E,L,H
185	L	LEU206:B	0.573		3	0.573, 0.573			3,3			117/117	R,N,M,Q,I,T,S,V,L,G,H
186	K	LYS207:B	-0.493		7	-0.493,-0.493			7,7			117/117	R,T,Q,H,K
187	H	HIS208:B	1.108		1	1.108, 1.108			1,1			117/117	A,Y,Q,P,E,D,N,F,H,S,T
188	L	LEU209:B	0.735		2	0.735, 0.735			2,2			117/117	L,I,F,V,S
189	S	SER210:B	-0.602		7	-0.602,-0.602			7,7			117/117	S,V,T,L,H,R,M,Q,A
190	L	LEU211:B	0.076		5	0.076, 0.076			5,5			117/117	I,T,V,L,G,F,M,A
191	L	LEU212:B	-0.896		8	-0.896,-0.896			8,8			116/117	T,F,X,L
192	T	THR213:B	-1.001		9	-1.001,-1.001			9,9			117/117	V,T,I,A,L
193	T	THR214:B	0.951		2	0.951, 0.951			2,2			117/117	H,G,L,V,S,T,I,A,Q,M,D,R
194	L	LEU215:B	0.647		3	0.647, 0.647			3,3			117/117	I,F,V,M,T,L,H
195	S	SER216:B	-1.032		9	-1.032,-1.032			9,9			117/117	V,S,T,A
196	N	ASN217:B	-0.768		8	-0.768,-0.768			8,8			117/117	N,S,V,D,T,H
197	R	ARG218:B	-0.559		7	-0.559,-0.559			7,7			116/117	M,E,R,K,Q,T,S,H,X
198	V	VAL219:B	1.381		1	1.381, 1.381			1,1			117/117	A,G,L,V,M,F,I
199	C	CYS220:B	-1.234		9	-1.234,-1.234			9,9			117/117	C
200	S	SER221:B	-0.870		8	-0.870,-0.870			8,8			117/117	T,S,N,A,L,G
201	Q	GLN222:B	-0.390		6	-0.390,-0.390			6,6			117/117	R,N,S,Q,L,H,A
202	Y	TYR223:B	0.941		2	0.941, 0.941			2,2			117/117	Y,H,L,Q,D,F
203	A	ALA224:B	0.505		3	0.505, 0.505			3,3			117/117	A,K,D,M,E,N,T,V,S
204	A	ALA225:B	0.372		4	0.372, 0.372			4,4			117/117	L,T,V,S,I,Y,A,E
205	Y	TYR226:B	-0.134		5	-0.134,-0.134			5,5			117/117	N,I,F,L,H,Y
206	G	GLY227:B	-0.997		9	-0.997,-0.997			9,9			117/117	G,K,E
207	E	GLU228:B	-0.205		6	-0.205,-0.205			6,6			117/117	K,L,T,M,S,E,R
208	K	LYS229:B	-0.031		5	-0.031,-0.031			5,5			116/117	E,D,N,F,K,G
209	K	LYS230:B	-0.757		8	-0.757,-0.757			8,8			117/117	T,M,R,N,K
210	S	SER231:B	-0.096		5	-0.096,-0.096			5,5			117/117	V,S,T,I,L,M,F,A
211	R	ARG232:B	-0.398		6	-0.398,-0.398			6,6			117/117	T,S,I,G,R,A,K,Q
212	L	LEU233:B	0.720		2	0.720, 0.720			2,2			117/117	L,I,V,S,A,Y,F,R,M
213	S	SER234:B	-1.032		9	-1.032,-1.032			9,9			117/117	G,N,R,S
214	N	ASN235:B	0.359		4	0.359, 0.359			4,4			115/117	N,Q,Y,A,S,V,T,H
215	L	LEU236:B	0.138		4	0.138, 0.138			4,4			115/117	F,M,A,I,S,V,L,H
216	I	ILE237:B	-0.450		7	-0.450,-0.450			7,7			116/117	A,L,V,T,I
217	K	LYS238:B	-0.282		6	-0.282,-0.282			6,6			116/117	R,E,M,K,A,Y,W,S,T,H
218	L	LEU239:B	0.055		5	0.055, 0.055			5,5			116/117	Y,L,I,F
219	A	ALA240:B	-0.436		7	-0.436,-0.436			7,7			116/117	C,G,A,S,T
220	Q	GLN241:B	-1.234		9	-1.234,-1.234			9,9			116/117	Q
221	K	LYS242:B	-0.810		8	-0.810,-0.810			8,8			116/117	K,L,Q,M,R
222	V	VAL243:B	0.807		2	0.807, 0.807			2,2			116/117	I,T,M,S,V,L,A
223	P	PRO244:B	-1.039		9	-1.039,-1.039			9,9			116/117	T,R,P
224	T	THR245:B	0.491		3	0.491, 0.491			3,3			116/117	A,C,N,R,G,V,S,T,I
225	A	ALA246:B	-0.999		9	-0.999,-0.999			9,9			116/117	V,A,L
226	D	ASP247:B	0.601		3	0.601, 0.601			3,3			117/117	P,A,N,E,D,G,H,I,S,T
227	L	LEU248:B	-0.294		6	-0.294,-0.294			6,6			117/117	V,S,M,F,Y,L
228	E	GLU249:B	0.330		4	0.330, 0.330			4,4			117/117	E,D,G,Q,K,A
229	D	ASP250:B	-0.044		5	-0.044,-0.044			5,5			117/117	E,D,N,H,A
230	V	VAL251:B	-0.411		6	-0.411,-0.411			6,6			117/117	I,V,L,A
231	L	LEU252:B	1.130		1	1.130, 1.130			1,1			117/117	L,V,S,I,K,E,M,F
232	P	PRO253:B	-0.182		6	-0.182,-0.182			6,6			117/117	P,Q,A,K,F,E,L,S
233	L	LEU254:B	-0.415		7	-0.415,-0.415			7,7			117/117	A,L,V,I
234	A	ALA255:B	-1.005		9	-1.005,-1.005			9,9			117/117	A,I,S,V
235	E	GLU256:B	-0.603		7	-0.603,-0.603			7,7			117/117	K,G,D,T,E,R
236	D	ASP257:B	0.024		5	0.024, 0.024			5,5			117/117	Q,Y,A,N,E,D,G,H,S
237	I	ILE258:B	0.859		2	0.859, 0.859			2,2			117/117	I,V,S,L,G,F,M,C,A
238	T	THR259:B	-0.458		7	-0.458,-0.458			7,7			117/117	N,I,E,S,T,G,A
239	N	ASN260:B	0.848		2	0.848, 0.848			2,2			116/117	X,I,V,T,Q,K,A,R,N,E,M
240	I	ILE261:B	0.621		3	0.621, 0.621			3,3			117/117	G,L,A,I,V,T,M
241	L	LEU262:B	-0.285		6	-0.285,-0.285			6,6			117/117	V,S,I,F,A,L
242	S	SER263:B	-0.613		7	-0.613,-0.613			7,7			117/117	A,T,S
243	K	LYS264:B	-0.286		6	-0.286,-0.286			6,6			117/117	D,E,R,N,K,Q,H,L
244	C	CYS265:B	-0.871		8	-0.871,-0.871			8,8			117/117	A,C,S,F
245	C	CYS266:B	-1.234		9	-1.234,-1.234			9,9			117/117	C
246	E	GLU267:B	0.701		2	0.701, 0.701			2,2			117/117	S,T,G,H,R,N,E,D,Q,P,K
247	S	SER268:B	-0.977		9	-0.977,-0.977			9,9			117/117	K,A,S,D,T,N
248	A	ALA269:B	1.093		1	1.093, 1.093			1,1			117/117	L,I,T,V,P,A,M,D
249	S	SER270:B	-0.050		5	-0.050,-0.050			5,5			117/117	L,I,S,T,A,N,E,D,M
250	E	GLU271:B	-0.731		8	-0.731,-0.731			8,8			117/117	P,G,D,S,E,N
251	D	ASP272:B	-0.729		8	-0.729,-0.729			8,8			117/117	G,H,R,N,D,S,E
252	C	CYS273:B	-0.993		9	-0.993,-0.993			9,9			117/117	S,T,C
253	M	MET274:B	-0.211		6	-0.211,-0.211			6,6			117/117	L,F,I,M,V
254	A	ALA275:B	-0.407		6	-0.407,-0.407			6,6			116/117	R,M,E,P,Q,A,S,L,G,H
255	K	LYS276:B	0.093		5	0.093, 0.093			5,5			116/117	R,N,S,T,Q,K,A
256	E	GLU277:B	-0.669		7	-0.669,-0.669			7,7			117/117	E,K,L,Q,G
257	L	LEU278:B	-0.498		7	-0.498,-0.498			7,7			117/117	V,D,I,F,L
258	P	PRO279:B	-0.116		5	-0.116,-0.116			5,5			117/117	T,S,V,L,G,M,P,A,K
259	E	GLU280:B	-0.281		6	-0.281,-0.281			6,6			117/117	I,T,V,L,G,N,M,D,E,A
260	H	HIS281:B	-0.238		6	-0.238,-0.238			6,6			117/117	Y,H,L,S,F
261	T	THR282:B	-0.587		7	-0.587,-0.587			7,7			117/117	K,A,I,S,V,T
262	V	VAL283:B	0.490		3	0.490, 0.490			3,3			117/117	S,V,T,I,L,E,K,A,Q,P
263	K	LYS284:B	-0.207		6	-0.207,-0.207			6,6			116/117	Q,A,K,R,N,X,H,I,T,S
264	L	LEU285:B	0.390		4	0.390, 0.390			4,4			116/117	A,X,L,V,T,I
265	C	CYS286:B	-1.107		9	-1.107,-1.107			9,9			116/117	C,X,T
266	D	ASP287:B	1.623		1	1.623, 1.623			1,1			116/117	S,T,H,G,X,E,D,N,K,A,Q
267	N	ASN288:B	1.713		1	1.713, 1.713			1,1			117/117	K,A,M,R,N,H,S,V,T,I
268	L	LEU289:B	-0.807		8	-0.807,-0.807			8,8			117/117	A,P,L,V,F
269	S	SER290:B	-0.514		7	-0.514,-0.514			7,7			117/117	F,A,C,P,V,S,T,L
270	T	THR291:B	1.007		1	1.007, 1.007			1,1			116/117	G,I,V,S,T,P,K,A,R,N,D,M
271	K	LYS292:B	0.233		4	0.233, 0.233			4,4			117/117	S,V,R,K,H,G,Q
272	N	ASN293:B	-0.224		6	-0.224,-0.224			6,6			117/117	G,H,S,C,Q,N,E,D
273	S	SER294:B	0.943		2	0.943, 0.943			2,2			117/117	A,K,P,Q,D,E,R,G,T,S
274	K	LYS295:B	-0.499		7	-0.499,-0.499			7,7			116/117	K,Q,S,E,R
275	F	PHE296:B	0.336		4	0.336, 0.336			4,4			116/117	L,F,I,V
276	E	GLU297:B	0.969		1	0.969, 0.969			1,1			116/117	R,N,E,D,Q,K,A,S,T,G,H
277	D	ASP298:B	0.608		3	0.608, 0.608			3,3			116/117	S,T,G,H,N,E,D,Q,A
278	C	CYS299:B	-0.861		8	-0.861,-0.861			8,8			116/117	C,H,V,S
279	C	CYS300:B	-0.983		9	-0.983,-0.983			9,9			116/117	V,G,C
280	Q	GLN301:B	1.995		1	1.995, 1.995			1,1			116/117	Q,K,A,Y,N,R,E,G,L,H,S,T
281	E	GLU302:B	-0.529		7	-0.529,-0.529			7,7			110/117	N,D,E,S,G,K
282	K	LYS303:B	0.583		3	0.583, 0.583			3,3			115/117	G,T,S,P,Q,A,K,N,R,E
283	T	THR304:B	-0.410		6	-0.410,-0.410			6,6			115/117	D,T,S,N,A,K,H
284	A	ALA305:B	0.666		3	0.666, 0.666			3,3			115/117	L,I,S,V,P,K,A,R,F,D
285	M	MET306:B	0.380		4	0.380, 0.380			4,4			116/117	Q,E,M,L,V,S,T,W,I
286	D	ASP307:B	0.943		2	0.943, 0.943			2,2			116/117	G,L,S,T,K,Q,E,D,R,N
287	V	VAL308:B	0.188		4	0.188, 0.188			4,4			116/117	I,S,V,T,L,N,F,D,K,A
288	F	PHE309:B	-0.432		7	-0.432,-0.432			7,7			117/117	V,F,Y,H,L
289	V	VAL310:B	0.982		1	0.982, 0.982			1,1			116/117	V,S,T,I,H,L,M,F,K,Y
290	C	CYS311:B	-1.110		9	-1.110,-1.110			9,9			116/117	C,Y
291	T	THR312:B	0.619		3	0.619, 0.619			3,3			116/117	L,A,I,V,S,M,T
292	Y	TYR313:B	0.268		4	0.268, 0.268			4,4			117/117	L,H,W,S,V,T,Y,A,E
293	F	PHE314:B	-0.310		6	-0.310,-0.310			6,6			117/117	A,L,T,S,F,I
294	M	MET315:B	-0.510		7	-0.510,-0.510			7,7			116/117	K,L,V,T,M
295	P	PRO316:B	0.300		4	0.300, 0.300			4,4			116/117	R,E,P,Q,K,T,S,L
296	A	ALA317:B	0.111		5	0.111, 0.111			5,5			117/117	N,E,P,Q,A,I,W,T,S,H
297	A	ALA318:B	-0.227		6	-0.227,-0.227			6,6			117/117	A,C,P,D,H,L,V,S,T,I
298	Q	GLN319:B	0.882		2	0.882, 0.882			2,2			117/117	T,V,S,L,G,R,N,D,E,P,Q,K
299	L	LEU320:B	2.488		1	2.488, 2.488			1,1			117/117	V,S,T,H,G,L,R,N,A,Q,P
300	P	PRO321:B	1.787		1	1.787, 1.787			1,1			117/117	H,L,T,S,V,I,A,P,F,N
301	E	GLU322:B	2.075		1	2.075, 2.075			1,1			117/117	H,S,T,K,A,Q,P,E,D,R,N
302	L	LEU323:B	0.726		2	0.726, 0.726			2,2			117/117	G,L,S,V,Y,P,M,D,R,F
303	P	PRO324:B	-0.048		5	-0.048,-0.048			5,5			117/117	S,R,A,P,L,Q
304	D	ASP325:B	1.046		1	1.046, 1.046			1,1			117/117	A,K,P,Q,D,E,N,T,S
305	V	VAL326:B	1.830		1	1.830, 1.830			1,1			116/117	I,V,T,L,F,E,D,P,A
306	E	GLU327:B	2.055		1	2.055, 2.055			1,1			116/117	I,T,V,S,L,H,D,E,P,Q,Y,A,K
307	L	LEU328:B	1.471		1	1.471, 1.471			1,1			117/117	W,T,S,L,F,N,R,M,E,P,Q,K
308	P	PRO329:B	-0.304		6	-0.304,-0.304			6,6			117/117	F,S,G,L,P,A
309	T	THR330:B	0.257		4	0.257, 0.257			4,4			117/117	T,V,S,I,H,L,M,R,A,K,P,Q
310	N	ASN331:B	1.237		1	1.237, 1.237			1,1			117/117	P,Q,Y,K,N,D,E,G,H,T,S
311	K	LYS332:B	0.878		2	0.878, 0.878			2,2			117/117	G,L,S,T,K,A,Q,E,D,N,R
312	D	ASP333:B	0.558		3	0.558, 0.558			3,3			117/117	R,E,D,C,Q,K,A,I,V,G,H
313	V	VAL334:B	-0.019		5	-0.019,-0.019			5,5			117/117	I,T,M,V,L,G
314	C	CYS335:B	-1.095		9	-1.095,-1.095			9,9			116/117	C,K
315	D	ASP336:B	2.355		1	2.355, 2.355			1,1			116/117	N,R,E,D,K,A,S,V,T,G
316	P	PRO337:B	1.911		1	1.911, 1.911			1,1			115/117	H,G,T,S,V,I,A,K,P,Q,D,E,R,N
317	G	GLY338:B	2.847		1	2.847, 2.847			1,1			115/117	A,K,Q,D,E,N,R,H,G,T,V,S
318	N	ASN339:B	0.852		2	0.852, 0.852			2,2			114/117	G,H,S,T,Q,K,Y,A,N,R,E
319	T	THR340:B	0.579		3	0.579, 0.579			3,3			115/117	G,I,T,S,P,Q,A,K,F,R,N,D,E
320	K	LYS341:B	1.650		1	1.650, 1.650			1,1			115/117	L,H,S,V,Q,P,K,R,N,F,E
321	V	VAL342:B	1.191		1	1.191, 1.191			1,1			115/117	Q,P,K,A,Y,N,R,E,D,H,S,V,T
322	M	MET343:B	2.229		1	2.229, 2.229			1,1			115/117	T,S,V,I,L,M,F,R,Y,A,K,P
323	D	ASP344:B	0.992		1	0.992, 0.992			1,1			115/117	H,L,G,T,S,V,I,W,Y,A,K,D,E,R
324	K	LYS345:B	0.480		3	0.480, 0.480			3,3			115/117	H,L,I,K,Q,E,N,R
325	Y	TYR346:B	0.231		4	0.231, 0.231			4,4			117/117	Y,S,N,F
326	T	THR347:B	1.163		1	1.163, 1.163			1,1			117/117	M,T,V,F,I,A,L
327	F	PHE348:B	-0.250		6	-0.250,-0.250			6,6			117/117	S,F,H,Y,L
328	E	GLU349:B	-0.700		8	-0.700,-0.700			8,8			117/117	Q,G,H,Y,E,D
329	L	LEU350:B	0.433		3	0.433, 0.433			3,3			116/117	V,T,I,L,M,R,F,K,Q
330	S	SER351:B	-0.285		6	-0.285,-0.285			6,6			117/117	I,V,S,T,G,N,Q,A
331	R	ARG352:B	-0.805		8	-0.805,-0.805			8,8			117/117	R,A,K,Q
332	R	ARG353:B	-0.174		6	-0.174,-0.174			6,6			117/117	E,S,T,R,I,K,Q
333	T	THR354:B	-0.424		7	-0.424,-0.424			7,7			117/117	Q,P,A,N,S,T
334	H	HIS355:B	1.137		1	1.137, 1.137			1,1			117/117	D,N,R,Y,K,P,Q,C,T,S,H,G
335	L	LEU356:B	0.673		3	0.673, 0.673			3,3			117/117	A,L,T,M,V,I
336	P	PRO357:B	-1.139		9	-1.139,-1.139			9,9			117/117	S,P
337	E	GLU358:B	-0.586		7	-0.586,-0.586			7,7			116/117	I,D,E,S,P,L
338	V	VAL359:B	-0.764		8	-0.764,-0.764			8,8			116/117	A,L,T,V,I
339	F	PHE360:B	0.233		4	0.233, 0.233			4,4			116/117	I,F,V,L,A
340	L	LEU361:B	-0.307		6	-0.307,-0.307			6,6			116/117	V,I,F,H,L
341	S	SER362:B	0.492		3	0.492, 0.492			3,3			116/117	G,I,S,V,T,C,A,N,E
342	K	LYS363:B	-0.347		6	-0.347,-0.347			6,6			116/117	A,K,P,T,V,I,R
343	V	VAL364:B	0.621		3	0.621, 0.621			3,3			116/117	V,I,A,Y,L
344	L	LEU365:B	-0.536		7	-0.536,-0.536			7,7			116/117	Y,H,L,V,F
345	E	GLU366:B	0.114		5	0.114, 0.114			5,5			116/117	R,E,D,A,S,V,T,G
346	P	PRO367:B	0.939		2	0.939, 0.939			2,2			116/117	G,L,V,S,T,I,A,P,D,F
347	T	THR368:B	0.206		4	0.206, 0.206			4,4			116/117	A,C,M,N,F,G,V,S,T,I
348	L	LEU369:B	3.327		1	3.327, 3.327			1,1			116/117	Y,A,K,Q,E,F,R,N,H,L,G,T,S,V
349	K	LYS370:B	0.993		1	0.993, 0.993			1,1			116/117	T,I,D,E,R,N,A,K,Q
350	S	SER371:B	0.629		3	0.629, 0.629			3,3			116/117	L,G,T,V,S,I,A,M,F,R,N
351	L	LEU372:B	-0.256		6	-0.256,-0.256			6,6			116/117	L,I,V,Q,A,F,R,M
352	G	GLY373:B	2.840		1	2.840, 2.840			1,1			116/117	Q,P,K,A,N,R,E,D,G,S,V,T
353	E	GLU374:B	0.552		3	0.552, 0.552			3,3			116/117	K,A,Q,E,D,R,G,S
354	C	CYS375:B	-1.234		9	-1.234,-1.234			9,9			116/117	C
355	C	CYS376:B	-1.234		9	-1.234,-1.234			9,9			116/117	C
356	D	ASP377:B	0.689		2	0.689, 0.689			2,2			116/117	I,S,V,T,G,H,R,N,F,E,D,Q,P,K,A
357	V	VAL378:B	0.768		2	0.768, 0.768			2,2			116/117	D,E,N,A,Q,T,V,S,I,W,L,G
358	E	GLU379:B	1.509		1	1.509, 1.509			1,1			116/117	G,S,V,P,Q,A,K,D,E
359	D	ASP380:B	-0.675		7	-0.675,-0.675			7,7			116/117	K,N,E,S,D,T
360	S	SER381:B	1.509		1	1.509, 1.509			1,1			116/117	T,S,V,F,Y,A,P
361	T	THR382:B	1.019		1	1.019, 1.019			1,1			116/117	V,S,T,I,H,E,D,N,K,A,Q,P
362	T	THR383:B	0.555		3	0.555, 0.555			3,3			116/117	G,P,A,I,V,S,T
363	C	CYS384:B	-0.988		9	-0.988,-0.988			9,9			116/117	A,C,S
364	F	PHE385:B	0.492		3	0.492, 0.492			3,3			114/117	W,F,I,S,V,M,L
365	N	ASN386:B	1.864		1	1.864, 1.864			1,1			114/117	L,G,H,T,S,V,Q,A,K,N,R,D,E
366	A	ALA387:B	1.835		1	1.835, 1.835			1,1			115/117	G,L,I,S,V,T,Q,C,K,A,N,R,E,M,D
367	K	LYS388:B	-0.349		6	-0.349,-0.349			6,6			115/117	E,V,R,A,K,Q
368	G	GLY389:B	0.773		2	0.773, 0.773			2,2			112/117	D,R,N,A,K,S,V,I,H,G
369	P	PRO390:B	0.068		5	0.068, 0.068			5,5			112/117	R,S,Q,L,P,K,H
370	L	LEU391:B	0.959		2	0.959, 0.959			2,2			111/117	R,E,Q,K,I,W,V,L,H
371	L	LEU392:B	0.903		2	0.903, 0.903			2,2			111/117	A,M,F,R,L,G,T,S,V,I
372	K	LYS393:B	1.656		1	1.656, 1.656			1,1			112/117	G,I,S,T,Q,P,K,A,N,R,E,D
373	K	LYS394:B	2.666		1	2.666, 2.666			1,1			112/117	T,S,V,G,M,E,N,R,A,K,Q
374	E	GLU395:B	0.281		4	0.281, 0.281			4,4			112/117	E,D,R,K,Q,P,V,L
375	L	LEU396:B	0.241		4	0.241, 0.241			4,4			112/117	F,I,T,M,V,L,Q
376	S	SER397:B	1.673		1	1.673, 1.673			1,1			112/117	L,H,I,T,S,V,P,Q,A,K,F,N,E
377	S	SER398:B	1.122		1	1.122, 1.122			1,1			112/117	K,A,Q,P,E,D,R,N,L,V,S,T
378	F	PHE399:B	0.170		4	0.170, 0.170			4,4			112/117	Y,L,V,I,F
379	I	ILE400:B	-0.350		6	-0.350,-0.350			6,6			111/117	X,L,F,I,S,V
380	D	ASP401:B	1.586		1	1.586, 1.586			1,1			112/117	G,H,S,T,Q,K,A,N,E,D
381	K	LYS402:B	-0.333		6	-0.333,-0.333			6,6			112/117	N,R,E,Q,K
382	G	GLY403:B	-0.494		7	-0.494,-0.494			7,7			112/117	V,T,A,G,L
383	Q	GLN404:B	0.318		4	0.318, 0.318			4,4			112/117	T,S,H,G,D,E,N,K,Q
384	E	GLU405:B	-0.353		6	-0.353,-0.353			6,6			112/117	Q,G,K,A,R,E,D
385	L	LEU406:B	0.664		3	0.664, 0.664			3,3			112/117	V,M,F,I,L
386	C	CYS407:B	-1.234		9	-1.234,-1.234			9,9			112/117	C
387	A	ALA408:B	0.806		2	0.806, 0.806			2,2			112/117	E,D,R,K,A,Q,V,S,G,L
388	D	ASP409:B	0.056		5	0.056, 0.056			5,5			112/117	Q,A,R,N,D,E,L,G,H,S
389	Y	TYR410:B	-1.116		9	-1.116,-1.116			9,9			112/117	F,Y
390	S	SER411:B	0.043		5	0.043, 0.043			5,5			112/117	H,G,T,S,A,K,M,N
391	E	GLU412:B	0.907		2	0.907, 0.907			2,2			112/117	D,E,N,R,Y,K,Q,T,H
392	N	ASN413:B	-0.222		6	-0.222,-0.222			6,6			111/117	H,Y,L,M,T,N,F
393	T	THR414:B	0.043		5	0.043, 0.043			5,5			112/117	I,T,S,N,D,P,Q,Y
394	F	PHE415:B	-0.886		8	-0.886,-0.886			8,8			112/117	L,H,Y,F
395	T	THR416:B	-0.607		7	-0.607,-0.607			7,7			112/117	I,T,V,S,L
396	E	GLU417:B	-0.121		5	-0.121,-0.121			5,5			112/117	P,G,A,H,T,D,E
397	Y	TYR418:B	-0.528		7	-0.528,-0.528			7,7			112/117	F,Y,L
398	K	LYS419:B	-0.900		8	-0.900,-0.900			8,8			112/117	K,Q,L,S,R
399	K	LYS420:B	-0.827		8	-0.827,-0.827			8,8			112/117	E,K,Q
400	K	LYS421:B	-0.342		6	-0.342,-0.342			6,6			111/117	V,E,R,K,G,Q
401	L	LEU422:B	-0.859		8	-0.859,-0.859			8,8			109/117	L,V,N
402	A	ALA423:B	0.634		3	0.634, 0.634			3,3			109/117	R,N,E,Q,A,K,I,T,V,S
403	E	GLU424:B	-0.057		5	-0.057,-0.057			5,5			109/117	Q,G,K,A,E,D
404	R	ARG425:B	0.389		4	0.389, 0.389			4,4			108/117	R,N,Q,A,K,I,T,S,G,X,H
405	L	LEU426:B	-0.047		5	-0.047,-0.047			5,5			109/117	I,F,M,V,L,Y,A
406	K	LYS427:B	2.584		1	2.584, 2.584			1,1			109/117	T,S,V,H,L,G,M,R,A,K,P,Q
407	A	ALA428:B	0.826		2	0.826, 0.826			2,2			108/117	Q,P,K,A,R,E,G,T
408	K	LYS429:B	0.833		2	0.833, 0.833			2,2			108/117	Q,P,K,A,R,N,M,L,S,V,T
409	L	LEU430:B	2.431		1	2.431, 2.431			1,1			108/117	M,E,F,R,Y,A,Q,T,S,V,I,W,L
410	P	PRO431:B	-0.513		7	-0.513,-0.513			7,7			109/117	P,S,T,R
411	D	ASP432:B	1.734		1	1.734, 1.734			1,1			108/117	G,S,T,Q,P,K,A,N,E,D
412	A	ALA433:B	0.163		4	0.163, 0.163			4,4			108/117	G,L,H,S,V,T,P,A,D
413	T	THR434:B	0.424		3	0.424, 0.424			3,3			109/117	G,T,S,P,A,K,N,R,M,E
414	P	PRO435:B	0.808		2	0.808, 0.808			2,2			109/117	A,Q,P,S,E,T,D
415	K	LYS436:B	2.661		1	2.661, 2.661			1,1			107/117	G,L,S,V,T,Q,P,K,A,N,E,D,M
416	E	GLU437:B	3.064		1	3.064, 3.064			1,1			107/117	N,R,D,E,P,Q,Y,K,I,T,V,S,L,H
417	L	LEU438:B	-0.078		5	-0.078,-0.078			5,5			106/117	P,L,A,I,V
418	A	ALA439:B	1.522		1	1.522, 1.522			1,1			106/117	Q,P,K,A,N,E,D,G,S,T
419	K	LYS440:B	1.623		1	1.623, 1.623			1,1			106/117	D,E,R,A,K,Q,T,S,L,G
420	L	LEU441:B	0.165		4	0.165, 0.165			4,4			105/117	V,T,M,R,Q,L
421	V	VAL442:B	-0.357		6	-0.357,-0.357			6,6			106/117	A,L,G,T,M,V,I
422	N	ASN443:B	1.214		1	1.214, 1.214			1,1			106/117	K,A,Q,E,D,N,H,G,T,W
423	K	LYS444:B	0.714		2	0.714, 0.714			2,2			106/117	N,R,D,E,Q,A,K,T,L,G
424	R	ARG445:B	0.305		4	0.305, 0.305			4,4			106/117	H,L,R,N,F,K,Y,Q
425	S	SER446:B	-0.070		5	-0.070,-0.070			5,5			105/117	X,G,I,T,V,S,A,R,E
426	D	ASP447:B	0.887		2	0.887, 0.887			2,2			106/117	T,S,H,G,D,E,N,R,A,K,Q
427	F	PHE448:B	-0.389		6	-0.389,-0.389			6,6			106/117	M,I,F,Y,L
428	A	ALA449:B	-1.113		9	-1.113,-1.113			9,9			105/117	A,G,V
429	S	SER450:B	-0.912		8	-0.912,-0.912			8,8			105/117	F,S,T,A
430	N	ASN451:B	-0.466		7	-0.466,-0.466			7,7			105/117	P,A,K,H,N,T,S
431	C	CYS452:B	-1.101		9	-1.101,-1.101			9,9			105/117	A,C
432	C	CYS453:B	-1.234		9	-1.234,-1.234			9,9			104/117	C
433	S	SER454:B	1.044		1	1.044, 1.044			1,1			103/117	P,Q,A,Y,F,E,L,G,H,I,T,S
434	I	ILE455:B	0.951		2	0.951, 0.951			2,2			103/117	A,Y,Q,P,M,H,L,S,V,T,I
435	N	ASN456:B	-0.853		8	-0.853,-0.853			8,8			103/117	Q,N,E,S,D,T
436	S	SER457:B	-0.747		8	-0.747,-0.747			8,8			103/117	A,I,S
437	P	PRO458:B	-1.130		9	-1.130,-1.130			9,9			103/117	P,A
438	P	PRO459:B	-0.904		8	-0.904,-0.904			8,8			103/117	L,P,T,R
439	L	LEU460:B	0.748		2	0.748, 0.748			2,2			103/117	L,I,T,S,V,A,F,R,N
440	Y	TYR461:B	-0.417		7	-0.417,-0.417			7,7			103/117	R,F,L,H,Y
441	C	CYS462:B	-1.234		9	-1.234,-1.234			9,9			103/117	C
442	D	ASP463:B	1.449		1	1.449, 1.449			1,1			103/117	I,V,S,T,G,R,N,D,Q,K,A
443	S	SER464:B	0.624		3	0.624, 0.624			3,3			102/117	L,I,S,T,Q,P,K,A,R,E,M,D
444	E	GLU465:B	0.124		5	0.124, 0.124			5,5			98/117	L,Q,A,K,M,E
445	I	ILE466:B	0.247		4	0.247, 0.247			4,4			93/117	K,A,Y,F,L,I,V,S,T
446	D	ASP467:B	0.954		2	0.954, 0.954			2,2			79/117	S,T,G,E,D,N,K,Q,P
447	A	ALA468:B	-0.094		5	-0.094,-0.094			5,5			75/117	L,K,A,N,S,V,T
448	E	GLU469:B	0.533		3	0.533, 0.533			3,3			70/117	H,G,S,V,T,I,K,Y,Q,E,D,F
449	L	LEU470:B	0.649		3	0.649, 0.649			3,3			68/117	A,L,V,T,M,I,F
450	K	LYS471:B	2.017		1	2.017, 2.017			1,1			54/117	E,N,R,K,A,C,S,T,G
451	N	ASN472:B	0.733		2	0.733, 0.733			2,2			40/117	A,Q,D,E,N,G,T,S
452	I	ILE473:B	5.043		1	5.043, 5.043			1,1			28/117	S,V,T,F,I,A,L
453	L	LEU474:B	-1.234		9	-1.234,-1.234			9,9			19/117	L
