## Supplementary material for "Simplified geometric representations of protein structures identify complementary interaction interfaces": PDB, PQR, mutation rate, and confusion matrix files of the protein docking benchmark 5.0.: 1KXP_r_cons.txt

POS	SEQ	3LATOM	SCORE		COLOR	CONFIDENCE INTERVAL	CONFIDENCE INTERVAL COLORS	MSA DATA	RESIDUE VARIETY
			(normalized)
1	E	GLU404:B	-1.448		9	-1.448,-1.448			9,9			10/150	E
2	T	THR405:B	0.268		4	0.268, 0.268			4,4			22/150	S,N,L,T,I,R,V
3	T	THR406:B	1.693		1	1.693, 1.693			1,1			53/150	G,A,V,R,K,P,T,I,Q,S
4	A	ALA407:B	-0.344		6	-0.344,-0.344			6,6			90/150	M,X,P,S,T,I,A,V
5	L	LEU408:B	-0.020		5	-0.020,-0.020			5,5			109/150	P,I,V,F,L,C
6	V	VAL409:B	-1.148		9	-1.148,-1.148			9,9			111/150	G,I,V
7	C	CYS410:B	-0.296		6	-0.296,-0.296			6,6			111/150	M,I,S,A,V,F,L,C
8	D	ASP411:B	-1.263		9	-1.263,-1.263			9,9			112/150	N,H,D,Y
9	N	ASN412:B	-0.608		7	-0.608,-0.608			7,7			112/150	Q,S,I,T,M,P,L,N,C,V,Y,G,A
10	G	GLY413:B	-1.448		9	-1.448,-1.448			9,9			113/150	G
11	S	SER414:B	-0.964		8	-0.964,-0.964			8,8			116/150	A,R,T,L,S,C
12	G	GLY415:B	-0.127		5	-0.127,-0.127			5,5			116/150	Q,S,I,M,L,C,K,R,H,E,G,A
13	L	LEU416:B	0.785		3	0.785, 0.785			3,3			116/150	X,M,T,I,W,S,A,Y,R,V,F,L
14	V	VAL417:B	0.297		4	0.297, 0.297			4,4			122/150	S,T,I,M,P,C,F,L,V,Y,A,G
15	K	LYS418:B	-0.978		8	-0.978,-0.978			8,8			124/150	Q,S,M,P,N,K,R,E
16	A	ALA419:B	-0.133		5	-0.133,-0.133			5,5			124/150	V,C,F,L,G,A,T,I,S,M
17	G	GLY420:B	-1.271		9	-1.271,-1.271			9,9			124/150	D,S,G
18	F	PHE421:B	-0.162		6	-0.162,-0.162			6,6			124/150	W,S,T,I,Y,A,F,L
19	A	ALA422:B	-0.897		8	-0.897,-0.897			8,8			124/150	P,A,G,E,R,C,S
20	G	GLY423:B	-0.721		7	-0.721,-0.721			7,7			125/150	N,R,D,G,A,S,T,P
21	D	ASP424:B	0.564		3	0.564, 0.564			3,3			126/150	G,A,Y,V,R,D,E,N,K,P,M,T,S,Q
22	D	ASP425:B	0.880		2	0.880, 0.880			2,2			126/150	G,E,V,K,T,W,A,Y,D,H,R,N,P,M,I,Q,S
23	A	ALA426:B	0.979		2	0.979, 0.979			2,2			126/150	K,L,F,E,V,G,W,T,D,R,H,A,S,Q,I,M,P
24	P	PRO427:B	-1.234		9	-1.234,-1.234			9,9			126/150	V,S,G,P
25	R	ARG428:B	0.833		2	0.833, 0.833			2,2			124/150	C,K,L,N,E,R,V,H,Y,A,S,Q,T,I
26	A	ALA429:B	1.554		1	1.554, 1.554			1,1			124/150	M,W,S,T,I,Y,A,G,C,L,N,F,H,V
27	V	VAL430:B	0.121		5	0.121, 0.121			5,5			122/150	Y,H,R,V,E,N,L,F,C,K,M,I,T,S
28	F	PHE431:B	-0.246		6	-0.246,-0.246			6,6			123/150	I,M,H,V,E,F,N,L,K,Y
29	P	PRO432:B	-0.147		5	-0.147,-0.147			5,5			123/150	S,Q,T,P,L,N,E,H,R,Y,G,A
30	S	SER433:B	-0.614		7	-0.614,-0.614			7,7			124/150	S,T,M,P,N,C,E,A
31	I	ILE434:B	0.669		3	0.669, 0.669			3,3			124/150	R,V,F,L,K,C,G,A,Y,I,T,S,Q,P,M
32	V	VAL435:B	-0.580		7	-0.580,-0.580			7,7			124/150	L,H,V,Y,A,I,T,M
33	G	GLY436:B	-0.703		7	-0.703,-0.703			7,7			124/150	R,L,K,A,G,T,Q,S
34	R	ARG437:B	0.465		4	0.465, 0.465			4,4			124/150	G,E,V,K,L,T,A,Y,H,R,C,N,P,M,I,Q
35	P	PRO438:B	0.887		2	0.887, 0.887			2,2			124/150	Q,S,T,I,M,P,K,L,E,D,R,V,Y,A,G
36	R	ARG439:B	0.173		4	0.173, 0.173			4,4			122/150	E,V,K,G,T,W,D,R,C,N,A,Y,I,Q,S,P,M
37	H	HIS440:B	0.900		2	0.900, 0.900			2,2			119/150	P,M,I,Q,S,A,Y,R,H,D,N,T,G,V,E,L,F,K
38	Q	GLN441:B	2.407		1	2.407, 2.407			1,1			119/150	P,M,I,S,Q,A,R,H,D,N,C,T,W,G,V,E,L,K
39	G	GLY442:B	1.543		1	1.543, 1.543			1,1			117/150	X,T,G,E,V,K,L,P,M,S,Q,A,Y,D,H,R,N
40	V	VAL443:B	1.193		1	1.193, 1.193			1,1			118/150	R,V,N,F,L,K,G,A,I,T,S,Q,W,P,M
41	M	MET444:B	0.540		3	0.540, 0.540			3,3			117/150	I,T,S,M,R,H,V,D,L,N,C,K,A,G
42	V	VAL445:B	1.103		2	1.103, 1.103			2,2			115/150	N,R,H,D,A,S,I,M,P,L,F,K,V,E,G,T
43	G	GLY446:B	0.989		2	0.989, 0.989			2,2			115/150	K,L,N,D,E,R,A,G,S,Q,P
44	M	MET447:B	0.964		2	0.964, 0.964			2,2			115/150	N,D,H,Y,A,S,Q,I,M,P,K,L,E,V,G,T
45	G	GLY448:B	4.571		1	4.571, 4.571			1,1			119/150	C,N,D,R,H,Y,A,S,Q,I,P,K,F,L,E,V,G,T
46	Q	GLN449:B	0.705		3	0.705, 0.705			3,3			127/150	L,K,V,E,G,N,C,R,H,D,Y,A,Q,S,I,P
47	K	LYS450:B	0.487		3	0.487, 0.487			3,3			127/150	M,P,S,T,I,G,A,K,N,L,E,D,V,R,H
48	D	ASP451:B	-0.155		5	-0.155,-0.155			5,5			127/150	P,T,S,Q,A,G,R,E,D,L,N,K
49	S	SER452:B	1.058		2	1.058, 1.058			2,2			127/150	W,T,G,L,F,K,V,M,S,I,Y,A,N,C,H,R
50	Y	TYR453:B	0.302		4	0.302, 0.302			4,4			129/150	I,T,S,M,V,H,E,F,L,Y
51	V	VAL454:B	-0.084		5	-0.084,-0.084			5,5			129/150	S,T,I,M,N,L,F,R,V,A
52	G	GLY455:B	-0.938		8	-0.938,-0.938			8,8			129/150	F,K,R,E,A,G,S,P
53	D	ASP456:B	0.885		2	0.885, 0.885			2,2			127/150	M,P,S,Q,T,A,G,K,N,D,E,R,V,H
54	E	GLU457:B	0.374		4	0.374, 0.374			4,4			126/150	Q,S,I,T,F,N,K,C,H,R,V,E,D,G,A
55	A	ALA458:B	-0.770		7	-0.770,-0.770			7,7			126/150	P,I,Q,S,A,G,R,V,K,C,L
56	Q	GLN459:B	0.785		3	0.785, 0.785			3,3			128/150	M,P,Q,S,I,Y,A,N,D,R,W,T,G,K,F,L,E,V
57	S	SER460:B	1.367		1	1.367, 1.367			1,1			123/150	E,V,K,L,G,T,X,D,H,R,C,N,A,Y,S,Q,P
58	K	LYS461:B	0.702		3	0.702, 0.702			3,3			123/150	P,M,I,S,Q,A,Y,D,R,H,C,N,T,G,E,V,K,F,L
59	R	ARG462:B	-0.306		6	-0.306,-0.306			6,6			123/150	I,T,S,Q,R,E,L,N,K,A,G,Y
60	G	GLY463:B	0.682		3	0.682, 0.682			3,3			122/150	W,T,X,K,E,V,G,Q,S,I,M,P,N,D,H,A
61	I	ILE464:B	1.124		2	1.124, 1.124			2,2			125/150	R,D,N,C,A,Y,I,Q,S,P,M,V,E,L,F,K,G,T,W
62	L	LEU465:B	-0.479		6	-0.479,-0.479			6,6			125/150	S,P,M,V,C,K,L,F,G,Y
63	T	THR466:B	1.316		1	1.316, 1.316			1,1			128/150	G,E,V,K,L,F,T,A,Y,D,H,R,N,P,S,Q
64	L	LEU467:B	0.418		4	0.418, 0.418			4,4			133/150	L,F,C,R,V,A,S,I,T,M,P
65	K	LYS468:B	0.659		3	0.659, 0.659			3,3			132/150	I,T,Q,S,A,Y,R,V,H,D,E,L,N,K
66	Y	TYR469:B	0.308		4	0.308, 0.308			4,4			133/150	Q,S,W,Y,G,A,N,F,K,C,V,R,H,D
67	P	PRO470:B	-1.021		8	-1.021,-1.021			8,8			133/150	L,I,H,V,R,A,P
68	I	ILE471:B	-0.428		6	-0.428,-0.428			6,6			135/150	M,L,T,V,I
69	E	GLU472:B	0.541		3	0.541, 0.541			3,3			135/150	Q,S,I,T,M,N,K,R,H,E,D,A
70	H	HIS473:B	-0.476		6	-0.476,-0.476			6,6			135/150	Q,S,W,Y,G,A,N,K,C,R,H,E
71	G	GLY474:B	-1.055		8	-1.055,-1.055			8,8			135/150	G,A,S,C,R
72	I	ILE475:B	-0.059		5	-0.059,-0.059			5,5			135/150	Y,A,K,L,H,R,V,M,Q,T,I
73	I	ILE476:B	-0.757		7	-0.757,-0.757			7,7			135/150	S,V,I
74	T	THR477:B	0.833		2	0.833, 0.833			2,2			136/150	W,Q,S,T,I,A,G,C,K,N,D,E,V,H,R
75	N	ASN478:B	-0.699		7	-0.699,-0.699			7,7			136/150	T,D,R,C,S,N,G
76	W	TRP479:B	-1.191		9	-1.191,-1.191			9,9			136/150	M,W,F,S,H
77	D	ASP480:B	-0.184		6	-0.184,-0.184			6,6			136/150	T,S,E,D,K,N,A,G
78	D	ASP481:B	-0.226		6	-0.226,-0.226			6,6			136/150	L,N,C,K,H,R,D,E,Y,G,A,Q,S,W,M
79	M	MET482:B	-1.134		9	-1.134,-1.134			9,9			137/150	A,F,L,V,R,M,I,T
80	E	GLU483:B	-0.611		7	-0.611,-0.611			7,7			138/150	G,E,R,K,C,L,T,I,Q
81	K	LYS484:B	0.458		4	0.458, 0.458			4,4			141/150	T,G,L,K,V,E,M,Q,S,Y,A,N,C,R,H,D
82	I	ILE485:B	-0.284		6	-0.284,-0.284			6,6			142/150	Y,F,L,H,R,V,S,T,I
83	W	TRP486:B	-0.457		6	-0.457,-0.457			6,6			142/150	M,W,T,Y,L,C,R,V
84	H	HIS487:B	0.466		4	0.466, 0.466			4,4			142/150	M,S,Q,W,Y,A,G,F,L,N,K,H,R,D,E
85	H	HIS488:B	-0.500		7	-0.500,-0.500			7,7			142/150	A,Y,H,R,E,D,N,F,T,Q,S
86	T	THR489:B	0.186		4	0.186, 0.186			4,4			142/150	M,S,I,T,G,A,L,C,V
87	F	PHE490:B	-0.802		7	-0.802,-0.802			7,7			142/150	I,V,L,F,Y
88	Y	TYR491:B	0.970		2	0.970, 0.970			2,2			130/150	L,N,F,K,R,H,E,D,Y,G,S,Q,T,P
89	N	ASN492:B	0.637		3	0.637, 0.637			3,3			141/150	C,K,N,E,D,H,V,Y,W,S,Q,T,M
90	E	GLU493:B	0.827		2	0.827, 0.827			2,2			141/150	E,V,K,L,G,T,W,D,R,H,C,N,A,Y,I,S,Q,M
91	L	LEU494:B	-1.239		9	-1.239,-1.239			9,9			142/150	M,I,V,L,F
92	R	ARG495:B	0.886		2	0.886, 0.886			2,2			142/150	Q,S,P,M,R,H,D,E,N,L,F,C,K,A,G
93	V	VAL496:B	-0.398		6	-0.398,-0.398			6,6			142/150	L,N,C,V,A,S,W,I,T
94	A	ALA497:B	0.890		2	0.890, 0.890			2,2			142/150	M,P,Q,S,I,A,N,C,R,D,T,G,F,L,K,V,E
95	P	PRO498:B	-0.168		6	-0.168,-0.168			6,6			142/150	Y,A,G,L,V,P,Q,S,I,T
96	E	GLU499:B	0.417		4	0.417, 0.417			4,4			142/150	S,Q,M,P,N,C,H,R,D,A,T,L,F,K,E,G
97	E	GLU500:B	-0.106		5	-0.106,-0.106			5,5			143/150	G,E,D,K,L,N,Q
98	H	HIS501:B	-0.713		7	-0.713,-0.713			7,7			142/150	Q,S,T,X,M,L,N,F,C,R,H,D,Y,G
99	P	PRO502:B	0.088		5	0.088, 0.088			5,5			142/150	R,H,K,F,N,A,G,Y,Q,S,P,X
100	T	THR503:B	-0.502		7	-0.502,-0.502			7,7			142/150	A,M,I,V,T,L,F
101	L	LEU504:B	-0.986		8	-0.986,-0.986			8,8			143/150	V,I,L,M
102	L	LEU505:B	-0.352		6	-0.352,-0.352			6,6			143/150	H,V,F,L,A,I,T,S,W,M
103	T	THR506:B	-1.116		8	-1.116,-1.116			8,8			142/150	A,P,S,T,V
104	E	GLU507:B	-0.990		8	-0.990,-0.990			8,8			143/150	K,L,D,E,V
105	A	ALA508:B	-0.182		6	-0.182,-0.182			6,6			143/150	P,S,Q,T,I,Y,G,A,K,C,F,R,V
106	P	PRO509:B	-0.230		6	-0.230,-0.230			6,6			143/150	D,V,R,C,L,G,A,Q,S,P
107	L	LEU510:B	-0.522		7	-0.522,-0.522			7,7			143/150	M,X,I,W,S,Y,E,H,C,F,L
108	N	ASN511:B	-1.023		8	-1.023,-1.023			8,8			144/150	A,Y,H,F,N,C,T,Q,S
109	P	PRO512:B	-0.081		5	-0.081,-0.081			5,5			144/150	P,S,T,I,Y,A,N,L,V
110	K	LYS513:B	0.578		3	0.578, 0.578			3,3			144/150	K,C,L,N,E,H,R,A,S,Q,T,I,M,P
111	A	ALA514:B	1.683		1	1.683, 1.683			1,1			144/150	T,W,G,V,E,L,K,P,M,I,S,Q,A,Y,R,H,D,N,C
112	N	ASN515:B	-0.693		7	-0.693,-0.693			7,7			144/150	Q,S,T,I,G,A,K,L,N,D,H
113	R	ARG516:B	-1.156		9	-1.156,-1.156			9,9			144/150	H,R,C,K,Q
114	E	GLU517:B	-0.850		8	-0.850,-0.850			8,8			144/150	Q,D,E,H,V,K,A,Y
115	K	LYS518:B	-0.118		5	-0.118,-0.118			5,5			144/150	Y,A,K,L,N,E,R,H,M,Q,T,I
116	M	MET519:B	-0.431		6	-0.431,-0.431			6,6			143/150	C,L,V,Y,A,S,T,I,M
117	T	THR520:B	-0.226		6	-0.226,-0.226			6,6			143/150	C,F,V,Y,A,S,T,I,X,M
118	Q	GLN521:B	-0.795		7	-0.795,-0.795			7,7			144/150	K,S,N,Q,T,E,R
119	I	ILE522:B	-0.140		5	-0.140,-0.140			5,5			144/150	T,I,Q,M,V,R,L,N
120	M	MET523:B	-0.798		7	-0.798,-0.798			7,7			145/150	A,M,T,V,L,F
121	F	PHE524:B	-1.348		9	-1.348,-1.348			9,9			145/150	S,F,L
122	E	GLU525:B	-1.319		9	-1.319,-1.319			9,9			145/150	D,E,R,K
123	T	THR526:B	0.508		3	0.508, 0.508			3,3			146/150	A,R,H,D,N,C,I,Q,S,G,V,E,F,L,K,T
124	F	PHE527:B	-1.062		8	-1.062,-1.062			8,8			146/150	Y,L,F
125	N	ASN528:B	0.064		5	0.064, 0.064			5,5			146/150	M,Q,S,Y,G,A,C,K,N,D,E,R,H
126	V	VAL529:B	-0.608		7	-0.608,-0.608			7,7			146/150	F,S,C,I,V,T,A
127	P	PRO530:B	-0.147		5	-0.147,-0.147			5,5			146/150	A,G,D,E,H,R,K,N,P,Q,S
128	A	ALA531:B	-0.475		6	-0.475,-0.475			6,6			147/150	R,C,K,L,F,G,A,Y,Q,S
129	M	MET532:B	0.244		4	0.244, 0.244			4,4			147/150	M,I,T,S,W,A,Y,R,V,F,L
130	Y	TYR533:B	-0.249		6	-0.249,-0.249			6,6			147/150	H,L,F,C,A,Y,Q,S
131	V	VAL534:B	-0.328		6	-0.328,-0.328			6,6			147/150	V,C,L,F,A,T,I,S,M
132	A	ALA535:B	-0.308		6	-0.308,-0.308			6,6			147/150	E,V,C,G,A,T,I,Q,S,M
133	I	ILE536:B	-0.090		5	-0.090,-0.090			5,5			147/150	S,T,I,M,P,K,N,L,E,H,V,Y
134	Q	GLN537:B	-1.062		8	-1.062,-1.062			8,8			148/150	E,H,R,K,L,A,T,Q,S,P
135	A	ALA538:B	-0.820		8	-0.820,-0.820			8,8			149/150	S,N,A,P,G
136	V	VAL539:B	-0.797		7	-0.797,-0.797			7,7			149/150	M,T,I,G,A,R,H,V,F,L
137	L	LEU540:B	-1.011		8	-1.011,-1.011			8,8			149/150	P,M,I,S,A,V,C,F,L
138	S	SER541:B	-0.984		8	-0.984,-0.984			8,8			149/150	A,T,V,S
139	L	LEU542:B	-1.007		8	-1.007,-1.007			8,8			149/150	A,M,V,I,T,L
140	Y	TYR543:B	-0.852		8	-0.852,-0.852			8,8			149/150	S,I,Y,A,C,F,L,H
141	A	ALA544:B	-0.751		7	-0.751,-0.751			7,7			149/150	G,A,S,F,T,I,V
142	S	SER545:B	-0.596		7	-0.596,-0.596			7,7			149/150	V,H,R,C,L,N,F,A,Y,T,I,S,Q
143	G	GLY546:B	-1.060		8	-1.060,-1.060			8,8			150/150	G,A,R,H,C,K,S
144	R	ARG547:B	-0.009		5	-0.009,-0.009			5,5			150/150	M,W,S,Q,T,Y,A,K,C,F,N,L,D,R,H
145	T	THR548:B	-0.607		7	-0.607,-0.607			7,7			150/150	Y,A,L,F,N,V,D,M,S,Q,I,T
146	T	THR549:B	-1.058		8	-1.058,-1.058			8,8			150/150	P,G,A,N,S,T,V
147	G	GLY550:B	-1.319		9	-1.319,-1.319			9,9			150/150	A,G,I
148	I	ILE551:B	-0.108		5	-0.108,-0.108			5,5			150/150	M,Q,L,C,V,I,T
149	V	VAL552:B	-1.256		9	-1.256,-1.256			9,9			149/150	A,M,E,T,I,V
150	L	LEU553:B	0.742		3	0.742, 0.742			3,3			149/150	I,W,M,V,C,L,F,A
151	D	ASP554:B	-0.808		8	-0.808,-0.808			8,8			149/150	G,H,V,E,D,S,N
152	S	SER555:B	-0.812		8	-0.812,-0.812			8,8			149/150	M,W,S,T,I,G,A,C,V
153	G	GLY556:B	-1.288		9	-1.288,-1.288			9,9			148/150	S,R,X,G
154	D	ASP557:B	-0.285		6	-0.285,-0.285			6,6			149/150	T,S,D,E,H,F,A,G,Y
155	G	GLY558:B	-0.612		7	-0.612,-0.612			7,7			149/150	T,Q,S,E,D,R,C,N,A,G
156	V	VAL559:B	-0.862		8	-0.862,-0.862			8,8			148/150	E,H,V,C,K,L,A,Y,T,I,S,M
157	T	THR560:B	-0.600		7	-0.600,-0.600			7,7			149/150	G,A,S,N,C,I,T
158	H	HIS561:B	-0.699		7	-0.699,-0.699			7,7			149/150	H,D,E,L,C,Y,T,S,Q
159	N	ASN562:B	0.055		5	0.055, 0.055			5,5			149/150	T,I,S,V,C,L,F,N,A
160	V	VAL563:B	-0.974		8	-0.974,-0.974			8,8			149/150	I,T,V,L,N,C,A,Y
161	P	PRO564:B	-1.131		9	-1.131,-1.131			9,9			149/150	P,A,S,R
162	I	ILE565:B	-0.899		8	-0.899,-0.899			8,8			149/150	V,I,T,L,F,C
163	Y	TYR566:B	0.224		4	0.224, 0.224			4,4			149/150	S,Q,W,I,Y,A,L,F,N,C,K,V,H
164	E	GLU567:B	-0.519		7	-0.519,-0.519			7,7			147/150	K,L,Q,T,E,D,G
165	G	GLY568:B	-1.180		9	-1.180,-1.180			9,9			149/150	S,D,V,G,A
166	Y	TYR569:B	0.163		4	0.163, 0.163			4,4			149/150	Y,A,C,L,F,N,D,R,V,H,W,Q,T
167	A	ALA570:B	0.509		3	0.509, 0.509			3,3			149/150	A,C,N,L,V,P,Q,S,T,I
168	L	LEU571:B	-0.257		6	-0.257,-0.257			6,6			149/150	T,I,Q,S,P,M,V,F,L,A
169	P	PRO572:B	0.621		3	0.621, 0.621			3,3			149/150	P,T,S,Q,A,G,Y,D,R,H,K,L,N
170	H	HIS573:B	-0.536		7	-0.536,-0.536			7,7			149/150	P,S,Q,I,T,Y,A,G,N,L,K,H,D
171	A	ALA574:B	-0.649		7	-0.649,-0.649			7,7			150/150	C,L,D,A,G,S,T,I,M
172	I	ILE575:B	-0.469		6	-0.469,-0.469			6,6			150/150	A,C,F,N,D,V,M,S,T,I
173	M	MET576:B	1.229		1	1.229, 1.229			1,1			149/150	Y,A,N,R,H,D,M,P,S,Q,I,G,F,L,K,V,E,T
174	R	ARG577:B	-0.650		7	-0.650,-0.650			7,7			148/150	V,R,H,N,L,K,C,G,T,Q,S,X
175	L	LEU578:B	0.285		4	0.285, 0.285			4,4			150/150	V,R,C,F,L,A,T,I,S,Q,M
176	D	ASP579:B	0.322		4	0.322, 0.322			4,4			150/150	I,T,S,Q,P,H,E,D,F,N,K,C,A,G,Y
177	L	LEU580:B	0.216		4	0.216, 0.216			4,4			150/150	M,Y,L,F,H,V,I
178	A	ALA581:B	-0.897		8	-0.897,-0.897			8,8			150/150	C,K,S,A,G
179	G	GLY582:B	-1.395		9	-1.395,-1.395			9,9			149/150	X,G,R
180	R	ARG583:B	-0.059		5	-0.059,-0.059			5,5			150/150	A,Y,D,H,R,C,N,P,M,I,S,Q,G,E,V,K,L,T,W
181	D	ASP584:B	-0.485		7	-0.485,-0.485			7,7			150/150	P,Q,S,A,Y,D,E,V,H,C,L,N
182	L	LEU585:B	-0.783		7	-0.783,-0.783			7,7			150/150	L,S,V,I,M
183	T	THR586:B	-1.248		9	-1.248,-1.248			9,9			150/150	P,M,D,T,S
184	D	ASP587:B	1.740		1	1.740, 1.740			1,1			150/150	M,S,Q,A,Y,D,H,R,N,T,W,G,E,K,L,F
185	Y	TYR588:B	0.236		4	0.236, 0.236			4,4			150/150	T,Q,S,R,H,N,L,F,A,Y
186	L	LEU589:B	-0.559		7	-0.559,-0.559			7,7			150/150	M,I,V,S,F,L
187	M	MET590:B	0.263		4	0.263, 0.263			4,4			150/150	M,S,Q,I,T,G,A,F,L,C,K,V,H,R,E
188	K	LYS591:B	0.897		2	0.897, 0.897			2,2			148/150	E,D,H,R,K,N,L,F,A,Y,T,I,Q,S,X
189	I	ILE592:B	-0.301		6	-0.301,-0.301			6,6			149/150	A,Y,E,R,K,N,F,L,M,T,I,Q,S
190	L	LEU593:B	-1.024		8	-1.024,-1.024			8,8			149/150	M,C,L,F,I,V
191	T	THR594:B	0.716		3	0.716, 0.716			3,3			148/150	G,A,R,E,F,L,N,K,M,T,Q,S
192	E	GLU595:B	0.552		3	0.552, 0.552			3,3			148/150	S,Q,T,M,P,K,L,N,E,D,R,H,Y,A,G
193	R	ARG596:B	-0.219		6	-0.219,-0.219			6,6			147/150	A,G,C,K,N,E,D,R,H,X,Q,S,T
194	G	GLY597:B	-0.467		6	-0.467,-0.467			6,6			143/150	E,D,R,V,K,N,L,A,G,S,P
195	Y	TYR598:B	1.705		1	1.705, 1.705			1,1			143/150	S,Q,I,P,N,C,H,Y,A,W,T,L,F,K,V,E
196	S	SER599:B	1.694		1	1.694, 1.694			1,1			140/150	G,L,F,K,V,E,X,T,Y,A,N,C,H,R,D,P,S,Q,I
197	F	PHE600:B	0.105		5	0.105, 0.105			5,5			140/150	S,T,I,M,X,P,K,C,N,F,L,V,R,Y,A
198	V	VAL601:B	0.320		4	0.320, 0.320			4,4			132/150	S,Q,I,T,P,N,L,C,V,H,R,D,Y,G
199	T	THR602:B	-0.267		6	-0.267,-0.267			6,6			146/150	Q,S,P,M,H,R,N,C,A,Y,T,V,F,L,K,G
200	T	THR603:B	0.390		4	0.390, 0.390			4,4			146/150	M,P,S,Q,T,I,Y,A,K,N,L,E,D,V,H
201	A	ALA604:B	0.132		5	0.132, 0.132			5,5			144/150	A,D,R,H,C,N,P,I,S,Q,G,E,K,L,F,T,W
202	E	GLU605:B	-0.311		6	-0.311,-0.311			6,6			143/150	E,D,R,V,H,K,N,G,A,T,W,S,Q
203	R	ARG606:B	1.436		1	1.436, 1.436			1,1			147/150	S,Q,W,M,P,L,N,F,K,C,H,R,E,Y,A
204	E	GLU607:B	0.088		5	0.088, 0.088			5,5			147/150	H,R,E,D,N,C,K,G,A,Y,I,T,S
205	I	ILE608:B	0.066		5	0.066, 0.066			5,5			147/150	T,I,M,L,F,D,E,H,R,V,Y,A
206	V	VAL609:B	-0.896		8	-0.896,-0.896			8,8			147/150	S,T,I,M,C,L,V,A
207	R	ARG610:B	-0.012		5	-0.012,-0.012			5,5			146/150	Y,A,C,K,N,D,E,V,R,H,X,S,Q,T
208	D	ASP611:B	0.721		3	0.721, 0.721			3,3			147/150	Q,S,I,M,N,D,H,R,Y,A,T,K,F,L,E,V,G
209	I	ILE612:B	-0.594		7	-0.594,-0.594			7,7			147/150	M,X,I,V,L
210	K	LYS613:B	-1.421		9	-1.421,-1.421			9,9			147/150	X,T,K
211	E	GLU614:B	-1.012		8	-1.012,-1.012			8,8			148/150	K,Q,F,E,V,R,H
212	K	LYS615:B	0.347		4	0.347, 0.347			4,4			147/150	A,H,R,E,D,N,K,X,T,S,Q,W
213	L	LEU616:B	0.575		3	0.575, 0.575			3,3			149/150	E,H,V,K,C,L,N,F,A,Y,T,W,S,P,M
214	C	CYS617:B	-0.776		7	-0.776,-0.776			7,7			149/150	A,P,G,C,S,F,T
215	Y	TYR618:B	-0.485		7	-0.485,-0.485			7,7			149/150	H,R,E,F,N,C,A,Y,T
216	V	VAL619:B	-0.689		7	-0.689,-0.689			7,7			149/150	M,I,T,A,N,L,F,C,V
217	A	ALA620:B	-0.374		6	-0.374,-0.374			6,6			149/150	P,T,S,G,A,V,H,L,N,C
218	L	LEU621:B	1.264		1	1.264, 1.264			1,1			149/150	A,Y,D,R,N,P,M,I,S,Q,E,V,K,L,F,T,W
219	D	ASP622:B	-0.151		5	-0.151,-0.151			5,5			149/150	P,S,T,I,G,A,K,N,L,E,D,V,H
220	F	PHE623:B	1.409		1	1.409, 1.409			1,1			148/150	T,I,Q,S,P,M,X,E,V,H,C,L,F,G,Y
221	E	GLU624:B	1.590		1	1.590, 1.590			1,1			148/150	M,Q,S,T,I,G,A,K,N,L,E,D,R,H,V
222	N	ASN625:B	1.543		1	1.543, 1.543			1,1			149/150	T,V,E,F,L,K,G,I,Q,S,M,R,H,D,N,A
223	E	GLU626:B	-0.433		6	-0.433,-0.433			6,6			149/150	T,Q,S,P,V,R,E,D,L,N,K,A,G,Y
224	M	MET627:B	0.341		4	0.341, 0.341			4,4			148/150	V,E,F,L,K,T,A,Y,H,R,N,C,M,I,Q,S
225	A	ALA628:B	3.293		1	3.293, 3.293			1,1			147/150	P,M,I,Q,S,A,Y,R,H,D,N,C,T,G,V,E,L,K
226	T	THR629:B	2.487		1	2.487, 2.487			1,1			147/150	Q,S,I,M,P,C,N,D,R,H,Y,A,T,K,L,E,V,G
227	A	ALA630:B	1.202		1	1.202, 1.202			1,1			134/150	W,T,K,L,F,E,V,G,Q,S,I,M,P,C,N,D,R,Y,A
228	A	ALA631:B	4.446		1	4.446, 4.446			1,1			77/150	G,F,L,K,E,T,Y,A,N,H,R,D,P,Q,S,I
229	S	SER632:B	2.671		1	2.671, 2.671			1,1			77/150	L,N,K,H,V,R,E,D,G,A,S,Q,T,P
230	S	SER633:B	0.216		4	0.216, 0.216			4,4			131/150	P,I,T,S,Q,G,A,V,H,R,E,D,L,N,K
231	S	SER634:B	0.797		3	0.797, 0.797			3,3			138/150	M,P,Q,S,T,G,A,N,K,C,R,V,H,E,D
232	S	SER635:B	2.150		1	2.150, 2.150			1,1			140/150	G,E,V,K,F,L,T,A,Y,D,H,C,N,P,M,I,S,Q
233	L	LEU636:B	2.737		1	2.737, 2.737			1,1			141/150	T,F,L,K,V,E,G,Q,S,I,M,P,N,C,H,R,D,Y,A
234	E	GLU637:B	1.871		1	1.871, 1.871			1,1			142/150	P,M,I,S,Q,A,Y,R,D,N,C,T,W,G,V,E,L,F,K
235	K	LYS638:B	1.675		1	1.675, 1.675			1,1			148/150	S,Q,T,I,M,C,K,F,L,E,D,R,V,A,G
236	S	SER639:B	2.142		1	2.142, 2.142			1,1			148/150	P,I,S,Q,A,Y,R,H,D,N,T,G,V,E,L,K
237	Y	TYR640:B	-0.387		6	-0.387,-0.387			6,6			148/150	Y,F,L,C,V,H,M,Q,I,T
238	E	GLU641:B	0.660		3	0.660, 0.660			3,3			148/150	S,Q,T,I,M,P,K,L,N,D,E,R,V,Y,A
239	L	LEU642:B	-0.911		8	-0.911,-0.911			8,8			149/150	A,N,L,E,V,H,M,S,T
240	P	PRO643:B	-1.049		8	-1.049,-1.049			8,8			149/150	V,I,K,L,P
241	D	ASP644:B	-1.069		8	-1.069,-1.069			8,8			149/150	G,S,N,K,H,T,D
242	G	GLY645:B	-0.825		8	-0.825,-0.825			8,8			148/150	S,Q,G,Y,R,E,N,K
243	Q	GLN646:B	0.042		5	0.042, 0.042			5,5			148/150	M,P,Q,S,T,Y,G,C,K,N,E,H,V,R
244	V	VAL647:B	1.241		1	1.241, 1.241			1,1			148/150	R,H,D,N,A,I,Q,S,P,M,V,E,L,F,K,T,W
245	I	ILE648:B	-0.401		6	-0.401,-0.401			6,6			148/150	M,C,F,L,E,V,I
246	T	THR649:B	0.555		3	0.555, 0.555			3,3			148/150	K,N,F,L,E,D,H,R,A,G,S,Q,T,I
247	I	ILE650:B	-0.101		5	-0.101,-0.101			5,5			148/150	F,L,V,E,M,Q,I,T
248	G	GLY651:B	0.220		4	0.220, 0.220			4,4			148/150	M,Q,S,T,G,A,N,L,C,K,H,V,R,D,E
249	N	ASN652:B	1.371		1	1.371, 1.371			1,1			147/150	Q,S,T,I,P,K,N,E,D,H,R,Y,A,G
250	E	GLU653:B	-0.698		7	-0.698,-0.698			7,7			147/150	P,M,X,T,S,Q,A,G,H,V,E,D,C,K
251	R	ARG654:B	-0.761		7	-0.761,-0.761			7,7			148/150	Q,M,L,K,C,R,H,D,Y,A,G
252	F	PHE655:B	-0.719		7	-0.719,-0.719			7,7			148/150	M,T,I,W,S,Y,H,F,L
253	R	ARG656:B	0.585		3	0.585, 0.585			3,3			148/150	M,T,S,Q,A,G,R,V,D,E,F,L,K,C
254	C	CYS657:B	-0.675		7	-0.675,-0.675			7,7			148/150	C,S,T,V,I,G,A
255	P	PRO658:B	-0.326		6	-0.326,-0.326			6,6			148/150	H,T,S,C,A,G,P
256	E	GLU659:B	-1.318		9	-1.318,-1.318			9,9			148/150	G,E,N,K
257	T	THR660:B	0.234		4	0.234, 0.234			4,4			147/150	I,T,S,Q,P,M,V,E,L,C,G,A,Y
258	L	LEU661:B	-1.084		8	-1.084,-1.084			8,8			145/150	N,F,L,Y,I,W,X,M
259	F	PHE662:B	-1.103		8	-1.103,-1.103			8,8			147/150	M,Y,I,V,L,F
260	Q	GLN663:B	0.353		4	0.353, 0.353			4,4			146/150	D,H,R,K,L,N,A,Y,T,I,Q,S,M
261	P	PRO664:B	-1.061		8	-1.061,-1.061			8,8			146/150	D,T,H,S,L,P
262	S	SER665:B	0.907		2	0.907, 0.907			2,2			146/150	A,G,H,R,D,E,N,L,C,K,P,T,Q,S
263	F	PHE666:B	0.175		4	0.175, 0.175			4,4			144/150	I,T,Q,M,R,H,V,D,N,L,F,K,A
264	I	ILE667:B	0.595		3	0.595, 0.595			3,3			144/150	M,P,S,W,I,T,Y,A,F,N,L,V
265	G	GLY668:B	-0.628		7	-0.628,-0.628			7,7			144/150	C,N,D,E,G,Q,S,T,P
266	M	MET669:B	1.198		1	1.198, 1.198			1,1			144/150	S,Q,I,M,P,N,H,R,D,Y,T,F,L,K,V,E
267	E	GLU670:B	-0.281		6	-0.281,-0.281			6,6			143/150	P,T,Q,S,D,E,H,N
268	S	SER671:B	2.201		1	2.201, 2.201			1,1			143/150	G,K,L,F,E,V,W,T,Y,A,C,N,D,H,M,P,S,Q
269	A	ALA672:B	3.612		1	3.612, 3.612			1,1			144/150	V,E,F,L,K,G,T,H,R,D,N,C,A,Y,S,Q,P,M
270	G	GLY673:B	-0.682		7	-0.682,-0.682			7,7			143/150	T,S,P,R,V,E,N,A,G
271	I	ILE674:B	-0.135		5	-0.135,-0.135			5,5			143/150	W,I,M,L,K,V,E,A
272	H	HIS675:B	-0.271		6	-0.271,-0.271			6,6			143/150	P,Q,S,A,G,C,L,D,H,V
273	E	GLU676:B	0.778		3	0.778, 0.778			3,3			143/150	A,Y,D,H,R,N,M,I,Q,S,E,V,K,L,X,T
274	T	THR677:B	0.542		3	0.542, 0.542			3,3			142/150	G,V,F,L,K,X,T,A,Y,R,N,C,M,I,S,Q
275	T	THR678:B	-0.139		5	-0.139,-0.139			5,5			140/150	L,C,I,V,T,X,A
276	Y	TYR679:B	1.817		1	1.817, 1.817			1,1			140/150	M,Q,S,I,Y,A,C,H,R,D,X,W,T,G,L,F,K,V,E
277	N	ASN680:B	1.603		1	1.603, 1.603			1,1			139/150	A,Y,R,H,D,N,M,I,Q,S,G,E,F,L,K,X,T
278	S	SER681:B	-0.737		7	-0.737,-0.737			7,7			140/150	V,C,A,Y,I,T,S,X
279	I	ILE682:B	-1.018		8	-1.018,-1.018			8,8			140/150	I,T,X,V,F,L,C,Y
280	M	MET683:B	0.176		4	0.176, 0.176			4,4			141/150	M,S,Q,I,A,N,C,H,R,D,X,T,G,L,K,V,E
281	K	LYS684:B	0.671		3	0.671, 0.671			3,3			141/150	K,L,N,D,E,H,R,G,A,Q,S,T,X,M
282	C	CYS685:B	-0.321		6	-0.321,-0.321			6,6			141/150	Y,A,G,L,F,C,V,H,M,X,S,T
283	D	ASP686:B	-0.586		7	-0.586,-0.586			7,7			139/150	S,Q,P,X,E,D,N,K,A,G
284	I	ILE687:B	1.207		1	1.207, 1.207			1,1			140/150	D,R,A,Y,I,Q,S,P,M,E,V,K,L,G,T,X
285	D	ASP688:B	-0.324		6	-0.324,-0.324			6,6			140/150	Q,S,T,X,N,K,R,H,D,E,Y,G,A
286	I	ILE689:B	0.434		4	0.434, 0.434			4,4			140/150	A,L,N,F,E,D,R,V,M,X,Q,T,I
287	R	ARG690:B	-0.547		7	-0.547,-0.547			7,7			140/150	G,C,K,L,E,H,R,X,P,W,Q,S
288	K	LYS691:B	0.803		3	0.803, 0.803			3,3			140/150	Q,S,P,M,D,R,H,N,A,Y,T,X,E,K,L,G
289	D	ASP692:B	2.092		1	2.092, 2.092			1,1			140/150	X,T,G,L,K,V,E,M,P,S,Q,I,Y,A,N,C,H,R,D
290	L	LEU693:B	-0.611		7	-0.611,-0.611			7,7			140/150	X,M,F,L,T,I,V
291	Y	TYR694:B	0.444		4	0.444, 0.444			4,4			140/150	W,I,X,M,C,F,L,V,Y,A,G
292	A	ALA695:B	1.322		1	1.322, 1.322			1,1			141/150	P,M,T,S,Q,G,A,Y,D,E,V,R,H,K,N
293	N	ASN696:B	-0.727		7	-0.727,-0.727			7,7			142/150	P,T,Q,S,A,Y,H,R,E,D,N,K,C
294	N	ASN697:B	-0.585		7	-0.585,-0.585			7,7			142/150	T,I,V,L,N
295	V	VAL698:B	-0.713		7	-0.713,-0.713			7,7			142/150	M,G,L,I,V
296	M	MET699:B	-0.973		8	-0.973,-0.973			8,8			142/150	A,M,R,I,V,L
297	S	SER700:B	-0.930		8	-0.930,-0.930			8,8			142/150	D,T,E,V,C,S,A
298	G	GLY701:B	-1.341		9	-1.341,-1.341			9,9			142/150	S,W,G
299	G	GLY702:B	-1.394		9	-1.394,-1.394			9,9			142/150	G,W
300	T	THR703:B	-0.556		7	-0.556,-0.556			7,7			142/150	G,A,Y,T,N,S,C
301	T	THR704:B	-0.988		8	-0.988,-0.988			8,8			142/150	S,H,T,G
302	M	MET705:B	-0.731		7	-0.731,-0.731			7,7			142/150	L,H,V,M,S,Q,T,I
303	Y	TYR706:B	-0.122		5	-0.122,-0.122			5,5			142/150	M,T,I,Y,V,C,F,L
304	P	PRO707:B	2.074		1	2.074, 2.074			1,1			142/150	S,Q,T,P,N,K,C,R,E,D,A,G
305	G	GLY708:B	-0.569		7	-0.569,-0.569			7,7			142/150	F,N,K,H,E,D,G,A,S
306	I	ILE709:B	-0.141		5	-0.141,-0.141			5,5			142/150	L,F,I,T,M,Y
307	A	ALA710:B	1.105		2	1.105, 1.105			2,2			142/150	T,S,P,D,E,R,V,K,L,N,G,A,Y
308	D	ASP711:B	0.449		4	0.449, 0.449			4,4			142/150	V,H,R,E,D,F,N,K,A,G,I,T,Q,S,P
309	R	ARG712:B	-1.387		9	-1.387,-1.387			9,9			142/150	R,K,W
310	M	MET713:B	-0.437		6	-0.437,-0.437			6,6			142/150	F,L,C,I,V,M
311	Q	GLN714:B	0.312		4	0.312, 0.312			4,4			142/150	K,L,F,E,V,W,T,A,C,N,R,H,M,Q,S,I
312	K	LYS715:B	0.245		4	0.245, 0.245			4,4			142/150	M,Q,S,T,G,A,K,N,L,E,H,R
313	E	GLU716:B	-0.965		8	-0.965,-0.965			8,8			142/150	G,M,E,D,L
314	I	ILE717:B	0.322		4	0.322, 0.322			4,4			142/150	L,F,I,V,M,A
315	T	THR718:B	1.932		1	1.932, 1.932			1,1			142/150	S,Q,I,Y,A,N,C,H,R,D,T,G,L,F,K,V,E
316	A	ALA719:B	3.137		1	3.137, 3.137			1,1			142/150	I,Q,S,P,D,R,H,N,A,T,W,E,V,K,L,G
317	L	LEU720:B	1.073		2	1.073, 1.073			2,2			140/150	T,G,F,L,K,V,E,M,P,S,Q,I,A,C,R,D
318	A	ALA721:B	0.250		4	0.250, 0.250			4,4			134/150	D,H,R,C,N,A,Y,I,S,Q,E,V,K,F,L,G,T
319	P	PRO722:B	0.217		4	0.217, 0.217			4,4			133/150	N,F,L,D,V,A,S,Q,T,M,P
320	S	SER723:B	0.999		2	0.999, 0.999			2,2			123/150	A,G,C,K,N,E,D,H,R,V,P,S,Q,T
321	T	THR724:B	1.135		1	1.135, 1.135			1,1			132/150	S,Q,I,M,P,N,D,H,R,Y,A,T,K,E,V,G
322	M	MET725:B	0.913		2	0.913, 0.913			2,2			132/150	G,A,Y,E,D,V,F,L,N,P,M,T,I,S,Q
323	K	LYS726:B	1.047		2	1.047, 1.047			2,2			132/150	P,T,S,Q,G,A,R,H,E,D,N,K,C
324	I	ILE727:B	-0.204		6	-0.204,-0.204			6,6			136/150	S,W,I,T,P,L,K,V,D,A,G
325	K	LYS728:B	0.139		5	0.139, 0.139			5,5			136/150	A,G,E,D,V,R,C,K,N,T,I,Q,S
326	I	ILE729:B	-0.797		7	-0.797,-0.797			7,7			136/150	I,V,T,L,C
327	I	ILE730:B	1.117		2	1.117, 1.117			2,2			135/150	D,R,H,C,N,A,Y,I,S,M,E,V,K,L,F,T,W
328	A	ALA731:B	-0.825		8	-0.825,-0.825			8,8			135/150	Y,A,G,K,L,E,D,V,M,P,S,T
329	P	PRO732:B	0.400		4	0.400, 0.400			4,4			135/150	N,F,L,C,H,V,D,E,A,Q,S,T,P
330	P	PRO733:B	0.277		4	0.277, 0.277			4,4			135/150	K,N,D,E,R,V,H,A,S,Q,T,I,P
331	E	GLU734:B	0.190		4	0.190, 0.190			4,4			134/150	E,D,H,R,K,L,N,A,G,Y,Q,S,X,M
332	R	ARG735:B	-1.107		8	-1.107,-1.107			8,8			135/150	A,G,L,Q,S,K,R
333	K	LYS736:B	0.346		4	0.346, 0.346			4,4			135/150	M,S,Q,I,A,N,C,R,H,D,W,T,G,L,K,V
334	Y	TYR737:B	0.233		4	0.233, 0.233			4,4			134/150	V,H,D,L,F,N,A,Y,I,T,S,W
335	S	SER738:B	-0.964		8	-0.964,-0.964			8,8			134/150	C,E,G,A,S,T,I,M
336	V	VAL739:B	-0.838		8	-0.838,-0.838			8,8			134/150	C,S,T,V,P,A
337	W	TRP740:B	-0.961		8	-0.961,-0.961			8,8			134/150	Y,W,F
338	I	ILE741:B	-0.248		6	-0.248,-0.248			6,6			133/150	A,Y,V,R,L,F,N,K,C,M,I,T,S
339	G	GLY742:B	-1.391		9	-1.391,-1.391			9,9			133/150	G,C
340	G	GLY743:B	-1.004		8	-1.004,-1.004			8,8			133/150	C,T,G,A
341	S	SER744:B	-1.278		9	-1.278,-1.278			9,9			133/150	A,T,S
342	I	ILE745:B	-0.863		8	-0.863,-0.863			8,8			133/150	L,I,R,V,T,M,A
343	L	LEU746:B	-0.850		8	-0.850,-0.850			8,8			133/150	V,I,R,L,A,Y,M
344	A	ALA747:B	-0.890		8	-0.890,-0.890			8,8			132/150	A,P,G,C,S,T
345	S	SER748:B	-0.901		8	-0.901,-0.901			8,8			132/150	Q,S,T,G,A,C,K,N,E,D,R,H
346	L	LEU749:B	-0.696		7	-0.696,-0.696			7,7			132/150	S,I,T,M,L,C,R,H,V,A
347	S	SER750:B	-0.407		6	-0.407,-0.407			6,6			133/150	M,P,S,Q,T,I,G,A,C,N,L,D,H,V,R
348	T	THR751:B	-0.296		6	-0.296,-0.296			6,6			131/150	M,Q,S,T,Y,G,A,F,N,L,K,R,V,E,D
349	F	PHE752:B	-0.970		8	-0.970,-0.970			8,8			131/150	N,F,C,V,D,Y,G,S,M,P
350	Q	GLN753:B	-0.118		5	-0.118,-0.118			5,5			131/150	Q,S,W,R,H,E,D,L,N,K,A,Y
351	Q	GLN754:B	0.945		2	0.945, 0.945			2,2			130/150	A,G,D,E,R,H,K,N,L,P,T,S,Q
352	M	MET755:B	-0.428		6	-0.428,-0.428			6,6			130/150	W,T,L,F,V,E,Q,S,I,M,N,C,H,R,Y,A
353	W	TRP756:B	-0.671		7	-0.671,-0.671			7,7			130/150	S,W,M,L,K,C,R,H
354	I	ILE757:B	-0.419		6	-0.419,-0.419			6,6			128/150	H,V,F,L,C,Y,I,M
355	T	THR758:B	-0.441		6	-0.441,-0.441			6,6			127/150	L,N,R,E,D,Y,A,S,T,X,P
356	K	LYS759:B	-0.062		5	-0.062,-0.062			5,5			127/150	R,K,N,L,A,I,Q,S,P
357	Q	GLN760:B	2.261		1	2.261, 2.261			1,1			126/150	E,D,H,R,K,F,A,G,T,S,Q,M
358	E	GLU761:B	-0.320		6	-0.320,-0.320			6,6			126/150	M,A,Q,I,D,E
359	Y	TYR762:B	-0.996		8	-0.996,-0.996			8,8			125/150	Y,F,W
360	D	ASP763:B	1.270		1	1.270, 1.270			1,1			125/150	I,T,Q,M,V,R,D,E,F,L,N,K,A,Y
361	E	GLU764:B	-1.338		9	-1.338,-1.338			9,9			125/150	R,D,E
362	A	ALA765:B	1.685		1	1.685, 1.685			1,1			124/150	P,M,I,S,Q,A,Y,D,R,H,C,N,T,G,E,V,K,F,L
363	G	GLY766:B	-1.200		9	-1.200,-1.200			9,9			121/150	A,G,H,S,C
364	P	PRO767:B	1.131		1	1.131, 1.131			1,1			119/150	A,G,R,V,D,L,F,K,P,I,T,S
365	S	SER768:B	1.000		2	1.000, 1.000			2,2			117/150	M,P,S,Q,Y,A,N,C,H,R,D,X,W,T,G,F,L,K,E
366	I	ILE769:B	-0.314		6	-0.314,-0.314			6,6			116/150	E,H,V,C,L,A,Y,I
367	V	VAL770:B	-0.624		7	-0.624,-0.624			7,7			112/150	M,T,V,I,C,F,L
368	H	HIS771:B	-0.875		8	-0.875,-0.875			8,8			107/150	Q,S,Y,G,N,L,F,D,E,R,H
369	R	ARG772:B	0.198		4	0.198, 0.198			4,4			95/150	P,M,T,Q,S,A,H,R,E,L,K
370	K	LYS773:B	-1.085		8	-1.085,-1.085			8,8			86/150	R,H,K
371	C	CYS774:B	-1.448		9	-1.448,-1.448			9,9			67/150	C
