## Supplementary material for "Simplified geometric representations of protein structures identify complementary interaction interfaces": PDB, PQR, mutation rate, and confusion matrix files of the protein docking benchmark 5.0.: 1KXQ_l_cons.txt

POS	SEQ	3LATOM	SCORE		COLOR	CONFIDENCE INTERVAL	CONFIDENCE INTERVAL COLORS	MSA DATA	RESIDUE VARIETY
			(normalized)
1	Q	GLN1:H	-0.417		8	-0.417,-0.417			8,8			74/150	Q,E
2	V	VAL2:H	-0.374		8	-0.374,-0.374			8,8			94/150	I,L,A,F,M,V
3	Q	GLN3:H	-0.377		8	-0.377,-0.377			8,8			103/150	D,E,V,K,Q,T,R,I
4	L	LEU4:H	-0.536		9	-0.536,-0.536			9,9			112/150	L,M
5	V	VAL5:H	-0.208		7	-0.208,-0.208			7,7			113/150	M,K,V,I,R,L,T,Q,S,D,W,E
6	E	GLU6:H	-0.420		8	-0.420,-0.420			8,8			115/150	Q,A,T,E,G,H,S
7	S	SER7:H	-0.479		9	-0.479,-0.479			9,9			116/150	S,P,T,W
8	G	GLY8:H	-0.359		8	-0.359,-0.359			8,8			117/150	S,P,A,E,G
9	G	GLY9:H	-0.241		7	-0.241,-0.241			7,7			118/150	G,P,T,A,S
10	G	GLY10:H	-0.187		7	-0.187,-0.187			7,7			119/150	E,S,D,R,G,L,T,A,M,V
11	S	SER11:H	-0.217		7	-0.217,-0.217			7,7			120/150	I,L,T,A,M,V,N,F,S
12	V	VAL12:H	-0.352		8	-0.352,-0.352			8,8			124/150	F,V,K,R,I,G,Q,L,A
13	Q	GLN13:H	-0.217		7	-0.217,-0.217			7,7			130/150	S,R,T,A,Q,P,M,K,V
14	A	ALA14:H	-0.434		9	-0.434,-0.434			9,9			134/150	S,V,P,T,L,A
15	G	GLY15:H	-0.416		8	-0.416,-0.416			8,8			135/150	G,R,E,A,S,D
16	G	GLY16:H	-0.183		7	-0.183,-0.183			7,7			137/150	E,W,D,S,H,T,A,Q,G,R,N,V
17	S	SER17:H	-0.425		8	-0.425,-0.425			8,8			137/150	R,P,A,T,L,N,S,D
18	L	LEU18:H	-0.407		8	-0.407,-0.407			8,8			136/150	M,H,V,I,R,L,T
19	S	SER19:H	-0.264		7	-0.264,-0.264			7,7			139/150	R,W,Q,T,S,K,N
20	L	LEU20:H	-0.346		8	-0.346,-0.346			8,8			139/150	P,L,I,V,M
21	S	SER21:H	-0.451		9	-0.451,-0.451			9,9			140/150	S,C,F,V,N,I,T,L
22	C	CYS22:H	-0.533		9	-0.533,-0.533			9,9			141/150	S,C
23	A	ALA23:H	-0.280		7	-0.280,-0.280			7,7			141/150	R,G,Q,T,A,V,K,E,S
24	A	ALA24:H	-0.313		8	-0.313,-0.313			8,8			141/150	I,G,A,T,P,V,Y,F,D
25	S	SER25:H	-0.515		9	-0.515,-0.515			9,9			141/150	T,Y,H,S
26	T	THR26:H	-0.446		9	-0.446,-0.446			9,9			136/150	T,E,R,G,K,D
27	Y	TYR27:H	-0.167		6	-0.167,-0.167			6,6			140/150	V,N,L,A,R,G,I,S,F,Y
28	T	THR28:H	-0.293		7	-0.293,-0.293			7,7			142/150	S,D,Y,E,W,N,K,I,G,P,L,A,T
29	D	ASP29:H	-0.261		7	-0.261,-0.261			7,7			136/150	M,V,N,I,L,D,Y,F
30	T	THR30:H	-0.190		7	-0.190,-0.190			7,7			144/150	N,K,I,G,R,T,A,Q,S,D,E,C
31	V	VAL31:H	-0.284		7	-0.284,-0.284			7,7			145/150	W,M,N,K,V,G,I,R,L,A,T
32	G	GLY32:H	0.272		3	0.272, 0.272			3,3			146/150	A,T,I,G,R,N,V,M,C,F,L,Q,W,Y,D,H,S
33	W	TRP33:H	-0.533		9	-0.533,-0.533			9,9			148/150	Y,W
34	F	PHE34:H	-0.313		8	-0.313,-0.313			8,8			148/150	I,A,L,M,N,V,Y,F
35	R	ARG35:H	-0.496		9	-0.496,-0.496			9,9			148/150	K,T,C,L,Q,R
36	Q	GLN36:H	-0.527		9	-0.527,-0.527			9,9			149/150	W,L,Q,H,N
37	A	ALA37:H	-0.273		7	-0.273,-0.273			7,7			149/150	S,V,K,M,P,Q,L,A,T,R
38	P	PRO38:H	-0.371		8	-0.371,-0.371			8,8			149/150	S,H,D,N,A,T,Q,P
39	G	GLY39:H	-0.399		8	-0.399,-0.399			8,8			149/150	A,E,G,I,D,S
40	K	LYS40:H	-0.400		8	-0.400,-0.400			8,8			149/150	H,Y,E,M,N,K,G,R,Q
41	E	GLU41:H	-0.209		7	-0.209,-0.209			7,7			150/150	S,E,V,R,G,P,Q,A
42	R	ARG42:H	-0.500		9	-0.500,-0.500			9,9			150/150	R,P,L,M
43	E	GLU43:H	-0.507		9	-0.507,-0.507			9,9			150/150	V,K,Q,L,E
44	G	GLY44:H	-0.211		7	-0.211,-0.211			7,7			150/150	C,F,Y,W,S,L,R,G
45	V	VAL45:H	-0.254		7	-0.254,-0.254			7,7			150/150	L,I,V,M
46	A	ALA46:H	-0.332		8	-0.332,-0.332			8,8			150/150	F,T,A,G,H,S
47	A	ALA47:H	2.335		1	2.335, 2.335			1,1			149/150	H,S,D,Y,E,W,Q,L,F,C,V,N,R,G,I,A,T
48	I	ILE48:H	-0.430		9	-0.430,-0.430			9,9			144/150	F,E,S,L,T,I,G,V,K,M
49	Y	TYR49:H	0.268		3	0.268, 0.268			3,3			144/150	A,T,I,G,R,N,V,C,F,K,E,Y,W,D,S,H
50	R	ARG50:H	0.512		1	0.512, 0.512			1,1			107/150	V,N,R,G,I,P,T,A,C,L,H,S,D,Y,W,E
51	R	ARG51:H	0.481		1	0.481, 0.481			1,1			145/150	A,T,P,G,R,N,V,M,C,X,L,Q,K,E,W,Y,D,H,S
52	T	THR52:H	0.077		4	0.077, 0.077			4,4			148/150	K,N,V,L,T,A,Q,I,G,R,D,S,H,Y,E
53	G	GLY53:H	0.104		4	0.104, 0.104			4,4			150/150	N,V,A,T,P,I,G,R,D,H,S,C,E,Y
54	Y	TYR54:H	0.111		4	0.111, 0.111			4,4			150/150	P,A,L,T,R,G,V,K,N,E,Y,D,S
55	T	THR55:H	-0.231		7	-0.231,-0.231			7,7			150/150	G,I,P,Q,T,A,M,K,N,E,F,S
56	Y	TYR56:H	0.333		2	0.333, 0.333			2,2			150/150	F,A,T,R,I,G,N,W,E,Y,D,H,S,Q,L,K
57	S	SER57:H	-0.443		9	-0.443,-0.443			9,9			149/150	H,S,Y,X,F,C,N,I,Q
58	A	ALA58:H	-0.239		7	-0.239,-0.239			7,7			150/150	V,K,N,P,A,L,T,R,G,D,S
59	D	ASP59:H	-0.118		6	-0.118,-0.118			6,6			150/150	K,N,T,A,P,Q,G,R,D,S,E,W
60	S	SER60:H	-0.345		8	-0.345,-0.345			8,8			150/150	W,D,S,H,P,A,T,R,G,I,K,N
61	V	VAL61:H	-0.400		8	-0.400,-0.400			8,8			150/150	L,A,F,I,Y,V,M
62	K	LYS62:H	-0.270		7	-0.270,-0.270			7,7			149/150	M,K,N,I,R,T,Q,S,H,X,E
63	G	GLY63:H	-0.326		8	-0.326,-0.326			8,8			150/150	G,T,S,N,D
64	R	ARG64:H	-0.465		9	-0.465,-0.465			9,9			150/150	H,M,K,I,R,C,Q
65	F	PHE65:H	-0.326		8	-0.326,-0.326			8,8			150/150	C,F,S,I,T,A,L,M,V
66	T	THR66:H	-0.378		8	-0.378,-0.378			8,8			150/150	T,A,I,V,K,E,S,H
67	L	LEU67:H	-0.395		8	-0.395,-0.395			8,8			150/150	V,M,L,F,Y,I
68	S	SER68:H	-0.451		9	-0.451,-0.451			9,9			150/150	T,A,I,G,N,D,S
69	Q	GLN69:H	-0.236		7	-0.236,-0.236			7,7			150/150	M,V,K,R,I,Q,T,A,L,S,E
70	D	ASP70:H	-0.445		9	-0.445,-0.445			9,9			149/150	E,D,H,Q,A,G,V,N,K
71	N	ASN71:H	-0.269		7	-0.269,-0.269			7,7			149/150	I,R,A,T,Q,N,K,V,E,S,D
72	N	ASN72:H	-0.383		8	-0.383,-0.383			8,8			150/150	F,D,S,P,A,T,G,V,N
73	K	LYS73:H	-0.248		7	-0.248,-0.248			7,7			150/150	M,V,K,N,R,G,I,Q,T,L,A,S,E,F
74	N	ASN74:H	-0.321		8	-0.321,-0.321			8,8			150/150	K,N,Q,T,R,G,S,E
75	T	THR75:H	-0.357		8	-0.357,-0.357			8,8			150/150	M,N,K,V,I,R,T,A,L,Q,S,E
76	V	VAL76:H	-0.291		7	-0.291,-0.291			7,7			150/150	S,F,M,V,G,I,Q,A,T,L
77	Y	TYR77:H	-0.181		6	-0.181,-0.181			6,6			150/150	N,K,V,T,D,S,H,C,F,W,Y
78	L	LEU78:H	-0.495		9	-0.495,-0.495			9,9			150/150	M,I,F,L
79	Q	GLN79:H	-0.333		8	-0.333,-0.333			8,8			150/150	R,T,A,Q,K,N,V,Y,E,S,H,D
80	M	MET80:H	-0.400		8	-0.400,-0.400			8,8			150/150	V,M,L,A,I,G,F,W
81	N	ASN81:H	-0.275		7	-0.275,-0.275			7,7			150/150	D,S,N,K,Q,A,T,R,G
82	S	SER82:H	-0.425		8	-0.425,-0.425			8,8			150/150	R,G,A,T,S,K,N
83	L	LEU83:H	-0.382		8	-0.382,-0.382			8,8			150/150	A,L,P,V,M
84	K	LYS84:H	-0.249		7	-0.249,-0.249			7,7			150/150	V,K,N,M,Q,A,T,R,I,D,S
85	P	PRO85:H	-0.097		6	-0.097,-0.097			6,6			149/150	A,T,P,I,N,V,F,E,D,S
86	E	GLU86:H	-0.376		8	-0.376,-0.376			8,8			149/150	E,D,S,Q,A,G,V,N
87	D	ASP87:H	-0.519		9	-0.519,-0.519			9,9			149/150	N,D,E
88	T	THR88:H	-0.436		9	-0.436,-0.436			9,9			149/150	S,M,T,L
89	G	GLY89:H	-0.502		9	-0.502,-0.502			9,9			149/150	G,T,A,V
90	I	ILE90:H	-0.301		7	-0.301,-0.301			7,7			149/150	V,M,L,T,I,G,R,H
91	Y	TYR91:H	-0.539		9	-0.539,-0.539			9,9			149/150	Y,F
92	Y	TYR92:H	-0.416		8	-0.416,-0.416			8,8			149/150	Y,F,H
93	C	CYS93:H	-0.519		9	-0.519,-0.519			9,9			149/150	Y,C,S
94	A	ALA94:H	-0.319		8	-0.319,-0.319			8,8			146/150	E,F,S,G,A,T,L,K,V
95	T	THR95:H	-0.285		7	-0.285,-0.285			7,7			125/150	S,H,K,N,T,A,Q,G,I,R
96	G	GLY96:H	1.162		1	1.162, 1.162			1,1			88/150	F,G,I,R,A,T,P,M,N,V,E,Y,W,H,S,D,L,Q
97	N	ASN97:H	3.574		1	3.574, 3.574			1,1			78/150	N,V,G,I,R,A,T,P,K,L,Q,H,S,D,Y,E
98	S	SER98:H	2.495		1	2.495, 2.495			1,1			75/150	R,G,I,P,A,T,M,V,N,C,F,Q,L,W,Y,H,S,D
99	V	VAL99:H	3.946		1	3.946, 3.946			1,1			68/150	K,Q,L,S,D,E,W,Y,M,V,N,R,G,I,P,T,A,F
100	R	ARG100:H	3.946		1	3.946, 3.946			1,1			57/150	F,V,N,R,G,I,P,T,A,S,D,Y,W,K,Q,L
101	L	LEU101:H	3.946		1	3.946, 3.946			1,1			46/150	F,C,W,Y,D,S,Q,T,A,L,R,G,I,V
102	A	ALA102:H	3.946		1	3.946, 3.946			1,1			32/150	S,H,Y,W,K,V,I,G,R,T,L,A,P
103	S	SER103:H	1.570		1	1.570, 1.570			1,1			21/150	A,L,M,K,V,Y,W,S,D
104	W	TRP104:H	2.059		1	2.059, 2.059			1,1			19/150	W,E,Y,F,H,S,R,P,A,K
105	E	GLU105:H	2.737		1	2.737, 2.737			1,1			10/150	S,N,D,G,E,R,F
106	G	GLY106:H	1.264		1	1.264, 1.264			1,1			61/150	S,H,W,Y,E,C,F,N,G,R,L,A,T,P
107	Y	TYR107:H	-0.045		5	-0.045,-0.045			5,5			62/150	W,Y,I,Q,F,L,M
108	F	PHE108:H	-0.303		7	-0.303,-0.303			7,7			64/150	H,D,E,F,N,G,R,L,T,Q,P
109	Y	TYR109:H	0.425		2	0.425, 0.425			2,2			68/150	Y,F,S,H,D,I,P,Q,L,A,T,V,N
110	W	TRP110:H	-0.458		9	-0.458,-0.458			9,9			69/150	W,Y,L,S
111	G	GLY111:H	-0.520		9	-0.520,-0.520			9,9			67/150	G,S
112	Q	GLN112:H	-0.333		8	-0.333,-0.333			8,8			67/150	Q,P,A,T,R,E,K
113	G	GLY113:H	-0.520		9	-0.520,-0.520			9,9			67/150	G,R
114	T	THR114:H	-0.470		9	-0.470,-0.470			9,9			68/150	I,C,T,A,V
115	Q	GLN115:H	-0.080		6	-0.080,-0.080			6,6			68/150	K,M,Q,A,L,T,S,E
116	V	VAL116:H	-0.446		9	-0.446,-0.446			9,9			68/150	Y,L,T,V
117	T	THR117:H	-0.468		9	-0.468,-0.468			9,9			68/150	G,I,A,T,S,V
118	V	VAL118:H	-0.521		9	-0.521,-0.521			9,9			67/150	V,T,G
119	S	SER119:H	-0.516		9	-0.516,-0.516			9,9			67/150	S,H,K,T
120	S	SER120:H	-0.549		9	-0.549,-0.549			9,9			62/150	S
