## Supplementary material for "Simplified geometric representations of protein structures identify complementary interaction interfaces": PDB, PQR, mutation rate, and confusion matrix files of the protein docking benchmark 5.0.: 1KXQ_r_cons.txt

POS	SEQ	3LATOM	SCORE		COLOR	CONFIDENCE INTERVAL	CONFIDENCE INTERVAL COLORS	MSA DATA	RESIDUE VARIETY
			(normalized)
1	Q	GLN1:A	-1.015		9	-1.139,-0.948			9,8			118/301	S,Q,N,G,E
2	Y	TYR2:A	0.344		4	-0.020, 0.541			5,3			121/301	F,H,W,G,L,Y
3	A	ALA3:A	0.929		2	0.541, 1.056			3,1			131/301	F,S,A,W,T,N,Y,E,V,H,Q,D,R
4	P	PRO4:A	-0.464		7	-0.671,-0.364			7,6			176/301	H,A,S,Q,T,D,P,G,V
5	Q	GLN5:A	-0.071		5	-0.290, 0.090			6,5			188/301	S,A,F,T,N,P,Y,H,Q,D,L
6	T	THR6:A	0.178		4	-0.119, 0.364			5,4			195/301	S,F,T,N,E,Y,V,Q,M,C,L,A,W,P,H,I
7	Q	GLN7:A	1.598		1	1.056, 1.509			1,1			199/301	S,F,T,N,K,Y,E,V,Q,M,C,L,A,W,P,H,D,R,I
8	S	SER8:A	2.440		1	1.509, 2.698			1,1			208/301	A,S,T,N,K,P,E,Y,V,H,Q,D,R,G
9	G	GLY9:A	0.634		3	0.218, 0.761			4,2			214/301	F,S,A,T,N,P,K,E,H,D,R,G
10	R	ARG10:A	-0.578		7	-0.723,-0.499			8,7			236/301	A,T,P,K,E,H,Q,D,R,G
11	T	THR11:A	0.004		5	-0.209, 0.090			6,5			241/301	A,S,T,N,P,K,E,Y,H,Q,C,D,G
12	S	SER12:A	-0.221		6	-0.364,-0.119			6,5			248/301	A,S,T,G,L,V
13	I	ILE13:A	-0.744		8	-0.863,-0.671			8,7			262/301	F,A,T,N,Y,V,M,I,G,L
14	V	VAL14:A	-1.027		9	-1.103,-0.988			9,9			264/301	A,T,I,L,V
15	H	HIS15:A	-0.907		8	-0.988,-0.863			9,8			264/301	H,Q,T,D,N,K,E,V
16	L	LEU16:A	-0.996		9	-1.103,-0.948			9,8			279/301	M,I,L
17	F	PHE17:A	-1.127		9	-1.212,-1.103			9,9			280/301	F,W,M,L
18	E	GLU18:A	-1.030		9	-1.103,-0.988			9,9			281/301	Q,M,N,D,E
19	W	TRP19:A	-1.044		9	-1.176,-0.988			9,9			281/301	W,R,L,V
20	R	ARG20:A	0.053		5	-0.119, 0.218			5,4			281/301	S,T,N,P,K,H,Q,D,C,R,G
21	W	TRP21:A	-0.194		6	-0.434,-0.020			7,5			281/301	H,F,W,R,Y
22	V	VAL22:A	1.483		1	1.056, 1.509			1,1			282/301	S,A,T,N,K,P,E,V,Q,M,D,R,G,L
23	D	ASP23:A	-1.034		9	-1.103,-0.988			9,9			283/301	S,A,T,N,K,E,H,D,R
24	I	ILE24:A	-0.911		8	-0.988,-0.863			9,8			284/301	A,M,T,I,L,V
25	A	ALA25:A	-1.138		9	-1.212,-1.103			9,9			284/301	S,A,T,G,E,V
26	L	LEU26:A	2.697		1	1.509, 2.698			1,1			284/301	S,A,T,N,K,E,V,H,Q,D,R,L
27	E	GLU27:A	-1.121		9	-1.212,-1.103			9,9			290/301	A,K,E
28	C	CYS28:A	-1.210		9	-1.273,-1.176			9,9			290/301	C,L
29	E	GLU29:A	-0.816		8	-0.906,-0.771			8,8			290/301	S,A,T,K,P,E,V,H,Q,R,G,L
30	R	ARG30:A	0.901		2	0.541, 1.056			3,1			287/301	A,S,T,N,K,P,E,V,Q,D,R,G,L
31	Y	TYR31:A	0.160		4	-0.119, 0.364			5,4			290/301	A,S,F,T,W,N,E,Y,V,H,Q,M,D,I,R
32	L	LEU32:A	-1.112		9	-1.212,-1.065			9,9			290/301	I,L,V
33	G	GLY33:A	-0.266		6	-0.434,-0.119			7,5			290/301	S,A,Q,W,K,G,V
34	P	PRO34:A	-0.942		8	-1.065,-0.906			9,8			290/301	K,P,E,Y,V,H,Q,D,G
35	K	LYS35:A	1.060		1	0.541, 1.056			3,1			289/301	S,A,F,T,N,K,Y,V,H,Q,M,D,I,R,L
36	G	GLY36:A	-0.925		8	-1.027,-0.863			9,8			291/301	A,F,W,N,K,E,Q,G,L
37	F	PHE37:A	0.523		3	0.218, 0.761			4,2			291/301	F,W,I,L,Y
38	G	GLY38:A	-0.202		6	-0.364,-0.119			6,5			291/301	S,A,T,N,P,K,E,D,C,R,G
39	G	GLY39:A	-0.682		7	-0.818,-0.617			8,7			292/301	F,S,A,W,G,Y,L,E
40	V	VAL40:A	-1.018		9	-1.103,-0.988			9,9			293/301	F,I,L,V
41	Q	GLN41:A	-1.169		9	-1.251,-1.139			9,9			293/301	H,Q,E
42	V	VAL42:A	-0.744		8	-0.863,-0.671			8,7			292/301	T,I,L,V
43	S	SER43:A	-1.210		9	-1.251,-1.212			9,9			293/301	A,S,T,G
44	P	PRO44:A	-1.173		9	-1.251,-1.139			9,9			293/301	A,T,P,V
45	P	PRO45:A	-0.552		7	-0.671,-0.499			7,7			293/301	S,A,I,P,L,V
46	N	ASN46:A	-0.325		6	-0.499,-0.209			7,6			293/301	A,H,S,Q,M,T,N,E
47	E	GLU47:A	-1.081		9	-1.176,-1.027			9,9			293/301	A,H,Q,N,D,K,E
48	N	ASN48:A	-0.750		8	-0.863,-0.671			8,7			293/301	S,T,N,E,Y,V,H,Q,C,R
49	I	ILE49:A	0.472		3	0.218, 0.541			4,3			283/301	S,F,A,T,W,P,K,V,M,C,I,R,L
50	V	VAL50:A	0.630		3	0.364, 0.761			4,2			227/301	F,S,A,N,P,K,Y,E,V,Q,M,D,R,I,G,L
51	V	VAL51:A	0.748		2	0.364, 1.056			4,1			215/301	F,A,S,T,N,P,K,Y,E,V,M,I,L
52	T	THR52:A	2.615		1	1.509, 2.698			1,1			134/301	F,S,T,N,K,E,Y,V,Q,M,L,A,W,P,H,D,R,G
53	N	ASN53:A	1.918		1	1.056, 2.698			1,1			131/301	F,S,T,N,K,E,V,Q,L,A,W,P,D,I,R,G
54	P	PRO54:A	2.655		1	1.509, 2.698			1,1			199/301	A,S,T,N,K,P,Y,E,H,Q,D,R,G
55	S	SER55:A	1.385		1	0.761, 1.509			2,1			276/301	F,S,T,N,K,E,Y,V,Q,L,A,W,P,H,D,I,R,G
56	R	ARG56:A	-0.063		5	-0.290, 0.090			6,5			291/301	S,F,A,T,W,N,P,Y,H,Q,M,D,R,G,L
57	P	PRO57:A	-0.604		7	-0.723,-0.499			8,7			290/301	S,A,Q,T,N,P,E,V
58	W	TRP58:A	-1.107		9	-1.212,-1.065			9,9			294/301	W,R,L
59	W	TRP59:A	-0.130		5	-0.364,-0.020			6,5			294/301	F,T,W,E,Y,M,D,R,G
60	E	GLU60:A	-0.648		7	-0.771,-0.560			8,7			294/301	S,A,T,N,E,V,Q,M,D,L
61	R	ARG61:A	-0.977		9	-1.065,-0.948			9,8			294/301	A,S,N,K,V,D,I,R,L
62	Y	TYR62:A	-1.215		9	-1.273,-1.212			9,9			294/301	N,Y
63	Q	GLN63:A	-1.224		9	-1.273,-1.212			9,9			294/301	A,Q,E
64	P	PRO64:A	-1.095		9	-1.176,-1.065			9,9			294/301	S,I,P,L,V
65	V	VAL65:A	-0.382		6	-0.499,-0.290			7,6			294/301	A,M,T,I,L,V
66	S	SER66:A	-1.054		9	-1.139,-1.027			9,9			294/301	S,T,D,R,I,G
67	Y	TYR67:A	-1.012		9	-1.103,-0.948			9,8			293/301	H,F,Y
68	K	LYS68:A	1.252		1	0.761, 1.509			2,1			294/301	A,S,T,N,K,Y,E,V,H,Q,D,I,R,G,L
69	L	LEU69:A	-0.257		6	-0.434,-0.119			7,5			294/301	F,M,W,N,I,L,V
70	C	CYS70:A	1.434		1	1.056, 1.509			1,1			292/301	F,S,T,N,K,E,Y,V,Q,M,C,L,A,H,D,R,I,G
71	T	THR71:A	-0.634		7	-0.771,-0.560			8,7			294/301	A,S,T,N,K,E,Q,D,R,G
72	R	ARG72:A	-1.113		9	-1.176,-1.065			9,9			295/301	H,F,S,P,K,R
73	S	SER73:A	-1.034		9	-1.103,-0.988			9,9			295/301	F,S,K,V,H,M,C,R,G,L
74	G	GLY74:A	-1.219		9	-1.273,-1.212			9,9			296/301	M,G
75	N	ASN75:A	0.066		5	-0.119, 0.218			5,4			296/301	A,S,T,N,Q,D,C,G
76	E	GLU76:A	-0.474		7	-0.617,-0.364			7,6			296/301	S,A,W,N,K,P,E,V,H,Q,D,R,G,L
77	N	ASN77:A	1.521		1	1.056, 1.509			1,1			296/301	S,A,T,N,K,E,V,H,Q,D,R,G,L
78	E	GLU78:A	0.077		5	-0.119, 0.218			5,4			296/301	S,A,E,V,Q,D,I,R,G,L
79	F	PHE79:A	-0.823		8	-0.948,-0.771			8,8			296/301	F,Y,L
80	R	ARG80:A	0.782		2	0.364, 1.056			4,1			296/301	A,S,T,K,E,V,Q,R,I,G,L
81	D	ASP81:A	0.404		4	0.090, 0.541			5,3			296/301	S,A,T,N,K,E,Q,D,R,G,L
82	M	MET82:A	-1.214		9	-1.273,-1.212			9,9			297/301	T,M,I,L
83	V	VAL83:A	-0.787		8	-0.906,-0.723			8,8			296/301	S,A,T,C,I,L,V
84	T	THR84:A	1.403		1	1.056, 1.509			1,1			296/301	S,A,T,N,K,E,H,Q,D,R,G
85	R	ARG85:A	-0.888		8	-0.988,-0.818			9,8			295/301	A,T,K,E,C,D,R,L
86	C	CYS86:A	-1.235		9	-1.273,-1.212			9,9			295/301	C
87	N	ASN87:A	-0.728		8	-0.818,-0.671			8,7			295/301	A,S,N,K,Y,H,Q,M,D,R,L
88	N	ASN88:A	1.076		1	0.761, 1.056			2,1			295/301	A,S,T,N,K,E,V,Q,D,R,G,L
89	V	VAL89:A	-0.564		7	-0.671,-0.499			7,7			295/301	S,A,W,N,Y,E,V,H,Q,R,G,L
90	G	GLY90:A	-1.003		9	-1.103,-0.948			9,8			296/301	D,N,R,K,G
91	V	VAL91:A	-1.039		9	-1.103,-0.988			9,9			298/301	I,V
92	R	ARG92:A	-0.675		7	-0.818,-0.617			8,7			299/301	S,A,N,K,E,Y,H,Q,D,R,G,L
93	I	ILE93:A	-0.720		8	-0.818,-0.671			8,7			299/301	S,T,I,L,V
94	Y	TYR94:A	-0.618		7	-0.771,-0.560			8,7			299/301	H,F,I,L,Y,V
95	V	VAL95:A	-0.638		7	-0.771,-0.560			8,7			299/301	S,A,P,I,L,Y,V
96	D	ASP96:A	-1.239		9	-1.273,-1.212			9,9			299/301	D,E
97	A	ALA97:A	0.103		5	-0.119, 0.218			5,4			299/301	S,A,W,T,V,M,C,I,G,L
98	V	VAL98:A	-0.849		8	-0.948,-0.818			8,8			299/301	Q,M,I,L,V
99	I	ILE99:A	0.049		5	-0.119, 0.218			5,4			300/301	A,F,W,P,K,V,M,C,R,I,G,L
100	N	ASN100:A	-1.202		9	-1.251,-1.176			9,9			300/301	T,D,N,P,E
101	H	HIS101:A	-1.145		9	-1.212,-1.103			9,9			300/301	H,Q,N,P
102	M	MET102:A	-1.119		9	-1.176,-1.103			9,9			292/301	T,M,R,L,V
103	C	CYS103:A	-0.418		7	-0.560,-0.290			7,6			161/301	A,S,M,T,C,G,V
104	G	GLY104:A	-0.178		6	-0.364,-0.119			6,5			249/301	A,S,T,N,K,E,V,D,R,G
105	S	SER105:A	1.418		1	1.056, 1.509			1,1			236/301	F,S,T,N,K,E,Y,V,Q,M,C,L,A,W,P,H,D,I,R,G
106	G	GLY106:A	1.559		1	1.056, 1.509			1,1			227/301	F,S,T,N,K,Y,E,V,Q,M,L,A,W,P,H,D,I,G
107	A	ALA107:A	2.503		1	1.509, 2.698			1,1			185/301	F,S,T,N,K,E,Y,V,Q,M,L,A,W,P,H,D,I,R,G
108	A	ALA108:A	1.317		1	0.761, 1.509			2,1			251/301	S,A,T,N,K,P,E,V,H,Q,M,D,R,G,L
109	A	ALA109:A	1.240		1	0.761, 1.509			2,1			197/301	F,S,T,N,K,E,V,Q,M,L,A,W,P,H,D,I,R,G
110	G	GLY110:A	0.993		1	0.541, 1.056			3,1			252/301	A,S,T,N,K,P,Y,E,V,H,Q,D,G,L
111	T	THR111:A	-0.157		6	-0.364,-0.020			6,5			257/301	S,T,N,K,Y,E,V,Q,L,A,P,H,D,R,I,G
112	G	GLY112:A	1.312		1	0.761, 1.509			2,1			269/301	S,T,N,K,E,Y,V,Q,C,L,P,H,D,R,I,G
113	T	THR113:A	-0.914		8	-1.027,-0.863			9,8			282/301	A,S,T,D,G
114	T	THR114:A	-0.601		7	-0.723,-0.560			8,7			283/301	S,W,T,N,P,Y,V,Q,D,I,G
115	C	CYS115:A	0.277		4	-0.020, 0.364			5,4			283/301	S,F,A,T,N,K,Y,V,H,C,D,G,L
116	G	GLY116:A	-0.820		8	-0.948,-0.771			8,8			285/301	A,S,T,N,E,Q,D,C,I,R,G
117	S	SER117:A	-0.475		7	-0.617,-0.434			7,7			284/301	F,A,S,W,T,N,K,V,H,D,G
118	Y	TYR118:A	0.838		2	0.541, 1.056			3,1			284/301	A,S,F,T,W,N,P,K,E,Y,V,H,Q,R,I,G,L
119	C	CYS119:A	-0.134		5	-0.364,-0.020			6,5			285/301	S,A,F,W,P,Y,V,H,C,I,G,L
120	N	ASN120:A	0.710		2	0.364, 0.761			4,2			284/301	A,F,S,T,N,E,Y,V,H,Q,C,D,R,I,G
121	P	PRO121:A	0.648		3	0.364, 0.761			4,2			278/301	F,S,T,N,K,E,Y,V,Q,C,L,A,P,H,R,I,G
122	G	GLY122:A	2.646		1	1.509, 2.698			1,1			279/301	F,S,T,N,K,Y,E,V,Q,L,A,P,H,D,R,I,G
123	S	SER123:A	2.474		1	1.509, 2.698			1,1			226/301	S,T,N,K,E,V,Q,M,L,A,P,H,D,R,I,G
124	R	ARG124:A	1.434		1	1.056, 1.509			1,1			228/301	A,S,F,W,N,K,Y,E,V,Q,M,C,R,G,L
125	E	GLU125:A	1.409		1	1.056, 1.509			1,1			298/301	F,A,S,T,N,K,Y,E,V,H,Q,D,R,G,L
126	F	PHE126:A	-0.258		6	-0.434,-0.119			7,5			299/301	H,S,F,W,K,G,L,Y
127	P	PRO127:A	-0.740		8	-0.863,-0.671			8,7			297/301	A,S,K,P,E,Y,D,G
128	A	ALA128:A	0.336		4	0.090, 0.541			5,3			287/301	S,A,T,N,P,E,Q,D,G,L
129	V	VAL129:A	-0.590		7	-0.723,-0.499			8,7			296/301	F,A,T,N,P,Y,V,H,Q,M,I,L
130	P	PRO130:A	-0.886		8	-0.988,-0.818			9,8			240/301	S,Q,K,P,G,L
131	Y	TYR131:A	-0.083		5	-0.290, 0.090			6,5			300/301	H,F,Q,W,L,E,Y
132	S	SER132:A	0.281		4	0.090, 0.364			5,4			297/301	A,F,S,T,N,Y,E,V,H,Q,D,I,R,G,L
133	A	ALA133:A	2.698		1	1.509, 2.698			1,1			295/301	F,S,T,N,K,E,Y,V,Q,C,L,A,W,P,H,D,I,R,G
134	W	TRP134:A	2.698		1	1.509, 2.698			1,1			298/301	S,F,T,N,K,Y,E,Q,M,C,L,A,W,P,D,I,R,G
135	D	ASP135:A	-0.856		8	-0.948,-0.818			8,8			299/301	H,W,C,N,D,E
136	F	PHE136:A	-0.993		9	-1.103,-0.948			9,8			299/301	F,M,D,L,Y
137	N	ASN137:A	-0.807		8	-0.906,-0.771			8,8			298/301	H,S,T,D,N,P,G
138	D	ASP138:A	0.319		4	-0.020, 0.541			5,3			114/301	S,T,N,K,P,Y,E,Q,D,G
139	G	GLY139:A	1.564		1	1.056, 1.509			1,1			210/301	S,A,T,N,K,P,E,Y,H,Q,D,R,G,L
140	K	LYS140:A	1.268		1	0.761, 1.509			2,1			225/301	F,S,T,N,K,Y,E,V,Q,M,L,A,P,H,D,R,I,G
141	C	CYS141:A	-1.117		9	-1.212,-1.065			9,9			296/301	S,H,W,C,V
142	K	LYS142:A	1.315		1	0.761, 1.509			2,1			133/301	A,S,T,N,P,K,Y,H,Q,D,R,G
143	T	THR143:A	-0.314		6	-0.499,-0.209			7,6			127/301	F,S,T,N,K,E,V,Q,C,R,I,G,L
144	A	ALA144:A	1.331		1	0.761, 1.509			2,1			123/301	F,S,A,N,P,K,Y,E,H,D,R,G
145	S	SER145:A	0.005		5	-0.209, 0.218			6,4			133/301	S,T,N,P,E,H,Q,D,R,G
146	G	GLY146:A	0.232		4	-0.020, 0.364			5,4			170/301	S,T,N,K,Y,E,H,Q,M,D,C,R,G,L
147	G	GLY147:A	2.421		1	1.509, 2.698			1,1			285/301	S,T,N,K,Y,E,V,Q,M,L,A,W,P,D,I,G
148	I	ILE148:A	-0.476		7	-0.617,-0.364			7,6			281/301	A,S,T,N,K,E,V,H,Q,M,D,I,G,L
149	E	GLU149:A	0.509		3	0.218, 0.541			4,3			279/301	F,S,T,N,K,Y,E,V,Q,L,A,W,H,D,R,I,G
150	S	SER150:A	-0.169		6	-0.364,-0.119			6,5			285/301	S,Q,D,N,K,E,L
151	Y	TYR151:A	-0.764		8	-0.906,-0.671			8,7			292/301	F,W,K,Y,V,Q,M,I
152	N	ASN152:A	1.329		1	0.761, 1.509			2,1			300/301	F,S,T,N,K,E,Y,V,Q,C,A,P,H,D,R,G
153	D	ASP153:A	-0.279		6	-0.434,-0.209			7,6			301/301	A,S,N,E,V,D,C,R,G
154	P	PRO154:A	0.573		3	0.218, 0.761			4,2			301/301	S,T,N,K,Y,E,V,Q,M,L,A,W,P,D,I,R,G
155	Y	TYR155:A	2.697		1	1.509, 2.698			1,1			301/301	S,F,T,N,E,Y,V,Q,M,C,L,A,W,P,H,D,I,R,G
156	Q	GLN156:A	-0.106		5	-0.290,-0.020			6,5			299/301	A,S,N,Y,E,H,Q,M,D,R,I
157	V	VAL157:A	-0.934		8	-1.027,-0.906			9,8			301/301	A,M,R,K,I,L,V
158	R	ARG158:A	-1.045		9	-1.139,-0.988			9,9			301/301	H,Q,T,W,N,K,R
159	D	ASP159:A	-0.463		7	-0.617,-0.364			7,6			301/301	S,T,N,K,E,Y,H,Q,D,R
160	C	CYS160:A	-1.147		9	-1.212,-1.103			9,9			301/301	D,C,R,G
161	Q	GLN161:A	-0.175		6	-0.364,-0.119			6,5			301/301	F,A,S,W,T,N,K,Y,E,H,Q,D,R,G
162	L	LEU162:A	-0.979		9	-1.065,-0.906			9,8			301/301	M,W,C,K,Y,L,V
163	V	VAL163:A	0.177		4	-0.020, 0.364			5,4			300/301	F,A,S,T,N,K,Y,E,V,H,Q,D,I,G,L
164	G	GLY164:A	0.143		4	-0.119, 0.218			5,4			300/301	A,S,T,N,P,E,H,Q,C,D,R,G,L
165	L	LEU165:A	-0.960		8	-1.065,-0.906			9,8			300/301	F,M,D,R,L,V
166	L	LEU166:A	0.142		4	-0.119, 0.218			5,4			300/301	S,A,T,N,K,P,E,V,H,Q,M,D,I,R,L
167	D	ASP167:A	-1.205		9	-1.251,-1.176			9,9			300/301	S,N,D,K
168	L	LEU168:A	-1.117		9	-1.212,-1.065			9,9			300/301	S,I,K,L,V
169	A	ALA169:A	0.216		4	-0.020, 0.364			5,4			300/301	S,A,T,N,K,Y,H,Q,D,I,R,L
170	L	LEU170:A	-0.883		8	-0.988,-0.818			9,8			300/301	F,A,T,Y,V,H,Q,M,G,L
171	E	GLU171:A	0.625		3	0.364, 0.761			4,2			299/301	A,S,T,N,K,E,H,Q,D,R,G
172	K	LYS172:A	0.699		2	0.364, 0.761			4,2			299/301	A,S,T,N,P,K,E,V,H,Q,D,R,I,L
173	D	ASP173:A	1.173		1	0.761, 1.509			2,1			299/301	A,S,T,N,K,P,E,V,Q,D,R,G,L
174	Y	TYR174:A	0.582		3	0.218, 0.761			4,2			297/301	A,F,S,T,W,N,K,E,Y,H,D,R,G,L
175	V	VAL175:A	-1.080		9	-1.139,-1.065			9,9			299/301	A,F,T,P,G,L,V
176	R	ARG176:A	-0.753		8	-0.863,-0.671			8,7			299/301	A,T,N,K,H,Q,D,R,L
177	S	SER177:A	2.098		1	1.056, 2.698			1,1			299/301	A,S,W,T,N,K,E,V,Q,D,R,G
178	M	MET178:A	0.598		3	0.364, 0.761			4,2			299/301	A,S,T,N,K,E,V,H,Q,M,R,G
179	I	ILE179:A	-0.211		6	-0.364,-0.119			6,5			297/301	S,F,T,Y,V,Q,M,I,L
180	A	ALA180:A	-0.361		6	-0.499,-0.290			7,6			296/301	S,A,T,K,E,V,C,R,I,G,L
181	D	ASP181:A	1.506		1	1.056, 1.509			1,1			297/301	S,A,W,T,N,K,E,H,Q,M,D,R,G,L
182	Y	TYR182:A	-0.289		6	-0.499,-0.209			7,6			297/301	F,M,I,L,Y,V
183	L	LEU183:A	0.142		4	-0.119, 0.218			5,4			297/301	A,F,P,Y,V,M,I,L
184	N	ASN184:A	-0.930		8	-1.027,-0.906			9,8			295/301	S,Q,T,D,N,I,K
185	K	LYS185:A	1.005		1	0.541, 1.056			3,1			295/301	A,S,T,N,K,E,Y,V,H,Q,D,R,G
186	L	LEU186:A	-0.403		6	-0.560,-0.290			7,6			295/301	F,A,N,Y,V,Q,M,C,I,L
187	I	ILE187:A	-0.061		5	-0.290, 0.090			6,5			295/301	A,S,T,K,E,V,Q,M,I,R,L
188	D	ASP188:A	0.643		3	0.364, 0.761			4,2			295/301	S,A,T,N,K,Y,E,V,Q,D,R,G,L
189	I	ILE189:A	0.702		2	0.364, 0.761			4,2			295/301	F,A,W,Y,V,H,M,C,I,G,L
190	G	GLY190:A	-1.219		9	-1.273,-1.212			9,9			297/301	K,G
191	V	VAL191:A	-1.086		9	-1.176,-1.065			9,9			297/301	A,K,R,I,V
192	A	ALA192:A	-0.944		8	-1.027,-0.906			9,8			297/301	S,A,T,K,E,V,M,C,D,R,G
193	G	GLY193:A	-1.163		9	-1.251,-1.139			9,9			297/301	S,T,G
194	F	PHE194:A	-0.728		8	-0.863,-0.671			8,7			297/301	S,A,F,M,C,I,Y,L
195	R	ARG195:A	-1.132		9	-1.212,-1.103			9,9			297/301	F,H,C,D,K,R,Y
196	I	ILE196:A	-0.125		5	-0.290,-0.020			6,5			296/301	S,F,W,V,H,M,I,R,L
197	D	ASP197:A	-1.239		9	-1.273,-1.212			9,9			296/301	N,D
198	A	ALA198:A	-1.130		9	-1.212,-1.103			9,9			296/301	S,A,G,Y
199	S	SER199:A	-0.772		8	-0.863,-0.723			8,8			296/301	A,S,T,C,G,V
200	K	LYS200:A	-1.091		9	-1.176,-1.065			9,9			296/301	A,Q,T,D,R,P,K,L
201	H	HIS201:A	-1.194		9	-1.251,-1.176			9,9			296/301	F,H,N,Y
202	M	MET202:A	-0.761		8	-0.863,-0.723			8,8			296/301	S,Q,M,R,I,V
203	W	TRP203:A	0.377		4	0.090, 0.541			5,3			296/301	A,S,F,W,N,P,Y,V,H,Q,C,D,R,G,L
204	P	PRO204:A	-0.702		8	-0.818,-0.617			8,7			296/301	S,A,H,Q,T,R,P,E,V
205	G	GLY205:A	1.871		1	1.056, 2.698			1,1			296/301	S,A,T,N,K,E,V,H,Q,D,R,G,L
206	D	ASP206:A	-1.082		9	-1.176,-1.065			9,9			293/301	H,M,T,N,D,E
207	I	ILE207:A	-0.572		7	-0.723,-0.499			8,7			295/301	M,C,I,L,V
208	K	LYS208:A	1.385		1	0.761, 1.509			2,1			295/301	A,S,T,N,K,E,Q,D,I,R,G,L
209	A	ALA209:A	0.467		3	0.218, 0.541			4,3			296/301	S,F,A,T,N,P,K,Y,E,V,H,Q,D,R,I,G,L
210	V	VAL210:A	-0.821		8	-0.906,-0.771			8,8			296/301	F,T,M,I,L,V
211	L	LEU211:A	0.351		4	0.090, 0.541			5,3			297/301	A,F,S,T,K,E,Y,V,Q,M,R,I,L
212	D	ASP212:A	1.241		1	0.761, 1.509			2,1			297/301	A,S,T,N,K,Y,E,V,Q,M,D,R,G
213	K	LYS213:A	0.457		3	0.218, 0.541			4,3			297/301	A,S,T,N,K,E,H,Q,M,D,R,G,L
214	L	LEU214:A	0.207		4	-0.020, 0.364			5,4			297/301	F,A,T,M,I,L,V
215	H	HIS215:A	1.303		1	0.761, 1.509			2,1			290/301	A,S,T,W,N,K,Y,E,V,H,Q,D,I,R,G,L
216	N	ASN216:A	0.093		5	-0.119, 0.218			5,4			220/301	A,F,S,T,N,P,K,E,Y,H,D,R,L
217	L	LEU217:A	-0.893		8	-1.027,-0.818			9,8			220/301	T,K,P,V,M,C,G,L
218	N	ASN218:A	-0.299		6	-0.434,-0.209			7,6			278/301	A,S,T,N,K,P,E,V,D,I,R,G
219	T	THR219:A	0.056		5	-0.119, 0.218			5,4			221/301	F,S,T,K,E,V,Q,M,C,L,A,W,P,D,R,I
220	N	ASN220:A	2.695		1	1.509, 2.698			1,1			254/301	A,S,T,N,P,K,E,V,H,Q,M,D,R,G,L
221	W	TRP221:A	0.995		1	0.541, 1.056			3,1			260/301	A,S,F,T,W,N,P,K,Y,V,H,Q,D,I,G,L
222	F	PHE222:A	-0.701		8	-0.863,-0.617			8,7			205/301	A,S,F,W,P,Y,C,G,L
223	P	PRO223:A	1.250		1	0.761, 1.509			2,1			203/301	S,T,N,K,Y,E,V,Q,L,A,W,P,H,D,R,G
224	A	ALA224:A	2.657		1	1.509, 2.698			1,1			202/301	F,S,T,N,K,Y,E,V,Q,L,A,P,H,D,I,R,G
225	G	GLY225:A	0.171		4	-0.119, 0.364			5,4			211/301	F,S,A,T,N,K,E,D,R,G
226	S	SER226:A	0.297		4	0.090, 0.364			5,4			228/301	A,S,T,N,K,P,E,Q,D,R,G,L
227	R	ARG227:A	0.126		5	-0.119, 0.218			5,4			234/301	A,S,T,N,K,E,H,Q,D,C,R
228	P	PRO228:A	-0.277		6	-0.434,-0.209			7,6			296/301	S,F,A,T,P,V,C,I,G,L
229	F	PHE229:A	-0.307		6	-0.499,-0.209			7,6			296/301	F,W,K,Y,V,H,M,D,C,R,L
230	I	ILE230:A	-0.363		6	-0.499,-0.290			7,6			296/301	A,F,T,W,P,Y,V,M,I,R,L
231	F	PHE231:A	0.912		2	0.541, 1.056			3,1			296/301	S,A,F,T,N,K,Y,V,H,M,C,I,L
232	Q	GLN232:A	-0.684		7	-0.818,-0.617			8,7			295/301	S,N,E,Y,V,H,Q,M,R,L
233	E	GLU233:A	-1.139		9	-1.212,-1.103			9,9			295/301	T,D,N,E,V
234	V	VAL234:A	-1.053		9	-1.139,-1.027			9,9			298/301	A,T,C,I,L,V
235	I	ILE235:A	-1.030		9	-1.103,-0.988			9,9			297/301	S,A,F,P,Y,V,I,L
236	D	ASP236:A	-0.567		7	-0.723,-0.499			8,7			292/301	F,A,S,N,P,E,Y,H,D,R,G
237	L	LEU237:A	0.405		4	0.090, 0.541			5,3			291/301	A,S,F,T,N,K,Y,V,H,Q,M,D,I,R,G,L
238	G	GLY238:A	-0.022		5	-0.209, 0.090			6,5			290/301	F,A,S,T,N,P,Y,E,H,D,R,G
239	G	GLY239:A	0.387		4	0.090, 0.541			5,3			294/301	A,S,T,N,P,Y,H,Q,D,G
240	E	GLU240:A	-0.790		8	-0.906,-0.723			8,8			294/301	S,Q,T,D,N,K,G,E,V
241	A	ALA241:A	0.185		4	-0.020, 0.364			5,4			296/301	S,A,T,K,P,E,V,Q,D,R,I,G,L
242	I	ILE242:A	-0.368		6	-0.499,-0.290			7,6			297/301	S,A,T,P,I,L,V
243	K	LYS243:A	0.518		3	0.218, 0.541			4,3			297/301	A,S,T,N,P,K,Y,H,Q,M,D,R,G
244	S	SER244:A	0.175		4	-0.020, 0.364			5,4			297/301	A,S,W,T,N,P,K,Y,V,C,D,I,R,G,L
245	S	SER245:A	1.819		1	1.056, 2.698			1,1			297/301	F,S,T,N,K,Y,E,Q,C,L,A,W,H,D,R,I,G
246	E	GLU246:A	-0.519		7	-0.671,-0.434			7,7			299/301	A,S,N,E,H,Q,M,D,R
247	Y	TYR247:A	-1.157		9	-1.251,-1.139			9,9			299/301	F,A,H,Y
248	F	PHE248:A	0.324		4	0.090, 0.364			5,4			299/301	A,S,F,T,N,K,E,Y,V,Q,M,D,I,R,G,L
249	G	GLY249:A	1.622		1	1.056, 1.509			1,1			299/301	F,A,S,T,N,K,P,Y,E,H,Q,D,R,G,L
250	N	ASN250:A	0.792		2	0.364, 1.056			4,1			296/301	A,S,F,W,T,N,P,Y,V,Q,M,C,I,L
251	G	GLY251:A	-0.762		8	-0.906,-0.671			8,7			296/301	S,A,H,D,G,L
252	R	ARG252:A	-0.093		5	-0.290,-0.020			6,5			296/301	F,S,A,T,N,K,Y,V,H,Q,M,C,D,R,G,L
253	V	VAL253:A	-0.894		8	-0.988,-0.863			9,8			296/301	S,A,P,Y,V,C,I,L
254	T	THR254:A	-0.995		9	-1.065,-0.948			9,8			296/301	T,Y,V,H,Q,C,D,I,L
255	E	GLU255:A	-0.944		8	-1.027,-0.906			9,8			299/301	A,S,N,E,V,H,Q,D,G
256	F	PHE256:A	-0.994		9	-1.103,-0.948			9,8			299/301	F,Q,M,W,N,G,E,Y
257	K	LYS257:A	0.173		4	-0.020, 0.364			5,4			299/301	F,S,A,T,N,P,K,V,H,Q,M,D,R,I,L
258	Y	TYR258:A	0.313		4	0.090, 0.541			5,3			299/301	S,A,F,W,X,Y,V,H,M
259	G	GLY259:A	-0.457		7	-0.617,-0.364			7,6			300/301	A,S,T,P,E,Y,V,H,Q,C,G
260	A	ALA260:A	1.386		1	0.761, 1.509			2,1			300/301	F,S,T,N,K,Y,E,V,Q,M,C,L,A,P,H,D,I,R,G
261	K	LYS261:A	0.787		2	0.364, 1.056			4,1			300/301	S,F,T,N,K,Y,E,V,Q,L,A,W,H,D,R,I,G
262	L	LEU262:A	-0.068		5	-0.290, 0.090			6,5			300/301	M,I,G,L,V
263	G	GLY263:A	-0.385		6	-0.560,-0.290			7,6			298/301	F,A,S,T,N,K,V,Q,C,R,G
264	T	THR264:A	1.105		1	0.761, 1.056			2,1			298/301	S,T,N,K,Y,E,Q,M,C,L,A,W,P,H,D,R,G
265	V	VAL265:A	0.155		4	-0.020, 0.218			5,4			296/301	S,F,T,N,K,V,Q,M,C,L,A,H,D,I,R,G
266	V	VAL266:A	-0.311		6	-0.499,-0.209			7,6			297/301	A,S,F,V,M,I,G,L
267	R	ARG267:A	0.493		3	0.218, 0.541			4,3			289/301	F,A,S,T,N,K,Y,V,H,Q,M,D,R,G,L
268	K	LYS268:A	-0.053		5	-0.290, 0.090			6,5			228/301	S,A,N,K,H,Q,D,C,R,G
269	W	TRP269:A	1.328		1	0.761, 1.509			2,1			294/301	F,S,T,W,N,K,Y,E,H,Q,M,D,I,R,G,L
270	S	SER270:A	-0.181		6	-0.364,-0.119			6,5			297/301	S,T,N,K,Y,E,V,Q,M,C,L,P,D,I,R,G
271	G	GLY271:A	0.610		3*	0.090, 1.056			5,1			74/301	S,A,T,N,P,K,Q,D,G
272	E	GLU272:A	-0.246		6	-0.560,-0.020			7,5			74/301	A,Q,M,N,K,G,E
273	K	LYS273:A	0.980		1	0.541, 1.056			3,1			301/301	A,S,T,N,P,K,E,V,H,Q,M,D,I,R,G,L
274	M	MET274:A	-0.476		7	-0.617,-0.364			7,6			294/301	A,F,W,M,I,L,V
275	S	SER275:A	0.420		3	0.090, 0.541			5,3			294/301	F,A,S,T,N,K,E,V,H,Q,M,D,C,I,R,G,L
276	Y	TYR276:A	1.374		1	0.761, 1.509			2,1			300/301	S,F,T,N,E,Y,Q,C,L,A,W,P,H,D,R,G
277	L	LEU277:A	-0.683		7	-0.818,-0.617			8,7			300/301	A,F,M,T,I,Y,L,V
278	K	LYS278:A	2.539		1	1.509, 2.698			1,1			301/301	A,S,T,N,K,Y,E,V,H,Q,D,R,I,G,L
279	N	ASN279:A	-0.210		6	-0.364,-0.119			6,5			300/301	A,F,S,T,N,K,E,V,H,Q,D,R,G,L
280	W	TRP280:A	0.309		4	-0.020, 0.541			5,3			299/301	F,T,W,P,Y,I,G,L
281	G	GLY281:A	-0.773		8	-0.906,-0.723			8,8			298/301	A,S,H,Q,T,D,N,P,G
282	E	GLU282:A	0.640		3	0.364, 0.761			4,2			286/301	F,A,S,T,N,K,P,E,V,H,Q,D,I
283	G	GLY283:A	2.690		1	1.509, 2.698			1,1			283/301	S,T,N,K,Y,E,V,Q,A,W,P,H,D,R,I,G
284	W	TRP284:A	0.362		4	-0.020, 0.541			5,3			285/301	S,F,T,N,K,E,Y,V,Q,M,L,A,W,X,P,D,R,G
285	G	GLY285:A	-0.373		6	-0.560,-0.290			7,6			289/301	A,S,W,T,N,K,D,R,G,L
286	F	PHE286:A	0.385		4	0.090, 0.541			5,3			291/301	A,F,W,K,E,Y,V,H,M,R,L
287	M	MET287:A	0.426		3	0.090, 0.541			5,3			294/301	F,S,A,T,P,E,V,Q,M,D,I,L
288	P	PRO288:A	0.968		1	0.541, 1.056			3,1			296/301	A,S,W,T,N,K,P,Y,E,H,Q,D,R,G
289	S	SER289:A	-0.656		7	-0.771,-0.617			8,7			300/301	A,S,T,N,P,E,Y,H,Q,D,R,G
290	D	ASP290:A	2.663		1	1.509, 2.698			1,1			300/301	S,F,T,N,K,Y,E,Q,M,L,A,P,H,D,R,I,G
291	R	ARG291:A	0.966		1	0.541, 1.056			3,1			300/301	F,S,T,N,K,E,V,Q,C,L,A,P,H,D,R,G
292	A	ALA292:A	-0.591		7	-0.723,-0.499			8,7			300/301	S,A,T,D,I,G,E,V
293	L	LEU293:A	0.387		4	0.090, 0.541			5,3			300/301	S,A,F,T,N,E,V,Q,M,R,I,G,L
294	V	VAL294:A	-0.722		8	-0.818,-0.671			8,7			297/301	S,A,T,N,P,V,C,I
295	F	PHE295:A	-1.084		9	-1.176,-1.027			9,9			297/301	S,F,M,G,Y
296	V	VAL296:A	-0.668		7	-0.771,-0.617			8,7			297/301	T,I,L,V
297	D	ASP297:A	-0.837		8	-0.948,-0.771			8,8			297/301	A,S,Q,T,C,N,D,E,V
298	N	ASN298:A	-1.203		9	-1.251,-1.176			9,9			297/301	S,T,N
299	H	HIS299:A	-1.143		9	-1.212,-1.103			9,9			297/301	F,H,Q,W,P
300	D	ASP300:A	-1.186		9	-1.251,-1.176			9,9			297/301	A,S,D,I,V
301	N	ASN301:A	-0.932		8	-1.027,-0.906			9,8			297/301	S,T,N,P,E,Y,M,D,I,R,L
302	Q	GLN302:A	-1.029		9	-1.103,-0.988			9,9			297/301	Q,D,R,L,E
303	R	ARG303:A	-1.204		9	-1.251,-1.176			9,9			297/301	A,Q,R,V
304	G	GLY304:A	-0.135		5	-0.364,-0.020			6,5			259/301	A,F,S,T,N,E,Y,H,Q,D,G,L
305	H	HIS305:A	-0.828		8	-0.948,-0.771			8,8			209/301	S,H,D,N,P,G,E,Y,V
306	G	GLY306:A	-0.614		7	-0.771,-0.499			8,7			252/301	A,S,T,N,K,P,E,Y,H,D,R,G
307	A	ALA307:A	-0.365		6	-0.560,-0.290			7,6			170/301	S,A,T,N,D,P,G,Y,V
308	G	GLY308:A	-0.563		7	-0.723,-0.434			8,7			225/301	S,A,N,K,E,H,Q,D,G
309	G	GLY309:A	-0.145		6	-0.364,-0.020			6,5			229/301	S,A,T,N,K,P,E,Q,D,G
310	S	SER310:A	0.730		2	0.364, 0.761			4,2			227/301	A,S,T,N,P,K,Y,E,V,Q,D,R,G,L
311	S	SER311:A	0.929		2	0.541, 1.056			3,1			277/301	F,S,T,N,K,Y,E,V,Q,M,C,L,A,W,P,H,D,I,R,G
312	I	ILE312:A	-0.343		6	-0.499,-0.290			7,6			288/301	S,A,F,T,N,P,Y,E,V,Q,M,R,I,L
313	L	LEU313:A	-0.447		7	-0.617,-0.364			7,6			296/301	M,I,L,V
314	T	THR314:A	-0.669		7	-0.771,-0.617			8,7			296/301	F,A,S,W,T,N,K,H,M,D
315	F	PHE315:A	-0.020		5	-0.209, 0.090			6,5			296/301	S,F,W,Y,H,M,C,R,L
316	W	TRP316:A	-0.302		6	-0.499,-0.209			7,6			296/301	S,A,F,T,W,N,K,E,Y,H,Q,M,R,G
317	D	ASP317:A	1.101		1	0.761, 1.056			2,1			296/301	S,A,T,N,K,Y,E,V,H,Q,M,D,R,I,L
318	A	ALA318:A	1.111		1	0.761, 1.509			2,1			296/301	F,S,A,N,K,P,Y,H,Q,D,R,G,L
319	R	ARG319:A	0.479		3	0.218, 0.541			4,3			296/301	S,F,T,N,K,E,Y,V,Q,L,A,W,P,H,D,R,G
320	L	LEU320:A	1.435		1	1.056, 1.509			1,1			297/301	A,S,T,W,N,K,P,E,V,H,Q,M,D,R,I,G,L
321	Y	TYR321:A	-0.962		8	-1.065,-0.906			9,8			297/301	F,H,Q,N,L,Y
322	K	LYS322:A	-0.489		7	-0.617,-0.434			7,7			297/301	S,F,A,T,N,K,Y,E,V,H,D,R,I,L
323	I	ILE323:A	-0.617		7	-0.723,-0.560			8,7			301/301	A,T,K,P,V,Q,M,R,I,G,L
324	A	ALA324:A	-1.100		9	-1.176,-1.065			9,9			301/301	S,F,A,G,L,V
325	V	VAL325:A	-0.008		5	-0.209, 0.090			6,5			301/301	S,A,T,N,E,V,H,Q,M,D,I,G,L
326	G	GLY326:A	-0.582		7	-0.723,-0.499			8,7			301/301	S,A,T,K,E,V,H,M,D,I,G
327	F	PHE327:A	-0.973		9	-1.065,-0.906			9,8			301/301	F,Y,L
328	M	MET328:A	-0.699		8	-0.818,-0.617			8,7			301/301	S,A,T,N,K,E,H,M,G,L
329	L	LEU329:A	-1.017		9	-1.103,-0.988			9,9			301/301	A,F,M,I,L
330	A	ALA330:A	-1.088		9	-1.176,-1.065			9,9			301/301	S,A,G
331	H	HIS331:A	-0.085		5	-0.290,-0.020			6,5			301/301	F,T,W,N,Y,H,Q,L
332	P	PRO332:A	-0.619		7	-0.771,-0.560			8,7			301/301	S,T,N,P,E,Y,D,R,G
333	Y	TYR333:A	-0.848		8	-0.948,-0.771			8,8			301/301	H,F,W,Y,V
334	G	GLY334:A	-1.059		9	-1.139,-1.027			9,9			301/301	S,A,D,R,G,E
335	F	PHE335:A	0.366		4	0.090, 0.541			5,3			301/301	S,F,T,N,E,Y,V,Q,M,L,A,W,H,D,I,R
336	T	THR336:A	-0.160		6	-0.364,-0.020			6,5			301/301	S,F,A,T,K,P,E,V,I,L
337	R	ARG337:A	-0.661		7	-0.771,-0.617			8,7			300/301	S,A,T,N,K,E,V,H,Q,D,R,L
338	V	VAL338:A	-0.176		6	-0.364,-0.119			6,5			299/301	M,I,L,V
339	M	MET339:A	-0.898		8	-0.988,-0.863			9,8			299/301	F,T,N,Y,H,M,I,L
340	S	SER340:A	-1.211		9	-1.251,-1.212			9,9			299/301	A,S,T,R
341	S	SER341:A	-1.110		9	-1.176,-1.065			9,9			299/301	A,S,G
342	Y	TYR342:A	-0.168		6	-0.364,-0.020			6,5			299/301	F,Y
343	R	ARG343:A	1.608		1	1.056, 1.509			1,1			299/301	F,A,S,T,N,K,E,Y,V,H,Q,D,R,G,L
344	W	TRP344:A	-0.562		7	-0.723,-0.499			8,7			299/301	F,W,C,Y
345	A	ALA345:A	1.463		1	1.056, 1.509			1,1			297/301	S,T,N,Y,E,V,Q,L,A,W,P,H,D,I,R,G
346	R	ARG346:A	0.317		4	0.090, 0.364			5,4			295/301	F,S,N,K,Y,E,V,Q,M,L,A,P,H,D,R,I,G
347	N	ASN347:A	2.531		1	1.509, 2.698			1,1			83/301	A,S,T,W,N,P,K,Y,V,H,M,C,D,I,R
348	F	PHE348:A	0.868		2	0.364, 1.056			4,1			80/301	S,F,T,W,N,V,I,R,G,L
349	V	VAL349:A	1.765		1	1.056, 2.698			1,1			80/301	S,A,T,K,E,V,H,Q,C,R,L
350	N	ASN350:A	0.067		5	-0.209, 0.218			6,4			79/301	A,S,N,Y,E,H,D,G
351	G	GLY351:A	-0.654		7	-0.906,-0.499			8,7			79/301	A,W,P,G,E
352	E	GLU352:A	1.335		1	0.761, 1.509			2,1			277/301	A,F,S,T,N,P,K,Y,E,V,H,Q,D,R,G
353	D	ASP353:A	-0.796		8	-0.906,-0.723			8,8			292/301	A,F,S,T,N,K,E,D,R,G
354	V	VAL354:A	0.347		4	0.090, 0.541			5,3			295/301	S,A,T,N,K,E,V,H,Q,M,D,R,I,G,L
355	N	ASN355:A	-1.058		9	-1.176,-0.988			9,9			76/301	A,D,N
356	D	ASP356:A	-0.166		6	-0.434,-0.020			7,5			78/301	S,A,Q,T,N,D,Y,E
357	W	TRP357:A	0.273		4	-0.209, 0.541			6,3			78/301	W,D,G
358	I	ILE358:A	1.749		1	1.056, 2.698			1,1			80/301	Q,T,M,I,L,Y,V
359	G	GLY359:A	-0.835		8	-0.948,-0.771			8,8			298/301	A,S,T,N,R,P,G
360	P	PRO360:A	-1.059		9	-1.139,-1.027			9,9			298/301	S,A,T,P,G
361	P	PRO361:A	-1.241		9	-1.273,-1.251			9,9			298/301	P
362	N	ASN362:A	0.204		4	-0.020, 0.364			5,4			295/301	S,F,T,N,K,E,Y,V,Q,M,L,A,W,P,H,D,G
363	N	ASN363:A	1.327		1	0.761, 1.509			2,1			292/301	F,S,T,N,K,E,V,Q,L,A,P,H,D,I,R,G
364	N	ASN364:A	1.448		1	1.056, 1.509			1,1			284/301	F,S,T,N,K,Y,E,V,Q,L,A,W,P,H,D,R,I,G
365	G	GLY365:A	0.231		4	-0.020, 0.364			5,4			278/301	A,S,F,T,W,N,P,E,Y,V,H,Q,M,D,I,R,G
366	V	VAL366:A	0.384		4	0.090, 0.541			5,3			279/301	F,A,S,T,N,K,E,V,H,Q,M,D,R,I,G,L
367	I	ILE367:A	-0.234		6	-0.434,-0.119			7,5			247/301	S,A,T,N,V,Q,C,I,G,L
368	K	LYS368:A	0.686		3	0.364, 0.761			4,2			249/301	S,A,W,T,N,P,K,E,V,Q,M,D,R,I,G,L
369	E	GLU369:A	-0.277		6	-0.434,-0.209			7,6			248/301	A,S,T,N,K,P,E,H,Q,D,R,G,L
370	V	VAL370:A	-0.747		8	-0.863,-0.671			8,7			221/301	A,R,P,I,G,L,V
371	T	THR371:A	1.793		1	1.056, 2.698			1,1			224/301	S,T,N,K,E,V,Q,M,L,A,P,H,D,I,R,G
372	I	ILE372:A	-0.305		6	-0.499,-0.209			7,6			221/301	A,F,W,P,K,Y,E,V,R,I,L
373	N	ASN373:A	-0.309		6	-0.499,-0.209			7,6			215/301	A,S,T,N,K,E,Y,H,Q,M,D,R,I,G,L
374	A	ALA374:A	1.661		1	1.056, 1.509			1,1			221/301	S,A,T,N,K,P,Y,E,V,H,Q,D,R,G,L
375	D	ASP375:A	-0.390		6	-0.560,-0.290			7,6			226/301	S,A,T,N,K,E,V,Q,M,D,I,R,G,L
376	T	THR376:A	1.215		1	0.761, 1.509			2,1			226/301	A,F,S,T,N,P,K,Y,E,Q,M,D,R,G,L
377	T	THR377:A	-0.094		5	-0.290,-0.020			6,5			216/301	A,S,T,N,K,E,V,Q,M,D,I,G,L
378	C	CYS378:A	-1.211		9	-1.273,-1.176			9,9			296/301	C,G
379	G	GLY379:A	0.840		2	0.541, 1.056			3,1			296/301	F,S,T,N,K,E,V,Q,M,L,A,P,D,I,R,G
380	N	ASN380:A	-0.559		7	-0.723,-0.499			8,7			221/301	S,N,P,K,H,Q,D,G
381	D	ASP381:A	0.001		5	-0.209, 0.090			6,5			290/301	A,S,T,N,P,K,E,Q,D,R,G
382	W	TRP382:A	-0.900		8	-1.027,-0.818			9,8			299/301	F,W,Y
383	V	VAL383:A	-0.179		6	-0.364,-0.119			6,5			298/301	A,T,N,K,E,V,Q,M,D,I,L
384	C	CYS384:A	-1.212		9	-1.273,-1.176			9,9			298/301	A,C
385	E	GLU385:A	-0.939		8	-1.027,-0.906			9,8			298/301	A,S,F,T,N,E,Q,M,L
386	H	HIS386:A	-1.163		9	-1.212,-1.139			9,9			298/301	H,Q,T,D,L
387	R	ARG387:A	-1.031		9	-1.103,-0.988			9,9			297/301	A,S,T,N,K,Q,D,R,G
388	W	TRP388:A	-0.165		6	-0.434,-0.020			7,5			297/301	S,T,W,N,K,Y,H,Q,C,D,I,R,L
389	R	ARG389:A	-0.012		5	-0.209, 0.090			6,5			296/301	A,S,T,N,K,P,H,Q,D,C,R,G,L
390	E	GLU390:A	-0.057		5	-0.290, 0.090			6,5			297/301	S,A,T,N,P,Y,E,V,Q,M,R,G,L
391	I	ILE391:A	-0.777		8	-0.863,-0.723			8,8			299/301	F,M,T,N,I,L,V
392	R	ARG392:A	0.509		3	0.218, 0.541			4,3			299/301	A,F,S,T,K,E,Y,V,H,Q,M,I,R,G,L
393	N	ASN393:A	-0.481		7	-0.617,-0.434			7,7			298/301	A,S,N,K,E,H,Q,R,G
394	M	MET394:A	-1.118		9	-1.176,-1.103			9,9			298/301	F,A,S,M,G,L
395	V	VAL395:A	-0.707		8	-0.818,-0.671			8,7			299/301	S,A,T,P,V,M,I,G,L
396	W	TRP396:A	1.486		1	1.056, 1.509			1,1			299/301	S,T,N,K,E,V,Q,M,C,L,A,W,H,D,R,I,G
397	F	PHE397:A	-0.968		9	-1.065,-0.906			9,8			299/301	F,W,I,L
398	R	ARG398:A	-0.731		8	-0.863,-0.671			8,7			298/301	S,A,N,K,Y,H,C,R,G
399	N	ASN399:A	-0.837		8	-0.948,-0.771			8,8			298/301	A,S,T,N,K,V,H,Q,M,D,R,I,G,L
400	V	VAL400:A	0.419		3	0.218, 0.541			4,3			297/301	F,S,A,T,N,K,Y,E,V,H,Q,D,I,R,G,L
401	V	VAL401:A	-0.717		8	-0.818,-0.671			8,7			297/301	S,A,M,T,C,I,V
402	D	ASP402:A	1.217		1	0.761, 1.509			2,1			293/301	F,S,T,N,K,Y,E,V,Q,M,L,A,W,H,D,R,G
403	G	GLY403:A	0.693		2	0.364, 0.761			4,2			295/301	F,S,T,N,K,Y,E,Q,L,A,W,P,H,D,R,G
404	Q	GLN404:A	0.079		5	-0.119, 0.218			5,4			293/301	S,A,T,N,P,K,Y,E,H,Q,D,G,L
405	P	PRO405:A	2.679		1	1.509, 2.698			1,1			293/301	S,A,T,N,K,P,Y,E,V,H,Q,D,R,G
406	F	PHE406:A	0.567		3	0.218, 0.761			4,2			293/301	A,F,T,N,K,V,H,Q,M,I,L
407	A	ALA407:A	0.968		1	0.541, 1.056			3,1			293/301	F,S,T,N,K,E,V,Q,M,C,L,A,W,H,D,I,R,G
408	N	ASN408:A	-0.250		6	-0.434,-0.209			7,6			293/301	S,A,N,K,E,H,Q,D,C,R,G,L
409	W	TRP409:A	-0.299		6	-0.499,-0.119			7,5			290/301	A,F,T,W,Y,V,Q,I,R
410	W	TRP410:A	0.361		4	0.090, 0.541			5,3			290/301	A,S,F,W,K,Y,V,H,Q,D,I,R
411	D	ASP411:A	-0.358		6	-0.499,-0.290			7,6			287/301	A,S,T,N,K,E,V,H,Q,D,R,G
412	N	ASN412:A	-0.742		8	-0.863,-0.671			8,7			290/301	S,A,N,K,P,Y,E,V,H,Q,M,D,I,G
413	G	GLY413:A	-0.188		6	-0.364,-0.119			6,5			281/301	A,S,W,T,N,E,Q,D,R,G,L
414	S	SER414:A	0.886		2	0.541, 1.056			3,1			279/301	F,A,S,T,N,K,E,Y,V,H,Q,D,R,G
415	N	ASN415:A	-0.300		6	-0.434,-0.209			7,6			288/301	S,N,K,E,Y,V,H,Q,M,D,R,G
416	Q	GLN416:A	-0.500		7	-0.617,-0.434			7,7			288/301	S,F,A,T,N,K,E,V,H,Q,M,R,L
417	V	VAL417:A	-0.849		8	-0.948,-0.818			8,8			289/301	F,M,I,L,V
418	A	ALA418:A	-0.901		8	-0.988,-0.863			9,8			289/301	S,A,G
419	F	PHE419:A	-1.159		9	-1.251,-1.139			9,9			289/301	F,W,C,Y
420	G	GLY420:A	-0.426		7	-0.560,-0.364			7,6			289/301	A,S,D,C,G
421	R	ARG421:A	-1.222		9	-1.273,-1.212			9,9			289/301	C,K,R
422	G	GLY422:A	-0.788		8	-0.906,-0.723			8,8			289/301	S,A,T,P,E,D,R,G
423	N	ASN423:A	0.973		1	0.541, 1.056			3,1			289/301	F,A,S,T,N,K,E,H,Q,D,C,R,G
424	R	ARG424:A	0.753		2	0.364, 1.056			4,1			289/301	F,A,S,N,K,E,V,H,Q,C,I,R,L
425	G	GLY425:A	-0.807		8	-0.906,-0.723			8,8			288/301	A,T,G
426	F	PHE426:A	-0.747		8	-0.863,-0.671			8,7			288/301	H,F,M,W,Y,L
427	I	ILE427:A	-0.462		7	-0.617,-0.364			7,6			287/301	F,A,M,I,Y,L,V
428	V	VAL428:A	-0.807		8	-0.906,-0.771			8,8			287/301	S,A,T,M,I,L,V
429	F	PHE429:A	-0.405		6	-0.560,-0.290			7,6			287/301	A,F,T,M,I,L,V
430	N	ASN430:A	-1.100		9	-1.176,-1.065			9,9			287/301	A,S,T,N,G,V
431	N	ASN431:A	0.014		5	-0.209, 0.090			6,5			287/301	F,T,N,K,Y,V,Q,M,C,L,A,H,D,R,I,G
432	D	ASP432:A	0.064		5	-0.119, 0.218			5,4			273/301	S,A,T,N,E,H,Q,D,R,G,L
433	D	ASP433:A	1.366		1	0.761, 1.509			2,1			132/301	S,F,T,N,K,E,Y,V,Q,A,P,H,D,I,R,G
434	W	TRP434:A	2.440		1	1.509, 2.698			1,1			280/301	F,S,T,N,K,E,Y,V,Q,M,L,A,W,P,H,D,I,R,G
435	Q	GLN435:A	1.138		1	0.761, 1.509			2,1			278/301	A,S,T,N,P,Y,E,H,Q,D,R,G
436	L	LEU436:A	0.535		3	0.218, 0.761			4,2			285/301	A,S,F,T,W,K,V,Q,M,I,L
437	S	SER437:A	0.568		3	0.218, 0.761			4,2			286/301	F,S,T,N,K,E,Y,V,Q,M,C,L,A,P,H,D,R,I
438	S	SER438:A	1.151		1	0.761, 1.509			2,1			286/301	F,S,T,N,K,Y,E,V,Q,M,L,A,H,D,I,R,G
439	T	THR439:A	0.365		4	0.090, 0.541			5,3			286/301	S,W,T,N,K,E,Y,V,H,Q,D,R,I,G
440	L	LEU440:A	-0.046		5	-0.290, 0.090			6,5			286/301	A,F,W,T,Y,V,Q,M,I,L
441	Q	GLN441:A	0.525		3	0.218, 0.761			4,2			286/301	F,A,S,T,N,P,K,E,Y,V,H,Q,D,R
442	T	THR442:A	-1.149		9	-1.212,-1.139			9,9			286/301	S,A,T,V
443	G	GLY443:A	-0.286		6	-0.434,-0.209			7,6			286/301	A,S,T,N,P,E,C,D,G
444	L	LEU444:A	-0.873		8	-0.988,-0.818			9,8			286/301	M,L
445	P	PRO445:A	-0.538		7	-0.671,-0.434			7,7			286/301	A,S,K,P,E,H,Q,D,L
446	G	GLY446:A	0.029		5	-0.209, 0.090			6,5			286/301	A,S,N,K,P,E,V,Q,D,R,G
447	G	GLY447:A	-1.218		9	-1.273,-1.212			9,9			284/301	N,G
448	T	THR448:A	0.853		2	0.541, 1.056			3,1			284/301	F,S,T,N,K,Y,E,V,Q,L,A,P,H,D,I,R,G
449	Y	TYR449:A	-1.236		9	-1.273,-1.212			9,9			283/301	Y
450	C	CYS450:A	-1.143		9	-1.212,-1.103			9,9			282/301	A,W,C,R
451	D	ASP451:A	-0.922		8	-1.027,-0.863			9,8			282/301	N,D,E
452	V	VAL452:A	-0.464		7	-0.617,-0.364			7,6			280/301	F,X,V,H,M,D,I,L
453	I	ILE453:A	-0.602		7	-0.723,-0.560			8,7			273/301	F,A,T,N,Y,V,Q,M,I,G,L
454	S	SER454:A	-0.545		7	-0.671,-0.499			7,7			273/301	A,S,T,N,K,E,V,H,Q,D,R,G,L
455	G	GLY455:A	-0.895		8	-1.027,-0.818			9,8			260/301	A,S,T,N,D,G,Y,V
456	D	ASP456:A	1.219		1	0.761, 1.509			2,1			253/301	A,F,S,T,N,K,E,V,Q,D,I,R,G
457	K	LYS457:A	1.272		1	0.761, 1.509			2,1			253/301	F,S,T,N,K,Y,V,M,C,L,A,P,H,D,I,R,G
458	V	VAL458:A	1.632		1	1.056, 1.509			1,1			245/301	A,S,T,W,N,K,E,V,H,Q,D,I,R,G,L
459	G	GLY459:A	0.991		1	0.541, 1.056			3,1			241/301	S,A,T,N,K,E,V,H,Q,D,R,G
460	N	ASN460:A	1.153		1	0.761, 1.509			2,1			230/301	A,S,T,N,K,Y,E,V,H,Q,D,R,G
461	S	SER461:A	1.579		1	1.056, 1.509			1,1			248/301	F,S,T,N,K,Y,E,V,Q,M,L,A,W,P,H,D,R,I,G
462	C	CYS462:A	-1.202		9	-1.273,-1.176			9,9			246/301	C,Y
463	T	THR463:A	-0.526		7	-0.671,-0.434			7,7			243/301	F,A,S,T,P,K,E,V,Q,D,I,R,G
464	G	GLY464:A	-1.136		9	-1.212,-1.103			9,9			233/301	A,P,G
465	I	ILE465:A	0.867		2	0.541, 1.056			3,1			246/301	S,A,T,N,P,K,Y,E,V,Q,M,I,R,G,L
466	K	LYS466:A	0.370		4	0.090, 0.541			5,3			247/301	A,S,T,N,K,Y,E,V,Q,M,C,R,I,L
467	V	VAL467:A	-0.136		5	-0.290,-0.020			6,5			247/301	H,F,I,Y,L,V
468	Y	TYR468:A	1.509		1	1.056, 1.509			1,1			247/301	A,F,S,T,N,K,E,Y,V,H,Q,D,R,I,L
469	V	VAL469:A	-1.161		9	-1.212,-1.139			9,9			260/301	S,I,G,V
470	S	SER470:A	1.188		1	0.761, 1.509			2,1			258/301	A,S,T,N,K,Y,E,V,Q,D,R,G,L
471	S	SER471:A	2.273		1	1.056, 2.698			1,1			260/301	A,S,W,T,N,P,K,E,Y,Q,D,C,R,G
472	D	ASP472:A	0.715		2	0.364, 0.761			4,2			248/301	F,A,S,W,T,N,K,Y,E,Q,C,D,R,G
473	G	GLY473:A	-0.797		8	-0.906,-0.723			8,8			257/301	H,S,Q,T,D,K,R,G
474	T	THR474:A	2.679		1	1.509, 2.698			1,1			255/301	S,F,T,N,K,Y,V,Q,M,L,A,W,H,D,R,I,G
475	A	ALA475:A	-0.818		8	-0.906,-0.771			8,8			254/301	F,S,A,T,P,V,I,G,L
476	Q	GLN476:A	1.493		1	1.056, 1.509			1,1			251/301	F,S,T,N,K,E,Y,V,Q,M,L,A,P,H,D,R,I,G
477	F	PHE477:A	-0.543		7	-0.671,-0.434			7,7			253/301	H,A,F,I,Y,L,V
478	S	SER478:A	1.464		1	1.056, 1.509			1,1			254/301	F,S,T,N,K,E,Y,V,Q,M,C,L,A,W,H,D,R,I
479	I	ILE479:A	-0.425		7	-0.560,-0.364			7,6			251/301	F,H,K,I,L,V
480	S	SER480:A	1.021		1	0.541, 1.056			3,1			177/301	A,S,T,N,P,K,E,V,M,D,C,R,G,L
481	N	ASN481:A	1.122		1	0.761, 1.509			2,1			178/301	F,A,S,T,N,P,K,V,H,Q,M,D,I,R,G
482	S	SER482:A	1.339		1	0.761, 1.509			2,1			181/301	F,S,T,N,K,Y,E,Q,M,L,A,W,H,D,R,G
483	A	ALA483:A	0.929		2	0.541, 1.056			3,1			237/301	S,A,W,N,P,Y,E,V,Q,D,R,G,L
484	E	GLU484:A	0.846		2	0.541, 1.056			3,1			237/301	S,F,A,T,W,N,P,K,Y,E,V,Q,D,I,G,L
485	D	ASP485:A	-0.259		6	-0.434,-0.119			7,5			239/301	S,F,W,N,K,P,E,Y,V,H,M,D,I,R,G
486	P	PRO486:A	-0.151		6	-0.364,-0.020			6,5			242/301	A,S,T,N,P,E,H,Q,M,D,I,G,L
487	F	PHE487:A	-0.388		6	-0.560,-0.290			7,6			241/301	S,A,F,T,V,H,Q,M,R,I,G,L
488	I	ILE488:A	0.533		3	0.218, 0.761			4,2			239/301	S,F,A,V,H,M,I,L
489	A	ALA489:A	-1.072		9	-1.139,-1.027			9,9			239/301	F,A,T,N,I,G,V
490	I	ILE490:A	-0.666		7	-0.771,-0.617			8,7			239/301	A,F,T,Y,V,M,I,L
491	H	HIS491:A	-1.018		9	-1.103,-0.988			9,9			231/301	S,H,M,T,C,L,Y,V
492	A	ALA492:A	0.772		2	0.364, 1.056			4,1			200/301	F,S,A,T,K,E,V,H,Q,M,R,I,G,L
493	E	GLU493:A	1.252		1	0.761, 1.509			2,1			197/301	S,A,T,N,P,K,E,H,Q,D,R,G
494	S	SER494:A	-0.439		7	-0.617,-0.364			7,6			192/301	A,S,T,K,P,G,E,V
495	K	LYS495:A	-0.426		7	-0.617,-0.290			7,6			188/301	S,T,K,E,Q,M,D,R
496	L	LEU496:A	0.456		3	0.090, 0.761			5,2			162/301	S,M,C,I,L,V
