## Supplementary material for "Simplified geometric representations of protein structures identify complementary interaction interfaces": PDB, PQR, mutation rate, and confusion matrix files of the protein docking benchmark 5.0.: 1MQ8_l_cons.txt

POS	SEQ	3LATOM	SCORE		COLOR	CONFIDENCE INTERVAL	CONFIDENCE INTERVAL COLORS	MSA DATA	RESIDUE VARIETY
			(normalized)
1	V	VAL130:B	-0.908		9	-0.908,-0.908			9,9			71/150	L,V
2	D	ASP131:B	-0.908		9	-0.908,-0.908			9,9			145/150	D,N,E
3	L	LEU132:B	-0.864		9	-0.864,-0.864			9,9			145/150	L,A,V,I
4	V	VAL133:B	-0.353		7	-0.353,-0.353			7,7			145/150	V,A,L,T,C,I
5	F	PHE134:B	-0.778		9	-0.778,-0.778			9,9			145/150	F,L,I
6	L	LEU135:B	-0.929		9	-0.929,-0.929			9,9			145/150	L,M
7	F	PHE136:B	-0.671		8	-0.671,-0.671			8,8			145/150	L,V,F,I
8	D	ASP137:B	-0.977		9	-0.977,-0.977			9,9			145/150	D
9	G	GLY138:B	-0.835		9	-0.835,-0.835			9,9			145/150	D,G
10	S	SER139:B	-0.977		9	-0.977,-0.977			9,9			145/150	S
11	M	MET140:B	1.622		1	1.622, 1.622			1,1			145/150	T,K,S,E,Q,G,H,R,M,A,N,L
12	S	SER141:B	-0.977		9	-0.977,-0.977			9,9			145/150	S
13	L	LEU142:B	-0.674		8	-0.674,-0.674			8,8			145/150	I,M,V,L
14	Q	GLN143:B	0.985		1	0.985, 0.985			1,1			145/150	H,G,V,F,L,D,T,K,I,E,Q,Y,R,A,N,S
15	P	PRO144:B	2.153		1	2.153, 2.153			1,1			145/150	L,A,N,F,Y,R,G,Q,E,P,S,D,T,K
16	D	ASP145:B	3.906		1	3.906, 3.906			1,1			145/150	K,T,D,I,E,Q,G,H,V,L,S,W,Y,R,A,N
17	E	GLU146:B	-0.101		5	-0.101,-0.101			5,5			145/150	Q,E,N,A,S,D
18	F	PHE147:B	-0.927		9	-0.927,-0.927			9,9			145/150	F,V
19	Q	GLN148:B	1.363		1	1.363, 1.363			1,1			145/150	L,V,H,G,Q,E,I,D,K,T,M,A,N,R,P,S
20	K	LYS149:B	0.059		5	0.059, 0.059			5,5			145/150	R,L,M,A,I,T,K,Q,E
21	I	ILE150:B	-0.843		9	-0.843,-0.843			9,9			145/150	M,N,V,I,S
22	L	LEU151:B	-0.132		6	-0.132,-0.132			6,6			146/150	N,V,M,L,K,I,R
23	D	ASP152:B	0.871		1	0.871, 0.871			1,1			146/150	V,A,M,N,G,Y,R,E,Q,K,T,D,S,I
24	F	PHE153:B	-0.880		9	-0.880,-0.880			9,9			146/150	F,L
25	M	MET154:B	-0.690		8	-0.690,-0.690			8,8			146/150	I,V,M,L
26	K	LYS155:B	0.348		3	0.348, 0.348			3,3			146/150	S,I,K,Q,E,R,Y,M,F,A,N,V
27	D	ASP156:B	-0.183		6	-0.183,-0.183			6,6			146/150	E,Q,D,K,T,S,A,F,N,G
28	V	VAL157:B	-0.619		8	-0.619,-0.619			8,8			146/150	I,M,A,V,L
29	M	MET158:B	-0.762		9	-0.762,-0.762			9,9			146/150	I,M,L
30	K	LYS159:B	0.836		1	0.836, 0.836			1,1			146/150	R,G,N,A,M,S,K,T,D,E
31	K	LYS160:B	-0.318		6	-0.318,-0.318			6,6			146/150	S,T,K,Q,E,R,H,N
32	C	CYS161:B	-0.633		8	-0.633,-0.633			8,8			146/150	L,F,R,C
33	S	SER162:B	0.675		2	0.675, 0.675			2,2			146/150	I,S,D,K,T,Q,P,E,R,Y,H,G,L
34	N	ASN163:B	-0.091		5	-0.091,-0.091			5,5			147/150	R,H,G,N,S,K,T,D,Q,E
35	T	THR164:B	0.055		5	0.055, 0.055			5,5			147/150	S,K,T,P,G,L,M,A,F
36	S	SER165:B	-0.312		6	-0.312,-0.312			6,6			149/150	R,H,N,S,T,K,D,P
37	Y	TYR166:B	-0.419		7	-0.419,-0.419			7,7			149/150	Y,F,A,V,L,T,S,I
38	Q	GLN167:B	-0.511		7	-0.511,-0.511			7,7			149/150	R,S,H,K,Q,L,M
39	F	PHE168:B	-0.880		9	-0.880,-0.880			9,9			149/150	C,V,F
40	A	ALA169:B	-0.769		9	-0.769,-0.769			9,9			149/150	S,G,A
41	A	ALA170:B	-0.792		9	-0.792,-0.792			9,9			150/150	A,V,M,L,G,I
42	V	VAL171:B	-0.446		7	-0.446,-0.446			7,7			150/150	S,I,T,R,L,A,V,M
43	Q	GLN172:B	-0.977		9	-0.977,-0.977			9,9			150/150	Q
44	F	PHE173:B	-0.676		8	-0.676,-0.676			8,8			150/150	F,Y
45	S	SER174:B	-0.928		9	-0.928,-0.928			9,9			150/150	A,S
46	T	THR175:B	1.094		1	1.094, 1.094			1,1			150/150	E,Q,T,D,S,I,N,F,L,G,H,R
47	S	SER176:B	3.643		1	3.643, 3.643			1,1			150/150	E,Q,T,K,D,S,I,N,V,A,L,H,G,Y,R
48	Y	TYR177:B	1.273		1	1.273, 1.273			1,1			150/150	C,H,Y,F,V,A,L,T,S,I,P
49	K	LYS178:B	1.061		1	1.061, 1.061			1,1			150/150	Y,R,H,L,V,N,W,S,K,T,Q,E
50	T	THR179:B	0.059		5	0.059, 0.059			5,5			150/150	Q,P,E,I,T,K,L,V,A,R
51	E	GLU180:B	-0.741		8	-0.741,-0.741			8,8			150/150	H,I,E,V,L
52	F	PHE181:B	-0.929		9	-0.929,-0.929			9,9			150/150	V,F
53	D	ASP182:B	-0.281		6	-0.281,-0.281			6,6			150/150	T,D,S,Y,N
54	F	PHE183:B	-0.930		9	-0.930,-0.930			9,9			150/150	F,L
55	S	SER184:B	0.461		3	0.461, 0.461			3,3			149/150	W,S,D,T,K,Q,E,R,L,N,A,M,F
56	D	ASP185:B	0.752		2	0.752, 0.752			2,2			149/150	I,K,T,D,Q,E,Y,H,L,V,A,N
57	Y	TYR186:B	-0.738		8	-0.738,-0.738			8,8			149/150	F,H,Y
58	V	VAL187:B	1.038		1	1.038, 1.038			1,1			149/150	I,S,D,T,K,Q,E,R,L,N,M,V,A
59	K	LYS188:B	1.779		1	1.779, 1.779			1,1			150/150	H,G,Y,R,A,N,D,T,K,I,S,E,Q
60	R	ARG189:B	0.684		2	0.684, 0.684			2,2			150/150	W,S,R,N,M,A,D,T,K,I,E,Q,G,V,F,L
61	K	LYS190:B	0.089		5	0.089, 0.089			5,5			150/150	R,H,G,V,S,K,T,P
62	D	ASP191:B	0.267		4	0.267, 0.267			4,4			150/150	H,R,V,M,N,A,D,K,T,S,E,Q
63	P	PRO192:B	-0.240		6	-0.240,-0.240			6,6			150/150	L,M,F,R,P,E,I,W,S,D
64	D	ASP193:B	1.091		1	1.091, 1.091			1,1			150/150	E,P,Q,D,K,T,I,S,A,N,L,H,G,R
65	A	ALA194:B	1.753		1	1.753, 1.753			1,1			150/150	S,Y,R,N,A,M,T,K,D,I,E,Q,H,G,F,V,L
66	L	LEU195:B	-0.838		9	-0.838,-0.838			9,9			150/150	H,R,L,Q
67	L	LEU196:B	-0.037		5	-0.037,-0.037			5,5			150/150	V,F,M,L,H,R,Q,D,K,T,W,I
68	K	LYS197:B	1.670		1	1.670, 1.670			1,1			150/150	H,G,R,N,A,D,T,K,W,I,S,E,Q
69	H	HIS198:B	0.604		2	0.604, 0.604			2,2			150/150	R,H,G,L,N,A,F,S,D,K,Q,E,P
70	V	VAL199:B	0.010		5	0.010, 0.010			5,5			150/150	Y,R,H,L,N,A,V,I,T,K,P,E
71	K	LYS200:B	3.360		1	3.360, 3.360			1,1			116/150	A,N,M,Y,R,P,S,W,V,L,H,G,E,Q,T,K,I
72	H	HIS201:B	-0.801		9	-0.801,-0.801			9,9			150/150	H,P,L,Q
73	M	MET202:B	-0.661		8	-0.661,-0.661			8,8			150/150	T,I,R,M,L
74	L	LEU203:B	3.070		1	3.070, 3.070			1,1			150/150	Y,R,M,N,A,S,C,G,H,L,F,I,T,K,D,Q,E
75	L	LEU204:B	0.582		2	0.582, 0.582			2,2			149/150	G,Y,R,X,A,N,L,K,T,D,S,W,E,Q
76	L	LEU205:B	1.110		1	1.110, 1.110			1,1			150/150	L,M,N,V,F,A,Y,R,G,Q,W,I,S,K,T
77	T	THR206:B	-0.919		9	-0.919,-0.919			9,9			150/150	S,T
78	N	ASN207:B	0.018		5	0.018, 0.018			5,5			150/150	Y,R,H,M,N,F,W,S,D,K
79	T	THR208:B	-0.977		9	-0.977,-0.977			9,9			150/150	T
80	F	PHE209:B	-0.494		7	-0.494,-0.494			7,7			150/150	P,A,F,Y,R,H
81	G	GLY210:B	0.538		3	0.538, 0.538			3,3			150/150	Q,E,S,T,K,A,R,G
82	A	ALA211:B	-0.669		8	-0.669,-0.669			8,8			150/150	A,G,Y
83	I	ILE212:B	-0.860		9	-0.860,-0.860			9,9			150/150	I,L,M
84	N	ASN213:B	0.952		1	0.952, 0.952			1,1			150/150	Q,E,S,W,T,K,D,L,A,N,Y,R,G,H
85	Y	TYR214:B	0.182		4	0.182, 0.182			4,4			150/150	I,T,K,E,R,Y,H,L,M,N,V,F
86	V	VAL215:B	-0.437		7	-0.437,-0.437			7,7			150/150	L,A,V,I,T
87	A	ALA216:B	0.099		5	0.099, 0.099			5,5			150/150	F,V,M,A,L,R,Q,T,I
88	T	THR217:B	1.280		1	1.280, 1.280			1,1			150/150	Q,E,W,T,K,D,A,N,Y,R,H
89	E	GLU218:B	0.337		3	0.337, 0.337			3,3			150/150	I,K,T,D,Q,E,R,H,A,N
90	V	VAL219:B	-0.286		6	-0.286,-0.286			6,6			150/150	M,V,L,Q,I
91	F	PHE220:B	-0.632		8	-0.632,-0.632			8,8			150/150	F,L
92	R	ARG221:B	0.113		4	0.113, 0.113			4,4			150/150	I,S,D,K,T,Q,E,R,Y,H,G,L,V,N
93	E	GLU222:B	1.124		1	1.124, 1.124			1,1			150/150	R,H,N,F,A,V,M,S,D,T,K,Q,P,E
94	E	GLU223:B	1.717		1	1.717, 1.717			1,1			150/150	A,N,L,H,G,R,E,Q,D,K,T,I,W,S
95	L	LEU224:B	0.591		2	0.591, 0.591			2,2			150/150	Q,T,K,S,M,A,N,L,G,R,Y
96	G	GLY225:B	-0.977		9	-0.977,-0.977			9,9			150/150	G
97	A	ALA226:B	-0.629		8	-0.629,-0.629			8,8			150/150	A,M,T,R,S
98	R	ARG227:B	-0.725		8	-0.725,-0.725			8,8			150/150	N,R,S,D,H,T,K
99	P	PRO228:B	0.732		2	0.732, 0.732			2,2			150/150	H,R,N,A,L,K,T,D,S,E,P,Q
100	D	ASP229:B	0.022		5	0.022, 0.022			5,5			150/150	Y,G,H,A,N,S,W,K,T,D,Q,E
101	A	ALA230:B	-0.885		9	-0.885,-0.885			9,9			150/150	V,A,G,S
102	T	THR231:B	0.004		5	0.004, 0.004			5,5			150/150	T,K,S,I,Q,H,R,A,V,N,L
103	K	LYS232:B	-0.555		8	-0.555,-0.555			8,8			150/150	Q,K,H,R
104	V	VAL233:B	-0.627		8	-0.627,-0.627			8,8			150/150	I,F,A,V,L
105	L	LEU234:B	-0.501		7	-0.501,-0.501			7,7			150/150	I,M,V,L
106	I	ILE235:B	-0.479		7	-0.479,-0.479			7,7			150/150	I,L,M,V
107	I	ILE236:B	-0.622		8	-0.622,-0.622			8,8			150/150	L,V,M,I
108	I	ILE237:B	-0.860		9	-0.860,-0.860			9,9			150/150	I,V,L
109	T	THR238:B	-0.977		9	-0.977,-0.977			9,9			150/150	T
110	D	ASP239:B	-0.977		9	-0.977,-0.977			9,9			150/150	D
111	G	GLY240:B	-0.977		9	-0.977,-0.977			9,9			150/150	G
112	E	GLU241:B	0.185		4	0.185, 0.185			4,4			150/150	D,K,W,E,Q,H,Y,R,M,N,L
113	A	ALA242:B	-0.731		8	-0.731,-0.731			8,8			150/150	A,P,K,T,I,S
114	T	THR243:B	0.655		2	0.655, 0.655			2,2			146/150	K,T,D,S,I,E,P,Q,Y,F,N
115	D	ASP244:B	-0.068		5	-0.068,-0.068			5,5			147/150	G,M,N,L,D,K,T,S,E,Q
116	S	SER245:B	0.662		2	0.662, 0.662			2,2			150/150	P,E,K,T,D,S,I,A,V,N,F,L,H,G,R
117	G	GLY246:B	0.198		4	0.198, 0.198			4,4			150/150	H,G,R,V,N,A,D,T,K,S,E,Q
118	N	ASN247:B	0.069		5	0.069, 0.069			5,5			150/150	A,V,N,T,D,S,I
119	I	ILE248:B	-0.516		7	-0.516,-0.516			7,7			150/150	V,L,T,I
120	D	ASP249:B	0.821		1	0.821, 0.821			1,1			150/150	R,H,G,A,M,N,S,I,K,T,D,Q,P,E
121	A	ALA250:B	1.261		1	1.261, 1.261			1,1			150/150	R,G,L,V,A,M,I,S,T,K,Q,E
122	A	ALA251:B	-0.772		9	-0.772,-0.772			9,9			150/150	S,Y,C,L,P,A
123	K	LYS252:B	0.083		5	0.083, 0.083			5,5			150/150	N,A,M,R,H,Q,E,K
124	D	ASP253:B	0.140		4	0.140, 0.140			4,4			150/150	T,K,D,S,E,H,G,R,A,M,N,L
125	I	ILE254:B	-0.556		8	-0.556,-0.556			8,8			150/150	L,V,I,S
126	I	ILE255:B	-0.292		6	-0.292,-0.292			6,6			150/150	V,M,F,L,H,T,S,I
127	R	ARG256:B	-0.977		9	-0.977,-0.977			9,9			150/150	R
128	Y	TYR257:B	-0.634		8	-0.634,-0.634			8,8			150/150	Y,S,L,V,F
129	I	ILE258:B	-0.618		8	-0.618,-0.618			8,8			150/150	I,L,V,A
130	I	ILE259:B	-0.836		9	-0.836,-0.836			9,9			150/150	V,L,I
131	G	GLY260:B	-0.769		9	-0.769,-0.769			9,9			150/150	G,A,M,V
132	I	ILE261:B	-0.688		8	-0.688,-0.688			8,8			150/150	A,V,L,I
133	G	GLY262:B	-0.735		8	-0.735,-0.735			8,8			150/150	S,R,K,G
134	K	LYS263:B	1.557		1	1.557, 1.557			1,1			117/150	I,S,D,K,Q,E,R,Y,G,H,L,F,N,V,A
135	H	HIS264:B	-0.157		6	-0.157,-0.157			6,6			116/150	Y,H,G,V,N,A,F,S,T,K,Q
136	F	PHE265:B	-0.729		8	-0.729,-0.729			8,8			115/150	F,L,I
137	Q	GLN266:B	2.205		1	2.205, 2.205			1,1			109/150	Y,R,H,G,N,F,V,A,I,S,D,K,T,Q,E
138	T	THR267:B	1.473		1	1.473, 1.473			1,1			110/150	D,T,K,S,Q,G,R,Y,N,A,L
139	K	LYS268:B	3.674		1	3.674, 3.674			1,1			144/150	W,S,P,R,Y,M,N,A,I,D,K,T,Q,E,H,G,L,V
140	E	GLU269:B	1.256		1	1.256, 1.256			1,1			143/150	R,Y,A,N,S,P,G,H,F,V,L,T,K,D,E,Q
141	S	SER270:B	0.459		3	0.459, 0.459			3,3			145/150	V,A,N,H,R,E,Q,T,K,D,S
142	Q	GLN271:B	0.648		2	0.648, 0.648			2,2			145/150	Y,R,H,L,F,M,W,I,T,K,Q,P
143	E	GLU272:B	0.679		2	0.679, 0.679			2,2			145/150	D,K,T,I,E,Q,G,R,Y,A,F,N
144	T	THR273:B	0.144		4	0.144, 0.144			4,4			145/150	Q,E,I,S,D,T,K,L,A,N,F,Y,R,G
145	L	LEU274:B	-0.832		9	-0.832,-0.832			9,9			145/150	F,L,I
146	H	HIS275:B	0.714		2	0.714, 0.714			2,2			145/150	E,Q,K,T,D,S,I,N,V,H,R
147	K	LYS276:B	1.051		1	1.051, 1.051			1,1			145/150	I,S,D,K,T,Q,P,E,H,L,A,N,V
148	F	PHE277:B	-0.631		8	-0.631,-0.631			8,8			145/150	I,L,F,V,M
149	A	ALA278:B	-0.820		9	-0.820,-0.820			9,9			145/150	A,V,P,S,G,T
150	S	SER279:B	-0.952		9	-0.952,-0.952			9,9			145/150	T,S
151	K	LYS280:B	0.918		1	0.918, 0.918			1,1			144/150	R,H,G,M,A,N,I,S,D,T,K,Q,E
152	P	PRO281:B	-0.918		9	-0.918,-0.918			9,9			143/150	S,P
153	A	ALA282:B	0.702		2	0.702, 0.702			2,2			145/150	V,A,G,H,R,P,K,T,S,I
154	S	SER283:B	1.936		1	1.936, 1.936			1,1			143/150	R,M,A,N,S,P,H,G,F,V,L,D,T,K,E,Q
155	E	GLU284:B	-0.090		5	-0.090,-0.090			5,5			142/150	S,H,D,K,Q,N,E
156	F	PHE285:B	-0.526		7	-0.526,-0.526			7,7			143/150	N,F,H,Y
157	V	VAL286:B	-0.457		7	-0.457,-0.457			7,7			144/150	M,A,V,I,S,T
158	K	LYS287:B	-0.759		8	-0.759,-0.759			8,8			144/150	R,I,T,K,L,F
159	I	ILE288:B	0.369		3	0.369, 0.369			3,3			143/150	W,S,P,Y,R,N,T,K,I,E,Q,G,H,V,X,L
160	L	LEU289:B	-0.873		9	-0.873,-0.873			9,9			144/150	I,L,M,V
161	D	ASP290:B	0.068		5	0.068, 0.068			5,5			144/150	A,N,R,E,Q,D,T,K
162	T	THR291:B	-0.469		7	-0.469,-0.469			7,7			144/150	S,T,K,H,D,E,N
163	F	PHE292:B	-0.880		9	-0.880,-0.880			9,9			144/150	Y,F
164	E	GLU293:B	0.116		4	0.116, 0.116			4,4			144/150	E,Q,T,K,D,S,A,N,G
165	K	LYS294:B	-0.648		8	-0.648,-0.648			8,8			144/150	G,K,T,R,A,N,E
166	L	LEU295:B	-0.977		9	-0.977,-0.977			9,9			144/150	L
167	K	LYS296:B	-0.000		5	-0.000,-0.000			5,5			144/150	E,Q,D,K,T,S,N,R
168	D	ASP297:B	0.069		5	0.069, 0.069			5,5			143/150	Y,G,C,N,A,M,S,D,T,K
169	L	LEU298:B	-0.624		8	-0.624,-0.624			8,8			143/150	X,V,L,S,I
170	C	CYS299:B	-0.732		8	-0.732,-0.732			8,8			144/150	C,R,S,F,E,Q,L
171	T	THR300:B	0.128		4	0.128, 0.128			4,4			143/150	Q,E,S,T,K,D,N,A,V,R,G
172	E	GLU301:B	-0.456		7	-0.456,-0.456			7,7			143/150	D,K,T,N,E,Q
173	L	LEU302:B	-0.833		9	-0.833,-0.833			9,9			143/150	L,F,I
174	Q	GLN303:B	-0.672		8	-0.672,-0.672			8,8			143/150	K,G,H,I,E,Q
175	K	LYS304:B	-0.339		7	-0.339,-0.339			7,7			143/150	R,N,M,A,T,K,D,S,E,Q
176	K	LYS305:B	-0.720		8	-0.720,-0.720			8,8			141/150	Q,N,R,K
177	I	ILE306:B	-0.977		9	-0.977,-0.977			9,9			137/150	I
