## Supplementary material for "Simplified geometric representations of protein structures identify complementary interaction interfaces": PDB, PQR, mutation rate, and confusion matrix files of the protein docking benchmark 5.0.: 1MQ8_r_cons.txt

POS	SEQ	3LATOM	SCORE		COLOR	CONFIDENCE INTERVAL	CONFIDENCE INTERVAL COLORS	MSA DATA	RESIDUE VARIETY
			(normalized)
1	Q	GLN1:A	-0.873		8	-0.873,-0.873			8,8			48/150	Q,E
2	T	THR2:A	0.013		5	0.013, 0.013			5,5			65/150	I,V,T,L
3	S	SER3:A	-0.562		7	-0.562,-0.562			7,7			72/150	F,W,S,L,T,Q,R
4	V	VAL4:A	-0.610		7	-0.610,-0.610			7,7			104/150	I,V,A,L,M
5	S	SER5:A	0.756		2	0.756, 0.756			2,2			139/150	V,I,D,Q,W,E,Y,T,H,S,F
6	P	PRO6:A	-1.062		9	-1.062,-1.062			9,9			142/150	L,P
7	S	SER7:A	1.877		1	1.877, 1.877			1,1			142/150	P,Q,R,I,L,K,T,S,E,A
8	K	LYS8:A	0.634		3	0.634, 0.634			3,3			144/150	E,A,V,D,K,N,S
9	V	VAL9:A	-0.213		6	-0.213,-0.213			6,6			147/150	V,D,P,A,L,H,T,M
10	I	ILE10:A	-0.102		5	-0.102,-0.102			5,5			150/150	L,T,F,M,V,I
11	L	LEU11:A	-0.117		5	-0.117,-0.117			5,5			150/150	F,T,L,P,I,V,A
12	P	PRO12:A	0.166		4	0.166, 0.166			4,4			150/150	A,E,S,L,H,R,Q,P
13	R	ARG13:A	-0.062		5	-0.062,-0.062			5,5			149/150	T,L,H,K,F,M,E,A,Q,D,P,V,G,R
14	G	GLY14:A	-1.053		9	-1.053,-1.053			9,9			150/150	R,G
15	G	GLY15:A	0.207		4	0.207, 0.207			4,4			150/150	D,G,V,R,S,T,K,A,E
16	S	SER16:A	-0.882		8	-0.882,-0.882			8,8			150/150	P,N,W,F,S,T
17	V	VAL17:A	0.882		2	0.882, 0.882			2,2			150/150	I,V,F,T,L,M
18	L	LEU18:A	1.262		1	1.262, 1.262			1,1			150/150	S,F,N,T,L,K,M,E,W,Q,D,V,R
19	V	VAL19:A	-0.767		8	-0.767,-0.767			8,8			150/150	I,V,M,L
20	T	THR20:A	-0.984		9	-0.984,-0.984			9,9			150/150	K,T,N
21	C	CYS21:A	-1.181		9	-1.181,-1.181			9,9			150/150	C
22	S	SER22:A	-0.914		8	-0.914,-0.914			8,8			150/150	S,T,L,R,I
23	T	THR23:A	0.126		5	0.126, 0.126			5,5			150/150	I,V,D,A,S,F,N,T,L,M
24	S	SER24:A	0.153		4	0.153, 0.153			4,4			150/150	Q,D,P,I,G,V,R,S,N,K,T,A,E
25	C	CYS25:A	-1.108		9	-1.108,-1.108			9,9			150/150	C,G
26	D	ASP26:A	0.282		4	0.282, 0.282			4,4			150/150	P,D,E,A,K,T,L,N,S
27	Q	GLN27:A	1.167		1	1.167, 1.167			1,1			145/150	Y,S,N,K,T,H,A,E,P,Q,D,R,G,V
28	P	PRO28:A	1.675		1	1.675, 1.675			1,1			144/150	P,Q,D,R,I,G,Y,T,K,H,N,S,E,A
29	K	LYS29:A	2.277		1	2.277, 2.277			1,1			144/150	H,D,R,G,I,L,K,T,N,S,F,E,A,P,Q,V
30	L	LEU30:A	3.235		1	3.235, 3.235			1,1			149/150	Y,H,R,I,G,D,E,M,K,L,T,F,N,S,V,P,Q
31	L	LEU31:A	0.190		4	0.190, 0.190			4,4			150/150	F,H,L,M,G,I,V
32	G	GLY32:A	0.131		5	0.131, 0.131			5,5			150/150	A,N,F,S,T,L,G,I,V,R
33	I	ILE33:A	-0.932		9	-0.932,-0.932			9,9			150/150	M,L,I,V
34	E	GLU34:A	-1.137		9	-1.137,-1.137			9,9			150/150	Q,E
35	T	THR35:A	-1.119		9	-1.119,-1.119			9,9			150/150	T,I,A
36	P	PRO36:A	1.271		1	1.271, 1.271			1,1			150/150	V,Q,P,A,E,N,F,S,K,T,L,M,I,D,H,Y
37	L	LEU37:A	-0.295		6	-0.295,-0.295			6,6			150/150	V,P,W,F,S,Q,L
38	P	PRO38:A	1.331		1	1.331, 1.331			1,1			150/150	D,P,I,R,H,K,T,L,F,N,S,M,E,A
39	K	LYS39:A	-0.992		9	-0.992,-0.992			9,9			150/150	R,G,K,L,W
40	K	LYS40:A	1.497		1	1.497, 1.497			1,1			150/150	L,K,T,S,N,M,E,D,Q,V,R
41	E	GLU41:A	1.273		1	1.273, 1.273			1,1			150/150	D,Q,P,G,V,R,S,T,L,M,A,E
42	L	LEU42:A	4.183		1	4.183, 4.183			1,1			6/150	I,V,L
43	L	LEU43:A	0.053		5	0.053, 0.053			5,5			150/150	P,V,I,R,H,L,T,N,M,A
44	L	LEU44:A	1.340		1	1.340, 1.340			1,1			150/150	G,Q,D,P,E,A,T,L,S,N
45	P	PRO45:A	1.721		1	1.721, 1.721			1,1			149/150	R,G,P,Q,D,E,Y,F,S,N,T,K,H
46	G	GLY46:A	-0.797		8	-0.797,-0.797			8,8			150/150	G,R,S,D
47	N	ASN47:A	2.589		1	2.589, 2.589			1,1			149/150	R,G,I,D,Y,H,V,P,Q,E,A,M,K,L,T,N,F,S
48	N	ASN48:A	-0.011		5	-0.011,-0.011			5,5			150/150	T,K,H,S,N,A,P,R,G
49	R	ARG49:A	-0.784		8	-0.784,-0.784			8,8			149/150	Y,W,R,X
50	K	LYS50:A	0.180		4	0.180, 0.180			4,4			150/150	Q,R,I,V,M,S,T,L,K,A,E
51	V	VAL51:A	0.228		4	0.228, 0.228			4,4			150/150	P,V,I,L,T,M,E,A
52	Y	TYR52:A	-0.532		7	-0.532,-0.532			7,7			150/150	R,Y,H,F
53	E	GLU53:A	0.909		2	0.909, 0.909			2,2			150/150	H,K,L,N,E,Q,W,R
54	L	LEU54:A	-1.056		9	-1.056,-1.056			9,9			149/150	I,V,L
55	S	SER55:A	-0.240		6	-0.240,-0.240			6,6			149/150	C,R,V,I,D,Q,L,T,K,S,F,N
56	N	ASN56:A	0.100		5	0.100, 0.100			5,5			148/150	N,S,K,D,E,G
57	V	VAL57:A	-0.722		8	-0.722,-0.722			8,8			149/150	L,M,I,V,A
58	Q	GLN58:A	0.125		5	0.125, 0.125			5,5			149/150	R,G,I,P,Q,D,E,T,L,H,N,S
59	E	GLU59:A	0.984		1	0.984, 0.984			1,1			150/150	G,V,R,Q,D,A,E,N,S,T,K
60	D	ASP60:A	-0.630		7	-0.630,-0.630			7,7			150/150	D,S,N,G,E
61	S	SER61:A	-0.246		6	-0.246,-0.246			6,6			150/150	M,H,T,S,N,A,D,R,I,G
62	Q	GLN62:A	1.704		1	1.704, 1.704			1,1			150/150	E,A,H,K,T,S,F,N,M,V,I,R,Q,D,P
63	P	PRO63:A	0.577		3	0.577, 0.577			3,3			150/150	A,I,G,V,P,F,L
64	M	MET64:A	0.581		3	0.581, 0.581			3,3			150/150	V,I,M,H,K,L,F
65	C	CYS65:A	-1.181		9	-1.181,-1.181			9,9			150/150	C
66	Y	TYR66:A	0.002		5	0.002, 0.002			5,5			149/150	A,F,S,H,Y,I,V,P
67	S	SER67:A	0.373		4	0.373, 0.373			4,4			149/150	T,L,F,S,E,A,V,G
68	N	ASN68:A	0.845		2	0.845, 0.845			2,2			149/150	V,I,R,D,K,L,T,F,N,S,Y,M
69	C	CYS69:A	-1.181		9	-1.181,-1.181			9,9			149/150	C
70	P	PRO70:A	1.062		1	1.062, 1.062			1,1			149/150	T,L,H,N,S,E,A,P,D,Q,R,I,G
71	D	ASP71:A	2.334		1	2.334, 2.334			1,1			138/150	G,R,Q,D,P,A,E,N,S,L,H,K,T
72	G	GLY72:A	2.503		1	2.503, 2.503			1,1			149/150	P,Q,V,M,F,N,S,K,L,T,A,E,D,R,I,G,H
73	Q	GLN73:A	-0.983		9	-0.983,-0.983			9,9			149/150	T,Q,P,V,E,R
74	S	SER74:A	0.941		1	0.941, 0.941			1,1			148/150	Y,M,L,T,S,E,A,Q,V,G,I
75	T	THR75:A	1.115		1	1.115, 1.115			1,1			149/150	R,V,I,G,Q,E,A,M,K,L,T,S,N
76	A	ALA76:A	0.399		3	0.399, 0.399			3,3			149/150	C,R,G,I,V,D,A,S,N,K,T
77	K	LYS77:A	0.182		4	0.182, 0.182			4,4			149/150	Q,P,G,R,H,L,K,T,S,F,E,A
78	T	THR78:A	-0.069		5	-0.069,-0.069			5,5			149/150	A,M,F,S,L,T,I,G,V
79	F	PHE79:A	0.868		2	0.868, 0.868			2,2			149/150	E,Y,H,T,K,L,N,F,S,R,V,I,G,D
80	L	LEU80:A	-0.184		6	-0.184,-0.184			6,6			149/150	I,V,P,L
81	T	THR81:A	-0.666		8	-0.666,-0.666			8,8			149/150	V,I,R,A,L,H,T,S,M
82	V	VAL82:A	-0.787		8	-0.787,-0.787			8,8			149/150	M,P,L,T,V,I
83	Y	TYR83:A	-0.373		6	-0.373,-0.373			6,6			149/150	F,L,Y,I,A
84	W	TRP84:A	1.072		1	1.072, 1.072			1,1			150/150	E,A,H,K,S,R,V,G,Q,W
85	T	THR85:A	0.403		3	0.403, 0.403			3,3			150/150	Y,K,L,T,F,N,E,P,R,C,V,I
86	P	PRO86:A	-1.066		9	-1.066,-1.066			9,9			150/150	R,P,F
87	E	GLU87:A	-0.163		6	-0.163,-0.163			6,6			150/150	E,A,T,D,Q,K,S
88	R	ARG88:A	0.811		2	0.811, 0.811			2,2			148/150	R,C,Q,A,E,S,H,T,K,L,Y
89	V	VAL89:A	-1.045		9	-1.045,-1.045			9,9			150/150	L,M,V,A
90	E	GLU90:A	-0.703		8	-0.703,-0.703			8,8			150/150	E,V,K,T,D,Q
91	L	LEU91:A	-1.057		9	-1.057,-1.057			9,9			150/150	M,L
92	A	ALA92:A	0.406		3	0.406, 0.406			3,3			150/150	Q,D,R,G,V,M,S,T,L,A,E
93	P	PRO93:A	-0.445		7	-0.445,-0.445			7,7			150/150	R,P,M,N,S,L,Q
94	L	LEU94:A	-0.933		9	-0.933,-0.933			9,9			150/150	M,S,F,L
95	P	PRO95:A	-0.860		8	-0.860,-0.860			8,8			149/150	P,Q,D,S
96	S	SER96:A	2.032		1	2.032, 2.032			1,1			150/150	A,E,F,S,L,T,H,R,Q,P
97	W	TRP97:A	-1.048		9	-1.048,-1.048			9,9			149/150	G,W
98	Q	GLN98:A	-0.597		7	-0.597,-0.597			7,7			150/150	V,I,P,Q,Y,L,K,H,N
99	P	PRO99:A	-0.550		7	-0.550,-0.550			7,7			150/150	R,P,L,Q,S
100	V	VAL100:A	-0.867		8	-0.867,-0.867			8,8			150/150	L,S,W,E,A,V,I
101	G	GLY101:A	-0.594		7	-0.594,-0.594			7,7			150/150	G,S,D
102	K	LYS102:A	0.447		3	0.447, 0.447			3,3			150/150	R,E,Q,D,K,S
103	N	ASN103:A	-0.566		7	-0.566,-0.566			7,7			150/150	R,D,Q,P,E,N,S,T,H,K
104	L	LEU104:A	0.430		3	0.430, 0.430			3,3			150/150	V,L,F
105	T	THR105:A	-0.672		8	-0.672,-0.672			8,8			150/150	A,E,I,S,N,L,T
106	L	LEU106:A	-0.994		9	-0.994,-0.994			9,9			150/150	L,M,V
107	R	ARG107:A	0.360		4	0.360, 0.360			4,4			150/150	S,Q,T,H,K,G,R
108	C	CYS108:A	-1.181		9	-1.181,-1.181			9,9			150/150	C
109	Q	GLN109:A	0.603		3	0.603, 0.603			3,3			150/150	L,K,H,S,M,E,Q,W,R,C
110	V	VAL110:A	-1.079		9	-1.079,-1.079			9,9			150/150	V,I,M,L
111	E	GLU111:A	1.572		1	1.572, 1.572			1,1			150/150	M,S,F,L,K,T,A,E,P,W,Q,V,Y,H,D,I
112	G	GLY112:A	-1.052		9	-1.052,-1.052			9,9			149/150	S,G,E
113	G	GLY113:A	-1.064		9	-1.064,-1.064			9,9			150/150	A,R,G
114	A	ALA114:A	-0.096		5	-0.096,-0.096			5,5			150/150	H,T,K,S,E,A,Q,V,G,R
115	P	PRO115:A	-1.181		9	-1.181,-1.181			9,9			150/150	P
116	R	ARG116:A	-1.018		9	-1.018,-1.018			9,9			150/150	Q,R
117	A	ALA117:A	1.500		1	1.500, 1.500			1,1			150/150	A,T,K,H,S,N,G,R,D,Q,P
118	N	ASN118:A	0.439		3	0.439, 0.439			3,3			150/150	Y,S,N,K,H,L,Q,R
119	L	LEU119:A	-1.181		9	-1.181,-1.181			9,9			150/150	L
120	T	THR120:A	-0.336		6	-0.336,-0.336			6,6			150/150	V,E,A,M,T,K,F,S
121	V	VAL121:A	-0.312		6	-0.312,-0.312			6,6			150/150	L,M,V,A
122	V	VAL122:A	-0.421		7	-0.421,-0.421			7,7			150/150	I,V,S,K,T,L,M,A
123	L	LEU123:A	-0.993		9	-0.993,-0.993			9,9			150/150	F,L
124	L	LEU124:A	-0.735		8	-0.735,-0.735			8,8			150/150	F,L,V
125	R	ARG125:A	-0.891		8	-0.891,-0.891			8,8			148/150	W,Q,K,H,R,X
126	G	GLY126:A	-0.360		6	-0.360,-0.360			6,6			150/150	N,W,S,D,G,E,R
127	E	GLU127:A	0.553		3	0.553, 0.553			3,3			150/150	A,E,S,N,K,T,G,P,Q,D
128	K	LYS128:A	-0.489		7	-0.489,-0.489			7,7			150/150	Q,D,K,V,G,E,R
129	E	GLU129:A	-0.621		7	-0.621,-0.621			7,7			150/150	T,L,Q,E,A,V,I
130	L	LEU130:A	-1.181		9	-1.181,-1.181			9,9			149/150	L
131	K	LYS131:A	-0.265		6	-0.265,-0.265			6,6			149/150	V,G,I,D,E,A,Y,T,H,K,F,N,S
132	R	ARG132:A	-0.805		8	-0.805,-0.805			8,8			149/150	A,R,S,W,Q,H,P
133	E	GLU133:A	-0.558		7	-0.558,-0.558			7,7			149/150	E,R,L,H,K,Q
134	P	PRO134:A	0.245		4	0.245, 0.245			4,4			149/150	A,M,S,L,K,H,T,R,G,P,Q
135	A	ALA135:A	-0.024		5	-0.024,-0.024			5,5			149/150	G,V,A,M,F,L,T,K
136	V	VAL136:A	1.745		1	1.745, 1.745			1,1			147/150	D,P,G,I,V,X,F,S,N,T,L,K,M,A,E
137	G	GLY137:A	-0.105		5	-0.105,-0.105			5,5			146/150	V,G,E,R,A,K
138	E	GLU138:A	-0.155		6	-0.155,-0.155			6,6			148/150	V,G,Q,D,E,K,T,H,N
139	P	PRO139:A	-0.206		6	-0.206,-0.206			6,6			147/150	P,L,D,T,S,A
140	A	ALA140:A	-0.065		5	-0.065,-0.065			5,5			147/150	D,P,G,V,N,S,K,T,A,E
141	E	GLU141:A	0.127		5	0.127, 0.127			5,5			148/150	R,I,G,V,Q,A,E,M,N,K,L
142	V	VAL142:A	-0.695		8	-0.695,-0.695			8,8			149/150	F,L,I,G,V,A
143	T	THR143:A	-0.306		6	-0.306,-0.306			6,6			149/150	P,E,A,K,L,T,N,S,M
144	T	THR144:A	0.607		3	0.607, 0.607			3,3			149/150	A,M,Y,F,H,T,V,D
145	T	THR145:A	-0.784		8	-0.784,-0.784			8,8			149/150	P,V,R,K,T,S,M,A
146	V	VAL146:A	-0.898		8	-0.898,-0.898			8,8			149/150	A,V,M,L
147	L	LEU147:A	1.229		1	1.229, 1.229			1,1			149/150	T,L,S,M,E,A,Q,P,R
148	V	VAL148:A	-0.470		7	-0.470,-0.470			7,7			149/150	P,M,T,S,A,V
149	R	ARG149:A	0.726		2	0.726, 0.726			2,2			149/150	G,R,D,E,A,K,T,S
150	R	ARG150:A	-1.100		9	-1.100,-1.100			9,9			150/150	R,K
151	D	ASP151:A	0.957		1	0.957, 0.957			1,1			150/150	E,A,K,S,N,G,R,D
152	H	HIS152:A	-0.895		8	-0.895,-0.895			8,8			150/150	H,D,N
153	H	HIS153:A	-0.921		9	-0.921,-0.921			9,9			150/150	Y,N,L,H,D
154	G	GLY154:A	0.196		4	0.196, 0.196			4,4			150/150	L,K,Q,R,E,A,G
155	A	ALA155:A	-0.805		8	-0.805,-0.805			8,8			150/150	S,T,L,I,V,A
156	N	ASN156:A	-0.675		8	-0.675,-0.675			8,8			150/150	Y,H,K,S,N,R,P,D
157	F	PHE157:A	-1.181		9	-1.181,-1.181			9,9			150/150	F
158	S	SER158:A	-0.976		9	-0.976,-0.976			9,9			150/150	T,S,P
159	C	CYS159:A	-1.181		9	-1.181,-1.181			9,9			150/150	C
160	R	ARG160:A	-0.239		6	-0.239,-0.239			6,6			150/150	I,V,R,C,Q,A,S,F,L,H
161	T	THR161:A	-0.350		6	-0.350,-0.350			6,6			150/150	V,A,T,S,W,M
162	E	GLU162:A	-0.869		8	-0.869,-0.869			8,8			150/150	Q,D,E
163	L	LEU163:A	-1.181		9	-1.181,-1.181			9,9			150/150	L
164	D	ASP164:A	-1.009		9	-1.009,-1.009			9,9			150/150	K,Q,D,N
165	L	LEU165:A	-1.118		9	-1.118,-1.118			9,9			150/150	M,L
166	R	ARG166:A	-0.543		7	-0.543,-0.543			7,7			150/150	R,Q,H,K
167	P	PRO167:A	0.528		3	0.528, 0.528			3,3			149/150	R,A,T,L,H,S,P
168	Q	GLN168:A	0.539		3	0.539, 0.539			3,3			149/150	E,H,K,L,Y,G,R,Q
169	G	GLY169:A	-0.859		8	-0.859,-0.859			8,8			150/150	K,N,S,A,V,G
170	L	LEU170:A	-0.802		8	-0.802,-0.802			8,8			149/150	L,Q,V
171	E	GLU171:A	0.997		1	0.997, 0.997			1,1			150/150	R,G,V,P,Q,A,E,S,K
172	L	LEU172:A	-0.930		9	-0.930,-0.930			9,9			150/150	F,L,V
173	F	PHE173:A	-0.719		8	-0.719,-0.719			8,8			150/150	Y,F,L,I
174	E	GLU174:A	0.981		1	0.981, 0.981			1,1			150/150	A,E,S,F,T,H,L,K,R,V,P,W,Q
175	N	ASN175:A	-1.083		9	-1.083,-1.083			9,9			150/150	K,T,N,S
176	T	THR176:A	-0.227		6	-0.227,-0.227			6,6			150/150	I,V,R,A,S,N,L,H,K,T
177	S	SER177:A	-1.152		9	-1.152,-1.152			9,9			150/150	L,S
178	A	ALA178:A	-0.201		6	-0.201,-0.201			6,6			150/150	E,A,V,G,M,K,T
179	P	PRO179:A	0.017		5	0.017, 0.017			5,5			150/150	A,S,H,L,T,I,V,P
180	Y	TYR180:A	-0.658		8	-0.658,-0.658			8,8			150/150	Q,R,V,I,Y,L,H,S
181	Q	GLN181:A	-0.296		6	-0.296,-0.296			6,6			150/150	Q,R,K,L,H,S,M,E
182	L	LEU182:A	-1.181		9	-1.181,-1.181			9,9			150/150	L
183	Q	GLN183:A	-0.110		5	-0.110,-0.110			5,5			150/150	R,W,H,Q
184	T	THR184:A	-1.056		9	-1.056,-1.056			9,9			150/150	T,I,A
