## Supplementary material for "Simplified geometric representations of protein structures identify complementary interaction interfaces": PDB, PQR, mutation rate, and confusion matrix files of the protein docking benchmark 5.0.: 1T6B_l_cons.txt

POS	SEQ	3LATOM	SCORE		COLOR	CONFIDENCE INTERVAL	CONFIDENCE INTERVAL COLORS	MSA DATA	RESIDUE VARIETY
			(normalized)
12	R	ARG41:Y	0.844		3	0.202, 1.122			4,2			114/301	S,A,T,N,K,E,V,H,Q,D,I,R,G,L
13	A	ALA42:Y	-0.178		5	-0.497,-0.078			6,5			147/301	F,S,T,N,K,Y,E,V,Q,L,A,P,D,I,R,G
14	F	PHE43:Y	-0.053		5	-0.497, 0.202			6,4			214/301	S,A,F,Y,V,H,Q,M,I,R,G,L
15	D	ASP44:Y	-1.546		9	-1.684,-1.551			9,9			281/301	H,N,D,R,E,L
16	L	LEU45:Y	-0.830		7	-1.082,-0.816			8,7			285/301	A,F,S,P,Y,V,M,I,L
17	Y	TYR46:Y	-0.728		7	-0.954,-0.665			8,7			286/301	A,F,T,Y,V,H,Q,M,C,I,G,L
18	F	PHE47:Y	-0.839		7	-1.082,-0.816			8,7			286/301	F,M,T,C,I,Y,L,V
19	V	VAL48:Y	-0.775		7	-0.954,-0.665			8,7			287/301	S,A,F,T,N,V,M,C,I,L
20	L	LEU49:Y	-0.693		7	-0.954,-0.665			8,7			287/301	F,M,W,C,I,L,V
21	D	ASP50:Y	-1.682		9	-1.782,-1.684			9,9			288/301	F,H,N,C,D,R,E
22	K	LYS51:Y	-0.486		6	-0.816,-0.304			7,6			294/301	A,S,T,N,K,E,V,H,Q,M,D,I,R,G,L
23	S	SER52:Y	-1.684		9	-1.782,-1.684			9,9			295/301	S,N
24	G	GLY53:Y	-0.674		7	-0.954,-0.497			8,6			294/301	A,S,T,W,N,E,H,Q,M,D,R,I,G,L
25	S	SER54:Y	-1.684		9	-1.782,-1.684			9,9			295/301	F,S,Q,T,N,K,G,Y
26	V	VAL55:Y	-1.369		9	-1.551,-1.319			9,9			295/301	A,M,T,P,I,L,V
27	A	ALA56:Y	1.244		2	0.569, 1.122			3,2			293/301	F,S,T,N,K,E,Y,V,Q,M,L,A,W,H,D,R,I,G
28	N	ASN57:Y	1.229		2	0.569, 1.122			3,2			104/301	A,S,T,N,K,E,Y,H,Q,D,R,G,L
29	N	ASN58:Y	-0.742		7	-0.954,-0.665			8,7			248/301	F,S,T,N,K,E,Y,V,H,Q,D,I,R,G
30	W	TRP59:Y	-0.982		8	-1.203,-0.816			8,7			238/301	F,Q,W,I,R,G,Y
31	I	ILE60:Y	2.544		1	1.122, 2.544			2,1			254/301	S,F,T,N,K,Y,E,V,Q,M,L,A,P,H,D,R,I,G
32	E	GLU61:Y	0.657		3	0.202, 0.569			4,3			261/301	F,S,T,N,K,Y,E,V,Q,M,L,A,W,P,H,D,R,I
33	I	ILE62:Y	-0.286		6	-0.497,-0.078			6,5			292/301	S,A,F,T,N,K,E,V,H,Q,M,C,D,I,R,G,L
34	Y	TYR63:Y	-0.104		5	-0.497,-0.078			6,5			290/301	S,F,T,N,K,Y,V,Q,M,C,L,A,W,P,H,D,R,I
35	N	ASN64:Y	1.098		2	0.569, 1.122			3,2			292/301	S,T,N,K,Y,E,V,Q,M,L,A,P,H,D,I,R,G
36	F	PHE65:Y	-0.830		7	-1.082,-0.665			8,7			293/301	S,A,F,T,W,N,K,Y,E,V,M,D,I,G,L
37	V	VAL66:Y	-0.755		7	-0.954,-0.665			8,7			294/301	A,S,W,T,E,V,M,I,G,L
38	Q	GLN67:Y	0.422		4	-0.078, 0.569			5,3			294/301	S,F,T,N,K,E,V,Q,M,L,A,W,H,D,I,R,G
39	Q	GLN68:Y	0.794		3	0.202, 1.122			4,2			294/301	A,S,T,N,P,K,E,H,Q,M,D,R,G,L
40	L	LEU69:Y	-0.448		6	-0.665,-0.304			7,6			296/301	S,A,F,T,V,M,I,R,G,L
41	A	ALA70:Y	-0.532		6	-0.816,-0.497			7,6			296/301	F,S,A,T,E,V,M,I,G,L
42	E	GLU71:Y	1.067		2	0.569, 1.122			3,2			295/301	F,S,T,N,K,E,V,Q,M,L,A,W,H,D,R,I,G
43	R	ARG72:Y	0.569		3	0.202, 0.569			4,3			294/301	A,F,S,T,N,K,E,Y,V,H,Q,M,D,R,I,G,L
44	F	PHE73:Y	-0.885		7	-1.082,-0.816			8,7			292/301	S,A,F,T,Y,V,M,I,L
45	V	VAL74:Y	-0.364		6	-0.665,-0.304			7,6			269/301	S,A,T,N,P,K,E,V,Q,D,C,R,I,G,L
46	S	SER75:Y	-0.198		6	-0.497,-0.078			6,5			286/301	A,S,T,N,K,P,Y,E,V,H,Q,D,R,G,L
47	P	PRO76:Y	0.286		4	-0.078, 0.569			5,3			288/301	F,S,T,N,K,E,V,Q,M,L,A,P,H,D,I,R,G
48	E	GLU77:Y	0.897		3	0.202, 1.122			4,2			286/301	F,S,T,N,K,Y,E,V,Q,M,L,A,P,H,D,R,I,G
49	M	MET78:Y	-1.111		8	-1.319,-1.082			9,8			298/301	F,S,A,T,N,V,Q,M,D,I,L
50	R	ARG79:Y	-1.228		8	-1.434,-1.203			9,8			297/301	S,N,K,E,V,H,Q,R,L
51	L	LEU80:Y	-0.602		7	-0.816,-0.497			7,6			297/301	A,F,M,I,L,V
52	S	SER81:Y	-1.189		8	-1.319,-1.082			9,8			297/301	A,S,T,D,C,G,E
53	F	PHE82:Y	-0.786		7	-0.954,-0.665			8,7			297/301	A,F,T,Y,V,M,I,L
54	I	ILE83:Y	-1.105		8	-1.319,-1.082			9,8			297/301	F,A,T,E,V,M,D,I,G,L
55	V	VAL84:Y	-0.559		6	-0.816,-0.497			7,6			297/301	F,S,T,N,K,E,V,Q,M,C,L,A,P,H,D,I,R
56	F	PHE85:Y	-1.022		8	-1.203,-0.954			8,8			297/301	F,M,Y
57	S	SER86:Y	-1.367		9	-1.551,-1.319			9,9			296/301	H,A,S,N,D,K,G
58	S	SER87:Y	0.063		5	-0.304, 0.202			6,4			296/301	F,A,S,T,N,K,Y,E,V,H,M,C,D,R,G,L
59	Q	GLN88:Y	2.544		1	1.122, 2.544			2,1			296/301	F,S,T,N,K,Y,E,V,Q,M,L,A,W,H,D,I,R,G
60	A	ALA89:Y	-0.612		7	-0.816,-0.497			7,6			295/301	F,S,A,W,T,N,K,P,Y,V,H,Q,M,R,I,G
61	T	THR90:Y	1.086		2	0.569, 1.122			3,2			295/301	F,S,T,N,K,Y,E,V,Q,M,L,A,H,D,R,I,G
62	I	ILE91:Y	0.018		5	-0.304, 0.202			6,4			293/301	S,T,N,K,Y,E,V,Q,L,A,W,P,H,D,R,I
63	I	ILE92:Y	-0.176		5	-0.497,-0.078			6,5			114/301	A,F,T,W,K,Y,V,H,Q,D,I,L
64	L	LEU93:Y	-0.337		6	-0.665,-0.078			7,5			108/301	S,A,T,V,Q,M,C,I,L
65	P	PRO94:Y	0.203		4	-0.078, 0.202			5,4			287/301	F,S,T,N,K,Y,E,V,Q,M,L,A,P,H,D,R,I,G
66	L	LEU95:Y	-0.053		5	-0.497, 0.202			6,4			284/301	A,S,F,T,N,P,K,Y,V,H,Q,M,D,R,I,G,L
67	T	THR96:Y	-0.412		6	-0.665,-0.304			7,6			285/301	F,S,T,N,K,E,Y,V,Q,M,L,A,W,P,H,D,I,R,G
68	G	GLY97:Y	0.436		4	-0.078, 0.569			5,3			295/301	F,S,T,N,K,Y,E,V,Q,L,A,W,P,H,D,R,G
69	D	ASP98:Y	-0.032		5	-0.304, 0.202			6,4			295/301	F,S,T,N,K,Y,E,V,Q,M,L,A,P,H,D,I,R,G
70	R	ARG99:Y	0.650		3	0.202, 0.569			4,3			298/301	F,S,T,N,K,E,V,Q,M,C,L,A,P,H,D,R,I,G
71	G	GLY100:Y	2.515		1	1.122, 2.544			2,1			162/301	F,S,T,N,K,E,Y,V,Q,M,L,A,W,H,D,I,R,G
72	K	LYS101:Y	-0.121		5	-0.497,-0.078			6,5			299/301	F,S,T,N,K,Y,E,V,Q,M,C,L,A,H,D,R,I,G
73	I	ILE102:Y	-0.841		7	-1.082,-0.816			8,7			299/301	F,A,S,M,I,L,V
74	S	SER103:Y	1.272		2	0.569, 1.122			3,2			299/301	F,S,T,N,K,Y,E,V,Q,M,L,A,P,H,D,R,I,G
75	K	LYS104:Y	1.266		2	0.569, 1.122			3,2			299/301	F,A,S,T,N,P,K,Y,E,H,Q,M,D,I,R,G
76	G	GLY105:Y	-0.471		6	-0.954,-0.304			8,6			85/301	S,N,K,G,E
77	L	LEU106:Y	-1.089		8	-1.434,-0.954			9,8			85/301	F,R,I,L,V
78	E	GLU107:Y	2.527		1	1.122, 2.544			2,1			84/301	A,S,T,N,K,E,Q,M,D,I,R,L
79	D	ASP108:Y	2.379		1	1.122, 2.544			2,1			85/301	A,S,T,N,K,E,V,Q,D,R,I,L
80	L	LEU109:Y	-0.714		7	-0.954,-0.665			8,7			284/301	F,S,A,T,Y,V,Q,M,D,R,I,L
81	K	LYS110:Y	2.039		1	0.569, 2.544			3,1			145/301	A,S,T,N,P,K,E,Y,V,H,Q,D,I,R,G,L
82	R	ARG111:Y	2.518		1	1.122, 2.544			2,1			141/301	A,S,W,T,N,K,Y,E,H,Q,M,D,R,I,G,L
83	V	VAL112:Y	1.093		2	0.569, 1.122			3,2			268/301	F,S,T,N,K,Y,E,V,Q,M,L,A,P,H,D,I,R,G
84	S	SER113:Y	0.005		5	-0.304, 0.202			6,4			269/301	F,S,T,N,K,Y,E,V,Q,M,L,A,P,H,D,I,R,G
85	P	PRO114:Y	0.303		4	-0.078, 0.569			5,3			267/301	S,T,N,K,E,Y,V,Q,M,L,A,W,P,H,D,I,R,G
86	V	VAL115:Y	0.415		4	-0.078, 0.569			5,3			252/301	F,S,A,W,T,N,P,K,E,V,Q,M,D,R,G
87	G	GLY116:Y	-0.763		7	-0.954,-0.665			8,7			298/301	A,S,T,N,K,P,Y,E,H,Q,D,R,G,L
88	E	GLU117:Y	0.615		3	0.202, 0.569			4,3			297/301	S,F,A,W,T,N,K,Y,E,V,H,Q,M,D,R,I,G,L
89	T	THR118:Y	-1.666		9	-1.782,-1.684			9,9			298/301	A,S,T,N,P,H,D,C,R,I
90	Y	TYR119:Y	0.673		3	0.202, 0.569			4,3			297/301	S,F,T,N,K,E,Y,V,Q,M,C,L,A,W,H,D,R,I,G
91	I	ILE120:Y	-1.280		8	-1.434,-1.203			9,8			298/301	F,A,T,K,Y,V,H,M,I,G,L
92	H	HIS121:Y	-0.724		7	-0.954,-0.665			8,7			297/301	F,A,S,T,N,K,P,E,Y,V,H,Q,D,R,G
93	E	GLU122:Y	0.557		4	0.202, 0.569			4,3			298/301	S,A,T,N,P,K,Y,E,V,Q,M,D,I,R,G,L
94	G	GLY123:Y	-1.354		9	-1.551,-1.319			9,9			298/301	A,S,N,G,V
95	L	LEU124:Y	-0.614		7	-0.816,-0.497			7,6			297/301	F,W,T,M,I,L,V
96	K	LYS125:Y	1.414		1	0.569, 1.122			3,2			294/301	S,T,N,K,Y,E,V,Q,M,L,A,W,H,D,I,R,G
97	L	LEU126:Y	1.198		2	0.569, 1.122			3,2			294/301	F,S,A,T,N,K,E,Y,V,H,Q,M,D,I,R,L
98	A	ALA127:Y	-0.005		5	-0.304, 0.202			6,4			294/301	S,T,N,K,Y,E,V,Q,M,C,L,A,W,H,I,R,G
99	N	ASN128:Y	0.225		4	-0.078, 0.202			5,4			290/301	S,T,N,K,Y,E,V,Q,M,C,L,A,H,D,R,I,G
100	E	GLU129:Y	0.853		3	0.202, 1.122			4,2			291/301	S,F,T,N,K,E,V,Q,M,L,A,P,H,D,R,I,G
101	Q	GLN130:Y	-0.866		7	-1.082,-0.816			8,7			159/301	A,S,F,T,N,P,Y,E,V,Q,M,I,L
102	I	ILE131:Y	0.228		4	-0.078, 0.202			5,4			294/301	S,F,T,N,K,E,Y,V,Q,M,L,A,W,P,H,D,I,R,G
103	Q	GLN132:Y	1.150		2	0.569, 1.122			3,2			293/301	S,F,T,N,K,Y,E,V,Q,M,C,L,A,W,P,H,D,I,R,G
104	K	LYS133:Y	0.404		4	-0.078, 0.569			5,3			276/301	F,S,T,N,K,E,Y,V,Q,M,L,A,W,P,H,D,I,R,G
105	A	ALA134:Y	0.008		5	-0.304, 0.202			6,4			273/301	S,F,T,N,K,E,V,Q,M,L,A,P,H,D,R,I,G
106	G	GLY135:Y	1.236		2	0.569, 1.122			3,2			152/301	A,S,T,N,K,P,Y,E,V,H,Q,C,D,R,G
107	G	GLY136:Y	0.643		3	0.202, 1.122			4,2			134/301	F,S,A,T,N,P,K,E,V,H,Q,D,R,G
108	L	LEU137:Y	-0.206		6	-0.497,-0.078			6,5			260/301	F,S,T,N,K,E,Y,V,Q,M,C,L,A,P,H,D,I,R,G
109	K	LYS138:Y	1.263		2	0.202, 1.122			4,2			82/301	F,S,T,N,K,Y,E,M,L,A,P,H,D,I,R,G
110	T	THR139:Y	0.136		5	-0.304, 0.569			6,3			90/301	S,F,A,T,P,V,I,R,G,L
111	S	SER140:Y	0.048		5	-0.304, 0.202			6,4			284/301	S,T,N,K,V,Q,M,C,L,A,P,H,D,I,R,G
112	S	SER141:Y	-0.794		7	-0.954,-0.665			8,7			285/301	A,S,T,N,K,P,E,V,H,Q,C,D,I,R,G
113	I	ILE142:Y	-0.570		7	-0.816,-0.497			7,6			292/301	S,A,F,T,N,P,K,Y,V,H,Q,M,R,I,L
114	I	ILE143:Y	-0.992		8	-1.203,-0.954			8,8			292/301	A,M,W,T,I,L,V
115	I	ILE144:Y	-1.050		8	-1.203,-0.954			8,8			299/301	A,F,M,W,I,L,V
116	A	ALA145:Y	-1.010		8	-1.203,-0.954			8,8			298/301	A,T,N,V,M,C,I,L
117	L	LEU146:Y	-0.775		7	-0.954,-0.665			8,7			299/301	F,A,M,I,Y,L,V
118	T	THR147:Y	-1.540		9	-1.684,-1.551			9,9			299/301	A,S,T,P,V,H,I,L
119	D	ASP148:Y	-1.595		9	-1.782,-1.551			9,9			299/301	S,A,W,T,N,K,D,G
120	G	GLY149:Y	-1.670		9	-1.782,-1.684			9,9			298/301	A,S,Q,P,G
121	K	LYS150:Y	0.676		3	0.202, 0.569			4,3			294/301	F,S,T,N,K,Y,E,V,Q,M,L,A,W,P,H,D,I,R,G
122	L	LEU151:Y	-0.793		7	-1.082,-0.665			8,7			94/301	P,E,V,M,D,I,G,L
123	D	ASP152:Y	2.437		1	1.122, 2.544			2,1			94/301	S,T,N,K,Y,E,V,Q,M,L,A,P,H,D,R,G
124	G	GLY153:Y	1.780		1	0.569, 2.544			3,1			94/301	F,S,T,N,K,Y,E,V,Q,C,L,A,P,D,I,R,G
125	L	LEU154:Y	-0.547		6	-0.816,-0.497			7,6			286/301	S,F,T,N,K,E,Y,V,Q,M,L,A,W,P,H,D,R,I,G
126	V	VAL155:Y	0.283		4	-0.078, 0.569			5,3			284/301	S,T,N,K,Y,E,V,Q,M,L,A,P,H,D,R,I,G
127	P	PRO156:Y	0.502		4	-0.078, 0.569			5,3			164/301	S,A,F,T,N,P,E,Y,V,H,Q,M,D,R,I,G,L
128	S	SER157:Y	2.515		1	1.122, 2.544			2,1			102/301	F,S,T,N,K,Y,E,V,Q,C,L,A,W,P,H,D,R,I,G
129	Y	TYR158:Y	2.430		1	1.122, 2.544			2,1			101/301	F,S,T,N,K,E,Y,V,M,C,L,A,P,H,D,R,I
130	A	ALA159:Y	-0.285		6	-0.665,-0.078			7,5			101/301	S,A,W,T,N,P,V,C,R,I,G,L
131	E	GLU160:Y	0.071		5	-0.304, 0.202			6,4			185/301	F,S,T,N,K,E,V,Q,M,L,A,W,P,D,I,R,G
132	K	LYS161:Y	-0.345		6	-0.665,-0.304			7,6			281/301	F,S,T,N,K,Y,E,V,Q,M,L,A,P,H,D,R,I,G
133	E	GLU162:Y	-0.898		7	-1.082,-0.816			8,7			292/301	S,F,T,N,K,E,V,Q,L,A,P,H,D,R,I,G
134	A	ALA163:Y	-0.022		5	-0.304, 0.202			6,4			297/301	F,S,A,T,N,P,K,E,V,Q,D,R,I,G,L
135	K	LYS164:Y	1.755		1	0.569, 2.544			3,1			299/301	F,S,T,N,K,Y,E,V,Q,M,L,A,P,H,D,I,R,G
136	I	ILE165:Y	0.348		4	-0.078, 0.569			5,3			299/301	A,S,T,N,P,K,Y,E,V,H,Q,M,C,I,R,L
137	S	SER166:Y	-1.064		8	-1.203,-0.954			8,8			297/301	F,S,T,N,K,Y,E,V,Q,C,L,A,P,H,D,I,G
138	R	ARG167:Y	-0.421		6	-0.665,-0.304			7,6			180/301	F,S,A,T,N,K,E,V,Q,M,D,I,R,G,L
139	S	SER168:Y	1.299		2	0.569, 1.122			3,2			294/301	A,S,T,N,K,Y,E,V,Q,M,D,I,R,G,L
140	L	LEU169:Y	1.099		2	0.569, 1.122			3,2			296/301	S,F,T,N,K,E,Y,V,Q,M,C,L,A,H,D,I,R,G
141	G	GLY170:Y	-0.696		7	-0.954,-0.665			8,7			299/301	S,N,K,E,H,Q,D,I,R,G,L
142	A	ALA171:Y	-0.919		7	-1.082,-0.816			8,7			300/301	F,S,A,T,K,E,V,H,M,I,G,L
143	S	SER172:Y	0.595		3	0.202, 0.569			4,3			299/301	A,F,S,T,N,P,K,E,Y,V,H,Q,M,D,R,I,G,L
144	V	VAL173:Y	-0.813		7	-1.082,-0.665			8,7			301/301	A,F,T,V,M,I,R,L
145	Y	TYR174:Y	-0.288		6	-0.665,-0.078			7,5			301/301	S,A,F,T,N,K,Y,V,H,D,I,L
146	C	CYS175:Y	-0.942		8	-1.082,-0.816			8,7			301/301	A,F,S,T,N,C,P,G,V
147	V	VAL176:Y	-0.838		7	-1.082,-0.816			8,7			301/301	A,S,F,V,M,D,I,L
148	G	GLY177:Y	-1.464		9	-1.684,-1.434			9,9			298/301	A,D,K,R,G,E,V
149	V	VAL178:Y	-0.904		7	-1.082,-0.816			8,7			297/301	F,Y,V,M,I,R,G,L
150	L	LEU179:Y	0.479		4	-0.078, 0.569			5,3			119/301	S,F,A,T,N,K,E,Y,H,M,D,I,R,G,L
151	D	ASP180:Y	0.253		4	-0.304, 0.569			6,3			121/301	A,S,T,N,P,K,E,V,Q,M,D,I,R,G,L
152	F	PHE181:Y	0.918		3	0.202, 1.122			4,2			123/301	S,A,F,T,N,K,E,Y,H,Q,M,D,R,G,L
153	E	GLU182:Y	-0.092		5	-0.497,-0.078			6,5			270/301	A,F,S,T,N,K,Y,E,V,H,Q,D,I,R,G,L
154	Q	GLN183:Y	1.062		2	0.569, 1.122			3,2			270/301	S,F,T,N,K,Y,E,V,Q,M,L,A,W,P,H,D,R,I
155	A	ALA184:Y	1.171		2	0.569, 1.122			3,2			268/301	F,S,T,N,K,Y,E,V,Q,L,A,P,H,D,R,I,G
156	Q	GLN185:Y	-0.671		7	-0.954,-0.497			8,6			278/301	F,S,A,N,K,Y,E,V,H,Q,M,D,I,G,L
157	L	LEU186:Y	-1.108		8	-1.319,-1.082			9,8			278/301	S,A,F,T,E,V,H,Q,M,D,I,R,L
158	E	GLU187:Y	0.870		3	0.202, 1.122			4,2			277/301	F,S,T,N,K,Y,E,V,Q,M,L,A,H,D,I,R,G
159	R	ARG188:Y	0.791		3	0.202, 1.122			4,2			276/301	A,S,W,T,N,K,Y,E,V,H,Q,D,I,R,G,L
160	I	ILE189:Y	-1.089		8	-1.319,-1.082			9,8			276/301	A,T,K,E,V,M,D,R,I,G,L
161	A	ALA190:Y	-1.289		8	-1.434,-1.203			9,8			275/301	F,S,A,W,T,N,E,V,Q,M,R,I,G,L
162	D	ASP191:Y	-0.695		7	-0.954,-0.665			8,7			269/301	S,A,T,N,E,V,Q,D,I,R,G,L
163	S	SER192:Y	-0.115		5	-0.497, 0.202			6,4			131/301	F,A,S,T,N,K,Y,E,H,Q,D,R,G,L
164	K	LYS193:Y	0.967		2	0.202, 1.122			4,2			229/301	S,A,T,N,P,K,E,V,H,Q,M,D,R,I,G,L
165	E	GLU194:Y	0.817		3	0.202, 1.122			4,2			218/301	F,S,T,N,K,Y,E,V,Q,M,C,L,A,P,H,D,I,R,G
166	Q	GLN195:Y	0.284		4	-0.078, 0.569			5,3			164/301	F,S,T,N,K,E,Y,V,Q,C,L,A,W,H,D,R,I,G
167	V	VAL196:Y	-0.024		5	-0.304, 0.202			6,4			169/301	S,F,T,N,K,Y,E,V,Q,M,C,L,A,H,D,I,R,G
168	F	PHE197:Y	-0.823		7	-1.082,-0.665			8,7			218/301	A,F,W,T,N,P,K,Y,V,H,M,C,I,L
169	P	PRO198:Y	-0.189		6	-0.497,-0.078			6,5			209/301	S,F,A,T,K,P,Y,E,V,H,R,I,G,L
170	V	VAL199:Y	0.189		4	-0.304, 0.202			6,4			199/301	F,S,T,N,K,Y,E,V,Q,M,C,L,A,P,H,D,I,R,G
171	K	LYS200:Y	-0.417		6	-0.665,-0.304			7,6			197/301	F,T,N,K,Y,E,V,Q,L,A,W,H,D,I,R,G
172	G	GLY201:Y	0.891		3	0.202, 1.122			4,2			193/301	F,A,S,T,N,P,K,Y,E,H,Q,D,I,R,G
173	G	GLY202:Y	-0.365		6	-0.665,-0.304			7,6			181/301	F,A,S,T,N,K,Y,E,Q,D,R,G
174	F	PHE203:Y	-1.183		8	-1.434,-1.082			9,8			174/301	A,S,F,P,Y,E,V,Q,D,R,L
175	Q	GLN204:Y	0.250		4	-0.078, 0.569			5,3			174/301	S,A,T,N,K,Y,E,H,Q,D,R
176	A	ALA205:Y	-0.150		5	-0.497,-0.078			6,5			174/301	S,A,T,N,K,E,Y,V,Q,M,D,I,R,G,L
177	L	LEU206:Y	-1.319		9	-1.551,-1.203			9,8			172/301	A,F,M,P,K,I,L
178	K	LYS207:Y	0.708		3	0.202, 1.122			4,2			170/301	A,S,T,N,P,K,E,V,H,Q,D,I,R,G,L
179	G	GLY208:Y	0.854		3	0.202, 1.122			4,2			166/301	A,S,T,N,K,P,E,V,H,D,R,G,L
180	I	ILE209:Y	-0.815		7	-1.082,-0.665			8,7			165/301	A,T,K,E,V,M,I,G,L
181	I	ILE210:Y	-0.499		6	-0.816,-0.304			7,6			139/301	S,F,A,T,N,K,E,Y,V,Q,R,I,G,L
