## Supplementary material for "Simplified geometric representations of protein structures identify complementary interaction interfaces": PDB, PQR, mutation rate, and confusion matrix files of the protein docking benchmark 5.0.: 1T6B_r_cons.txt

POS	SEQ	3LATOM	SCORE		COLOR	CONFIDENCE INTERVAL	CONFIDENCE INTERVAL COLORS	MSA DATA	RESIDUE VARIETY
			(normalized)
1	S	SER14:A	-0.071		5	-0.071,-0.071			5,5			6/46	S,F
2	S	SER15:A	-0.069		5*	-0.069,-0.069			5,5			5/46	S,N
3	S	SER16:A	-0.704		9	-0.704,-0.704			9,9			6/46	S
4	Q	GLN17:A	-0.318		7	-0.318,-0.318			7,7			12/46	N,K,Q,T
5	G	GLY18:A	-0.704		9	-0.704,-0.704			9,9			12/46	G
6	L	LEU19:A	-0.538		8	-0.538,-0.538			8,8			13/46	L,F
7	L	LEU20:A	-0.359		7	-0.359,-0.359			7,7			13/46	M,L
8	G	GLY21:A	-0.388		7	-0.388,-0.388			7,7			13/46	G,S
9	Y	TYR22:A	-0.523		8	-0.523,-0.523			8,8			13/46	Y,F
10	Y	TYR23:A	-0.704		9	-0.704,-0.704			9,9			13/46	Y
11	F	PHE24:A	-0.514		8	-0.514,-0.514			8,8			13/46	F,Y
12	S	SER25:A	-0.184		6	-0.184,-0.184			6,6			13/46	N,T,S
13	D	ASP26:A	-0.560		9	-0.560,-0.560			9,9			13/46	G,D
14	L	LEU27:A	0.014		5	0.014, 0.014			5,5			13/46	L,K,S,E
15	N	ASN28:A	-0.157		6	-0.157,-0.157			6,6			13/46	N,D,H,E
16	F	PHE29:A	-0.514		8	-0.514,-0.514			8,8			13/46	L,F
17	Q	GLN30:A	-0.191		6	-0.191,-0.191			6,6			13/46	K,D,N,S,Q
18	A	ALA31:A	0.018		5	0.018, 0.018			5,5			13/46	E,A,N,D
19	P	PRO32:A	-0.245		7	-0.245,-0.245			7,7			13/46	P,L,T
20	M	MET33:A	1.229		1	1.229, 1.229			1,1			13/46	V,E,T,M,K,A,L
21	V	VAL34:A	-0.044		5	-0.044,-0.044			5,5			13/46	M,L,V,F
22	V	VAL35:A	-0.213		6	-0.213,-0.213			6,6			13/46	M,I,V
23	T	THR36:A	-0.336		7	-0.336,-0.336			7,7			13/46	A,T,S
24	S	SER37:A	0.379		3	0.379, 0.379			3,3			13/46	N,P,T,Q,S
25	S	SER38:A	0.061		5	0.061, 0.061			5,5			13/46	K,L,I,E,T,S
26	T	THR39:A	-0.221		6	-0.221,-0.221			6,6			13/46	T,E,R,K
27	T	THR40:A	-0.233		6	-0.233,-0.233			6,6			13/46	N,D,G,S,T
28	G	GLY41:A	-0.112		6	-0.112,-0.112			6,6			13/46	G,S,N
29	D	ASP42:A	-0.133		6	-0.133,-0.133			6,6			13/46	E,I,N,D
30	L	LEU43:A	-0.538		8	-0.538,-0.538			8,8			13/46	L,F
31	S	SER44:A	-0.280		7	-0.280,-0.280			7,7			13/46	T,F,S,K
32	I	ILE45:A	0.120		4	0.120, 0.120			4,4			13/46	F,V,I,L,Y
33	P	PRO46:A	0.586		1	0.586, 0.586			1,1			13/46	E,I,S,K,D,P
34	S	SER47:A	-0.302		7	-0.302,-0.302			7,7			13/46	S,E,G,N,K
35	S	SER48:A	0.104		4	0.104, 0.104			4,4			13/46	S,E,D,N,K
36	E	GLU49:A	0.151		4	0.151, 0.151			4,4			13/46	K,N,D,I,E,Q
37	L	LEU50:A	0.160		4	0.160, 0.160			4,4			13/46	V,I,H,L
38	E	GLU51:A	0.129		4	0.129, 0.129			4,4			13/46	F,E,G,D
39	N	ASN52:A	0.118		4	0.118, 0.118			4,4			13/46	N,D,K,S,E
40	I	ILE53:A	-0.148		6	-0.148,-0.148			6,6			13/46	L,F,S,I
41	P	PRO54:A	0.663		1	0.663, 0.663			1,1			13/46	P,N,D,S,T
42	S	SER55:A	-0.038		5	-0.038,-0.038			5,5			13/46	S,I,E,N,D,K
43	E	GLU56:A	-0.215		6	-0.215,-0.215			6,6			13/46	G,E,N,D
44	N	ASN57:A	-0.254		7	-0.254,-0.254			7,7			13/46	L,N,K,S,E
45	Q	GLN58:A	-0.146		6	-0.146,-0.146			6,6			13/46	Q,S,T,R,K
46	Y	TYR59:A	0.574		1	0.574, 0.574			1,1			12/46	Y,K,N,D,F,Q
47	F	PHE60:A	-0.398		8	-0.398,-0.398			8,8			13/46	F,V,I
48	Q	GLN61:A	-0.489		8	-0.489,-0.489			8,8			13/46	Q,K
49	S	SER62:A	-0.704		9	-0.704,-0.704			9,9			13/46	S
50	A	ALA63:A	-0.235		6	-0.235,-0.235			6,6			13/46	A,I
51	I	ILE64:A	-0.380		7	-0.380,-0.380			7,7			13/46	M,R,I
52	W	TRP65:A	-0.704		9	-0.704,-0.704			9,9			13/46	W
53	S	SER66:A	0.327		3	0.327, 0.327			3,3			13/46	L,R,T,S,I
54	G	GLY67:A	-0.704		9	-0.704,-0.704			9,9			13/46	G
55	F	PHE68:A	-0.134		6	-0.134,-0.134			6,6			13/46	Y,K,R,F
56	I	ILE69:A	-0.350		7	-0.350,-0.350			7,7			13/46	I,V,L
57	K	LYS70:A	-0.541		8	-0.541,-0.541			8,8			13/46	N,K,I
58	V	VAL71:A	0.186		4	0.186, 0.186			4,4			13/46	V,A,P
59	K	LYS72:A	0.510		2	0.510, 0.510			2,2			13/46	K,D,E,G,Q,S
60	K	LYS73:A	-0.424		8	-0.424,-0.424			8,8			13/46	I,E,K
61	S	SER74:A	-0.196		6	-0.196,-0.196			6,6			13/46	D,S,T
62	D	ASP75:A	-0.052		5	-0.052,-0.052			5,5			13/46	D,G
63	E	GLU76:A	-0.312		7	-0.312,-0.312			7,7			13/46	K,E,I
64	Y	TYR77:A	-0.704		9	-0.704,-0.704			9,9			13/46	Y
65	T	THR78:A	-0.243		7	-0.243,-0.243			7,7			13/46	T,I,E,V
66	F	PHE79:A	-0.514		8	-0.514,-0.514			8,8			13/46	L,F
67	A	ALA80:A	-0.511		8	-0.511,-0.511			8,8			13/46	A,L,S
68	T	THR81:A	-0.589		9	-0.589,-0.589			9,9			13/46	T,I
69	S	SER82:A	-0.515		8	-0.515,-0.515			8,8			13/46	N,D,S
70	A	ALA83:A	1.440		1	1.440, 1.440			1,1			13/46	S,N,D,P,A,L,R
71	D	ASP84:A	-0.348		7	-0.348,-0.348			7,7			13/46	N,D
72	N	ASN85:A	-0.123		6	-0.123,-0.123			6,6			12/46	D,N,Q,S
73	H	HIS86:A	-0.249		7	-0.249,-0.249			7,7			10/46	H,D,N
74	V	VAL87:A	-0.320		7	-0.320,-0.320			7,7			13/46	T,V,I
75	T	THR88:A	0.129		4	0.129, 0.129			4,4			13/46	T,V,I,L,M
76	M	MET89:A	-0.015		5	-0.015,-0.015			5,5			13/46	I,L,M
77	W	TRP90:A	-0.104		6	-0.104,-0.104			6,6			13/46	E,S,Q,W
78	V	VAL91:A	-0.212		6	-0.212,-0.212			6,6			13/46	L,V,I
79	D	ASP92:A	-0.454		8	-0.454,-0.454			8,8			13/46	N,D
80	D	ASP93:A	0.562		1	0.562, 0.562			1,1			12/46	N,D,T,S,G
81	Q	GLN94:A	-0.276		7	-0.276,-0.276			7,7			13/46	E,Q,H,K,N
82	E	GLU95:A	0.597		1	0.597, 0.597			1,1			13/46	D,K,S,Q,T,V,E
83	V	VAL96:A	-0.227		6	-0.227,-0.227			6,6			13/46	T,I,V,D
84	I	ILE97:A	-0.349		7	-0.349,-0.349			7,7			13/46	L,M,V,I
85	N	ASN98:A	0.848		1	0.848, 0.848			1,1			10/46	M,D,N,A,S
86	S	SER103:A	1.314		1	1.314, 1.314			1,1			11/46	Y,L,G,E,T,S
87	N	ASN104:A	-0.166		6	-0.166,-0.166			6,6			13/46	K,L,N,Q,H
88	K	LYS105:A	-0.536		8	-0.536,-0.536			8,8			13/46	K,T,S
89	I	ILE106:A	-0.332		7	-0.332,-0.332			7,7			13/46	I,V,L
90	R	ARG107:A	1.125		1	1.125, 1.125			1,1			13/46	R,N,K,Y,W,E
91	L	LEU108:A	-0.538		8	-0.538,-0.538			8,8			13/46	L,M
92	E	GLU109:A	-0.458		8	-0.458,-0.458			8,8			13/46	E,K,D
93	K	LYS110:A	-0.629		9	-0.629,-0.629			9,9			13/46	K,E
94	G	GLY111:A	0.006		5	0.006, 0.006			5,5			13/46	G,D
95	R	ARG112:A	-0.133		6	-0.133,-0.133			6,6			13/46	I,Q,K,R
96	L	LEU113:A	-0.083		6	-0.083,-0.083			6,6			13/46	L,I,E,F
97	Y	TYR114:A	-0.704		9	-0.704,-0.704			9,9			13/46	Y
98	Q	GLN115:A	0.343		3	0.343, 0.343			3,3			13/46	Q,T,E,P,N,K
99	I	ILE116:A	-0.245		7	-0.245,-0.245			7,7			13/46	I,V
100	K	LYS117:A	-0.462		8	-0.462,-0.462			8,8			13/46	T,K,R
101	I	ILE118:A	-0.482		8	-0.482,-0.482			8,8			13/46	I,V,L
102	Q	GLN119:A	-0.346		7	-0.346,-0.346			7,7			13/46	E,T,Q,K
103	Y	TYR120:A	0.253		3	0.253, 0.253			3,3			13/46	Y,C,L,V,Q
104	Q	GLN121:A	-0.229		6	-0.229,-0.229			6,6			13/46	Q,K,R
105	R	ARG122:A	2.038		1	2.038, 2.038			1,1			13/46	L,P,A,R,D,G,Q
106	E	GLU123:A	-0.353		7	-0.353,-0.353			7,7			13/46	E,D,K
107	N	ASN124:A	-0.222		6	-0.222,-0.222			6,6			13/46	S,E,N
108	P	PRO125:A	1.396		1	1.396, 1.396			1,1			13/46	I,S,K,N,L,P
109	T	THR126:A	0.519		2	0.519, 0.519			2,2			13/46	N,S,T,G
110	E	GLU127:A	0.264		3	0.264, 0.264			3,3			13/46	E,Q,L,A,D,N
111	K	LYS128:A	-0.416		8	-0.416,-0.416			8,8			13/46	T,K,N
112	G	GLY129:A	1.971		1	1.971, 1.971			1,1			13/46	G,E,L,D,M
113	L	LEU130:A	0.569		1	0.569, 0.569			1,1			13/46	F,S,I,E,L
114	D	ASP131:A	1.231		1	1.231, 1.231			1,1			13/46	A,D,N,S,V,G
115	F	PHE132:A	0.427		2	0.427, 0.427			2,2			13/46	L,P,Y,F
116	K	LYS133:A	-0.247		7	-0.247,-0.247			7,7			13/46	K,N,Q
117	L	LEU134:A	-0.537		8	-0.537,-0.537			8,8			13/46	L,M
118	Y	TYR135:A	0.196		4	0.196, 0.196			4,4			13/46	F,Y,K,N
119	W	TRP136:A	0.788		1	0.788, 0.788			1,1			13/46	R,Q,W
120	T	THR137:A	-0.133		6	-0.133,-0.133			6,6			13/46	T,S,I,E
121	D	ASP138:A	0.738		1	0.738, 0.738			1,1			13/46	R,L,N,D,H,T
122	S	SER139:A	0.101		4	0.101, 0.101			4,4			10/46	P,T,S
123	Q	GLN140:A	0.342		3	0.342, 0.342			3,3			13/46	A,D,N,S,Q
124	N	ASN141:A	-0.181		6	-0.181,-0.181			6,6			13/46	N,S,G
125	K	LYS142:A	0.024		5	0.024, 0.024			5,5			13/46	T,N,D,M,K
126	K	LYS143:A	-0.028		5	-0.028,-0.028			5,5			13/46	R,K,F,T,E
127	E	GLU144:A	-0.236		7	-0.236,-0.236			7,7			13/46	E,I,T,K
128	V	VAL145:A	-0.155		6	-0.155,-0.155			6,6			13/46	T,V,I
129	I	ILE146:A	-0.590		9	-0.590,-0.590			9,9			13/46	S,I
130	S	SER147:A	-0.138		6	-0.138,-0.138			6,6			13/46	P,N,S
131	S	SER148:A	-0.203		6	-0.203,-0.203			6,6			13/46	K,E,Q,S
132	D	ASP149:A	0.430		2	0.430, 0.430			2,2			13/46	H,S,E,G,D,K
133	N	ASN150:A	-0.365		7	-0.365,-0.365			7,7			13/46	C,N,K,Q
134	L	LEU151:A	-0.543		8	-0.543,-0.543			8,8			13/46	L,I
135	Q	GLN152:A	0.324		3	0.324, 0.324			3,3			13/46	L,Y,F,Q,V
136	L	LEU153:A	-0.542		8	-0.542,-0.542			8,8			13/46	S,L
137	P	PRO154:A	-0.390		7	-0.390,-0.390			7,7			13/46	P,R
138	E	GLU155:A	-0.150		6	-0.150,-0.150			6,6			13/46	K,N,D,E
139	L	LEU156:A	-0.132		6	-0.132,-0.132			6,6			13/46	I,F,Y,L
140	K	LYS157:A	-0.429		8	-0.429,-0.429			8,8			13/46	S,A,K
141	Q	GLN158:A	0.599		1	0.599, 0.599			1,1			13/46	N,D,P,A,K,Q
142	K	LYS159:A	0.070		5	0.070, 0.070			5,5			11/46	K,G,I,Q
143	S	SER160:A	0.249		3	0.249, 0.249			3,3			13/46	E,T,S,K,D,P
144	S	SER161:A	0.037		5	0.037, 0.037			5,5			14/46	E,S,K,D,N
145	V	VAL175:A	1.360		1	1.360, 1.360			1,1			38/46	V,K,A,D,E,I,F,S,P,L,C
146	P	PRO176:A	1.859		1	1.859, 1.859			1,1			43/46	T,Q,H,V,D,R,K,I,G,E,P,L
147	D	ASP177:A	-0.704		9	-0.704,-0.704			9,9			45/46	D
148	R	ARG178:A	-0.285		7	-0.285,-0.285			7,7			45/46	R,T,S,E
149	D	ASP179:A	-0.704		9	-0.704,-0.704			9,9			45/46	D
150	N	ASN180:A	-0.230		6	-0.230,-0.230			6,6			45/46	K,D,N,G
151	D	ASP181:A	-0.704		9	-0.704,-0.704			9,9			45/46	D
152	G	GLY182:A	0.027		5	0.027, 0.027			5,5			45/46	G,S,T,A,L,C,N
153	I	ILE183:A	-0.704		9	-0.704,-0.704			9,9			45/46	I
154	P	PRO184:A	-0.137		6	-0.137,-0.137			6,6			45/46	Y,P,Q
155	D	ASP185:A	-0.704		9	-0.704,-0.704			9,9			45/46	D
156	S	SER186:A	0.253		3	0.253, 0.253			3,3			45/46	V,Q,K,Y,D,R,A,I,E,S,N,L
157	L	LEU187:A	0.006		5	0.006, 0.006			5,5			45/46	Y,L,W
158	E	GLU188:A	-0.704		9	-0.704,-0.704			9,9			45/46	E
159	V	VAL189:A	0.875		1	0.875, 0.875			1,1			45/46	M,K,R,V,Q,T,L,N,I,E
160	E	GLU190:A	-0.506		8	-0.506,-0.506			8,8			45/46	S,E,G,D,N,K
161	G	GLY191:A	-0.704		9	-0.704,-0.704			9,9			45/46	G
162	Y	TYR192:A	-0.629		9	-0.629,-0.629			9,9			45/46	F,Y
163	T	THR193:A	-0.704		9	-0.704,-0.704			9,9			46/46	T
164	V	VAL194:A	-0.300		7	-0.300,-0.300			7,7			46/46	F,I,V,L,M
165	D	ASP195:A	-0.704		9	-0.704,-0.704			9,9			9/46	D
166	V	VAL196:A	-0.382		7	-0.382,-0.382			7,7			9/46	V,I
167	K	LYS197:A	-0.704		9	-0.704,-0.704			9,9			9/46	K
168	N	ASN198:A	-0.704		9	-0.704,-0.704			9,9			9/46	N
169	K	LYS199:A	-0.250		7	-0.250,-0.250			7,7			46/46	R,D,K,Q,H,I
170	R	ARG200:A	-0.091		6	-0.091,-0.091			6,6			46/46	G,D,N,R,K
171	T	THR201:A	0.431		2	0.431, 0.431			2,2			46/46	S,G,N,L,T,Q,R,K
172	F	PHE202:A	0.616		1	0.616, 0.616			1,1			46/46	I,F,S,L,N,V,Q,T,M,K,A
173	L	LEU203:A	-0.142		6	-0.142,-0.142			6,6			46/46	F,V,I,L,A
174	S	SER204:A	-0.247		7	-0.247,-0.247			7,7			46/46	A,M,T,S,I,V
175	P	PRO205:A	-0.165		6	-0.165,-0.165			6,6			46/46	S,Q,E,A,P,L,K
176	W	TRP206:A	-0.704		9	-0.704,-0.704			9,9			46/46	W
177	I	ILE207:A	0.121		4	0.121, 0.121			4,4			46/46	T,V,E,I,D,N,K
178	S	SER208:A	-0.310		7	-0.310,-0.310			7,7			46/46	N,D,P,S,E
179	N	ASN209:A	-0.131		6	-0.131,-0.131			6,6			46/46	A,D,K,T,N,S,E,G
180	I	ILE210:A	0.282		3	0.282, 0.282			3,3			46/46	M,Y,L,V,I,F
181	H	HIS211:A	-0.244		7	-0.244,-0.244			7,7			46/46	H,S,T,E,A,K
182	E	GLU212:A	0.493		2	0.493, 0.493			2,2			46/46	K,A,D,Q,N,E,G,S
183	K	LYS213:A	-0.293		7	-0.293,-0.293			7,7			46/46	E,H,Q,K,L,R
184	K	LYS214:A	-0.704		9	-0.704,-0.704			9,9			9/46	K
185	G	GLY215:A	-0.212		6	-0.212,-0.212			6,6			45/46	G,P,N,K
186	L	LEU216:A	-0.460		8	-0.460,-0.460			8,8			46/46	L,Y,F
187	T	THR217:A	-0.206		6	-0.206,-0.206			6,6			46/46	Q,T,I,R,K
188	K	LYS218:A	-0.673		9	-0.673,-0.673			9,9			46/46	R,K
189	Y	TYR219:A	-0.395		8	-0.395,-0.395			8,8			46/46	Y,F
190	K	LYS220:A	-0.255		7	-0.255,-0.255			7,7			46/46	L,K,T,Q,I,V
191	S	SER221:A	-0.704		9	-0.704,-0.704			9,9			46/46	S
192	S	SER222:A	-0.555		9	-0.555,-0.555			9,9			46/46	N,H,S
193	P	PRO223:A	-0.473		8	-0.473,-0.473			8,8			46/46	A,P,Y
194	E	GLU224:A	1.555		1	1.555, 1.555			1,1			46/46	Q,R,D,M,K,Y,F,S,E,L,N
195	K	LYS225:A	0.608		1	0.608, 0.608			1,1			46/46	Q,H,T,K,R,D,E,S,N
196	W	TRP226:A	0.116		4	0.116, 0.116			4,4			46/46	Q,S,W,T,A,P,K
197	S	SER227:A	-0.134		6	-0.134,-0.134			6,6			46/46	H,S,Y,R,N
198	T	THR228:A	-0.704		9	-0.704,-0.704			9,9			46/46	T
199	A	ALA229:A	-0.294		7	-0.294,-0.294			7,7			46/46	A,V,T
200	S	SER230:A	0.117		4	0.117, 0.117			4,4			46/46	A,R,N,K,Q,S,G
201	D	ASP231:A	-0.704		9	-0.704,-0.704			9,9			46/46	D
202	P	PRO232:A	-0.704		9	-0.704,-0.704			9,9			46/46	P
203	Y	TYR233:A	-0.704		9	-0.704,-0.704			9,9			46/46	Y
204	S	SER234:A	-0.477		8	-0.477,-0.477			8,8			46/46	T,S,N
205	D	ASP235:A	-0.704		9	-0.704,-0.704			9,9			46/46	D
206	F	PHE236:A	-0.269		7	-0.269,-0.269			7,7			46/46	F,W,Y,L
207	E	GLU237:A	-0.518		8	-0.518,-0.518			8,8			46/46	A,E,Q
208	K	LYS238:A	-0.704		9	-0.704,-0.704			9,9			46/46	K
209	V	VAL239:A	-0.477		8	-0.477,-0.477			8,8			46/46	A,S,V
210	T	THR240:A	-0.065		5	-0.065,-0.065			5,5			46/46	I,T,S,M,K,A
211	G	GLY241:A	0.161		4	0.161, 0.161			4,4			46/46	K,M,R,A,E,G
212	R	ARG242:A	0.436		2	0.436, 0.436			2,2			46/46	T,H,Q,D,R,Y,M,S,I,E
213	I	ILE243:A	-0.007		5	-0.007,-0.007			5,5			46/46	V,I,F,Y,M,L
214	D	ASP244:A	-0.508		8	-0.508,-0.508			8,8			46/46	P,D
215	K	LYS245:A	0.072		5	0.072, 0.072			5,5			46/46	L,S,I,E,R,A,M,K,Q,V
216	N	ASN246:A	-0.004		5	-0.004,-0.004			5,5			46/46	K,A,N,G,S,T
217	V	VAL247:A	-0.491		8	-0.491,-0.491			8,8			46/46	N,M,T,V,I
218	S	SER248:A	-0.331		7	-0.331,-0.331			7,7			42/46	K,L,A,D,S
219	P	PRO249:A	1.192		1	1.192, 1.192			1,1			42/46	T,Q,D,A,Y,K,S,W,I,E,N,P,L
220	E	GLU250:A	-0.470		8	-0.470,-0.470			8,8			46/46	Q,S,V,E,D,K
221	A	ALA251:A	-0.480		8	-0.480,-0.480			8,8			46/46	T,V,A
222	R	ARG252:A	-0.248		7	-0.248,-0.248			7,7			46/46	K,R,H,F,Q
223	H	HIS253:A	-0.417		8	-0.417,-0.417			8,8			46/46	N,D,H
224	P	PRO254:A	-0.704		9	-0.704,-0.704			9,9			46/46	P
225	L	LEU255:A	-0.493		8	-0.493,-0.493			8,8			46/46	M,R,L
226	V	VAL256:A	-0.577		9	-0.577,-0.577			9,9			46/46	I,V,L
227	A	ALA257:A	-0.704		9	-0.704,-0.704			9,9			46/46	A
228	A	ALA258:A	-0.704		9	-0.704,-0.704			9,9			46/46	A
229	Y	TYR259:A	-0.372		7	-0.372,-0.372			7,7			46/46	V,F,Y
230	P	PRO260:A	-0.704		9	-0.704,-0.704			9,9			46/46	P
231	I	ILE261:A	0.001		5	0.001, 0.001			5,5			46/46	N,A,K,T,S,I,V
232	V	VAL262:A	-0.576		9	-0.576,-0.576			9,9			46/46	L,V,I
233	H	HIS263:A	-0.315		7	-0.315,-0.315			7,7			46/46	N,G,T,S,H,Q
234	V	VAL264:A	-0.704		9	-0.704,-0.704			9,9			46/46	V
235	D	ASP265:A	0.373		3	0.373, 0.373			3,3			46/46	G,S,H,K,N,D
236	M	MET266:A	-0.574		9	-0.574,-0.574			9,9			46/46	L,M
237	E	GLU267:A	-0.659		9	-0.659,-0.659			9,9			46/46	E,D
238	N	ASN268:A	-0.438		8	-0.438,-0.438			8,8			46/46	K,N,R,Q
239	I	ILE269:A	-0.322		7	-0.322,-0.322			7,7			46/46	I,V,T,F,M,L
240	I	ILE270:A	-0.388		7	-0.388,-0.388			7,7			46/46	T,H,I,V,L,Y
241	L	LEU271:A	0.079		4	0.079, 0.079			4,4			46/46	I,V,F,L
242	S	SER272:A	-0.704		9	-0.704,-0.704			9,9			46/46	S
243	K	LYS273:A	-0.329		7	-0.329,-0.329			7,7			46/46	L,P,R,D,K,T,E
244	N	ASN274:A	-0.456		8	-0.456,-0.456			8,8			46/46	N,D,K,V,I
245	E	GLU275:A	0.165		4	0.165, 0.165			4,4			46/46	K,D,R,E,I,T,Q
246	T	THR288:A	0.152		4	0.152, 0.152			4,4			28/46	A,N,E,S,T
247	I	ILE289:A	-0.442		8	-0.442,-0.442			8,8			28/46	M,T,I,V
248	S	SER290:A	-0.463		8	-0.463,-0.463			8,8			28/46	G,S,T
249	K	LYS291:A	-0.167		6	-0.167,-0.167			6,6			46/46	E,G,S,T,K,A,N
250	N	ASN292:A	-0.441		8	-0.441,-0.441			8,8			46/46	N,S,T,G
251	T	THR293:A	-0.018		5	-0.018,-0.018			5,5			46/46	W,S,N,T,Q,D,A,K
252	S	SER294:A	-0.493		8	-0.493,-0.493			8,8			46/46	G,T,S
253	T	THR295:A	0.143		4	0.143, 0.143			4,4			46/46	N,E,S,Y,D,R,T,Q
254	S	SER296:A	-0.300		7	-0.300,-0.300			7,7			46/46	S,T,G,A
255	R	ARG297:A	-0.404		8	-0.404,-0.404			8,8			46/46	K,D,N,R,I,T
256	T	THR298:A	-0.564		9	-0.564,-0.564			9,9			46/46	S,T,N
257	H	HIS299:A	0.299		3	0.299, 0.299			3,3			46/46	A,V,H,Q,E,I,G,S
258	T	THR300:A	-0.231		6	-0.231,-0.231			6,6			46/46	G,E,S,T,D
259	S	SER301:A	0.228		4	0.228, 0.228			4,4			46/46	V,T,M,A,I,G,S,L
260	E	GLU302:A	-0.119		6	-0.119,-0.119			6,6			46/46	T,S,G,E,D,N,A
261	V	VAL303:A	0.395		2	0.395, 0.395			2,2			46/46	T,G,E,I,V,P,A
262	V	VAL320:A	-0.086		6	-0.086,-0.086			6,6			45/46	L,A,F,I,V
263	S	SER321:A	-0.585		9	-0.585,-0.585			9,9			45/46	T,S
264	A	ALA322:A	0.232		4	0.232, 0.232			4,4			45/46	P,A,L,T,V,G
265	G	GLY323:A	-0.254		7	-0.254,-0.254			7,7			45/46	S,E,G,N,H,T,R,K
266	F	PHE324:A	-0.273		7	-0.273,-0.273			7,7			45/46	Y,F,I
267	S	SER325:A	-0.509		8	-0.509,-0.509			8,8			46/46	A,V,S,Q,T
268	N	ASN326:A	-0.328		7	-0.328,-0.328			7,7			46/46	H,D,N,Y
269	S	SER327:A	-0.501		8	-0.501,-0.501			8,8			46/46	T,S,A
270	N	ASN328:A	0.018		5	0.018, 0.018			5,5			46/46	D,K,T,H,N,W,S,G,E
271	S	SER329:A	-0.352		7	-0.352,-0.352			7,7			46/46	D,N,E,T,S
272	S	SER330:A	-0.121		6	-0.121,-0.121			6,6			46/46	T,Q,S,V,N
273	T	THR331:A	-0.236		7	-0.236,-0.236			7,7			46/46	T,S,E,G,A
274	V	VAL332:A	0.067		5	0.067, 0.067			5,5			46/46	S,N,Q,H,T,V,A,K
275	A	ALA333:A	-0.211		6	-0.211,-0.211			6,6			46/46	Q,S,T,E,A,D
276	I	ILE334:A	-0.060		5	-0.060,-0.060			5,5			46/46	Y,T,S,W,I,V
277	D	ASP335:A	-0.123		6	-0.123,-0.123			6,6			46/46	Q,T,K,A,D,G,E,S
278	H	HIS336:A	0.382		3	0.382, 0.382			3,3			46/46	N,S,E,R,D,Y,K,H,T
279	S	SER337:A	-0.508		8	-0.508,-0.508			8,8			46/46	A,S,T,E
280	L	LEU338:A	0.132		4	0.132, 0.132			4,4			46/46	L,N,S,E,D,K,Q,T
281	S	SER339:A	-0.068		5	-0.068,-0.068			5,5			46/46	G,E,S,D
282	L	LEU340:A	1.964		1	1.964, 1.964			1,1			9/46	T,E,I,L
283	A	ALA341:A	0.137		4	0.137, 0.137			4,4			9/46	N,A,S
284	G	GLY342:A	2.137		1	2.137, 2.137			1,1			9/46	L,G,I
285	G	GLY351:A	0.212		4	0.212, 0.212			4,4			46/46	G,H,Q,S
286	L	LEU352:A	-0.249		7	-0.249,-0.249			7,7			46/46	F,V,I,L,Y
287	N	ASN353:A	-0.632		9	-0.632,-0.632			9,9			46/46	N,D,S
288	T	THR354:A	-0.075		5	-0.075,-0.075			5,5			46/46	T,K,A,E,G,I,S,N
289	A	ALA355:A	-0.275		7	-0.275,-0.275			7,7			46/46	S,G,A,D
290	D	ASP356:A	-0.347		7	-0.347,-0.347			7,7			46/46	D,Q,S,E
291	T	THR357:A	-0.215		6	-0.215,-0.215			6,6			46/46	T,S,K,R,A
292	A	ALA358:A	-0.522		8	-0.522,-0.522			8,8			46/46	S,G,A
293	R	ARG359:A	0.116		4	0.116, 0.116			4,4			46/46	F,K,Y,R,D
294	L	LEU360:A	-0.256		7	-0.256,-0.256			7,7			46/46	T,F,I,V,L
295	N	ASN361:A	-0.704		9	-0.704,-0.704			9,9			46/46	N
296	A	ALA362:A	-0.518		8	-0.518,-0.518			8,8			46/46	S,T,L,A
297	N	ASN363:A	-0.704		9	-0.704,-0.704			9,9			46/46	N
298	I	ILE364:A	-0.449		8	-0.449,-0.449			8,8			46/46	I,V
299	R	ARG365:A	-0.704		9	-0.704,-0.704			9,9			46/46	R
300	Y	TYR366:A	-0.629		9	-0.629,-0.629			9,9			46/46	Y,F
301	V	VAL367:A	-0.344		7	-0.344,-0.344			7,7			46/46	Q,H,F,V,N,K,Y
302	N	ASN368:A	-0.704		9	-0.704,-0.704			9,9			46/46	N
303	T	THR369:A	-0.361		7	-0.361,-0.361			7,7			46/46	N,A,G,V,T,S
304	G	GLY370:A	-0.704		9	-0.704,-0.704			9,9			46/46	G
305	T	THR371:A	-0.611		9	-0.611,-0.611			9,9			46/46	S,T
306	A	ALA372:A	-0.483		8	-0.483,-0.483			8,8			46/46	A,G
307	P	PRO373:A	-0.416		8	-0.416,-0.416			8,8			46/46	A,P,V,S
308	I	ILE374:A	-0.663		9	-0.663,-0.663			9,9			46/46	I,M
309	Y	TYR375:A	-0.704		9	-0.704,-0.704			9,9			46/46	Y
310	N	ASN376:A	0.266		3	0.266, 0.266			3,3			46/46	E,G,Q,K,R,N,D
311	V	VAL377:A	-0.483		8	-0.483,-0.483			8,8			46/46	V,L,A
312	L	LEU378:A	-0.329		7	-0.329,-0.329			7,7			46/46	K,R,L,A,Q,T
313	P	PRO379:A	-0.591		9	-0.591,-0.591			9,9			46/46	S,P
314	T	THR380:A	-0.704		9	-0.704,-0.704			9,9			46/46	T
315	T	THR381:A	-0.506		8	-0.506,-0.506			8,8			46/46	N,V,S,T
316	S	SER382:A	-0.480		8	-0.480,-0.480			8,8			46/46	N,S,G
317	L	LEU383:A	-0.462		8	-0.462,-0.462			8,8			46/46	F,L
318	V	VAL384:A	-0.479		8	-0.479,-0.479			8,8			46/46	M,S,V,I
319	L	LEU385:A	-0.499		8	-0.499,-0.499			8,8			46/46	F,I,L
320	G	GLY386:A	0.149		4	0.149, 0.149			4,4			46/46	K,N,D,R,E,G,Q
321	K	LYS387:A	-0.347		7	-0.347,-0.347			7,7			17/46	N,K
322	N	ASN388:A	0.242		3	0.242, 0.242			3,3			46/46	Q,G,N,D,R,K
323	Q	GLN389:A	0.216		4	0.216, 0.216			4,4			46/46	D,N,K,S,Q,T,E
324	T	THR390:A	-0.522		8	-0.522,-0.522			8,8			46/46	S,T,A,N
325	L	LEU391:A	-0.126		6	-0.126,-0.126			6,6			46/46	F,V,I,L
326	A	ALA392:A	0.208		4	0.208, 0.208			4,4			46/46	A,N,V,I,G,S,T
327	T	THR393:A	-0.658		9	-0.658,-0.658			9,9			46/46	S,T
328	I	ILE394:A	-0.619		9	-0.619,-0.619			9,9			46/46	F,V,I
329	K	LYS395:A	-0.430		8	-0.430,-0.430			8,8			46/46	L,K,T
330	A	ALA396:A	-0.704		9	-0.704,-0.704			9,9			46/46	A
331	K	LYS397:A	-0.386		7	-0.386,-0.386			7,7			46/46	K,P,G,Q
332	E	GLU398:A	0.170		4	0.170, 0.170			4,4			46/46	S,E,I,D,P,A
333	N	ASN399:A	-0.704		9	-0.704,-0.704			9,9			46/46	N
334	Q	GLN400:A	-0.231		6	-0.231,-0.231			6,6			46/46	T,S,H,Q,N,A,L
335	L	LEU401:A	-0.321		7	-0.321,-0.321			7,7			46/46	M,L,I,T
336	S	SER402:A	-0.388		7	-0.388,-0.388			7,7			46/46	S,G,A
337	Q	GLN403:A	-0.379		7	-0.379,-0.379			7,7			46/46	E,Q,K,N,D,L
338	I	ILE404:A	0.074		5	0.074, 0.074			5,5			46/46	V,Q,H,M,K,A,D,I,G,S,L,N
339	L	LEU405:A	-0.364		7	-0.364,-0.364			7,7			46/46	L,I,V
340	A	ALA406:A	0.205		4	0.205, 0.205			4,4			46/46	Q,A,K,S,E,G,I,P,L,N
341	P	PRO407:A	-0.052		5	-0.052,-0.052			5,5			46/46	P,A,S
342	N	ASN408:A	-0.034		5	-0.034,-0.034			5,5			46/46	K,D,N,G
343	N	ASN409:A	0.516		2	0.516, 0.516			2,2			46/46	K,A,R,D,Q,T,N,G,E
344	Y	TYR410:A	-0.332		7	-0.332,-0.332			7,7			46/46	T,S,F,V,A,Y
345	Y	TYR411:A	-0.630		9	-0.630,-0.630			9,9			46/46	Y,F
346	P	PRO412:A	-0.704		9	-0.704,-0.704			9,9			46/46	P
347	S	SER413:A	-0.105		6	-0.105,-0.105			6,6			46/46	S,Q,E,A,N,D,K
348	K	LYS414:A	-0.404		8	-0.404,-0.404			8,8			46/46	Q,E,L,R,P,K
349	N	ASN415:A	0.333		3	0.333, 0.333			3,3			46/46	K,D,N,R,G,E,H
350	L	LEU416:A	-0.283		7	-0.283,-0.283			7,7			46/46	Q,V,L,K
351	A	ALA417:A	-0.192		6	-0.192,-0.192			6,6			46/46	N,A,T,H,S,G
352	P	PRO418:A	0.111		4	0.111, 0.111			4,4			46/46	P,A,G
353	I	ILE419:A	-0.418		8	-0.418,-0.418			8,8			46/46	I,L,M
354	A	ALA420:A	-0.269		7	-0.269,-0.269			7,7			46/46	A,L,V,S
355	L	LEU421:A	-0.515		8	-0.515,-0.515			8,8			46/46	M,L,I
356	N	ASN422:A	-0.502		8	-0.502,-0.502			8,8			46/46	T,Q,D,N
357	A	ALA423:A	-0.393		8	-0.393,-0.393			8,8			46/46	D,A,K,T,S
358	Q	GLN424:A	-0.248		7	-0.248,-0.248			7,7			46/46	M,K,L,A,I,Q
359	D	ASP425:A	-0.655		9	-0.655,-0.655			9,9			46/46	D,N
360	D	ASP426:A	-0.246		7	-0.246,-0.246			7,7			46/46	E,Q,P,D
361	F	PHE427:A	-0.325		7	-0.325,-0.325			7,7			45/46	A,T,S,F
362	S	SER428:A	-0.388		7	-0.388,-0.388			7,7			45/46	S,G,N
363	S	SER429:A	-0.472		8	-0.472,-0.472			8,8			46/46	S,T,V,A,N
364	T	THR430:A	0.783		1	0.783, 0.783			1,1			46/46	T,H,Q,V,R,K,M,S,I,N,L
365	P	PRO431:A	-0.028		5	-0.028,-0.028			5,5			46/46	A,L,P,K,T,F,E
366	I	ILE432:A	-0.662		9	-0.662,-0.662			9,9			46/46	F,I
367	T	THR433:A	0.134		4	0.134, 0.134			4,4			46/46	T,H,S,K,P,A
368	M	MET434:A	-0.207		6	-0.207,-0.207			6,6			46/46	I,V,M,L
369	N	ASN435:A	-0.593		9	-0.593,-0.593			9,9			46/46	S,H,T,N
370	Y	TYR436:A	-0.423		8	-0.423,-0.423			8,8			46/46	S,A,R,Y,K
371	N	ASN437:A	-0.116		6	-0.116,-0.116			6,6			46/46	E,Q,A,N,D
372	Q	GLN438:A	-0.659		9	-0.659,-0.659			9,9			46/46	S,Q
373	F	PHE439:A	-0.233		6	-0.233,-0.233			6,6			46/46	M,L,V,T,F
374	L	LEU440:A	0.288		3	0.288, 0.288			3,3			46/46	L,N,E,G,D,M,K,Q,T
375	E	GLU441:A	-0.116		6	-0.116,-0.116			6,6			46/46	A,R,K,T,Q,S,I,E
376	L	LEU442:A	-0.222		6	-0.222,-0.222			6,6			46/46	V,I,F,Y,L
377	E	GLU443:A	-0.054		5	-0.054,-0.054			5,5			46/46	D,R,M,Q,L,F,S,I,E
378	K	LYS444:A	0.491		2	0.491, 0.491			2,2			46/46	Q,K,Y,D,A,G,E,S,N
379	T	THR445:A	-0.398		8	-0.398,-0.398			8,8			46/46	N,K,Q,T,G
380	K	LYS446:A	0.241		3	0.241, 0.241			3,3			46/46	N,S,E,I,D,A,R,K,T,Q,V
381	Q	GLN447:A	0.013		5	0.013, 0.013			5,5			46/46	T,Q,I,N,P,R,K
382	L	LEU448:A	0.145		4	0.145, 0.145			4,4			46/46	L,M,V,I
383	R	ARG449:A	-0.185		6	-0.185,-0.185			6,6			46/46	D,R,K,M,N,L,S,E
384	L	LEU450:A	-0.366		7	-0.366,-0.366			7,7			46/46	I,V,L,M
385	D	ASP451:A	-0.609		9	-0.609,-0.609			9,9			46/46	D,E
386	T	THR452:A	-0.704		9	-0.704,-0.704			9,9			46/46	T
387	D	ASP453:A	-0.332		7	-0.332,-0.332			7,7			46/46	D,N,P,T
388	Q	GLN454:A	-0.704		9	-0.704,-0.704			9,9			46/46	Q
389	V	VAL455:A	-0.235		7	-0.235,-0.235			7,7			46/46	V,I,S,F,T,A,N
390	Y	TYR456:A	-0.267		7	-0.267,-0.267			7,7			46/46	Y,K,D,R,A,E,S
391	G	GLY457:A	-0.704		9	-0.704,-0.704			9,9			46/46	G
392	N	ASN458:A	-0.182		6	-0.182,-0.182			6,6			46/46	L,N,S,F,D,K,Y,Q,T,V
393	I	ILE459:A	0.038		5	0.038, 0.038			5,5			46/46	I,V,F,Y
394	A	ALA460:A	0.489		2	0.489, 0.489			2,2			46/46	K,R,L,A,G,V
395	T	THR461:A	0.403		2	0.403, 0.403			2,2			45/46	T,V,E,I,R,K
396	Y	TYR462:A	0.314		3	0.314, 0.314			3,3			45/46	V,Q,T,Y,K,R,I,F,L
397	N	ASN463:A	-0.207		6	-0.207,-0.207			6,6			45/46	S,K,D,N,L
398	F	PHE464:A	1.037		1	1.037, 1.037			1,1			14/46	H,S,F,P
399	E	GLU465:A	1.184		1	1.184, 1.184			1,1			45/46	R,A,K,T,V,N,L,F,S,G,I,E
400	N	ASN466:A	0.170		4	0.170, 0.170			4,4			45/46	S,G,E,N,T,H,Q,D,K
401	G	GLY467:A	-0.571		9	-0.571,-0.571			9,9			45/46	G,K
402	R	ARG468:A	0.305		3	0.305, 0.305			3,3			45/46	Q,T,K,R,D,G,E,S,L,N
403	V	VAL469:A	0.292		3	0.292, 0.292			3,3			45/46	V,T,N,L,P,I,F,S
404	R	ARG470:A	0.758		1	0.758, 0.758			1,1			45/46	I,E,S,N,V,T,A,R
405	V	VAL471:A	-0.217		6	-0.217,-0.217			6,6			44/46	N,M,K,T,I,V
406	D	ASP472:A	-0.578		9	-0.578,-0.578			9,9			18/46	N,D
407	T	THR473:A	0.164		4	0.164, 0.164			4,4			28/46	K,D,A,P,E,T,S
408	G	GLY474:A	0.420		2	0.420, 0.420			2,2			46/46	A,D,N,Q,S,G
409	S	SER475:A	0.060		5	0.060, 0.060			5,5			46/46	D,K,Q,L,N,S,E,G
410	N	ASN476:A	0.455		2	0.455, 0.455			2,2			46/46	R,N,D,E,S,Q,T
411	W	TRP477:A	-0.704		9	-0.704,-0.704			9,9			46/46	W
412	S	SER478:A	-0.252		7	-0.252,-0.252			7,7			46/46	K,N,D,A,E,S
413	E	GLU479:A	1.113		1	1.113, 1.113			1,1			46/46	E,G,S,P,L,N,H,T,Y,D
414	V	VAL480:A	0.017		5	0.017, 0.017			5,5			46/46	V,I,F,Y,K,A
415	L	LEU481:A	0.276		3	0.276, 0.276			3,3			46/46	M,A,R,V,T,Q,L,I,F
416	P	PRO482:A	-0.210		6	-0.210,-0.210			6,6			46/46	T,H,Q,S,G,P
417	Q	GLN483:A	-0.573		9	-0.573,-0.573			9,9			46/46	N,E,Q
418	I	ILE484:A	-0.623		9	-0.623,-0.623			9,9			46/46	I,V
419	Q	GLN485:A	-0.284		7	-0.284,-0.284			7,7			46/46	D,K,H,Q,E
420	E	GLU486:A	-0.225		6	-0.225,-0.225			6,6			46/46	K,A,D,N,E,S
421	T	THR487:A	-0.195		6	-0.195,-0.195			6,6			46/46	R,K,Q,T,V,L,S,I
422	T	THR488:A	-0.528		8	-0.528,-0.528			8,8			46/46	C,S,T
423	A	ALA489:A	-0.578		9	-0.578,-0.578			9,9			46/46	T,G,A
424	R	ARG490:A	-0.272		7	-0.272,-0.272			7,7			46/46	T,R,A,D,S,G,L,C
425	I	ILE491:A	-0.364		7	-0.364,-0.364			7,7			46/46	L,I,F
426	I	ILE492:A	-0.532		8	-0.532,-0.532			8,8			46/46	T,I,V,L
427	F	PHE493:A	-0.467		8	-0.467,-0.467			8,8			46/46	L,V,I,F
428	N	ASN494:A	-0.332		7	-0.332,-0.332			7,7			46/46	N,D,K,Q,G,E
429	G	GLY495:A	0.086		4	0.086, 0.086			4,4			46/46	S,I,G,E,N,T,V,A,D
430	K	LYS496:A	0.122		4	0.122, 0.122			4,4			46/46	E,G,D,N,P,K
431	D	ASP497:A	-0.012		5	-0.012,-0.012			5,5			10/46	T,N,D
432	L	LEU498:A	0.432		2	0.432, 0.432			2,2			46/46	G,E,S,N,L,T,K,D
433	N	ASN499:A	0.243		3	0.243, 0.243			3,3			46/46	Q,T,R,D,K,S,E,G,N
434	L	LEU500:A	-0.085		6	-0.085,-0.085			6,6			46/46	S,T,V,E,A,L
435	V	VAL501:A	0.315		3	0.315, 0.315			3,3			46/46	L,S,F,I,A,K,Y,T,V
436	E	GLU502:A	-0.704		9	-0.704,-0.704			9,9			46/46	E
437	R	ARG503:A	-0.572		9	-0.572,-0.572			9,9			46/46	E,R,K
438	R	ARG504:A	-0.401		8	-0.401,-0.401			8,8			46/46	Y,K,R,H
439	I	ILE505:A	-0.353		7	-0.353,-0.353			7,7			46/46	V,I
440	A	ALA506:A	-0.389		7	-0.389,-0.389			7,7			46/46	Y,A,F,T
441	A	ALA507:A	-0.642		9	-0.642,-0.642			9,9			46/46	A,G
442	V	VAL508:A	-0.411		8	-0.411,-0.411			8,8			46/46	V,K,R,P
443	N	ASN509:A	-0.141		6	-0.141,-0.141			6,6			46/46	N,D,E
444	P	PRO510:A	0.356		3	0.356, 0.356			3,3			46/46	N,P,L,S,I,D,M,Y,T,Q,V
445	S	SER511:A	0.153		4	0.153, 0.153			4,4			46/46	S,E,G,N,T,Q,V,D,R,Y,K
446	T	THR516:A	-0.139		6	-0.139,-0.139			6,6			46/46	W,F,L,N,Q,T,R,K,M
447	T	THR517:A	-0.657		9	-0.657,-0.657			9,9			46/46	A,T
448	K	LYS518:A	-0.704		9	-0.704,-0.704			9,9			9/46	K
449	P	PRO519:A	-0.704		9	-0.704,-0.704			9,9			46/46	P
450	D	ASP520:A	-0.331		7	-0.331,-0.331			7,7			46/46	D,S,Q,V,G,E
451	M	MET521:A	-0.210		6	-0.210,-0.210			6,6			46/46	I,V,M,L
452	T	THR522:A	-0.612		9	-0.612,-0.612			9,9			46/46	S,T
453	L	LEU523:A	-0.325		7	-0.325,-0.325			7,7			46/46	L,F,I,V
454	K	LYS524:A	-0.170		6	-0.170,-0.170			6,6			46/46	G,A,R,K
455	E	GLU525:A	-0.302		7	-0.302,-0.302			7,7			46/46	Q,T,E,N,D
456	A	ALA526:A	-0.646		9	-0.646,-0.646			9,9			46/46	A,S
457	L	LEU527:A	-0.373		7	-0.373,-0.373			7,7			46/46	L,I,V
458	K	LYS528:A	-0.450		8	-0.450,-0.450			8,8			46/46	E,I,G,Q,K
459	I	ILE529:A	-0.442		8	-0.442,-0.442			8,8			46/46	I,L,K
460	A	ALA530:A	-0.391		7	-0.391,-0.391			7,7			46/46	A,G,S
461	F	PHE531:A	-0.543		8	-0.543,-0.543			8,8			46/46	F,Y
462	G	GLY532:A	0.149		4	0.149, 0.149			4,4			46/46	G,E,S,N,L,Q,Y,D
463	F	PHE533:A	-0.131		6	-0.131,-0.131			6,6			46/46	L,A,T,F,I,V
464	N	ASN534:A	0.155		4	0.155, 0.155			4,4			46/46	E,I,N,V,Q,T,K,R,A
465	E	GLU535:A	-0.519		8	-0.519,-0.519			8,8			46/46	Q,E,N,D,K
466	P	PRO536:A	-0.099		6	-0.099,-0.099			6,6			46/46	P,N,E,K,R,V,Q,T
467	N	ASN537:A	0.429		2	0.429, 0.429			2,2			46/46	Q,E,G,N,D
468	G	GLY538:A	0.432		2	0.432, 0.432			2,2			46/46	G,E,D,N,R,K
469	N	ASN539:A	-0.020		5	-0.020,-0.020			5,5			46/46	I,N,L,T,Q,M,K,D,R
470	L	LEU540:A	-0.704		9	-0.704,-0.704			9,9			46/46	L
471	Q	GLN541:A	0.152		4	0.152, 0.152			4,4			46/46	T,S,F,Q,K,Y,R
472	Y	TYR542:A	-0.477		8	-0.477,-0.477			8,8			46/46	Y,F
473	Q	GLN543:A	-0.248		7	-0.248,-0.248			7,7			46/46	N,D,K,Q,E
474	G	GLY544:A	0.712		1	0.712, 0.712			1,1			46/46	K,D,N,E,G,H
475	K	LYS545:A	-0.061		5	-0.061,-0.061			5,5			46/46	R,K,M,Q,H,T,L,I
476	D	ASP546:A	0.218		4	0.218, 0.218			4,4			46/46	I,Q,F,S,N,D,P
477	I	ILE547:A	-0.471		8	-0.471,-0.471			8,8			46/46	L,F,I
478	T	THR548:A	0.136		4	0.136, 0.136			4,4			46/46	N,D,Y,F,H,S,T
479	E	GLU549:A	-0.502		8	-0.502,-0.502			8,8			46/46	E,D,N,R
480	F	PHE550:A	-0.297		7	-0.297,-0.297			7,7			46/46	C,F,V,I
481	D	ASP551:A	0.094		4	0.094, 0.094			4,4			46/46	L,N,E,G,Y,M,K,R,D,Q
482	F	PHE552:A	-0.215		6	-0.215,-0.215			6,6			46/46	T,S,F,I,L,M
483	N	ASN553:A	0.012		5	0.012, 0.012			5,5			46/46	I,V,F,Y,N
484	F	PHE554:A	0.477		2	0.477, 0.477			2,2			46/46	Y,A,L,V,T,F
485	D	ASP555:A	-0.704		9	-0.704,-0.704			9,9			46/46	D
486	Q	GLN556:A	0.103		4	0.103, 0.103			4,4			46/46	T,Q,G,E,N,D,K
487	Q	GLN557:A	-0.025		5	-0.025,-0.025			5,5			46/46	Y,K,R,D,Q,L,N,G,E,S
488	T	THR558:A	-0.704		9	-0.704,-0.704			9,9			46/46	T
489	S	SER559:A	0.102		4	0.102, 0.102			4,4			46/46	N,A,K,F,Q,S
490	Q	GLN560:A	0.037		5	0.037, 0.037			5,5			46/46	D,A,K,T,Q,N,S,E
491	N	ASN561:A	0.067		5	0.067, 0.067			5,5			46/46	M,K,R,D,Q,T,L,N,I,E
492	I	ILE562:A	-0.048		5	-0.048,-0.048			5,5			46/46	L,M,W,F,I,V
493	K	LYS563:A	-0.101		6	-0.101,-0.101			6,6			46/46	I,E,T,Q,K,N
494	N	ASN564:A	0.062		5	0.062, 0.062			5,5			46/46	S,E,N,Q,T,A,R,D,Y,K
495	Q	GLN565:A	-0.523		8	-0.523,-0.523			8,8			46/46	S,Q,R,N
496	L	LEU566:A	-0.232		6	-0.232,-0.232			6,6			46/46	L,I
497	A	ALA567:A	0.410		2	0.410, 0.410			2,2			46/46	S,Q,E,D,N,A,K
498	E	GLU568:A	0.116		4	0.116, 0.116			4,4			46/46	Y,K,D,A,T,Q,N,G,E,S
499	L	LEU569:A	0.721		1	0.721, 0.721			1,1			46/46	T,K,M,A,R,E,I,S,N,L
500	N	ASN570:A	0.172		4	0.172, 0.172			4,4			46/46	N,L,P,E,G,S,K,D,Q
501	A	ALA571:A	0.341		3	0.341, 0.341			3,3			46/46	T,V,A,D,K,F,S,E,G,I,L,N
502	T	THR572:A	-0.199		6	-0.199,-0.199			6,6			46/46	H,Q,S,T,E,N,K
503	N	ASN573:A	-0.111		6	-0.111,-0.111			6,6			46/46	N,S,E,G,K,H,Q,T
504	I	ILE574:A	-0.400		8	-0.400,-0.400			8,8			46/46	L,M,V,I
505	Y	TYR575:A	-0.553		9	-0.553,-0.553			9,9			46/46	S,F,Y
506	T	THR576:A	-0.118		6	-0.118,-0.118			6,6			46/46	D,N,E,Q,S,T
507	V	VAL577:A	0.198		4*	0.198, 0.198			4,4			5/46	V,A
508	L	LEU578:A	-0.704		9*	-0.704,-0.704			9,9			5/46	L
509	D	ASP579:A	-0.704		9*	-0.704,-0.704			9,9			5/46	D
510	K	LYS580:A	-0.120		6*	-0.120,-0.120			6,6			5/46	K,N
511	I	ILE581:A	-0.300		7	-0.300,-0.300			7,7			45/46	V,I,L,A
512	K	LYS582:A	-0.432		8	-0.432,-0.432			8,8			45/46	K,L,I,Q,T
513	L	LEU583:A	-0.342		7	-0.342,-0.342			7,7			45/46	I,F,W,L
514	N	ASN584:A	-0.346		7	-0.346,-0.346			7,7			44/46	H,T,E,R,N,K
515	A	ALA585:A	-0.321		7	-0.321,-0.321			7,7			44/46	R,P,A,Q
516	K	LYS586:A	-0.142		6	-0.142,-0.142			6,6			43/46	R,K,T,G,E
517	M	MET587:A	-0.704		9	-0.704,-0.704			9,9			43/46	M
518	N	ASN588:A	-0.514		8	-0.514,-0.514			8,8			43/46	K,N
519	I	ILE589:A	-0.604		9	-0.604,-0.604			9,9			42/46	F,V,I
520	L	LEU590:A	-0.390		7	-0.390,-0.390			7,7			40/46	M,L,V,T
521	I	ILE591:A	-0.407		8	-0.407,-0.407			8,8			40/46	A,L,I,V
522	R	ARG592:A	-0.568		9	-0.568,-0.568			9,9			40/46	K,R,H,S
523	D	ASP593:A	1.060		1	1.060, 1.060			1,1			38/46	L,P,I,D,M,K,T,V
524	K	LYS594:A	0.009		5	0.009, 0.009			5,5			32/46	P,A,K,S
525	R	ARG595:A	0.847		1	0.847, 0.847			1,1			31/46	R,K,T,Q,V,N,S,I
526	F	PHE596:A	1.038		1	1.038, 1.038			1,1			23/46	Y,K,M,I,W,F,T
527	H	HIS597:A	0.225		4	0.225, 0.225			4,4			16/46	R,Y,H,F,I
528	Y	TYR598:A	0.418		2	0.418, 0.418			2,2			13/46	Y,D,N,A,T,S
529	D	ASP599:A	-0.547		8	-0.547,-0.547			8,8			11/46	S,D
530	R	ARG600:A	1.300		1	1.300, 1.300			1,1			8/46	F,V,R,A
531	N	ASN601:A	-0.302		7	-0.302,-0.302			7,7			7/46	N,D
532	N	ASN602:A	0.146		4	0.146, 0.146			4,4			7/46	G,T,S,N
533	I	ILE603:A	1.389		1	1.389, 1.389			1,1			7/46	K,D,I,H
534	A	ALA604:A	0.505		2	0.505, 0.505			2,2			7/46	K,A,R,Q
535	V	VAL605:A	-0.185		6	-0.185,-0.185			6,6			6/46	F,V
536	G	GLY606:A	-0.704		9	-0.704,-0.704			9,9			6/46	G
537	A	ALA607:A	0.480		2	0.480, 0.480			2,2			7/46	H,P,A
538	D	ASP608:A	-0.283		7	-0.283,-0.283			7,7			7/46	N,D
539	E	GLU609:A	1.433		1	1.433, 1.433			1,1			7/46	E,W,D,A
540	S	SER610:A	-0.535		8	-0.535,-0.535			8,8			7/46	W,S
541	V	VAL611:A	1.416		1	1.416, 1.416			1,1			7/46	N,I,V,F
542	V	VAL612:A	-0.261		7	-0.261,-0.261			7,7			7/46	V,I
543	K	LYS613:A	-0.704		9	-0.704,-0.704			9,9			6/46	K
544	E	GLU614:A	-0.308		7	-0.308,-0.308			7,7			6/46	T,E
545	A	ALA615:A	-0.270		7	-0.270,-0.270			7,7			6/46	T,A
546	H	HIS616:A	0.530		2	0.530, 0.530			2,2			6/46	H,A
547	R	ARG617:A	-0.215		6	-0.215,-0.215			6,6			6/46	R,Q
548	E	GLU618:A	-0.385		7	-0.385,-0.385			7,7			6/46	Q,E
549	V	VAL619:A	-0.704		9*	-0.704,-0.704			9,9			5/46	V
550	I	ILE620:A	-0.704		9*	-0.704,-0.704			9,9			5/46	I
551	N	ASN621:A	-0.088		6*	-0.088,-0.088			6,6			5/46	N,K
552	S	SER622:A	1.167		1*	1.167, 1.167			1,1			5/46	S,W
553	S	SER623:A	-0.704		9*	-0.704,-0.704			9,9			5/46	S
554	T	THR624:A	4.259		1*	4.259, 4.259			1,1			5/46	R,E,T
555	E	GLU625:A	-0.704		9*	-0.704,-0.704			9,9			5/46	E
556	G	GLY626:A	1.203		1*	1.203, 1.203			1,1			5/46	S,G
557	L	LEU627:A	1.588		1*	1.588, 1.588			1,1			5/46	L,A
558	L	LEU628:A	4.773		1*	4.773, 4.773			1,1			5/46	T,S,L
559	L	LEU629:A	-0.704		9*	-0.704,-0.704			9,9			5/46	L
560	N	ASN630:A	-0.088		6*	-0.088,-0.088			6,6			5/46	K,N
561	I	ILE631:A	-0.704		9*	-0.704,-0.704			9,9			5/46	I
562	D	ASP632:A	-0.704		9*	-0.704,-0.704			9,9			5/46	D
563	K	LYS633:A	-0.704		9*	-0.704,-0.704			9,9			5/46	K
564	D	ASP634:A	0.009		5*	0.009, 0.009			5,5			5/46	N,D
565	I	ILE635:A	0.200		4*	0.200, 0.200			4,4			5/46	T,I
566	R	ARG636:A	1.056		1*	1.056, 1.056			1,1			5/46	T,R
567	K	LYS637:A	-0.081		6*	-0.081,-0.081			6,6			5/46	K,E
568	I	ILE638:A	1.553		1*	1.553, 1.553			1,1			5/46	M,I,V
569	L	LEU639:A	2.196		1*	2.196, 2.196			1,1			5/46	M,L,I
570	S	SER640:A	-0.028		5*	-0.028,-0.028			5,5			5/46	A,S
571	G	GLY641:A	-0.704		9*	-0.704,-0.704			9,9			5/46	G
572	Y	TYR642:A	-0.704		9*	-0.704,-0.704			9,9			5/46	Y
573	I	ILE643:A	0.183		4*	0.183, 0.183			4,4			5/46	I,L
574	V	VAL644:A	-0.067		5*	-0.067,-0.067			5,5			5/46	I,V
575	E	GLU645:A	-0.704		9*	-0.704,-0.704			9,9			5/46	E
576	I	ILE646:A	-0.704		9*	-0.704,-0.704			9,9			5/46	I
577	E	GLU647:A	1.102		1*	1.102, 1.102			1,1			5/46	V,E
578	D	ASP648:A	2.001		1*	2.001, 2.001			1,1			5/46	E,D,Y
579	T	THR649:A	5.043		1*	5.043, 5.043			1,1			5/46	P,D,T
580	E	GLU650:A	2.300		1*	2.300, 2.300			1,1			5/46	S,E,K
581	G	GLY651:A	-0.704		9*	-0.704,-0.704			9,9			5/46	G
582	L	LEU652:A	7.707		1*	7.707, 7.707			1,1			5/46	K,D,L
583	K	LYS653:A	-0.704		9*	-0.704,-0.704			9,9			5/46	K
584	E	GLU654:A	0.150		4*	0.150, 0.150			4,4			5/46	G,E
585	V	VAL655:A	1.646		1*	1.646, 1.646			1,1			5/46	L,V,I
586	I	ILE656:A	1.141		1*	1.141, 1.141			1,1			5/46	V,I,L
587	N	ASN657:A	-0.704		9*	-0.704,-0.704			9,9			5/46	N
588	D	ASP658:A	0.592		1*	0.592, 0.592			1,1			5/46	S,D
589	R	ARG659:A	-0.704		9*	-0.704,-0.704			9,9			5/46	R
590	Y	TYR660:A	-0.704		9*	-0.704,-0.704			9,9			5/46	Y
591	D	ASP661:A	-0.704		9*	-0.704,-0.704			9,9			5/46	D
592	M	MET662:A	1.645		1*	1.645, 1.645			1,1			5/46	M,S
593	L	LEU663:A	0.369		3*	0.369, 0.369			3,3			5/46	I,L
594	N	ASN664:A	-0.070		5*	-0.070,-0.070			5,5			5/46	N,D
595	I	ILE665:A	-0.704		9*	-0.704,-0.704			9,9			5/46	I
596	S	SER666:A	2.317		1*	2.317, 2.317			1,1			5/46	F,S,Y
597	S	SER667:A	-0.112		6*	-0.112,-0.112			6,6			5/46	N,S
598	L	LEU668:A	2.494		1*	2.494, 2.494			1,1			5/46	L,V,I
599	R	ARG669:A	4.849		1*	4.849, 4.849			1,1			5/46	R,L,Q
600	Q	GLN670:A	-0.003		5*	-0.003,-0.003			5,5			5/46	Q,K
601	D	ASP671:A	-0.704		9*	-0.704,-0.704			9,9			5/46	D
602	G	GLY672:A	-0.704		9*	-0.704,-0.704			9,9			5/46	G
603	K	LYS673:A	0.081		4*	0.081, 0.081			4,4			5/46	K,T
604	T	THR674:A	0.411		2*	0.411, 0.411			2,2			5/46	T,V
605	F	PHE675:A	-0.704		9*	-0.704,-0.704			9,9			5/46	F
606	I	ILE676:A	0.183		4*	0.183, 0.183			4,4			5/46	L,I
607	D	ASP677:A	-0.704		9*	-0.704,-0.704			9,9			5/46	D
608	F	PHE678:A	-0.704		9*	-0.704,-0.704			9,9			5/46	F
609	K	LYS679:A	-0.704		9*	-0.704,-0.704			9,9			5/46	K
610	K	LYS680:A	-0.704		9*	-0.704,-0.704			9,9			5/46	K
611	Y	TYR681:A	0.549		1*	0.549, 0.549			1,1			5/46	H,Y
612	N	ASN682:A	-0.704		9*	-0.704,-0.704			9,9			5/46	N
613	D	ASP683:A	-0.704		9*	-0.704,-0.704			9,9			5/46	D
614	K	LYS684:A	-0.120		6*	-0.120,-0.120			6,6			5/46	K,N
615	L	LEU685:A	1.473		1*	1.473, 1.473			1,1			5/46	L,T
616	P	PRO686:A	-0.704		9*	-0.704,-0.704			9,9			5/46	P
617	L	LEU687:A	-0.704		9*	-0.704,-0.704			9,9			5/46	L
618	Y	TYR688:A	1.343		1*	1.343, 1.343			1,1			5/46	Y,R
619	I	ILE689:A	0.321		3*	0.321, 0.321			3,3			5/46	L,I
620	S	SER690:A	-0.069		5*	-0.069,-0.069			5,5			5/46	S,N
621	N	ASN691:A	-0.704		9*	-0.704,-0.704			9,9			5/46	N
622	P	PRO692:A	-0.704		9*	-0.704,-0.704			9,9			4/46	P
623	N	ASN693:A	0.349		3*	0.349, 0.349			3,3			5/46	N,G
624	Y	TYR694:A	6.566		1*	6.566, 6.566			1,1			5/46	E,D,Y
625	K	LYS695:A	0.081		4*	0.081, 0.081			4,4			5/46	T,K
626	V	VAL696:A	-0.704		9*	-0.704,-0.704			9,9			5/46	V
627	N	ASN697:A	-0.704		9*	-0.704,-0.704			9,9			5/46	N
628	V	VAL698:A	-0.067		5*	-0.067,-0.067			5,5			5/46	I,V
629	Y	TYR699:A	-0.704		9*	-0.704,-0.704			9,9			5/46	Y
630	A	ALA700:A	-0.704		9*	-0.704,-0.704			9,9			5/46	A
631	V	VAL701:A	-0.067		5*	-0.067,-0.067			5,5			5/46	I,V
632	T	THR702:A	-0.704		9*	-0.704,-0.704			9,9			5/46	T
633	K	LYS703:A	-0.704		9*	-0.704,-0.704			9,9			5/46	K
634	E	GLU704:A	-0.704		9*	-0.704,-0.704			9,9			5/46	E
635	N	ASN705:A	0.539		2*	0.539, 0.539			2,2			5/46	R,N
636	T	THR706:A	7.134		1*	7.134, 7.134			1,1			5/46	K,T,H
637	I	ILE707:A	1.165		1*	1.165, 1.165			1,1			5/46	I,N
638	I	ILE708:A	0.183		4*	0.183, 0.183			4,4			5/46	L,I
639	N	ASN709:A	0.648		1*	0.648, 0.648			1,1			5/46	A,N
640	P	PRO710:A	2.962		1*	2.962, 2.962			1,1			5/46	I,P
641	S	SER711:A	3.241		1*	3.241, 3.241			1,1			5/46	R,E,S
642	E	GLU712:A	-0.704		9*	-0.704,-0.704			9,9			5/46	E
643	N	ASN713:A	2.120		1*	2.120, 2.120			1,1			5/46	G,D,N
644	G	GLY714:A	6.998		1*	6.998, 6.998			1,1			5/46	R,A,G
645	D	ASP715:A	2.246		1*	2.246, 2.246			1,1			5/46	D,F
646	T	THR716:A	3.549		1*	3.549, 3.549			1,1			5/46	P,I,T
647	S	SER717:A	2.313		1*	2.313, 2.313			1,1			5/46	G,S,N
648	T	THR718:A	1.764		1*	1.764, 1.764			1,1			5/46	T,I
649	N	ASN719:A	-0.127		6*	-0.127,-0.127			6,6			5/46	S,N
650	G	GLY720:A	7.074		1*	7.074, 7.074			1,1			5/46	G,E,D
651	I	ILE721:A	0.946		1*	0.946, 0.946			1,1			5/46	I,S
652	K	LYS722:A	-0.704		9*	-0.704,-0.704			9,9			4/46	K
653	K	LYS723:A	-0.704		9*	-0.704,-0.704			9,9			4/46	K
654	I	ILE724:A	2.609		1*	2.609, 2.609			1,1			4/46	I,T
655	L	LEU725:A	-0.704		9*	-0.704,-0.704			9,9			4/46	L
656	I	ILE726:A	-0.704		9*	-0.704,-0.704			9,9			4/46	I
657	F	PHE727:A	-0.704		9*	-0.704,-0.704			9,9			4/46	F
658	S	SER728:A	-0.704		9*	-0.704,-0.704			9,9			4/46	S
659	K	LYS729:A	-0.704		9*	-0.704,-0.704			9,9			4/46	K
660	K	LYS730:A	-0.704		9*	-0.704,-0.704			9,9			4/46	K
661	G	GLY731:A	6.702		1*	6.702, 6.702			1,1			4/46	G,A
662	Y	TYR732:A	-0.704		9*	-0.704,-0.704			9,9			4/46	Y
663	E	GLU733:A	-0.704		9*	-0.704,-0.704			9,9			4/46	E
664	I	ILE734:A	-0.704		9*	-0.704,-0.704			9,9			4/46	I
665	G	GLY735:A	1.244		1*	1.244, 1.244			1,1			5/46	Q,G
