## Supplementary material for "Simplified geometric representations of protein structures identify complementary interaction interfaces": PDB, PQR, mutation rate, and confusion matrix files of the protein docking benchmark 5.0.: 2FJU_l_cons.txt

POS	SEQ	3LATOM	SCORE		COLOR	CONFIDENCE INTERVAL	CONFIDENCE INTERVAL COLORS	MSA DATA	RESIDUE VARIETY
			(normalized)
1	M	MET1:A	-0.558		7	-0.833,-0.483			8,7			60/262	A,M,I,L,V
2	Q	GLN2:A	0.349		4	-0.143, 0.403			6,4			76/262	F,S,A,T,K,P,E,Q,D,R,I
3	A	ALA3:A	0.208		4	-0.143, 0.403			6,4			85/262	S,A,T,N,K,P,E,Y,V,D,R,I,G,L
4	I	ILE4:A	-0.201		6	-0.483,-0.143			7,6			220/262	F,M,K,I,Y,L,V
5	K	LYS5:A	-1.180		9	-1.284,-1.157			9,9			256/262	S,Q,R,K
6	C	CYS6:A	0.160		4	-0.143, 0.403			6,4			256/262	A,F,T,Y,V,M,C,I,L
7	V	VAL7:A	-0.950		8	-1.086,-0.925			9,8			256/262	A,F,T,V,M,C,I,L
8	V	VAL8:A	-0.440		7	-0.615,-0.329			7,6			256/262	A,F,T,V,M,C,I,L
9	V	VAL9:A	-0.837		8	-1.009,-0.731			9,8			256/262	F,A,T,V,M,C,I,L
10	G	GLY10:A	-1.278		9	-1.314,-1.284			9,9			258/262	G
11	D	ASP11:A	-0.854		8	-1.009,-0.833			9,8			258/262	S,A,N,D,P,E
12	G	GLY12:A	-0.634		7	-0.833,-0.615			8,7			259/262	A,S,T,N,Y,V,Q,M,D,R,G
13	A	ALA13:A	-0.503		7	-0.731,-0.483			8,7			259/262	S,A,T,N,K,Y,E,Q,M,D,C,G,L
14	V	VAL14:A	-1.040		9	-1.157,-1.009			9,9			259/262	S,A,T,C,I,V
15	G	GLY15:A	-1.278		9	-1.314,-1.284			9,9			259/262	G
16	K	LYS16:A	-1.282		9	-1.314,-1.284			9,9			261/262	K
17	T	THR17:A	-1.087		9	-1.223,-1.086			9,9			262/262	S,T
18	C	CYS18:A	-0.713		7	-0.925,-0.615			8,7			262/262	A,S,T,N,C,R
19	L	LEU19:A	-0.251		6	-0.483,-0.143			7,6			262/262	A,F,M,I,L,V
20	L	LEU20:A	-0.827		8	-1.009,-0.731			9,8			262/262	S,F,T,M,I,L,V
21	I	ILE21:A	-0.082		5	-0.329, 0.090			6,5			262/262	F,S,W,T,N,K,Y,V,H,Q,M,C,R,I,L
22	S	SER22:A	-0.768		8	-0.925,-0.731			8,8			262/262	A,S,T,N,K,E,V,H,Q,C,R,L
23	Y	TYR23:A	-0.598		7	-0.833,-0.483			8,7			261/262	H,F,R,L,Y
24	T	THR24:A	-0.381		6	-0.615,-0.329			7,6			262/262	S,A,T,N,K,Y,V,Q,M,C,I,L
25	T	THR25:A	0.035		5	-0.329, 0.090			6,5			262/262	A,S,T,N,K,Y,E,Q,C,D,R,G,L
26	N	ASN26:A	-0.199		6	-0.483,-0.143			7,6			262/262	S,N,K,E,H,Q,C,D,R,I,G
27	A	ALA27:A	0.828		2	0.403, 0.885			4,2			262/262	F,S,A,T,N,P,K,Y,E,V,H,Q,M,C,D,I,R,G,L
28	F	PHE28:A	-0.837		8	-1.009,-0.731			9,8			262/262	F,W,T,I,L,Y,V
29	P	PRO29:A	0.163		4	-0.143, 0.403			6,4			262/262	F,S,T,N,K,E,V,Q,M,C,L,A,P,H,D,I,R,G
30	G	GLY30:A	2.113		1	0.885, 2.162			2,1			260/262	F,S,T,N,K,Y,E,V,Q,L,A,P,H,D,R,I,G
31	E	GLU31:A	0.520		3	0.090, 0.885			5,2			262/262	F,S,T,N,K,Y,E,V,Q,C,L,A,H,D,I,R,G
32	Y	TYR32:A	-0.378		6	-0.615,-0.329			7,6			261/262	S,A,F,T,K,E,Y,V,H,Q,C,I,R,L
33	I	ILE33:A	-0.028		5	-0.329, 0.090			6,5			260/262	F,A,S,T,N,P,K,Y,E,V,H,Q,M,D,I,R,G,L
34	P	PRO34:A	-0.629		7	-0.833,-0.615			8,7			262/262	S,A,T,N,K,P,V,H,Q,M,C,G,L
35	T	THR35:A	-1.209		9	-1.284,-1.223			9,9			262/262	S,M,T,P
36	V	VAL36:A	-0.929		8	-1.086,-0.925			9,8			262/262	S,F,A,T,K,E,V,H,Q,I,L
37	F	PHE37:A	-0.853		8	-1.009,-0.833			9,8			262/262	S,A,F,T,W,E,Y,V,H,Q,D,G,L
38	D	ASP38:A	-0.973		8	-1.086,-0.925			9,8			262/262	F,A,S,T,N,P,E,V,D,I
39	N	ASN39:A	-0.837		8	-1.009,-0.833			9,8			262/262	S,A,T,N,K,E,H,Q,D,R,G,L
40	Y	TYR40:A	-0.817		8	-1.009,-0.731			9,8			262/262	H,F,T,I,L,Y,V
41	S	SER41:A	-0.292		6	-0.483,-0.143			7,6			262/262	F,A,S,T,N,K,Y,V,H,Q,M,C,R,I,G,L
42	A	ALA42:A	-0.171		6	-0.483,-0.143			7,6			262/262	F,S,T,N,K,Y,E,V,Q,M,C,L,A,P,H,I,R
43	N	ASN43:A	-0.101		5	-0.329, 0.090			6,5			262/262	A,S,T,N,K,P,E,V,Q,M,C,D,R,L
44	V	VAL44:A	0.159		4	-0.143, 0.403			6,4			262/262	F,A,S,T,N,K,Y,E,V,H,Q,M,D,C,I,R,L
45	M	MET45:A	0.816		2	0.403, 0.885			4,2			262/262	F,S,A,T,N,K,Y,E,V,Q,M,C,R,I,G,L
46	V	VAL46:A	-0.013		5	-0.329, 0.090			6,5			261/262	S,F,A,T,P,E,Y,V,H,Q,M,C,I,R,L
47	D	ASP47:A	-0.049		5	-0.329, 0.090			6,5			262/262	S,T,N,K,E,H,Q,D,R,G
48	G	GLY48:A	0.476		3	0.090, 0.403			5,4			262/262	S,A,T,N,K,E,Q,D,R,G
49	K	LYS49:A	0.678		3	0.090, 0.885			5,2			257/262	F,A,S,T,N,K,E,V,H,Q,M,D,I,R
50	P	PRO50:A	1.176		1	0.403, 0.885			4,2			262/262	F,S,T,N,K,E,V,Q,C,L,A,P,H,D,R,I
51	V	VAL51:A	0.017		5	-0.329, 0.090			6,5			262/262	S,A,F,T,Y,V,H,M,C,I,L
52	N	ASN52:A	-0.163		6	-0.483,-0.143			7,6			262/262	F,S,T,N,K,Y,E,V,Q,M,C,L,H,D,R,I,G
53	L	LEU53:A	-0.811		8	-1.009,-0.731			9,8			262/262	A,F,M,I,Y,L,V
54	G	GLY54:A	-0.449		7	-0.615,-0.329			7,6			262/262	A,S,T,N,E,V,H,Q,M,C,D,R,G,L
55	L	LEU55:A	-0.804		8	-0.925,-0.731			8,8			262/262	F,M,C,I,L,V
56	W	TRP56:A	-0.848		8	-1.009,-0.731			9,8			261/262	F,T,M,W,C,L,Y
57	D	ASP57:A	-1.280		9	-1.314,-1.284			9,9			261/262	D,E
58	T	THR58:A	-1.271		9	-1.314,-1.284			9,9			262/262	S,T,N,V
59	A	ALA59:A	-1.155		9	-1.223,-1.157			9,9			262/262	F,S,A,T,D,C,I,G
60	G	GLY60:A	-1.242		9	-1.314,-1.223			9,9			262/262	S,A,G
61	Q	GLN61:A	-1.075		9	-1.157,-1.009			9,9			262/262	F,S,T,N,Q,D,I,G,L
62	E	GLU62:A	-1.047		9	-1.157,-1.009			9,9			260/262	H,S,A,Q,D,P,E
63	D	ASP63:A	-0.794		8	-0.925,-0.731			8,8			260/262	S,A,N,K,Y,E,Q,D,R
64	Y	TYR64:A	-0.656		7	-0.833,-0.615			8,7			261/262	H,F,S,L,Y
65	D	ASP65:A	-0.539		7	-0.731,-0.483			8,7			261/262	A,S,T,N,K,P,E,H,Q,D,R,G,L
66	R	ARG66:A	-0.805		8	-0.925,-0.731			8,8			261/262	A,S,T,N,P,K,E,Q,R,G
67	L	LEU67:A	-0.759		8	-0.925,-0.731			8,8			261/262	S,F,T,V,M,D,I,L
68	R	ARG68:A	-1.016		9	-1.157,-1.009			9,9			262/262	S,A,T,N,K,P,V,Q,R,I,G
69	P	PRO69:A	-0.565		7	-0.731,-0.483			8,7			262/262	S,T,N,K,P,E,V,H,Q,M,D,I,R
70	L	LEU70:A	-0.697		7	-0.833,-0.615			8,7			262/262	A,F,S,T,N,P,K,H,Q,M,R,I,G,L
71	S	SER71:A	-0.883		8	-1.009,-0.833			9,8			262/262	A,F,S,W,T,K,Y,Q,C,I,G
72	Y	TYR72:A	-1.012		9	-1.157,-0.925			9,8			262/262	F,M,I,Y
73	P	PRO73:A	-0.812		8	-0.925,-0.731			8,8			262/262	S,A,T,N,K,P,E,H,Q,I,R,G
74	Q	GLN74:A	0.074		5	-0.329, 0.090			6,5			262/262	A,F,S,W,T,N,K,E,H,Q,M,D,R,G
75	T	THR75:A	-0.805		8	-0.925,-0.731			8,8			262/262	S,A,T,N,V,C,R,I,G
76	D	ASP76:A	-0.445		7	-0.615,-0.329			7,6			262/262	F,A,S,T,N,E,V,H,Q,M,D,R,G,L
77	V	VAL77:A	-0.733		8	-0.925,-0.615			8,7			262/262	A,T,C,I,G,L,V
78	F	PHE78:A	-0.641		7	-0.833,-0.615			8,7			262/262	A,F,T,Y,V,C,I,G,L
79	L	LEU79:A	-0.176		6	-0.483,-0.143			7,6			262/262	A,F,T,V,M,C,I,L
80	I	ILE80:A	0.145		4	-0.143, 0.403			6,4			262/262	F,A,K,V,M,C,I,L
81	C	CYS81:A	-0.772		8	-0.925,-0.731			8,8			262/262	S,A,T,V,M,C,I,G,L
82	F	PHE82:A	-0.829		8	-1.009,-0.731			9,8			262/262	F,Y
83	S	SER83:A	-1.038		9	-1.157,-1.009			9,9			262/262	A,S,N,D
84	L	LEU84:A	-0.420		6	-0.615,-0.329			7,6			262/262	A,M,T,C,I,L,V
85	V	VAL85:A	-0.616		7	-0.833,-0.615			8,7			262/262	S,A,T,N,E,V,H,M,D,R,I,G,L
86	S	SER86:A	-0.063		5	-0.329, 0.090			6,5			262/262	A,S,N,K,Y,E,V,Q,D,C,R,G,L
87	P	PRO87:A	0.817		2	0.403, 0.885			4,2			262/262	F,S,T,N,K,Y,E,V,Q,M,L,A,P,H,D,R,G
88	A	ALA88:A	1.893		1	0.885, 2.162			2,1			262/262	S,A,T,N,K,P,E,V,H,Q,D,I,R,G,L
89	S	SER89:A	-1.072		9	-1.157,-1.009			9,9			262/262	S,T
90	F	PHE90:A	-0.523		7	-0.731,-0.483			8,7			262/262	F,L,Y,V
91	E	GLU91:A	1.157		1	0.403, 0.885			4,2			262/262	S,T,N,K,Y,E,V,Q,M,L,A,H,D,I,R,G
92	N	ASN92:A	-0.638		7	-0.833,-0.615			8,7			262/262	S,A,T,N,K,Y,E,H,Q,C,D,R,G
93	V	VAL93:A	-0.115		5	-0.329, 0.090			6,5			262/262	A,M,T,C,I,L,V
94	R	ARG94:A	2.162		1	0.885, 2.162			2,1			97/262	F,S,T,N,K,Y,E,V,Q,M,L,A,P,H,R,I,G
95	A	ALA95:A	2.060		1	0.885, 2.162			2,1			262/262	S,A,T,N,P,K,Y,E,H,Q,M,D,R,I,G,L
96	K	LYS96:A	0.345		4	-0.143, 0.403			6,4			262/262	F,S,T,N,K,Y,E,V,Q,M,C,L,A,P,H,D,R,I
97	W	TRP97:A	-0.942		8	-1.086,-0.833			9,8			262/262	F,W,I,G,Y,L
98	Y	TYR98:A	0.909		2	0.403, 0.885			4,2			262/262	S,F,T,N,K,E,Y,V,Q,M,L,A,W,H,I,R,G
99	P	PRO99:A	0.855		2	0.403, 0.885			4,2			262/262	F,S,T,N,K,Y,E,Q,L,A,P,H,D,R,I,G
100	E	GLU100:A	-0.874		8	-1.009,-0.833			9,8			262/262	S,T,N,K,Y,E,H,Q,M,D,G,L
101	V	VAL101:A	-0.552		7	-0.731,-0.483			8,7			262/262	F,A,T,C,I,L,V
102	R	ARG102:A	1.047		1	0.403, 0.885			4,2			261/262	F,S,T,N,K,Y,E,V,Q,M,C,L,A,H,D,R,I
103	H	HIS103:A	0.360		4	0.090, 0.403			5,4			261/262	A,S,T,N,K,Y,E,V,H,Q,M,D,C,I,R,G,L
104	H	HIS104:A	0.223		4	-0.143, 0.403			6,4			261/262	A,F,T,N,K,E,Y,V,H,Q,M,C,I,G,L
105	C	CYS105:A	-0.101		5	-0.329, 0.090			6,5			259/262	S,A,T,N,K,Y,E,V,M,C,R,I,G,L
106	P	PRO106:A	-0.084		5	-0.329, 0.090			6,5			144/262	A,S,T,N,K,P,Y,E,H,Q,D,R,G,L
107	N	ASN107:A	2.110		1	0.885, 2.162			2,1			95/262	S,T,N,K,E,H,Q,C,D,R,G,L
108	T	THR108:A	-0.037		5	-0.329, 0.090			6,5			260/262	F,A,T,K,P,Y,E,V,M,C,I,L
109	P	PRO109:A	-0.273		6	-0.483,-0.143			7,6			262/262	A,S,T,N,K,P,E,Y,V,Q,M,D,C,R,I,G,L
110	I	ILE110:A	0.043		5	-0.329, 0.090			6,5			262/262	S,F,T,N,K,Y,V,Q,M,C,R,I,L
111	I	ILE111:A	-0.180		6	-0.483,-0.143			7,6			262/262	F,A,V,H,M,C,I,L
112	L	LEU112:A	-0.605		7	-0.833,-0.483			8,7			262/262	F,M,I,L,V
113	V	VAL113:A	-0.621		7	-0.833,-0.615			8,7			262/262	A,Q,C,I,L,V
114	G	GLY114:A	-1.027		9	-1.157,-1.009			9,9			262/262	A,Q,D,R,G,V
115	T	THR115:A	-1.110		9	-1.223,-1.086			9,9			262/262	S,A,M,T,C,N,I,L
116	K	LYS116:A	-1.144		9	-1.223,-1.086			9,9			262/262	Q,N,P,K
117	L	LEU117:A	1.640		1	0.403, 2.162			4,1			262/262	S,A,T,N,K,Y,V,Q,M,C,R,I,L
118	D	ASP118:A	-1.280		9	-1.314,-1.284			9,9			261/262	T,D
119	L	LEU119:A	-0.073		5	-0.329, 0.090			6,5			258/262	S,A,T,K,E,V,Q,M,D,C,R,I,L
120	R	ARG120:A	-0.551		7	-0.731,-0.483			8,7			121/262	S,A,T,N,P,K,E,Y,V,M,D,C,R
121	D	ASP121:A	1.792		1	0.403, 2.162			4,1			95/262	S,A,T,N,K,E,H,Q,D,I,G
122	D	ASP122:A	0.197		4	-0.143, 0.403			6,4			95/262	A,S,N,P,K,E,V,H,Q,C,D,G,L
123	K	LYS123:A	2.154		1	0.885, 2.162			2,1			92/262	A,S,N,P,K,E,V,H,Q,M,D,R,G,L
124	D	ASP124:A	2.161		1	0.885, 2.162			2,1			89/262	A,S,T,N,P,K,E,V,H,Q,M,D,G
125	T	THR125:A	1.890		1	0.885, 2.162			2,1			86/262	A,F,S,T,P,E,Y,V,Q,M,C,I,L
126	I	ILE126:A	2.128		1	0.885, 2.162			2,1			83/262	F,T,P,K,V,Q,D,I,R,G,L
127	E	GLU127:A	1.696		1	0.403, 2.162			4,1			65/262	S,A,T,N,P,K,Y,E,V,Q,M,D,R,I
128	K	LYS128:A	1.323		1	0.403, 2.162			4,1			65/262	A,T,N,K,E,V,Q,D,R,L
129	L	LEU129:A	0.470		3*	-0.143, 0.885			6,2			83/262	S,A,T,N,K,V,M,I,L
130	K	LYS130:A	1.872		1	0.885, 2.162			2,1			81/262	S,A,T,N,K,E,H,Q,M,D,C,R,L
131	E	GLU131:A	1.283		1	0.403, 2.162			4,1			82/262	A,T,N,K,Y,E,H,Q,D,I,R,L
132	K	LYS132:A	2.162		1	0.885, 2.162			2,1			247/262	S,T,N,K,Y,E,V,Q,M,C,L,A,W,P,H,D,R,I,G
133	K	LYS133:A	2.155		1	0.885, 2.162			2,1			254/262	A,S,T,N,P,K,E,V,H,Q,D,R,G,L
134	L	LEU134:A	1.707		1	0.403, 2.162			4,1			252/262	F,S,A,T,N,K,P,Y,E,V,H,Q,M,D,I,R,L
135	T	THR135:A	0.312		4	-0.143, 0.403			6,4			260/262	S,T,N,K,E,Y,V,Q,M,C,L,A,P,H,D,R,I,G
136	P	PRO136:A	0.868		2	0.403, 0.885			4,2			260/262	F,S,T,N,K,Y,E,V,Q,M,C,L,A,P,H,D,I,G
137	I	ILE137:A	-0.717		8	-0.833,-0.615			8,7			261/262	M,D,I,L,V
138	T	THR138:A	0.553		3	0.090, 0.885			5,2			262/262	A,F,S,T,N,K,P,E,Q,M,D,C,R,G,L
139	Y	TYR139:A	2.162		1	0.885, 2.162			2,1			261/262	A,S,F,T,N,K,P,E,Y,V,H,Q,M,D,I,R,G,L
140	P	PRO140:A	1.037		1	0.403, 0.885			4,2			261/262	S,T,N,K,Y,E,V,Q,M,L,A,W,P,H,D,I,R
141	Q	GLN141:A	0.685		3	0.090, 0.885			5,2			261/262	F,S,T,K,Y,E,V,Q,M,L,A,P,H,D,R,I
142	G	GLY142:A	-0.439		7	-0.615,-0.329			7,6			261/262	A,C,I,G,V
143	L	LEU143:A	1.966		1	0.885, 2.162			2,1			261/262	S,T,N,K,E,Y,V,Q,M,C,L,A,H,D,R,I
144	A	ALA144:A	2.162		1	0.885, 2.162			2,1			261/262	F,S,T,N,K,Y,E,V,Q,M,L,A,H,D,R,I,G
145	M	MET145:A	0.395		4	0.090, 0.403			5,4			261/262	A,F,W,K,Y,V,H,M,C,R,I,L
146	A	ALA146:A	-0.721		8	-0.925,-0.615			8,7			261/262	S,A,T,K,V,Q,M,C,I,R,G
147	K	LYS147:A	0.752		2	0.090, 0.885			5,2			261/262	S,A,T,N,K,Y,E,V,Q,M,D,I,R,G,L
148	E	GLU148:A	0.930		2	0.403, 0.885			4,2			256/262	S,A,T,N,K,E,H,Q,M,C,D,R,L
149	I	ILE149:A	0.535		3	0.090, 0.885			5,2			256/262	F,W,N,K,E,Y,V,H,Q,M,C,R,I,G,L
150	G	GLY150:A	0.862		2	0.403, 0.885			4,2			239/262	S,A,N,K,E,H,Q,D,R,G
151	A	ALA151:A	-0.226		6	-0.483,-0.143			7,6			247/262	F,S,A,T,N,K,E,V,M,C,D,R,I,G,L
152	V	VAL152:A	2.127		1	0.885, 2.162			2,1			248/262	S,F,T,N,K,E,Y,V,Q,M,C,L,A,P,D,I,R
153	K	LYS153:A	2.024		1	0.885, 2.162			2,1			170/262	F,S,T,N,K,E,Y,V,Q,M,C,L,A,P,H,D,R,I,G
154	Y	TYR154:A	-0.589		7	-0.833,-0.483			8,7			261/262	H,F,C,I,L,Y,V
155	L	LEU155:A	0.872		2	0.403, 0.885			4,2			261/262	F,S,T,Y,V,H,M,C,I,L
156	E	GLU156:A	-1.137		9	-1.223,-1.086			9,9			261/262	S,F,Y,E,H,Q,D,R,L
157	C	CYS157:A	-0.744		8	-0.925,-0.731			8,8			261/262	S,A,T,V,M,C,I,G
158	S	SER158:A	-1.284		9	-1.314,-1.284			9,9			260/262	S
159	A	ALA159:A	-1.121		9	-1.223,-1.086			9,9			260/262	S,A,T,V
160	L	LEU160:A	-0.483		7	-0.731,-0.329			8,6			260/262	F,A,M,C,R,K,L,V
161	T	THR161:A	0.456		3	0.090, 0.403			5,4			260/262	F,A,S,T,N,K,Y,E,V,H,Q,M,D,C,I,L
162	Q	GLN162:A	0.100		5	-0.143, 0.090			6,5			260/262	A,S,N,K,Y,H,Q,M,C,D,R,G
163	R	ARG163:A	2.162		1	0.885, 2.162			2,1			260/262	S,F,T,N,K,Y,E,V,Q,M,C,L,A,H,D,I,R
164	G	GLY164:A	-0.850		8	-1.009,-0.833			9,8			260/262	A,S,N,K,Y,H,Q,C,R,G
165	L	LEU165:A	-0.575		7	-0.731,-0.483			8,7			260/262	F,I,Y,L,V
166	K	LYS166:A	0.337		4	-0.143, 0.403			6,4			259/262	A,S,T,N,K,Y,E,V,H,Q,D,R
167	T	THR167:A	0.836		2	0.403, 0.885			4,2			259/262	A,S,T,N,P,K,Y,E,V,Q,C,D,G,L
168	V	VAL168:A	-0.597		7	-0.833,-0.483			8,7			259/262	S,A,T,P,V,M,C,I,G,L
169	F	PHE169:A	-1.125		9	-1.223,-1.086			9,9			259/262	F,I,Y,V
170	D	ASP170:A	0.854		2	0.403, 0.885			4,2			238/262	F,S,A,T,N,K,Y,E,V,H,Q,M,D,I,R,L
171	E	GLU171:A	0.942		2	0.403, 0.885			4,2			233/262	F,S,T,N,K,Y,E,V,Q,M,C,L,A,W,H,D,I,R,G
172	A	ALA172:A	-0.539		7	-0.731,-0.483			8,7			232/262	S,A,T,V,M,C,I,L
173	I	ILE173:A	-0.407		6	-0.615,-0.329			7,6			228/262	S,A,T,V,M,C,I,G,L
174	R	ARG174:A	0.507		3	0.090, 0.885			5,2			224/262	S,A,T,N,K,E,V,H,Q,C,D,R,I,G,L
175	A	ALA175:A	0.812		2	0.403, 0.885			4,2			219/262	S,A,T,N,K,Y,E,V,H,Q,M,D,C,R,I,L
176	V	VAL176:A	-0.534		7	-0.731,-0.483			8,7			215/262	F,S,A,V,H,M,C,I,G,L
177	L	LEU177:A	0.352		4	-0.143, 0.403			6,4			131/262	F,T,K,Y,V,M,I,R,L
178	S	-	1.035		1	0.403, 0.885			4,2			98/262	A,S,T,N,K,E,Q,D,R
