## Supplementary material for "Simplified geometric representations of protein structures identify complementary interaction interfaces": PDB, PQR, mutation rate, and confusion matrix files of the protein docking benchmark 5.0.: 2HLE_l_cons.txt

POS	SEQ	3LATOM	SCORE		COLOR	CONFIDENCE INTERVAL	CONFIDENCE INTERVAL COLORS	MSA DATA	RESIDUE VARIETY
			(normalized)
1	I	ILE31:B	0.481		3*	-0.291, 0.898			6,2			14/162	F,I,L,V
2	V	VAL32:B	0.652		3*	-0.096, 1.231			5,1			22/162	S,W,T,V,Q,D,I,L
3	L	LEU33:B	-0.293		6	-0.666,-0.096			7,5			41/162	A,M,R,I,G,L,V
4	E	GLU34:B	0.507		3	0.016, 0.898			5,2			42/162	A,F,P,E,H,Q,D,C
5	P	PRO35:B	-0.155		5	-0.530, 0.016			7,5			46/162	A,S,T,P,E,V,D,G,L
6	I	ILE36:B	-0.354		6	-0.600,-0.199			7,6			125/162	S,M,I,Y,L,V
7	Y	TYR37:B	0.791		2	0.285, 0.898			4,2			126/162	F,S,A,W,T,N,Y,V,H,Q,M,I,L
8	W	TRP38:B	-0.883		8	-1.098,-0.728			9,7			129/162	F,W,G,L,Y
9	N	ASN39:B	-0.825		8	-1.002,-0.728			8,7			129/162	S,T,N,P,E,Y,D,I,G
10	S	SER40:B	-0.248		6	-0.456,-0.096			6,5			130/162	A,S,T,N,P,K,V,Q,M,C,D,R,I,G
11	S	SER41:B	0.326		4	0.016, 0.452			5,4			132/162	A,S,W,T,N,K,Y,V,Q,D,I,R,G,L
12	N	ASN42:B	-0.873		8	-1.002,-0.788			8,8			131/162	S,T,N,P,E,V,H,Q,M,D,I,G
13	S	SER43:B	1.024		2	0.452, 1.231			4,1			132/162	F,A,S,T,N,K,P,Y,E,V,Q,D,I,R,G,L
14	K	LYS44:B	0.490		3	0.016, 0.898			5,2			67/162	A,T,N,K,E,M,R,I,G,L
15	F	PHE45:B	-0.739		7	-1.002,-0.600			8,7			67/162	F,W,N,R,Y,V
16	L	LEU46:B	3.040		1	1.738, 3.068			1,1			67/162	S,T,N,K,E,V,Q,M,L,A,P,H,D,R,I,G
17	P	PRO47:B	1.188		1	0.452, 1.738			4,1			63/162	S,A,N,K,P,V,D,R,I,G
18	G	GLY48:B	0.313		4	-0.096, 0.650			5,3			76/162	F,A,S,T,N,K,E,D,G,L
19	Q	GLN49:B	0.726		3	0.285, 0.898			4,2			135/162	S,T,N,P,K,E,V,Q,D,R,G,L
20	G	GLY50:B	-0.064		5	-0.377, 0.142			6,5			138/162	S,A,T,N,K,E,Y,V,H,Q,D,R,G,L
21	L	LEU51:B	0.328		4	0.016, 0.650			5,3			140/162	F,A,S,P,K,Y,V,H,Q,R,I,G,L
22	V	VAL52:B	0.243		4	-0.096, 0.452			5,4			140/162	S,F,A,T,N,P,K,E,V,H,Q,D,R,I,G,L
23	L	LEU53:B	-0.075		5	-0.377, 0.142			6,5			140/162	N,K,Y,V,M,I,R,L
24	Y	TYR54:B	0.367		4	0.016, 0.650			5,3			140/162	A,S,F,T,N,K,E,Y,H,Q,D,R,L
25	P	PRO55:B	-1.044		8	-1.190,-0.951			9,8			144/162	A,Q,P,L,V
26	Q	GLN56:B	0.718		3	0.285, 0.898			4,2			149/162	S,F,A,N,K,E,H,Q,C,D,I,R,G,L
27	I	ILE57:B	-0.504		7	-0.728,-0.377			7,6			151/162	F,K,P,E,V,M,I,L
28	G	GLY58:B	-0.351		6	-0.600,-0.199			7,6			151/162	S,F,W,N,K,Y,E,H,M,D,R,G
29	D	ASP59:B	-1.285		9	-1.370,-1.235			9,9			161/162	S,Q,D,E
30	K	LYS60:B	-0.591		7	-0.788,-0.456			8,6			162/162	F,S,W,T,K,Y,E,V,H,Q,M,R,L
31	L	LEU61:B	-0.437		6	-0.666,-0.291			7,6			162/162	M,I,L,V
32	D	ASP62:B	-0.894		8	-1.051,-0.788			8,8			162/162	A,S,T,N,K,Y,E,V,H,D,R
33	I	ILE63:B	-1.172		9	-1.280,-1.098			9,9			162/162	F,I,L,V
34	I	ILE64:B	-0.020		5	-0.291, 0.142			6,5			162/162	S,F,K,Y,V,H,Q,I,R,L
35	C	CYS65:B	-1.383		9	-1.451,-1.370			9,9			162/162	C
36	P	PRO66:B	-1.362		9	-1.451,-1.324			9,9			162/162	S,P
37	K	LYS67:B	-0.149		5	-0.377, 0.016			6,5			158/162	F,A,S,T,N,P,K,E,Y,V,H,Q,M,D,R,L
38	V	VAL68:B	0.093		5	-0.199, 0.285			6,4			154/162	F,S,T,N,K,E,Y,V,Q,M,L,A,W,P,H,I,R,G
39	D	ASP69:B	1.206		1	0.650, 1.738			3,1			158/162	A,S,T,N,P,K,E,V,Q,D,I,R,G
40	S	SER70:B	3.026		1	1.738, 3.068			1,1			156/162	A,S,T,N,K,P,E,V,H,Q,M,D,R,G,L
41	K	LYS71:B	1.535		1	0.898, 1.738			2,1			153/162	F,A,S,T,N,P,K,E,V,H,M,D,I,R,G,L
42	T	THR72:B	1.141		1	0.650, 1.231			3,1			150/162	A,S,T,N,K,P,E,V,H,Q,M,D,R,G,L
43	V	VAL73:B	1.757		1	0.898, 1.738			2,1			136/162	F,S,T,N,Y,E,V,Q,M,L,A,P,H,D,R,I,G
44	G	VAL73:B	2.760		1	1.738, 3.068			1,1			122/162	A,S,T,N,K,P,E,V,H,Q,D,R,G,L
45	Q	GLN75:B	2.883		1	1.738, 3.068			1,1			78/162	F,S,T,N,K,Y,E,V,Q,M,L,A,P,H,D,R,G
46	Y	TYR76:B	0.581		3	0.142, 0.898			5,2			161/162	S,A,F,T,N,P,K,E,Y,V,M,I,G,L
47	E	GLU77:B	-1.010		8	-1.145,-0.951			9,8			160/162	H,Q,T,N,D,L,E
48	Y	TYR78:B	0.172		4	-0.096, 0.285			5,4			161/162	S,F,T,W,N,K,Y,H,Q,R
49	Y	TYR79:B	-0.212		6	-0.456,-0.096			6,5			161/162	A,S,F,T,N,E,Y,V,H,Q,M,I,L
50	K	LYS80:B	-0.292		6	-0.530,-0.199			7,6			161/162	A,T,N,K,E,Y,V,D,R,I
51	V	VAL81:B	-0.612		7	-0.788,-0.530			8,7			162/162	F,M,I,L,V
52	Y	TYR82:B	-0.629		7	-0.845,-0.530			8,7			162/162	H,F,W,M,L,Y
53	M	MET83:B	-0.260		6	-0.456,-0.096			6,5			162/162	A,W,N,E,V,Q,M,I,R,L
54	V	VAL84:B	-1.397		9	-1.451,-1.370			9,9			162/162	I,V
55	D	ASP85:B	-0.240		6	-0.456,-0.096			6,5			162/162	A,S,T,N,K,P,E,Q,D,R,G
56	K	LYS86:B	1.534		1	0.898, 1.738			2,1			162/162	F,A,S,W,T,P,K,Y,E,H,Q,M,D,R,G,L
57	D	ASP87:B	1.340		1	0.898, 1.738			2,1			162/162	F,A,S,T,N,K,P,Y,E,V,H,Q,D,R,G,L
58	Q	GLN88:B	-0.304		6	-0.530,-0.199			7,6			162/162	A,S,Q,N,D,G,E
59	A	ALA89:B	-0.088		5	-0.377, 0.142			6,5			162/162	F,A,W,Y,V,H,M,R,I,G,L
60	D	ASP90:B	1.110		1	0.650, 1.231			3,1			162/162	S,A,T,N,P,K,E,V,H,Q,M,D,R,G,L
61	R	ARG91:B	0.941		2	0.452, 1.231			4,1			162/162	S,T,N,K,E,Y,V,Q,M,C,L,A,H,D,R,I,G
62	C	CYS92:B	-1.326		9	-1.420,-1.280			9,9			162/162	C,E
63	T	THR93:B	0.859		2	0.452, 1.231			4,1			96/162	F,S,A,W,T,N,K,Y,E,V,H,Q,D,I,R,L
64	I	ILE94:B	0.336		4	0.016, 0.452			5,4			159/162	S,A,T,N,P,K,E,V,H,Q,D,I,R,G,L
65	K	LYS95:B	0.623		3	0.285, 0.898			4,2			147/162	A,S,T,N,P,K,E,V,H,Q,M,D,R,I,G,L
66	K	VAL73:B	1.265		1	0.650, 1.738			3,1			149/162	F,S,T,N,K,E,Y,Q,M,L,A,P,H,D,R,I,G
67	E	VAL73:B	2.285		1	1.231, 3.068			1,1			156/162	F,S,A,T,N,P,K,Y,E,H,Q,M,D,I,R,G,L
68	N	VAL73:B	0.011		5	-0.291, 0.142			6,5			154/162	S,A,T,N,P,K,E,Q,D,R,G
69	T	VAL73:B	-0.218		6	-0.456,-0.096			6,5			161/162	F,S,T,N,K,Y,V,H,Q,M,I,R
70	P	PRO100:B	0.494		3	0.142, 0.650			5,3			160/162	F,A,W,K,P,E,V,H,Q,M,I,R,L
71	L	LEU101:B	-0.900		8	-1.051,-0.788			8,8			162/162	F,M,R,I,L,V
72	L	LEU102:B	-0.470		7	-0.728,-0.291			7,6			162/162	A,F,W,V,H,M,I,G,L
73	N	ASN103:B	0.091		5	-0.199, 0.285			6,4			162/162	F,A,S,T,N,K,E,Y,V,Q,I,R,L
74	C	CYS104:B	-1.383		9	-1.451,-1.370			9,9			162/162	C
75	A	ALA105:B	-0.094		5	-0.377, 0.016			6,5			162/162	S,A,T,N,K,Y,V,Q,M,D,G,L
76	R	ARG106:B	0.932		2	0.452, 1.231			4,1			161/162	A,S,T,N,P,K,E,V,H,Q,M,D,R,L
77	P	PRO107:B	-1.221		9	-1.324,-1.145			9,9			161/162	A,Q,P,E
78	D	ASP108:B	2.108		1	1.231, 3.068			1,1			158/162	F,S,T,N,K,E,Y,V,Q,L,A,H,D,R,I,G
79	Q	GLN109:B	0.227		4	-0.096, 0.452			5,4			155/162	A,S,T,K,Y,E,V,H,Q,I,R,L
80	D	ASP110:B	0.080		5	-0.199, 0.285			6,4			155/162	S,A,T,N,P,K,E,Q,M,D,R,G,L
81	V	VAL111:B	-0.161		6	-0.377, 0.016			6,5			153/162	S,A,T,N,K,E,Y,V,Q,M,D,I,R,L
82	K	LYS112:B	-0.496		7	-0.728,-0.377			7,6			162/162	F,A,S,W,T,N,K,E,Y,V,Q,I,R
83	F	PHE113:B	-0.602		7	-0.788,-0.456			8,6			162/162	H,F,I,L,Y,V
84	T	THR114:B	-1.039		8	-1.145,-0.951			9,8			162/162	A,S,T,N,P,K,V,C,I,R
85	I	ILE115:B	-0.566		7	-0.728,-0.456			7,6			162/162	F,T,E,V,H,Q,M,I,L
86	K	LYS116:B	-0.695		7	-0.899,-0.600			8,7			162/162	F,A,T,N,K,Y,V,R,I,G,L
87	F	PHE117:B	-1.113		9	-1.235,-1.051			9,8			162/162	A,F,I,L
88	Q	GLN118:B	-1.194		9	-1.324,-1.145			9,9			162/162	H,Q,T,R,L
89	E	GLU119:B	-0.128		5	-0.377, 0.016			6,5			162/162	S,T,K,P,E,V,H,Q,D,R,L
90	F	PHE120:B	0.073		5	-0.199, 0.285			6,4			162/162	F,T,Y,V,H,Q,M,R,I,L
91	S	SER121:B	-1.158		9	-1.280,-1.098			9,9			161/162	S,T,N,P
92	P	PRO122:B	-1.138		9	-1.280,-1.051			9,8			161/162	S,A,M,P,G
93	N	ASN123:B	-0.702		7	-0.899,-0.600			8,7			162/162	F,S,T,N,K,Y,V,Q,M,I,L
94	L	LEU124:B	-1.038		8	-1.190,-0.951			9,8			162/162	S,A,T,P,Y,H,I,L
95	W	TRP125:B	-0.293		6	-0.530,-0.096			7,5			162/162	S,F,W,N,E,Y,Q,M,D,I,R,G,L
96	G	GLY126:B	-1.004		8	-1.145,-0.899			9,8			161/162	S,A,N,D,G,E,V
97	L	LEU127:B	-0.524		7	-0.728,-0.377			7,6			161/162	F,T,K,P,Y,V,H,Q,M,I,L
98	E	GLU128:B	-0.895		8	-1.051,-0.788			8,8			161/162	S,T,D,R,I,L,E,V
99	F	PHE129:B	-1.040		8	-1.190,-0.951			9,8			161/162	F,Y
100	Q	GLN130:B	0.404		4	0.016, 0.650			5,3			161/162	A,S,F,N,K,E,V,H,Q,I,R,L
101	K	LYS131:B	-0.128		5	-0.377, 0.016			6,5			161/162	A,S,T,N,P,K,Y,E,V,H,Q,I,R,L
102	N	ASN132:B	-0.380		6	-0.600,-0.199			7,6			161/162	F,N,E,Y,H,Q,M,C,D,G,L
103	K	LYS133:B	1.320		1	0.898, 1.738			2,1			161/162	S,T,N,K,E,V,H,Q,R,G
104	D	ASP134:B	-0.405		6	-0.600,-0.291			7,6			161/162	S,T,N,E,H,D,R,I
105	Y	TYR135:B	-1.386		9	-1.451,-1.370			9,9			161/162	Y
106	Y	TYR136:B	-0.773		7	-0.951,-0.666			8,7			161/162	F,H,Y
107	I	ILE137:B	-0.480		7	-0.666,-0.377			7,6			161/162	F,I,L,Y,V
108	I	ILE138:B	-1.185		9	-1.280,-1.145			9,9			161/162	S,F,M,T,I,V
109	S	SER139:B	-0.997		8	-1.098,-0.951			9,8			158/162	A,S,W,T,C,G,Y
110	T	THR140:B	-0.774		7	-0.951,-0.666			8,7			136/162	F,A,S,T,N,K,E,V,H,D,I,G,L
111	S	SER141:B	-1.245		9	-1.370,-1.190			9,9			88/162	F,S,N,C,G
112	N	ASN142:B	-0.142		5	-0.377, 0.016			6,5			88/162	S,A,T,N,Y,D,G,L
113	G	GLY143:B	-0.504		7	-0.728,-0.377			7,6			88/162	A,S,D,R,K,G
114	S	SER144:B	0.111		5	-0.199, 0.285			6,4			88/162	F,S,T,K,E,H,Q,D,I,R
115	L	LEU145:B	1.942		1	0.898, 3.068			2,1			76/162	A,F,T,P,K,E,Y,V,Q,M,R,I,L
116	E	GLU146:B	0.753		3	0.285, 0.898			4,2			123/162	A,S,T,N,K,P,Y,E,Q,D,I,R,G
117	G	GLY147:B	-0.301		6	-0.530,-0.096			7,5			114/162	S,T,N,K,P,E,H,Q,C,D,I,R,G
118	L	LEU148:B	0.255		4	-0.096, 0.452			5,4			114/162	S,A,N,K,P,E,V,H,M,D,I,G,L
119	D	ASP149:B	0.364		4	0.016, 0.650			5,3			108/162	A,S,N,P,Y,E,H,Q,M,C,D,I,G,L
120	N	ASN150:B	0.274		4	-0.096, 0.452			5,4			110/162	F,A,S,N,P,K,E,V,H,Q,M,D,R,G,L
121	Q	GLN151:B	0.825		2	0.452, 1.231			4,1			106/162	F,S,T,N,K,E,V,Q,M,L,A,P,H,D,R,G
122	E	GLU152:B	1.295		1	0.650, 1.738			3,1			106/162	S,A,T,N,P,K,E,V,H,Q,M,D,I,R,G,L
123	G	GLY153:B	0.144		5	-0.199, 0.285			6,4			98/162	F,N,K,Y,E,V,Q,D,R,G,L
124	G	GLY154:B	-0.944		8	-1.098,-0.845			9,8			99/162	S,A,Q,T,C,G,E,V
125	V	VAL155:B	0.014		5	-0.291, 0.142			6,5			99/162	S,A,T,N,K,V,C,I,R,G,L
126	C	CYS156:B	-0.884		8	-1.051,-0.788			8,8			100/162	A,S,C,K,R,G,E
127	Q	GLN157:B	2.908		1	1.738, 3.068			1,1			99/162	F,S,T,N,K,Y,E,V,Q,M,C,L,A,W,H,D,I,R,G
128	T	THR158:B	-0.163		6	-0.456, 0.016			6,5			99/162	F,A,S,T,N,K,E,Y,H,Q,C,R,G,L
129	R	ARG159:B	1.120		1	0.650, 1.231			3,1			97/162	S,A,F,T,N,P,K,E,V,H,Q,M,D,R,L
130	A	ALA160:B	-0.343		6	-0.600,-0.199			7,6			97/162	S,A,W,T,N,Y,H,Q,D,R,G
131	M	MET161:B	-0.980		8	-1.098,-0.899			9,8			97/162	Q,T,M,C,I,L
132	K	LYS162:B	-0.728		7	-0.899,-0.600			8,7			97/162	S,Q,C,R,K
133	I	ILE163:B	0.155		4	-0.199, 0.285			6,4			97/162	F,Q,M,K,I,L,V
134	L	LEU164:B	0.746		3	0.285, 0.898			4,2			82/162	S,A,T,K,E,V,H,Q,C,R,I,L
135	M	MET165:B	-0.495		7	-0.728,-0.377			7,6			82/162	F,Q,M,I,R,L,V
136	K	LYS166:B	0.046		5	-0.291, 0.285			6,4			81/162	S,H,A,R,K,L,E
137	V	VAL167:B	-1.061		8	-1.190,-1.002			9,8			81/162	A,F,I,E,L,V
138	G	GLY168:B	-0.893		8	-1.145,-0.728			9,7			41/162	F,R,G
