## Supplementary material for "Simplified geometric representations of protein structures identify complementary interaction interfaces": PDB, PQR, mutation rate, and confusion matrix files of the protein docking benchmark 5.0.: 2HLE_r_cons.txt

POS	SEQ	3LATOM	SCORE		COLOR	CONFIDENCE INTERVAL	CONFIDENCE INTERVAL COLORS	MSA DATA	RESIDUE VARIETY
			(normalized)
1	A	ALA9:A	-0.304		6*	-1.050, 0.040			9,5			1/191	A
2	G	GLY10:A	-0.304		6*	-1.006, 0.158			8,4			1/191	G
3	H	HIS11:A	-0.304		6*	-1.050, 0.158			9,4			1/191	H
4	H	HIS12:A	-0.304		6*	-1.050, 0.158			9,4			1/191	H
5	H	HIS13:A	-0.304		6*	-1.050, 0.158			9,4			1/191	H
6	H	HIS14:A	-0.304		6*	-1.050, 0.158			9,4			1/191	H
7	H	HIS15:A	-0.304		6*	-1.050, 0.158			9,4			1/191	H
8	H	HIS16:A	-0.520		7*	-0.960,-0.245			8,6			4/191	H,E
9	E	GLU17:A	-0.821		8	-1.050,-0.654			9,7			51/191	Q,P,E,V
10	E	GLU18:A	-0.090		5	-0.398, 0.158			6,4			72/191	H,A,Q,D,K,E,V
11	T	THR19:A	-0.168		6	-0.468, 0.040			7,5			95/191	T,N,E,V,M,C,I,L
12	L	LEU20:A	-0.916		8	-1.094,-0.815			9,8			151/191	I,L,V
13	L	LEU21:A	-0.514		7	-0.710,-0.398			7,6			156/191	M,R,I,Y,L,V
14	N	ASN22:A	-0.932		8	-1.094,-0.865			9,8			156/191	T,D,N
15	T	THR23:A	-0.719		7	-0.865,-0.595			8,7			156/191	F,S,Q,M,T,N,L
16	K	LYS24:A	0.222		4	-0.063, 0.443			5,3			156/191	A,S,T,N,K,E,V,M,R,L
17	L	LEU25:A	0.969		2	0.443, 1.161			3,1			156/191	A,S,T,W,N,K,E,V,Q,M,D,R,G,L
18	E	GLU26:A	0.249		4	-0.063, 0.443			5,3			156/191	S,A,T,N,E,V,Q,I,L
19	T	THR27:A	-0.050		5	-0.324, 0.158			6,4			159/191	A,S,T,K,P,E,H,Q,M,R,I,G,L
20	A	ALA28:A	-0.377		6	-0.595,-0.245			7,6			159/191	S,A,T,D,K,G,E,V
21	D	ASP29:A	-0.607		7	-0.815,-0.468			8,7			161/191	A,Q,N,D,L,E
22	L	LEU30:A	-0.449		7	-0.710,-0.324			7,6			162/191	A,F,W,K,E,V,R,I,G,L
23	K	LYS31:A	0.322		4	-0.063, 0.627			5,3			162/191	F,S,A,W,N,K,Y,E,D,R,G
24	W	TRP32:A	-0.704		7	-0.960,-0.533			8,7			165/191	F,T,W,G,L
25	V	VAL33:A	0.572		3	0.158, 0.855			4,2			164/191	A,W,T,N,P,K,E,V,M,R,I,G,L
26	T	THR34:A	0.877		2	0.443, 1.161			3,1			165/191	F,A,S,T,N,K,P,Y,E,V,M,I,G,L
27	F	PHE35:A	2.536		1	1.627, 2.840			1,1			165/191	A,S,F,W,T,N,P,K,Y,V,H,Q,D,I,L
28	P	PRO36:A	-0.606		7	-0.815,-0.468			8,7			162/191	F,S,Q,R,P,E,Y
29	Q	GLN37:A	2.130		1	1.161, 2.840			1,1			60/191	A,S,T,N,P,K,E,V,H,Q,D,I,R,G,L
30	V	VAL38:A	2.275		1	1.161, 2.840			1,1			83/191	F,S,A,T,N,K,P,Y,E,V,Q,D,I,G,L
31	D	ASP39:A	2.836		1	1.627, 2.840			1,1			159/191	S,A,T,N,P,K,Y,E,V,H,Q,M,D,I,R,G,L
32	G	GLY40:A	1.577		1	0.627, 2.840			3,1			38/191	A,T,N,K,P,E,V,D,G,L
33	Q	GLN41:A	1.318		1	0.855, 1.627			2,1			130/191	S,A,T,N,K,E,H,Q,D,R,G,L
34	W	TRP42:A	-1.085		9	-1.273,-1.006			9,8			178/191	S,W
35	E	GLU43:A	-0.311		6	-0.533,-0.158			7,6			179/191	S,T,N,E,V,Q,M,D,I,L
36	E	GLU44:A	-0.678		7	-0.865,-0.595			8,7			179/191	S,A,T,K,E,V,Q,I,L
37	L	LEU45:A	-0.153		6	-0.398, 0.040			6,5			180/191	S,A,T,E,Y,V,M,I,R,G,L
38	S	SER46:A	-0.938		8	-1.050,-0.865			9,8			181/191	S,Q,T,N,G,V
39	G	GLY47:A	0.206		4	-0.063, 0.443			5,3			181/191	F,S,T,N,K,Y,E,V,H,Q,I,R,G
40	L	LEU48:A	0.759		2	0.290, 0.855			4,2			181/191	A,T,W,P,Y,V,H,M,D,R,I,L
41	D	ASP49:A	-0.727		7	-0.913,-0.595			8,7			148/191	H,S,Q,T,N,D,I,G,L
42	E	GLU50:A	0.051		5	-0.245, 0.290			6,4			180/191	F,S,N,K,P,E,V,M,D,R,I,G,L
43	E	GLU51:A	0.897		2	0.443, 1.161			3,1			185/191	F,A,S,T,N,K,Y,E,V,H,Q,D,R,G,L
44	Q	GLN52:A	1.183		1	0.627, 1.627			3,1			181/191	F,S,A,T,N,K,Y,E,V,H,Q,M,D,R,G,L
45	H	HIS53:A	0.477		3	0.158, 0.627			4,3			181/191	A,S,T,N,K,E,H,Q,M,D,I,R
46	S	SER54:A	-0.136		5	-0.398, 0.040			6,5			185/191	S,T,N,K,P,Y,E,V,Q,M,D,L
47	V	VAL55:A	-0.213		6	-0.468,-0.063			7,5			187/191	S,A,F,W,T,Y,E,V,M,I,R,L
48	R	ARG56:A	-1.101		9	-1.227,-1.050			9,9			191/191	H,Q,R,Y
49	T	THR57:A	-0.650		7	-0.815,-0.533			8,7			191/191	A,S,T,N,Y,M,I,R,G
50	Y	TYR58:A	-0.260		6	-0.533,-0.063			7,5			191/191	H,F,N,L,Y
51	E	GLU59:A	-0.747		8	-0.913,-0.654			8,7			191/191	S,F,T,P,Y,E,V,Q,M
52	V	VAL60:A	-0.876		8	-1.006,-0.815			8,8			191/191	A,T,D,I,L,V
53	C	CYS61:A	-1.213		9	-1.325,-1.182			9,9			191/191	S,C
54	D	ASP62:A	-0.220		6	-0.468,-0.063			7,5			191/191	A,S,T,N,K,P,E,H,Q,D,R,G
55	V	VAL63:A	-0.279		6	-0.468,-0.158			7,6			191/191	F,A,S,T,K,P,V,Q,M,I,L
56	Q	GLN64:A	1.300		1	0.855, 1.627			2,1			179/191	S,F,T,N,K,Y,E,V,Q,M,L,A,D,R,I,G
57	R	ARG65:A	1.567		1	0.855, 1.627			2,1			182/191	A,S,T,N,K,Y,E,V,H,Q,M,D,R,G
58	A	ALA66:A	2.828		1	1.627, 2.840			1,1			156/191	S,A,T,N,P,Y,E,V,H,Q,D,R,I,G,L
59	P	PRO67:A	1.641		1	1.161, 1.627			1,1			186/191	S,A,T,N,K,P,E,V,H,Q,D,R,G,L
60	G	GLY68:A	0.622		3	0.158, 0.855			4,2			89/191	A,S,W,T,N,P,E,H,Q,D,R,G,L
61	Q	GLN69:A	-0.737		8	-0.913,-0.654			8,7			190/191	A,S,T,V,H,Q,M,R
62	A	ALA70:A	-0.633		7	-0.815,-0.533			8,7			190/191	S,A,Q,T,D,N,P,E
63	H	HIS71:A	-1.022		9	-1.138,-0.960			9,8			191/191	F,H,Q,T,N,K,Y
64	W	TRP72:A	-0.868		8	-1.094,-0.710			9,7			191/191	T,W,G
65	L	LEU73:A	-0.719		7	-0.913,-0.595			8,7			191/191	A,F,M,I,K,L,V
66	R	ARG74:A	-0.761		8	-0.913,-0.654			8,7			191/191	A,T,W,K,Y,E,V,H,Q,R,L
67	T	THR75:A	-0.820		8	-0.960,-0.764			8,8			191/191	A,S,M,T,I,R
68	G	GLY76:A	0.640		3	0.290, 0.855			4,2			191/191	S,T,N,P,K,E,H,Q,D,R,G
69	W	TRP77:A	0.764		2	0.290, 1.161			4,1			191/191	F,W,Y,H,C,R,I,L
70	V	VAL78:A	-0.860		8	-1.006,-0.764			8,8			191/191	M,C,I,G,L,V
71	P	PRO79:A	2.648		1	1.627, 2.840			1,1			191/191	A,S,T,W,N,K,P,Y,E,Q,M,D,I,R,G,L
72	R	ARG80:A	-0.655		7	-0.815,-0.533			8,7			190/191	S,A,T,N,K,V,Q,I,R,G,L
73	R	ARG81:A	2.440		1	1.161, 2.840			1,1			190/191	F,S,T,N,P,K,Y,E,H,Q,D,I,R,G
74	G	GLY82:A	1.426		1	0.855, 1.627			2,1			189/191	S,A,T,N,P,E,V,Q,D,R,G,L
75	A	ALA83:A	-0.740		8	-0.913,-0.654			8,7			190/191	S,A,T,P,E,V,D,R,I,G,L
76	V	VAL84:A	0.444		3	0.158, 0.627			4,3			190/191	F,A,S,T,N,P,K,E,V,H,Q,R,L
77	H	HIS85:A	-0.751		8	-0.913,-0.654			8,7			190/191	A,T,N,K,Y,H,Q,R,G,L
78	V	VAL86:A	0.137		5	-0.158, 0.290			6,4			190/191	S,A,M,I,L,V
79	Y	TYR87:A	0.108		5	-0.158, 0.290			6,4			190/191	A,S,F,H,L,Y
80	A	ALA88:A	-0.253		6	-0.468,-0.158			7,6			190/191	F,A,Q,M,T,I,L,V
81	T	THR89:A	-0.785		8	-0.960,-0.710			8,7			190/191	H,Q,T,D,K,R,L,E
82	L	LEU90:A	-0.057		5	-0.324, 0.158			6,4			190/191	F,M,I,L,V
83	R	ARG91:A	0.664		3	0.290, 0.855			4,2			190/191	S,F,W,T,N,K,E,H,Q,M,D,I,R,L
84	F	PHE92:A	-1.163		9	-1.273,-1.094			9,9			190/191	F,N,Y
85	T	THR93:A	-0.643		7	-0.815,-0.533			8,7			190/191	A,S,W,T,N,V,D,I,L
86	M	MET94:A	-0.691		7	-0.865,-0.595			8,7			190/191	F,A,T,M,I,L,V
87	L	LEU95:A	-0.705		7	-0.865,-0.595			8,7			188/191	W,N,P,Y,V,Q,M,I,R,L
88	E	GLU96:A	-0.903		8	-1.050,-0.815			9,8			188/191	H,S,A,W,D,E
89	C	CYS97:A	-1.210		9	-1.325,-1.138			9,9			188/191	A,C
90	L	LEU98:A	-0.156		6	-0.398,-0.063			6,5			187/191	A,F,S,T,N,K,E,V,H,D,R,G,L
91	S	SER99:A	-0.636		7	-0.815,-0.533			8,7			187/191	A,F,S,T,N,E,H,M,D,R,G,L
92	L	LEU100:A	0.074		5	-0.245, 0.290			6,4			186/191	F,T,M,D,R,I,L,V
93	P	PRO101:A	0.279		4	-0.063, 0.443			5,3			184/191	S,A,T,N,K,P,E,V,H,D,R,G,L
94	R	ARG102:A	0.734		2	0.290, 0.855			4,2			172/191	S,A,W,T,N,P,K,E,V,Q,M,R,G,L
95	A	ALA103:A	0.591		3	0.290, 0.855			4,2			186/191	S,A,T,N,X,P,K,Y,V,H,Q,M,D,R,I,G,L
96	G	GLY104:A	0.893		2	0.443, 1.161			3,1			190/191	S,F,T,N,K,V,M,C,L,A,W,X,P,H,D,R,I,G
97	R	ARG105:A	0.296		4	-0.063, 0.443			5,3			173/191	A,S,T,K,P,E,V,Q,R,G,L
98	S	SER106:A	-0.300		6	-0.533,-0.158			7,6			174/191	A,S,T,N,P,E,V,Q,D,I,L
99	C	CYS107:A	-1.271		9	-1.359,-1.227			9,9			190/191	C
100	K	LYS108:A	-0.941		8	-1.094,-0.865			9,8			190/191	P,R,K
101	E	GLU109:A	-1.262		9	-1.359,-1.227			9,9			191/191	Y,E
102	T	THR110:A	-1.313		9	-1.359,-1.325			9,9			190/191	T
103	F	PHE111:A	-1.228		9	-1.325,-1.182			9,9			191/191	F,L
104	T	THR112:A	-0.955		8	-1.094,-0.865			9,8			191/191	S,A,T,N,K,E,D,R,G
105	V	VAL113:A	-0.522		7	-0.710,-0.398			7,6			191/191	F,M,I,L,V
106	F	PHE114:A	0.436		4	0.040, 0.627			5,3			191/191	H,F,L,Y
107	Y	TYR115:A	-0.369		6	-0.595,-0.245			7,6			191/191	A,S,F,T,K,Y,M,I,L
108	Y	TYR116:A	1.260		1	0.855, 1.627			2,1			191/191	S,A,F,T,N,K,Y,V,H,Q,M,I,R,G,L
109	E	GLU117:A	-0.698		7	-0.865,-0.595			8,7			191/191	Q,I,P,E
110	S	SER118:A	-0.179		6	-0.398,-0.063			6,5			191/191	F,A,S,T,R,L,V
111	D	ASP119:A	-0.366		6	-0.595,-0.245			7,6			191/191	S,M,N,D,G,E
112	A	ALA120:A	1.856		1	0.855, 2.840			2,1			47/191	S,A,T,N,K,Y,E,H,Q,M,R,G
113	D	ASP121:A	1.463		1	0.855, 1.627			2,1			171/191	A,S,T,N,K,P,E,V,H,Q,M,D,R,I,G,L
114	T	THR122:A	0.991		2	0.443, 1.161			3,1			140/191	A,S,T,N,K,P,E,V,Q,D,R,I,G,L
115	A	ALA123:A	0.061		5	-0.245, 0.290			6,4			115/191	S,A,T,N,P,Y,V,H,Q,D,I,G,L
116	T	THR124:A	0.485		3	0.158, 0.627			4,3			180/191	A,S,T,N,K,P,E,Q,D,R,I,G
117	A	ALA125:A	2.383		1	1.161, 2.840			1,1			188/191	S,A,T,N,K,P,E,V,H,Q,M,D,I,R,G,L
118	L	LEU126:A	2.768		1	1.627, 2.840			1,1			189/191	S,T,N,K,Y,E,V,Q,L,A,P,H,D,I,R,G
119	T	THR127:A	2.738		1	1.627, 2.840			1,1			112/191	F,S,T,N,K,E,Y,V,Q,L,A,W,P,H,D,R,I
120	P	PRO128:A	0.499		3	0.158, 0.855			4,2			112/191	S,A,W,T,N,K,P,E,V,H,R,G,L
121	A	ALA129:A	2.671		1	1.627, 2.840			1,1			115/191	F,S,A,T,N,P,E,Y,H,Q,D,I,R,L
122	W	TRP130:A	0.191		4	-0.158, 0.443			6,3			190/191	S,A,F,T,W,P,V,M,I,L
123	M	MET131:A	0.557		3	0.158, 0.855			4,2			190/191	A,S,T,W,N,K,E,Y,H,Q,M,D,R,G,L
124	E	GLU132:A	-0.329		6	-0.533,-0.158			7,6			191/191	A,S,T,N,K,P,E,H,D,R,G,L
125	N	ASN133:A	0.738		2	0.290, 0.855			4,2			191/191	S,A,T,N,P,K,E,H,Q,D,R,G,L
126	P	PRO134:A	0.573		3	0.158, 0.855			4,2			187/191	A,S,T,N,K,P,Y,V,H,Q,M,D,R,L
127	Y	TYR135:A	-0.188		6	-0.468, 0.040			7,5			191/191	H,F,Q,W,R,P,Y
128	I	ILE136:A	1.990		1	1.161, 2.840			1,1			191/191	A,S,T,N,K,V,H,Q,M,D,I,R,G,L
129	K	LYS137:A	-1.079		9	-1.227,-1.006			9,8			191/191	S,T,P,R,K,L
130	V	VAL138:A	-0.651		7	-0.815,-0.533			8,7			191/191	A,I,L,V
131	D	ASP139:A	-0.815		8	-0.960,-0.710			8,7			191/191	A,S,T,N,D,K,G
132	T	THR140:A	-1.264		9	-1.359,-1.227			9,9			191/191	T,R,P
133	V	VAL141:A	-0.895		8	-1.050,-0.815			9,8			191/191	I,L,V
134	A	ALA142:A	-1.259		9	-1.359,-1.227			9,9			191/191	A,T,G
135	A	ALA143:A	-1.112		9	-1.227,-1.050			9,9			191/191	A,P,G
136	E	GLU144:A	-0.936		8	-1.094,-0.865			9,8			191/191	Q,N,D,G,E
137	H	HIS145:A	-0.321		6	-0.533,-0.158			7,6			188/191	F,T,K,E,Y,V,H,Q,D,R,G
138	L	LEU146:A	-1.037		9	-1.138,-0.960			9,8			188/191	H,S,Q,I,R,G,L,V
139	T	THR147:A	-0.659		7	-0.865,-0.533			8,7			188/191	F,S,M,T,R,G,L
140	R	ARG148:A	-0.433		6	-0.654,-0.324			7,6			178/191	F,A,S,T,P,K,V,H,Q,D,R,G,L
141	K	LYS149:A	1.781		1	1.161, 1.627			1,1			167/191	S,T,N,K,Y,E,V,Q,M,L,A,P,H,D,R,I,G
142	R	ARG150:A	0.461		3	0.158, 0.627			4,3			158/191	S,A,T,N,K,P,E,V,H,M,I,R,G,L
143	P	PRO151:A	0.349		4	0.040, 0.627			5,3			167/191	A,S,T,N,K,P,E,V,Q,M,D,R,G
144	G	GLY152:A	1.542		1	0.855, 1.627			2,1			138/191	F,S,A,W,N,K,V,H,Q,R,I,G,L
145	A	ALA153:A	0.852		2	0.443, 1.161			3,1			149/191	S,A,T,K,P,E,Q,M,D,R,G
146	E	GLU154:A	1.102		1	0.627, 1.627			3,1			161/191	S,A,T,N,K,P,E,V,H,D,I,R,G,L
147	A	ALA155:A	0.463		3	0.158, 0.627			4,3			175/191	S,A,W,T,N,P,K,V,Q,M,D,I,R,G
148	T	THR156:A	1.826		1	1.161, 1.627			1,1			169/191	A,S,T,N,K,Y,E,V,H,Q,D,I,R,G,L
149	G	GLY157:A	0.218		4	-0.063, 0.443			5,3			162/191	S,A,T,N,P,K,E,V,H,Q,M,R,G,L
150	K	LYS158:A	0.407		4	0.040, 0.627			5,3			178/191	A,N,P,K,Y,E,V,H,Q,R,I,G
151	V	VAL159:A	0.274		4	-0.063, 0.443			5,3			190/191	A,F,S,T,P,V,M,I,R,L
152	N	ASN160:A	-1.090		9	-1.182,-1.050			9,9			190/191	A,T,D,N,R,E
153	V	VAL161:A	-0.091		5	-0.324, 0.040			6,5			191/191	A,F,S,T,K,E,V,Q,M,I,R
154	K	LYS162:A	-0.757		8	-0.913,-0.654			8,7			191/191	H,S,D,R,K,L,E
155	T	THR163:A	-0.055		5	-0.324, 0.040			6,5			191/191	A,Q,T,K,R,I,G,E,L,V
156	L	LEU164:A	-0.447		7	-0.654,-0.324			7,6			178/191	S,F,T,K,E,V,C,I,R,L
157	R	ARG165:A	0.293		4	0.040, 0.443			5,3			190/191	F,S,T,N,K,E,V,M,C,L,A,P,H,D,I,R,G
158	L	LEU166:A	-0.148		6	-0.398, 0.040			6,5			190/191	H,A,S,F,I,L,V
159	G	GLY167:A	0.316		4	-0.063, 0.443			5,3			189/191	S,A,T,N,K,Y,E,V,M,D,I,R,G,L
160	P	PRO168:A	0.731		2	0.290, 0.855			4,2			189/191	S,A,T,N,K,P,E,V,H,Q,D,R,G,L
161	L	LEU169:A	-0.163		6	-0.398, 0.040			6,5			189/191	S,A,T,V,M,I,R,L
162	S	SER170:A	0.499		3	0.158, 0.627			4,3			190/191	F,A,S,T,N,P,K,E,Y,V,H,Q,R,G,L
163	K	LYS171:A	1.218		1	0.627, 1.627			3,1			190/191	A,S,K,V,H,Q,M,R,G,L
164	A	ALA172:A	1.148		1	0.627, 1.627			3,1			190/191	F,S,A,T,N,P,K,H,D,R,G
165	G	GLY173:A	-1.171		9	-1.273,-1.094			9,9			190/191	A,R,G
166	F	PHE174:A	-0.379		6	-0.595,-0.245			7,6			189/191	A,F,N,I,L,V
167	Y	TYR175:A	-0.914		8	-1.094,-0.815			9,8			188/191	H,F,Y,V
168	L	LEU176:A	-0.659		7	-0.865,-0.533			8,7			187/191	F,R,P,I,L,V
169	A	ALA177:A	-1.056		9	-1.182,-1.006			9,8			187/191	S,A,G
170	F	PHE178:A	-0.822		8	-1.006,-0.710			8,7			188/191	A,F,I,L,V
171	Q	GLN179:A	-0.827		8	-0.960,-0.764			8,8			188/191	H,Q,M,K,P,R,V
172	D	ASP180:A	-1.077		9	-1.182,-1.006			9,8			188/191	S,A,T,N,D,G
173	Q	GLN181:A	-0.008		5	-0.245, 0.158			6,4			186/191	F,A,S,T,K,P,E,Y,V,H,Q,M,R,I,L
174	G	GLY182:A	-1.153		9	-1.273,-1.094			9,9			186/191	S,K,G
175	A	ALA183:A	-0.946		8	-1.094,-0.865			9,8			186/191	S,A,T,N,G
176	C	CYS184:A	-1.139		9	-1.273,-1.094			9,9			186/191	S,C,L
177	M	MET185:A	-0.510		7	-0.710,-0.398			7,6			186/191	M,P,I,L,V
178	A	ALA186:A	-1.065		9	-1.182,-1.006			9,8			186/191	S,A,T,G
179	L	LEU187:A	-0.342		6	-0.595,-0.158			7,6			186/191	M,I,L,V
180	L	LEU188:A	-0.467		7	-0.654,-0.324			7,6			186/191	S,A,T,Y,V,M,I,L
181	S	SER189:A	-0.722		7	-0.865,-0.654			8,7			186/191	A,S,T,N,K,V,H,Q,R,G
182	L	LEU190:A	-0.528		7	-0.710,-0.398			7,6			186/191	A,M,T,I,L,V
183	H	HIS191:A	-0.467		7	-0.654,-0.324			7,6			186/191	S,H,Q,K,R
184	L	LEU192:A	-0.749		8	-0.913,-0.654			8,7			186/191	A,I,L,V
185	F	PHE193:A	-0.258		6	-0.533,-0.063			7,5			186/191	H,F,Y
186	Y	TYR194:A	-0.394		6	-0.654,-0.245			7,6			173/191	H,F,Y,V
187	K	LYS195:A	-0.586		7	-0.815,-0.468			8,7			157/191	Q,R,K,E,Y
188	K	LYS196:A	-0.371		6	-0.654,-0.158			7,6			128/191	H,Q,R,K,E
