## Supplementary material for "Simplified geometric representations of protein structures identify complementary interaction interfaces": PDB, PQR, mutation rate, and confusion matrix files of the protein docking benchmark 5.0.: 3CPH_l_cons.txt

POS	SEQ	3LATOM	SCORE		COLOR	CONFIDENCE INTERVAL	CONFIDENCE INTERVAL COLORS	MSA DATA	RESIDUE VARIETY
			(normalized)
1	M	-	0.145		5*	-0.779, 0.604			8,3			3/255	M,G
2	S	-	-0.975		8*	-1.245,-0.882			9,8			5/255	S,P
3	G	-	-0.116		5*	-0.779, 0.154			8,4			5/255	A,K,G
4	L	-	0.540		3*	-0.351, 1.814			6,1			5/255	A,K,I,L
5	R	-	0.140		5*	-0.661, 0.604			7,3			5/255	M,R,V
6	T	-	-0.148		5*	-0.779, 0.154			8,4			5/255	A,T,P,V
7	V	-	0.328		4	-0.351, 0.604			6,3			9/255	S,A,T,M,I,L,V
8	S	-	-0.662		7	-0.972,-0.521			8,7			13/255	A,S,M,N,G
9	A	-	0.352		4	-0.351, 0.604			6,3			16/255	S,A,T,P,I,G
10	S	-	-0.287		6	-0.779,-0.137			8,5			18/255	A,S,P,K,Y,V,R,G
11	S	-	0.275		4	-0.351, 0.604			6,3			23/255	A,S,T,N,K,Y,E,C,D,R,G
12	G	-	0.887		2*	-0.137, 1.814			5,1			27/255	S,A,H,T,D,R,G,E
13	N	-	0.639		3	-0.137, 0.604			5,3			29/255	A,S,T,N,P,K,Y,D,R,G
14	G	-	1.460		1	0.154, 1.814			4,1			32/255	A,S,T,P,E,Q,D,R,G
15	K	-	0.485		3	-0.137, 0.604			5,3			66/255	A,F,S,T,N,P,K,Y,E,Q,D,R,G
16	S	-	0.710		3	0.154, 0.604			4,3			100/255	F,A,S,T,N,K,E,H,Q,D,R,G,L
17	Y	-	-0.140		5	-0.521, 0.154			7,4			133/255	S,F,K,P,E,Y,V,H,Q,C,R,I,L
18	D	-	-0.559		7	-0.779,-0.521			8,7			167/255	S,A,N,P,K,E,H,Q,D,R,G,L
19	S	-	0.673		3	0.154, 0.604			4,3			175/255	A,F,S,T,N,K,Y,V,H,M,D,R,L
20	I	ILE20:A	-0.181		6	-0.521,-0.137			7,5			190/255	S,A,F,T,N,K,E,V,Q,M,I,R,G,L
21	M	MET21:A	-0.150		6	-0.521,-0.137			7,5			232/255	S,F,Y,V,H,M,C,I,G,L
22	K	LYS22:A	-1.213		9	-1.296,-1.188			9,9			251/255	H,Q,T,R,K
23	I	ILE23:A	-0.267		6	-0.521,-0.137			7,5			251/255	A,F,T,Y,V,M,C,I,L
24	L	LEU24:A	-0.907		8	-1.052,-0.882			9,8			251/255	T,M,C,I,L,V
25	L	LEU25:A	-0.492		7	-0.661,-0.351			7,6			251/255	S,F,A,T,V,M,C,I,L
26	I	ILE26:A	-0.805		8	-0.972,-0.779			8,8			251/255	A,M,T,C,I,L,V
27	G	GLY27:A	-1.334		9	-1.358,-1.340			9,9			252/255	G
28	D	ASP28:A	-0.763		8	-0.882,-0.661			8,7			252/255	A,S,N,D,K,P,E
29	S	SER29:A	-0.726		7	-0.882,-0.661			8,7			252/255	A,S,W,T,K,P,E,Y,V,Q,M,I,R,G,L
30	G	GLY30:A	-0.310		6	-0.521,-0.137			7,5			253/255	F,A,S,T,N,K,E,Y,D,C,G
31	V	VAL31:A	-1.193		9	-1.296,-1.188			9,9			253/255	A,S,T,C,V
32	G	GLY32:A	-1.320		9	-1.358,-1.296			9,9			253/255	A,G
33	K	LYS33:A	-1.337		9	-1.358,-1.340			9,9			255/255	K
34	S	SER34:A	-1.093		9	-1.188,-1.052			9,9			255/255	S,T,G
35	C	CYS35:A	-0.912		8	-1.052,-0.882			9,8			255/255	A,S,Q,T,N,C,K,E
36	L	LEU36:A	-0.560		7	-0.779,-0.521			8,7			255/255	F,A,T,M,I,L,V
37	L	LEU37:A	-0.870		8	-1.052,-0.779			9,8			255/255	F,A,S,T,V,M,I,G,L
38	V	VAL38:A	0.084		5	-0.351, 0.154			6,4			255/255	S,F,T,N,K,E,Y,V,Q,M,C,L,A,W,H,R,I
39	R	ARG39:A	-1.047		9	-1.188,-0.972			9,8			255/255	H,S,Q,C,K,R,L,V
40	F	PHE40:A	-0.775		8	-0.972,-0.661			8,7			255/255	F,I,L,Y,V
41	V	VAL41:A	-0.386		6	-0.661,-0.351			7,6			255/255	F,A,S,T,N,K,V,H,Q,M,D,C,R,I,L
42	E	GLU42:A	0.100		5	-0.137, 0.154			5,4			255/255	F,A,S,T,N,K,Y,E,H,Q,M,C,D,R,G,L
43	D	ASP43:A	-0.234		6	-0.521,-0.137			7,5			255/255	S,A,N,K,E,H,Q,C,D,R,G
44	K	LYS44:A	0.274		4	-0.137, 0.604			5,3			255/255	F,A,S,T,N,K,E,V,H,Q,M,D,I,R,G,L
45	F	PHE45:A	-0.999		8	-1.123,-0.972			9,8			255/255	A,F,W,K,Y,V,R,L
46	N	ASN46:A	0.391		4	-0.137, 0.604			5,3			253/255	F,S,T,N,K,Y,E,V,Q,M,C,L,A,P,H,D,R,I,G
47	P	PRO47:A	1.813		1	0.604, 1.814			3,1			252/255	F,S,T,N,K,Y,E,V,Q,M,C,L,A,P,H,D,R,I,G
48	S	SER48:A	0.405		4	-0.137, 0.604			5,3			253/255	F,A,S,T,N,P,K,Y,E,V,H,Q,D,R,G,L
49	F	PHE49:A	-0.155		6	-0.521,-0.137			7,5			254/255	A,S,F,T,K,Y,V,H,Q,M,C,R,I,L
50	I	ILE50:A	-0.197		6	-0.521,-0.137			7,5			255/255	F,S,T,N,K,E,V,Q,M,L,A,P,D,I,R,G
51	T	THR51:A	-0.542		7	-0.779,-0.521			8,7			254/255	F,A,S,T,N,K,P,Y,V,H,Q,M,C,L
52	T	THR52:A	-1.249		9	-1.340,-1.245			9,9			255/255	S,M,T,N,I,P,L
53	I	ILE53:A	-1.063		9	-1.188,-1.052			9,9			255/255	A,T,N,K,Y,V,Q,M,I,G,L
54	G	GLY54:A	-1.079		9	-1.188,-1.052			9,9			255/255	A,S,Y,E,H,Q,I,G,L
55	I	ILE55:A	-1.044		9	-1.123,-0.972			9,8			255/255	A,N,P,E,V,C,D,I,L
56	D	ASP56:A	-1.035		8	-1.123,-0.972			9,8			255/255	H,S,A,T,D,G,E
57	F	PHE57:A	-1.087		9	-1.188,-1.052			9,9			255/255	H,F,C,I,L,Y
58	K	LYS58:A	-0.419		6	-0.661,-0.351			7,6			254/255	F,S,T,N,K,Y,E,V,Q,M,C,L,A,H,R,G
59	I	ILE59:A	-0.551		7	-0.779,-0.521			8,7			237/255	S,A,T,N,K,Y,E,V,Q,M,R,I,L
60	K	LYS60:A	-0.702		7	-0.882,-0.661			8,7			254/255	S,T,K,E,H,Q,R,I
61	T	THR61:A	-0.358		6	-0.661,-0.351			7,6			254/255	A,S,T,N,K,Y,E,V,H,Q,M,D,I,R,L
62	V	VAL62:A	0.093		5	-0.351, 0.154			6,4			255/255	A,F,T,V,M,C,I,L
63	D	ASP63:A	1.813		1	0.604, 1.814			3,1			255/255	S,F,T,N,K,Y,E,V,Q,M,C,L,A,P,H,D,R,I
64	I	ILE64:A	-0.212		6	-0.521,-0.137			7,5			255/255	F,A,S,W,T,N,K,Y,V,Q,M,C,I,R,L
65	N	ASN65:A	0.261		4	-0.137, 0.604			5,3			255/255	A,S,T,N,K,E,H,Q,M,D,R,G,L
66	G	GLY66:A	0.197		4	-0.137, 0.154			5,4			253/255	S,A,T,N,K,Y,E,H,Q,C,D,R,G
67	K	LYS67:A	-0.153		6	-0.521,-0.137			7,5			253/255	S,A,F,T,N,K,E,V,H,Q,M,I,R,G
68	K	LYS68:A	0.594		3	0.154, 0.604			4,3			253/255	F,S,T,N,K,E,Y,V,Q,M,C,L,A,P,H,D,I,R
69	V	VAL69:A	-0.317		6	-0.521,-0.137			7,5			255/255	F,A,T,Y,V,H,C,I,L
70	K	LYS70:A	-0.608		7	-0.779,-0.521			8,7			254/255	F,S,T,N,K,V,Q,M,C,L,A,H,D,I,R,G
71	L	LEU71:A	-0.896		8	-1.052,-0.882			9,8			255/255	F,A,M,I,Y,L,V
72	Q	GLN72:A	-0.996		8	-1.123,-0.972			9,8			255/255	A,T,N,K,E,Q,M,D,C,R,G,L
73	L	LEU73:A	-0.895		8	-1.052,-0.882			9,8			255/255	F,M,C,I,L,V
74	W	TRP74:A	-1.102		9	-1.245,-1.052			9,9			255/255	F,T,W,L,Y
75	D	ASP75:A	-1.338		9	-1.358,-1.340			9,9			255/255	D
76	T	THR76:A	-1.291		9	-1.340,-1.296			9,9			255/255	S,M,T,I
77	A	ALA77:A	-1.226		9	-1.296,-1.188			9,9			255/255	S,A,Q,T,C,G
78	G	GLY78:A	-1.320		9	-1.358,-1.296			9,9			255/255	A,G
79	Q	GLN79:A	-1.202		9	-1.296,-1.188			9,9			255/255	S,T,E,H,Q,M,D,I,L
80	E	GLU80:A	-1.231		9	-1.296,-1.188			9,9			255/255	A,T,D,P,K,G,E
81	R	ARG81:A	-1.026		8	-1.123,-0.972			9,8			255/255	F,S,N,K,E,Q,D,R,I
82	F	PHE82:A	-0.920		8	-1.052,-0.882			9,8			255/255	F,G,L,Y
83	R	ARG83:A	-0.743		7	-0.882,-0.661			8,7			255/255	F,A,S,W,T,N,K,E,Y,H,Q,D,C,R,G
84	T	THR84:A	-0.987		8	-1.123,-0.972			9,8			255/255	F,A,S,T,N,K,P,E,V,H,C
85	I	ILE85:A	-0.815		8	-0.972,-0.779			8,8			255/255	F,H,M,N,I,L,V
86	T	THR86:A	-0.959		8	-1.052,-0.882			9,8			254/255	F,S,A,T,N,P,E,V,H,C,I,R,G,L
87	T	THR87:A	-0.679		7	-0.882,-0.661			8,7			255/255	A,S,T,N,P,K,E,V,H,Q,M,D,R,I
88	A	ALA88:A	-0.795		8	-0.972,-0.779			8,8			255/255	S,A,T,N,K,P,E,V,H,Q,M,R,I,G,L
89	Y	TYR89:A	-1.037		8	-1.188,-0.972			9,8			255/255	H,F,Q,N,L,Y
90	Y	TYR90:A	-0.989		8	-1.123,-0.972			9,8			255/255	S,F,W,M,I,L,Y
91	R	ARG91:A	-1.166		9	-1.245,-1.123			9,9			255/255	S,H,Q,T,K,R,Y
92	G	GLY92:A	-0.620		7	-0.779,-0.521			8,7			255/255	A,S,T,N,K,E,Y,D,C,R,G
93	A	ALA93:A	-1.058		9	-1.188,-1.052			9,9			255/255	S,A,T,C,R,G,L,V
94	M	MET94:A	-0.331		6	-0.521,-0.137			7,5			255/255	S,F,T,N,K,E,V,Q,M,C,L,A,H,D,I,R,G
95	G	GLY95:A	-0.819		8	-0.972,-0.779			8,8			255/255	A,C,I,G,Y,V
96	I	ILE96:A	-0.854		8	-0.972,-0.779			8,8			255/255	A,F,T,Y,V,C,I,G,L
97	I	ILE97:A	-0.398		6	-0.661,-0.351			7,6			255/255	A,F,T,V,M,C,I,L
98	L	LEU98:A	-0.262		6	-0.521,-0.137			7,5			255/255	F,T,M,C,I,L,V
99	V	VAL99:A	-0.904		8	-1.052,-0.882			9,8			255/255	F,A,T,V,M,C,I,L
100	Y	TYR100:A	-0.875		8	-1.052,-0.779			9,8			255/255	H,F,N,Y
101	D	ASP101:A	-1.232		9	-1.296,-1.188			9,9			255/255	A,S,N,D
102	V	VAL102:A	-0.749		8	-0.882,-0.661			8,7			255/255	A,T,M,C,I,L,V
103	T	THR103:A	-0.953		8	-1.052,-0.882			9,8			255/255	S,A,T,N,H,Q,C,D,R,I,G
104	D	ASP104:A	-0.063		5	-0.351, 0.154			6,4			255/255	A,S,T,N,K,Y,E,V,H,Q,D,C,R,L
105	E	GLU105:A	0.631		3	0.154, 0.604			4,3			255/255	S,T,N,K,Y,E,V,Q,M,L,A,P,H,D,R,I,G
106	R	ARG106:A	1.805		1	0.604, 1.814			3,1			255/255	A,S,W,T,N,K,E,V,Q,D,R,I,G,L
107	T	THR107:A	-1.012		8	-1.123,-0.972			9,8			255/255	S,T,P
108	F	PHE108:A	-0.946		8	-1.123,-0.882			9,8			255/255	F,L,Y
109	T	THR109:A	1.765		1	0.604, 1.814			3,1			255/255	S,A,T,N,K,Y,E,V,H,Q,D,I,R,G,L
110	N	ASN110:A	-0.264		6	-0.521,-0.137			7,5			255/255	A,S,T,N,K,Y,E,V,H,Q,C,D,I,R,G
111	I	ILE111:A	-0.518		7	-0.779,-0.521			8,7			255/255	S,A,T,V,M,C,I,L
112	K	LYS112:A	1.481		1	0.154, 1.814			4,1			255/255	S,T,N,K,Y,E,V,Q,M,L,A,P,H,D,R,I,G
113	Q	GLN113:A	0.522		3	0.154, 0.604			4,3			255/255	F,S,T,N,K,Y,E,V,Q,M,C,L,A,H,D,R,I,G
114	W	TRP114:A	-1.151		9	-1.296,-1.123			9,9			255/255	F,W,L,Y
115	F	PHE115:A	-0.138		5	-0.351,-0.137			6,5			255/255	A,S,F,K,Y,V,H,Q,M,C,R,I,G,L
116	K	LYS116:A	0.621		3	0.154, 0.604			4,3			255/255	A,F,S,T,N,K,Y,E,H,Q,D,R,I,G,L
117	T	THR117:A	-0.692		7	-0.882,-0.661			8,7			255/255	S,T,N,K,E,V,H,Q,M,C,D,L
118	V	VAL118:A	-0.634		7	-0.779,-0.521			8,7			255/255	F,A,T,V,M,C,I,L
119	N	ASN119:A	0.052		5	-0.351, 0.154			6,4			255/255	F,T,N,K,Y,E,V,H,Q,D,I,R,G,L
120	E	GLU120:A	0.467		3	-0.137, 0.604			5,3			253/255	S,T,N,K,Y,E,V,Q,M,L,A,H,D,R,I,G
121	H	HIS121:A	-0.106		5	-0.351,-0.137			6,5			254/255	S,F,N,K,E,Y,V,Q,M,L,A,H,D,R,I,G
122	A	ALA122:A	-0.571		7	-0.779,-0.521			8,7			233/255	F,S,A,T,N,K,V,M,C,I,R,G,L
123	N	ASN123:A	0.564		3	0.154, 0.604			4,3			241/255	S,T,N,K,E,Y,V,Q,M,C,L,A,W,P,H,D,I,R,G
124	D	ASP124:A	1.814		1	0.604, 1.814			3,1			255/255	F,S,T,N,K,Y,E,Q,M,C,L,A,P,H,D,I,R,G
125	E	GLU125:A	0.180		4	-0.137, 0.154			5,4			255/255	A,S,T,N,P,K,Y,E,H,Q,D,R,G,L
126	A	ALA126:A	-0.452		7	-0.661,-0.351			7,6			255/255	F,A,T,P,Y,V,M,C,I,L
127	Q	GLN127:A	-0.137		5	-0.351,-0.137			6,5			255/255	F,S,T,N,Y,E,V,Q,M,C,L,A,P,D,R,I,G
128	L	LEU128:A	-0.104		5	-0.351,-0.137			6,5			255/255	A,F,T,N,K,V,Q,M,C,I,R,L
129	L	LEU129:A	-0.185		6	-0.521,-0.137			7,5			255/255	A,F,T,Y,V,H,M,C,I,G,L
130	L	LEU130:A	-0.707		7	-0.882,-0.661			8,7			255/255	F,M,I,L,V
131	V	VAL131:A	-0.641		7	-0.779,-0.521			8,7			255/255	S,A,M,C,I,L,V
132	G	GLY132:A	-1.155		9	-1.245,-1.123			9,9			255/255	S,A,Q,G
133	N	ASN133:A	-1.257		9	-1.340,-1.245			9,9			255/255	H,S,T,N
134	K	LYS134:A	-1.296		9	-1.340,-1.296			9,9			255/255	Q,R,K
135	S	SER135:A	0.579		3	0.154, 0.604			4,3			255/255	F,A,S,T,N,K,V,M,C,I,L
136	D	ASP136:A	-1.334		9	-1.358,-1.340			9,9			255/255	H,D
137	M	MET137:A	-0.137		5	-0.521,-0.137			7,5			249/255	S,A,K,E,V,Q,M,D,C,I,R,L
138	E	GLU138:A	1.814		1	0.604, 1.814			3,1			188/255	S,A,W,T,N,P,K,E,V,H,Q,M,D,R,I,G,L
139	T	THR139:A	1.511		1	0.154, 1.814			4,1			247/255	F,S,T,N,K,Y,E,V,Q,M,L,A,P,H,D,R,I,G
140	R	ARG140:A	-0.792		8	-0.972,-0.779			8,8			254/255	F,A,S,W,N,K,Y,V,H,D,C,R,I,G,L
141	V	VAL141:A	0.579		3	0.154, 0.604			4,3			254/255	S,A,T,K,E,V,H,Q,M,C,D,R,I,G,L
142	V	VAL142:A	-0.917		8	-1.052,-0.882			9,8			255/255	F,S,N,K,V,Q,M,I,R,L
143	T	THR143:A	0.531		3	0.154, 0.604			4,3			255/255	A,S,T,N,K,P,E,V,Q,M,D,R,G,L
144	A	ALA144:A	1.777		1	0.604, 1.814			3,1			253/255	S,F,A,T,N,P,K,E,Y,V,H,Q,M,D,R,I,G,L
145	D	ASP145:A	0.589		3	0.154, 0.604			4,3			249/255	F,S,T,N,K,Y,E,Q,M,L,A,W,P,H,D,R,I,G
146	Q	GLN146:A	0.203		4	-0.137, 0.154			5,4			255/255	S,F,A,T,N,K,Y,E,V,H,Q,M,D,R,I,L
147	G	GLY147:A	-0.576		7	-0.779,-0.521			8,7			255/255	S,A,V,H,M,D,C,I,G,L
148	E	GLU148:A	0.762		2	0.154, 0.604			4,3			255/255	F,S,T,N,K,Y,E,V,Q,M,C,L,A,H,D,R,I,G
149	A	ALA149:A	1.814		1	0.604, 1.814			3,1			255/255	S,A,T,N,K,E,H,Q,M,D,I,R,G,L
150	L	LEU150:A	-0.034		5	-0.351, 0.154			6,4			255/255	F,W,N,K,Y,V,M,R,I,L
151	A	ALA151:A	-1.010		8	-1.123,-0.972			9,8			255/255	S,A,C,I,G,V
152	K	LYS152:A	0.365		4	-0.137, 0.604			5,3			255/255	S,A,T,N,K,Y,E,Q,M,D,I,R,G,L
153	E	GLU153:A	0.582		3	0.154, 0.604			4,3			255/255	A,S,T,N,K,E,H,Q,D,I,R,G,L
154	L	LEU154:A	0.654		3	0.154, 0.604			4,3			255/255	A,F,W,N,K,E,Y,V,H,Q,M,C,R,I,L
155	G	GLY155:A	0.454		3	-0.137, 0.604			5,3			251/255	A,S,T,N,K,Y,E,H,Q,C,D,R,G
156	I	ILE156:A	-0.097		5	-0.351, 0.154			6,4			222/255	A,F,T,N,K,Y,V,M,D,C,R,I,G,L
157	P	PRO157:A	0.619		3	0.154, 0.604			4,3			240/255	F,S,T,N,K,Y,E,V,Q,M,C,L,A,P,H,D,I,R
158	F	PHE158:A	-0.761		8	-0.972,-0.661			8,7			253/255	S,A,F,W,Y,V,H,I,L
159	I	ILE159:A	0.574		3	0.154, 0.604			4,3			249/255	S,A,F,W,T,K,Y,V,H,M,C,R,I,G,L
160	E	GLU160:A	-1.149		9	-1.245,-1.123			9,9			252/255	F,A,S,Y,E,H,D,R,L
161	S	SER161:A	-0.912		8	-1.052,-0.882			9,8			255/255	A,S,T,C,I,V
162	S	SER162:A	-1.338		9	-1.358,-1.340			9,9			255/255	S,R
163	A	ALA163:A	-1.240		9	-1.296,-1.245			9,9			255/255	S,A,T,P,V
164	K	LYS164:A	-0.776		8	-0.972,-0.661			8,7			255/255	S,F,A,T,K,Y,Q,M,C,R,L
165	N	ASN165:A	0.509		3	0.154, 0.604			4,3			255/255	A,S,T,N,Y,E,V,H,Q,C,D,L
166	D	ASP166:A	-0.180		6	-0.521,-0.137			7,5			255/255	A,S,N,K,Y,M,D,C,R,G
167	D	ASP167:A	1.792		1	0.604, 1.814			3,1			255/255	F,S,T,N,K,Y,E,V,Q,M,C,L,A,H,D,I,R,G
168	N	ASN168:A	-1.020		8	-1.123,-0.972			9,8			255/255	A,S,H,Q,T,N,R,G,Y
169	V	VAL169:A	-0.978		8	-1.123,-0.972			9,8			255/255	I,L,V
170	N	ASN170:A	0.094		5	-0.351, 0.154			6,4			255/255	F,A,S,T,N,K,Y,E,V,Q,D,I,R,G,L
171	E	GLU171:A	0.397		4	-0.137, 0.604			5,3			255/255	A,S,T,N,P,K,E,V,Q,C,D,G,L
172	I	ILE172:A	-0.389		6	-0.661,-0.351			7,6			255/255	F,S,A,T,P,V,M,C,I,G,L
173	F	PHE173:A	-1.052		9	-1.188,-0.972			9,8			255/255	A,S,F,T,Y,V,M,I,L
174	F	PHE174:A	1.697		1	0.604, 1.814			3,1			255/255	S,F,T,N,K,E,Y,V,Q,M,C,L,A,H,D,I,R,G
175	T	THR175:A	0.651		3	0.154, 0.604			4,3			255/255	F,S,T,N,K,Y,E,V,Q,M,C,L,A,H,D,R,I,G
176	L	LEU176:A	-0.411		6	-0.661,-0.351			7,6			255/255	F,S,A,T,V,M,C,I,L
177	A	ALA177:A	-0.470		7	-0.661,-0.351			7,6			252/255	F,S,A,T,Y,V,M,C,I,G,L
178	K	LYS178:A	0.580		3	0.154, 0.604			4,3			251/255	A,S,T,N,K,E,V,H,Q,M,D,C,R,G,L
179	L	LEU179:A	0.602		3	0.154, 0.604			4,3			237/255	F,A,S,T,N,K,E,V,H,Q,M,D,R,I,L
180	I	ILE180:A	-0.844		8	-0.972,-0.779			8,8			233/255	A,T,Y,V,M,C,I,L
181	Q	GLN181:A	0.577		3	0.154, 0.604			4,3			191/255	S,F,T,N,K,E,Y,V,Q,M,C,L,W,P,H,I,R
182	E	GLU182:A	1.497		1	0.154, 1.814			4,1			188/255	S,A,T,N,P,K,Y,E,H,Q,M,D,R,G
183	K	LYS183:A	0.549		3	0.154, 0.604			4,3			166/255	F,S,T,N,K,Y,E,V,Q,M,L,A,P,H,I,R
184	I	ILE184:A	0.673		3	0.154, 0.604			4,3			149/255	S,T,N,K,Y,E,V,Q,M,C,L,A,P,H,D,R,I,G
185	D	ASP185:A	1.431		1	0.154, 1.814			4,1			143/255	F,S,A,T,N,P,K,Y,E,V,Q,M,D,R,I,G,L
186	S	SER186:A	1.797		1	0.604, 1.814			3,1			135/255	A,S,T,N,P,K,E,V,H,Q,D,I,R,G,L
187	N	ASN187:A	1.108		1	0.154, 1.814			4,1			121/255	F,S,A,T,N,P,K,E,V,H,Q,M,D,C,R,I,G,L
188	K	LYS188:A	1.814		1	0.604, 1.814			3,1			105/255	S,T,N,K,E,V,Q,M,L,A,P,H,D,I,R,G
189	L	LEU189:A	1.810		1	0.604, 1.814			3,1			98/255	F,A,S,T,N,K,P,Y,E,V,H,Q,M,D,I,G,L
190	V	VAL190:A	1.808		1	0.604, 1.814			3,1			69/255	S,T,N,K,E,V,Q,M,C,L,A,P,D,I,R,G
191	G	GLY191:A	1.730		1	0.604, 1.814			3,1			67/255	A,S,T,N,P,K,E,V,Q,M,D,I,G,L
192	V	VAL192:A	1.814		1	0.604, 1.814			3,1			60/255	A,S,T,N,K,P,E,V,H,Q,D,R,I,G,L
193	G	GLY193:A	1.737		1	0.604, 1.814			3,1			55/255	A,F,S,T,N,P,E,V,H,Q,D,R,G
194	N	ASN194:A	1.814		1	0.604, 1.814			3,1			57/255	A,S,T,N,K,P,E,V,H,Q,D,R,I,G,L
195	G	-	1.810		1	0.604, 1.814			3,1			56/255	A,S,W,T,N,P,K,V,H,Q,M,D,I,R,G
196	K	-	1.814		1	0.604, 1.814			3,1			55/255	S,A,T,N,P,K,E,Y,V,H,Q,I,G
197	E	-	1.800		1	0.604, 1.814			3,1			53/255	S,A,T,N,K,E,V,Q,C,D,R,I,G,L
198	G	-	1.436		1	0.154, 1.814			4,1			50/255	A,S,T,N,P,E,V,Q,R,I,G,L
199	N	-	1.766		1	0.604, 1.814			3,1			48/255	F,A,S,N,K,P,V,Q,M,D,I,G,L
200	I	-	1.770		1	0.604, 1.814			3,1			43/255	S,T,N,P,K,E,V,Q,C,D,I,G,L
201	S	-	1.794		1	0.604, 1.814			3,1			42/255	A,S,N,P,K,E,Q,D,I,G,L
202	I	-	1.741		1	0.604, 1.814			3,1			37/255	A,S,N,P,E,Y,V,Q,R,I,G,L
203	N	-	1.562		1	0.604, 1.814			3,1			42/255	A,S,T,N,P,K,E,Q,D,G,L
204	S	-	1.804		1	0.604, 1.814			3,1			36/255	A,S,T,N,P,K,V,H,Q,I,R,G
205	G	-	1.762		1	0.604, 1.814			3,1			31/255	F,A,S,T,N,K,P,V,D,I,G
206	S	-	1.728		1	0.604, 1.814			3,1			29/255	A,S,Q,T,N,I,K,L,V
207	G	-	1.603		1	0.604, 1.814			3,1			21/255	A,S,T,N,K,E,V,D,I,G
208	N	-	1.586		1	0.604, 1.814			3,1			18/255	A,S,T,N,P,V,Q,D,R,G
209	S	-	0.613		3	-0.137, 0.604			5,3			16/255	A,S,N,I,P,G,V
210	S	-	0.903		2*	-0.137, 1.814			5,1			15/255	A,S,Q,N,K,G,E,V
211	K	-	0.827		2*	-0.137, 1.814			5,1			13/255	S,T,D,P,K,G,V
212	S	-	0.904		2*	-0.137, 1.814			5,1			10/255	H,S,T,D,P,V
213	N	-	0.976		2*	-0.137, 1.814			5,1			10/255	S,A,T,D,N,K,E
