## Supplementary material for "Simplified geometric representations of protein structures identify complementary interaction interfaces": PDB, PQR, mutation rate, and confusion matrix files of the protein docking benchmark 5.0.: 3CPH_r_cons.txt

POS	SEQ	3LATOM	SCORE		COLOR	CONFIDENCE INTERVAL	CONFIDENCE INTERVAL COLORS	MSA DATA	RESIDUE VARIETY
			(normalized)
1	M	-	-0.021		5	-0.696, 0.187			7,4			16/301	T,M,D,V
2	D	-	1.260		1	0.187, 2.302			4,1			20/301	S,T,N,Y,E,M,D,I,L
3	Q	-	0.314		4	-0.257, 0.513			6,3			45/301	A,N,P,E,Q,D,R,L
4	E	-	0.786		2	0.187, 1.010			4,2			81/301	F,A,S,T,K,Y,E,H,Q,D
5	T	-	0.252		4	-0.257, 0.513			6,3			83/301	A,S,T,N,K,P,E,H,D,I,L
6	I	-	-0.815		8	-1.016,-0.696			8,7			218/301	F,M,T,D,K,I,L
7	D	ASP7:G	-0.564		7	-0.811,-0.423			8,6			236/301	S,A,N,P,E,D,R,G,L
8	T	THR8:G	-0.188		6	-0.423,-0.059			6,5			246/301	A,S,T,P,K,E,V,Q,D,R,G
9	D	ASP9:G	0.895		2	0.513, 1.010			3,2			265/301	A,S,T,N,P,K,Y,E,V,H,Q,D,I,G,L
10	Y	TYR10:G	-0.602		7	-0.811,-0.568			8,7			270/301	A,F,W,C,Y,V
11	D	ASP11:G	-1.367		9	-1.433,-1.377			9,9			273/301	H,D,E
12	V	VAL12:G	-0.680		7	-0.917,-0.568			8,7			274/301	F,A,T,Y,V,C,I,L
13	I	ILE13:G	-0.389		6	-0.568,-0.257			7,6			274/301	A,T,C,D,I,L,V
14	V	VAL14:G	-0.874		8	-1.016,-0.811			8,8			275/301	A,C,I,L,V
15	L	LEU15:G	-0.341		6	-0.568,-0.257			7,6			275/301	S,F,A,E,V,H,Q,M,C,I,L
16	G	GLY16:G	-1.367		9	-1.433,-1.377			9,9			275/301	S,G
17	T	THR17:G	-1.375		9	-1.433,-1.377			9,9			275/301	S,Q,T
18	G	GLY18:G	-1.289		9	-1.433,-1.286			9,9			275/301	S,A,N,G
19	I	ILE19:G	-0.770		8	-0.917,-0.696			8,7			275/301	F,P,V,M,C,I,R,L
20	T	THR20:G	-0.506		7	-0.696,-0.423			7,6			275/301	A,S,T,P,K,V,Q,M,I,R,L
21	E	GLU21:G	-1.207		9	-1.377,-1.198			9,9			277/301	H,S,Q,C,E,V
22	C	CYS22:G	-0.951		8	-1.109,-0.917			9,8			277/301	A,S,T,C,P,G
23	I	ILE23:G	-0.510		7	-0.696,-0.423			7,6			277/301	F,A,T,V,M,C,I,R,G,L
24	L	LEU24:G	-0.376		6	-0.568,-0.257			7,6			277/301	F,H,M,K,I,L,V
25	S	SER25:G	-1.171		9	-1.286,-1.109			9,9			277/301	A,S,T,G
26	G	GLY26:G	-0.941		8	-1.109,-0.917			9,8			277/301	S,A,M,C,N,G,L,V
27	L	LEU27:G	-0.786		8	-0.917,-0.696			8,7			278/301	S,A,Q,M,I,G,L,V
28	L	LEU28:G	-0.684		7	-0.917,-0.568			8,7			278/301	A,S,F,V,M,C,I,R,G,L
29	S	SER29:G	-1.021		8	-1.198,-1.016			9,8			279/301	A,S,T,K,I,R,G,L
30	V	VAL30:G	-0.500		7	-0.696,-0.423			7,6			277/301	S,T,N,K,E,Y,V,Q,M,C,L,A,W,H,I,R,G
31	D	ASP31:G	0.089		5	-0.257, 0.187			6,4			276/301	S,T,N,K,Y,E,V,Q,M,L,A,W,H,D,I,R,G
32	G	GLY32:G	-0.962		8	-1.109,-0.917			9,8			278/301	S,A,D,N,R,K,G
33	K	LYS33:G	-0.571		7	-0.811,-0.423			8,6			279/301	F,S,A,T,N,K,E,Y,V,Q,M,I,R,L
34	K	LYS34:G	-0.414		6	-0.696,-0.257			7,6			279/301	A,F,S,T,N,K,E,H,Q,D,R,I,L
35	V	VAL35:G	-1.136		9	-1.286,-1.109			9,9			280/301	S,I,L,V
36	L	LEU36:G	-1.043		8	-1.198,-1.016			9,8			279/301	A,F,M,I,L,V
37	H	HIS37:G	-1.058		8	-1.198,-1.016			9,8			279/301	S,N,P,V,H,Q,C,I,L
38	I	ILE38:G	-0.148		5	-0.423,-0.059			6,5			280/301	F,M,C,R,I,L,V
39	D	ASP39:G	-1.374		9	-1.433,-1.377			9,9			280/301	F,D,G
40	K	LYS40:G	-0.050		5	-0.423, 0.187			6,4			281/301	A,S,T,W,N,P,K,E,H,Q,R,I
41	Q	GLN41:G	-1.043		8	-1.198,-1.016			9,8			281/301	A,S,T,N,K,E,Y,H,Q,D,R,G
42	D	ASP42:G	0.935		2	0.513, 1.010			3,2			281/301	A,S,T,N,P,K,E,H,Q,D,R,G
43	H	HIS43:G	-0.267		6	-0.568,-0.059			7,5			281/301	S,A,F,E,Y,V,H,Q,M,D,C,I,G,L
44	Y	TYR44:G	-1.224		9	-1.377,-1.198			9,9			283/301	F,S,H,L,Y
45	G	GLY45:G	-1.199		9	-1.377,-1.109			9,9			282/301	A,S,N,P,K,E,G,L
46	G	GLY46:G	-0.526		7	-0.696,-0.423			7,6			282/301	S,A,T,N,E,D,R,G,L
47	E	GLU47:G	0.042		5	-0.257, 0.187			6,4			280/301	S,F,A,T,N,P,K,Y,E,V,H,Q,D,C,R,G,L
48	A	ALA48:G	-0.231		6	-0.423,-0.059			6,5			280/301	F,S,T,N,E,Y,V,Q,M,C,L,A,W,D,I,R,G
49	A	ALA49:G	-0.954		8	-1.109,-0.917			9,8			280/301	S,A,T,N,K,H,Q,I,R,G
50	S	SER50:G	-1.259		9	-1.377,-1.198			9,9			281/301	A,S,T,N,C,R,V
51	V	VAL51:G	-0.386		6	-0.696,-0.257			7,6			281/301	F,A,K,P,V,M,I,L
52	T	THR52:G	-0.762		7	-0.917,-0.696			8,7			277/301	A,S,T,N,K,P,Y,H,Q,R,I,G
53	L	LEU53:G	-0.514		7	-0.696,-0.423			7,6			278/301	F,M,K,I,Y,L,V
54	S	SER54:G	0.915		2	0.513, 1.010			3,2			279/301	A,S,T,N,P,K,E,V,H,Q,M,C,D,R,I,G,L
55	Q	GLN55:G	0.004		5	-0.257, 0.187			6,4			278/301	S,A,T,N,K,P,E,V,H,Q,M,D,I
56	L	LEU56:G	-0.031		5	-0.423, 0.187			6,4			281/301	A,F,S,T,Y,V,M,I,L
57	Y	TYR57:G	0.802		2	0.187, 1.010			4,2			281/301	S,F,T,N,K,E,Y,V,Q,M,C,L,A,W,P,H,D,I,R,G
58	E	GLU58:G	2.230		1	1.010, 2.302			2,1			281/301	A,S,T,N,K,E,V,H,Q,D,I,R,G
59	K	LYS59:G	0.390		4	-0.059, 0.513			5,3			281/301	F,A,W,T,N,K,E,Y,V,H,Q,M,D,R,I,L
60	F	PHE60:G	-0.065		5	-0.423, 0.187			6,4			281/301	A,S,F,T,N,K,E,Y,V,H,M,C,I,L
61	K	LYS61:G	2.279		1	1.010, 2.302			2,1			279/301	F,S,T,N,K,E,V,Q,M,L,A,H,D,R,I,G
62	Q	GLN62:G	1.774		1	0.513, 2.302			3,1			115/301	F,S,T,N,K,Y,E,V,Q,C,L,A,P,H,D,R,I,G
63	N	ASN63:G	1.984		1	1.010, 2.302			2,1			94/301	F,S,T,N,K,Y,E,V,Q,M,L,A,P,H,D,I,G
64	P	PRO64:G	2.302		1	1.010, 2.302			2,1			265/301	F,S,T,N,K,E,V,Q,M,C,L,A,P,D,R,I,G
65	I	ILE65:G	2.302		1	1.010, 2.302			2,1			259/301	F,S,T,N,K,E,Y,V,Q,M,C,L,A,P,H,D,I,R,G
66	S	SER66:G	2.302		1	1.010, 2.302			2,1			258/301	S,T,N,K,E,V,Q,M,C,L,A,P,D,R,I,G
67	K	LYS67:G	2.302		1	1.010, 2.302			2,1			194/301	F,S,A,T,N,P,K,E,V,Q,D,I,R,G,L
68	E	GLU68:G	0.834		2	0.187, 1.010			4,2			183/301	S,A,T,N,K,P,E,V,H,Q,M,D,R,G,L
69	E	GLU69:G	2.155		1	1.010, 2.302			2,1			200/301	S,T,N,K,E,V,Q,M,C,L,A,W,P,H,D,I,G
70	R	ARG70:G	2.302		1	1.010, 2.302			2,1			248/301	F,S,T,N,K,E,Y,V,Q,M,C,L,A,P,H,D,I,R,G
71	E	GLU71:G	0.849		2	0.187, 1.010			4,2			148/301	F,A,S,W,N,K,P,Y,E,V,H,Q,D,R,I,G,L
72	S	SER72:G	2.290		1	1.010, 2.302			2,1			167/301	F,A,S,W,T,N,P,K,E,V,H,Q,M,D,R,G,L
73	K	LYS73:G	2.301		1	1.010, 2.302			2,1			223/301	F,S,T,N,K,Y,E,V,Q,M,C,L,A,P,H,D,R,I,G
74	F	PHE74:G	0.692		3	0.187, 1.010			4,2			248/301	S,F,N,K,E,Y,V,M,C,L,A,W,P,H,D,I,R,G
75	G	GLY75:G	-0.294		6	-0.568,-0.257			7,6			247/301	F,S,T,N,K,E,V,Q,C,L,A,P,H,D,R,G
76	K	LYS76:G	0.670		3	0.187, 1.010			4,2			268/301	F,S,T,N,K,Y,E,V,Q,M,L,A,P,H,R,I,G
77	D	ASP77:G	-0.403		6	-0.696,-0.257			7,6			292/301	F,S,T,N,K,Y,E,V,Q,M,C,L,A,W,P,D,R,G
78	R	ARG78:G	-0.728		7	-0.917,-0.696			8,7			293/301	S,A,T,N,K,E,H,Q,R
79	D	ASP79:G	-0.473		7	-0.696,-0.423			7,6			295/301	S,A,T,N,K,Y,E,H,Q,D,I,R,G,L
80	W	TRP80:G	-0.664		7	-0.917,-0.568			8,7			295/301	F,M,W,C,L,Y
81	N	ASN81:G	-0.798		8	-0.917,-0.696			8,7			295/301	A,S,T,N,K,Y,H,C,G,L
82	V	VAL82:G	-0.579		7	-0.811,-0.568			8,7			296/301	A,F,N,I,L,V
83	D	ASP83:G	-1.263		9	-1.377,-1.198			9,9			296/301	A,S,T,N,D,I
84	L	LEU84:G	-0.892		8	-1.109,-0.811			9,8			296/301	F,S,A,W,N,V,M,C,I,G,L
85	I	ILE85:G	-0.387		6	-0.568,-0.257			7,6			297/301	A,S,T,N,E,V,Q,M,D,C,R,I,G,L
86	P	PRO86:G	-1.212		9	-1.377,-1.198			9,9			297/301	A,S,Q,T,N,C,P
87	K	LYS87:G	-1.041		8	-1.198,-1.016			9,8			297/301	S,Q,T,R,P,K,G,V
88	F	PHE88:G	-0.419		6	-0.696,-0.257			7,6			298/301	A,F,P,Y,V,H,M,C,I,L
89	L	LEU89:G	-0.152		5	-0.423,-0.059			6,5			298/301	F,A,T,Y,V,Q,M,C,I,L
90	M	MET90:G	-0.743		7	-0.917,-0.696			8,7			299/301	F,N,P,Y,V,H,M,I,L
91	A	ALA91:G	-0.689		7	-0.917,-0.568			8,7			298/301	F,S,A,T,N,V,M,C,G
92	N	ASN92:G	-0.447		6	-0.696,-0.423			7,6			297/301	A,S,T,N,K,E,H,Q,M,D,C,R,G
93	G	GLY93:G	-1.233		9	-1.377,-1.198			9,9			286/301	S,C,D,R,G,E
94	E	GLU94:G	0.876		2	0.187, 1.010			4,2			290/301	S,A,T,N,P,K,E,Q,M,D,R,G,L
95	L	LEU95:G	-0.702		7	-0.917,-0.568			8,7			291/301	S,A,F,T,V,M,I,L
96	T	THR96:G	-0.940		8	-1.109,-0.917			9,8			291/301	F,A,S,T,K,V,Q,M,I,L
97	N	ASN97:G	-0.445		6	-0.696,-0.423			7,6			291/301	S,A,T,N,P,K,E,Y,V,H,Q,D,R
98	I	ILE98:G	-0.149		5	-0.423,-0.059			6,5			291/301	S,A,F,T,N,K,P,Y,V,Q,M,C,I,G,L
99	L	LEU99:G	-1.178		9	-1.286,-1.109			9,9			291/301	F,M,C,I,L
100	I	ILE100:G	-0.247		6	-0.568,-0.059			7,5			291/301	A,T,K,Y,V,H,Q,M,C,R,I,L
101	H	HIS101:G	-0.361		6	-0.568,-0.257			7,6			291/301	F,S,T,N,K,E,Y,Q,M,C,L,A,P,H,D,I,R,G
102	T	THR102:G	-1.135		9	-1.286,-1.109			9,9			291/301	A,S,T,K,P,Y,V,H,M,C,L
103	D	ASP103:G	-0.064		5	-0.423,-0.059			6,5			291/301	S,N,K,E,V,H,Q,D,R,G
104	V	VAL104:G	-1.125		9	-1.286,-1.109			9,9			290/301	S,A,T,V,Q,M,C,I,G,L
105	T	THR105:G	-0.723		7	-0.917,-0.696			8,7			290/301	F,S,A,T,N,Y,E,V,H,Q,C,D,I,G,L
106	R	ARG106:G	-0.443		6	-0.696,-0.423			7,6			291/301	A,S,N,K,E,H,Q,M,D,R,G
107	Y	TYR107:G	-1.007		8	-1.198,-0.917			9,8			291/301	S,F,T,Y,H,Q,M,D,C
108	V	VAL108:G	-0.503		7	-0.696,-0.423			7,6			291/301	S,A,T,V,Q,M,C,I,L
109	D	ASP109:G	-0.675		7	-0.917,-0.568			8,7			291/301	A,S,T,N,Y,E,H,Q,D,R,G,L
110	F	PHE110:G	-1.238		9	-1.377,-1.198			9,9			291/301	F,W,I,Y,L
111	K	LYS111:G	-0.605		7	-0.811,-0.568			8,7			291/301	A,S,T,K,V,H,Q,M,C,R,G,L
112	Q	GLN112:G	-0.403		6	-0.568,-0.257			7,6			291/301	F,A,S,T,N,P,K,V,Q,C,I,R,G,L
113	V	VAL113:G	-0.353		6	-0.568,-0.257			7,6			291/301	A,F,T,V,M,C,I,G,L
114	S	SER114:G	-0.337		6	-0.568,-0.257			7,6			290/301	A,S,T,N,K,P,E,H,Q,D,G
115	G	GLY115:G	-0.610		7	-0.811,-0.568			8,7			290/301	S,A,T,N,K,Y,E,V,H,Q,D,C,R,G
116	S	SER116:G	-1.014		8	-1.198,-0.917			9,8			290/301	F,A,S,W,T,N,V,Q,I,G,L
117	Y	TYR117:G	0.222		4	-0.059, 0.513			5,3			291/301	S,A,F,W,T,K,Y,H,M,C,G,L
118	V	VAL118:G	-1.014		8	-1.198,-0.917			9,8			289/301	A,F,T,W,V,M,C,I,L
119	F	PHE119:G	1.600		1	0.513, 2.302			3,1			288/301	S,F,N,E,Y,V,Q,M,C,L,A,W,P,H,I,R,G
120	K	LYS120:G	0.267		4	-0.059, 0.513			5,3			246/301	F,S,T,N,K,E,Y,Q,L,A,W,H,D,R,I,G
121	Q	GLN121:G	1.043		2	0.513, 1.010			3,2			126/301	A,S,T,N,P,K,E,Q,D,R,G
122	G	GLY122:G	0.460		3	-0.059, 0.513			5,3			236/301	F,S,A,T,N,P,K,Y,E,V,H,Q,D,R,G
123	K	LYS123:G	0.506		3	0.187, 0.513			4,3			282/301	F,S,T,N,K,E,Y,V,Q,M,C,L,A,H,D,R,G
124	I	ILE124:G	-0.101		5	-0.423,-0.059			6,5			275/301	A,F,S,W,T,N,K,P,Y,V,Q,M,I,L
125	Y	TYR125:G	0.975		2	0.513, 1.010			3,2			290/301	F,S,T,N,K,E,Y,V,Q,M,C,L,A,W,H,D,I,R,G
126	K	LYS126:G	-0.698		7	-0.917,-0.568			8,7			291/301	A,S,T,N,P,K,E,V,H,Q,C,R
127	V	VAL127:G	-1.142		9	-1.286,-1.109			9,9			291/301	F,T,M,I,L,V
128	P	PRO128:G	-1.249		9	-1.377,-1.198			9,9			287/301	A,S,Q,M,T,N,P
129	A	ALA129:G	-0.271		6	-0.568,-0.257			7,6			291/301	F,S,A,T,N,K,V,M,D,C,I,G,L
130	N	ASN130:G	-0.618		7	-0.811,-0.568			8,7			291/301	S,Q,T,C,D,N,G
131	E	GLU131:G	-0.610		7	-0.811,-0.568			8,7			291/301	S,A,T,K,P,E,V,H,Q,D,R,G
132	I	ILE132:G	0.715		3	0.187, 1.010			4,2			291/301	A,S,W,T,N,K,E,Y,V,H,Q,M,D,R,I,G,L
133	E	GLU133:G	-0.991		8	-1.109,-0.917			9,8			291/301	A,S,Q,T,D,K,R,E
134	A	ALA134:G	-1.085		9	-1.198,-1.016			9,8			291/301	S,A,T,P,V,M,I,L
135	I	ILE135:G	-0.720		7	-0.917,-0.696			8,7			291/301	A,F,T,W,V,H,Q,M,D,I,L
136	S	SER136:G	0.561		3	0.187, 0.513			4,3			293/301	A,S,T,N,K,V,H,Q,M,D,I,R,G,L
137	S	SER137:G	-0.991		8	-1.109,-0.917			9,8			293/301	A,S,T,N,P,H,C,D,G
138	P	PRO138:G	0.172		4	-0.257, 0.187			6,4			296/301	A,S,T,N,K,P,E,Q,D,R,G
139	L	LEU139:G	-0.291		6	-0.568,-0.257			7,6			299/301	S,A,F,T,N,K,Y,E,V,H,Q,D,R,I,G,L
140	M	MET140:G	-0.534		7	-0.696,-0.423			7,6			301/301	F,H,M,C,I,L,V
141	G	GLY141:G	-0.685		7	-0.917,-0.568			8,7			301/301	A,S,T,N,P,Y,Q,M,D,R,G
142	I	ILE142:G	0.640		3	0.187, 1.010			4,2			300/301	A,S,F,N,P,E,V,H,M,I,G,L
143	F	PHE143:G	0.068		5	-0.257, 0.187			6,4			300/301	A,S,F,W,T,P,K,Y,V,Q,M,R,I,G,L
144	E	GLU144:G	-1.003		8	-1.109,-0.917			9,8			299/301	A,S,T,N,E,Q,M,D
145	K	LYS145:G	-1.322		9	-1.433,-1.286			9,9			299/301	M,I,P,R,K
146	R	ARG146:G	-0.824		8	-1.016,-0.811			8,8			298/301	F,T,N,P,K,E,Y,H,M,C,I,R,G,L
147	R	ARG147:G	-0.365		6	-0.568,-0.257			7,6			298/301	F,A,S,T,N,K,P,Y,H,Q,M,C,R,L
148	M	MET148:G	-0.718		7	-0.917,-0.696			8,7			298/301	S,F,A,Y,V,M,C,I,G,L
149	K	LYS149:G	-0.749		7	-0.917,-0.696			8,7			298/301	F,A,T,K,H,Q,M,I,R,G
150	K	LYS150:G	-0.070		5	-0.423,-0.059			6,5			298/301	S,T,N,K,Q,D,R,G
151	F	PHE151:G	-0.917		8	-1.109,-0.811			9,8			298/301	F,M,I,G,L
152	L	LEU152:G	-0.471		7	-0.696,-0.423			7,6			294/301	F,M,I,Y,L,V
153	E	GLU153:G	0.481		3	0.187, 0.513			4,3			293/301	A,S,T,N,K,E,V,H,Q,M,R,I,L
154	W	TRP154:G	0.907		2	0.513, 1.010			3,2			293/301	S,A,F,T,W,N,K,Y,H,Q,M,D,R,G,L
155	I	ILE155:G	-0.280		6	-0.568,-0.257			7,6			293/301	S,F,A,T,V,M,C,I,G,L
156	S	SER156:G	0.857		2	0.187, 1.010			4,2			289/301	F,A,S,T,N,K,Y,E,V,Q,M,D,I,G,L
157	S	SER157:G	0.993		2	0.513, 1.010			3,2			287/301	A,S,T,N,P,K,E,V,H,Q,D,I,R,G,L
158	Y	TYR158:G	0.307		4	-0.059, 0.513			5,3			291/301	S,F,T,W,P,E,Y,V,H,Q,M,D,R,I,L
159	K	LYS159:G	1.971		1	0.513, 2.302			3,1			252/301	S,N,P,K,Y,E,V,Q,D,R,I,G,L
160	E	GLU160:G	2.302		1	1.010, 2.302			2,1			264/301	S,F,T,N,K,Y,E,V,Q,L,A,W,P,H,D,I,G
161	D	ASP161:G	2.255		1	1.010, 2.302			2,1			265/301	A,S,T,N,P,K,E,H,Q,D,I,R,G
162	D	ASP162:G	0.938		2	0.513, 1.010			3,2			264/301	S,T,N,K,E,V,Q,M,C,L,A,P,H,D,R,I,G
163	L	LEU163:G	2.210		1	1.010, 2.302			2,1			251/301	F,A,S,T,N,P,K,Y,E,V,H,Q,D,R,I,G,L
164	S	SER164:G	2.272		1	1.010, 2.302			2,1			294/301	A,S,T,N,P,K,E,H,Q,M,D,I,R,G
165	T	THR165:G	-0.231		6	-0.423,-0.059			6,5			294/301	A,S,T,N,P,K,E,Y,V,Q,D,R,I,G,L
166	H	HIS166:G	0.649		3	0.187, 1.010			4,2			297/301	S,F,T,N,K,E,Y,V,Q,M,C,L,A,W,P,H,D,I,G
167	Q	GLN167:G	1.037		2	0.513, 1.010			3,2			297/301	A,S,T,N,P,K,Y,E,V,H,Q,M,D,R,G,L
168	G	GLY168:G	0.471		3	-0.059, 0.513			5,3			296/301	S,T,N,P,K,Y,E,V,Q,M,D,C,R,G
169	L	LEU169:G	2.300		1	1.010, 2.302			2,1			216/301	A,S,F,W,T,N,K,Y,V,H,Q,M,C,I,R,L
170	D	ASP170:G	0.047		5	-0.257, 0.187			6,4			215/301	A,S,T,N,P,K,Y,H,Q,D,G
171	L	LEU171:G	0.341		4	-0.059, 0.513			5,3			217/301	A,S,F,K,P,E,V,H,Q,M,C,R,I,L
172	D	ASP172:G	2.302		1	1.010, 2.302			2,1			214/301	F,S,T,N,K,Y,E,Q,M,L,A,P,H,D,R,I,G
173	K	LYS173:G	2.301		1	1.010, 2.302			2,1			215/301	S,T,N,K,E,V,Q,M,L,A,W,H,D,R,I,G
174	N	ASN174:G	0.997		2	0.513, 1.010			3,2			294/301	S,T,N,K,E,V,Q,M,C,L,A,W,P,H,D,I,R,G
175	T	THR175:G	-0.140		5	-0.423,-0.059			6,5			301/301	A,S,T,N,K,P,E,H,Q,C,D,I,G
176	M	MET176:G	-0.483		7	-0.696,-0.423			7,6			301/301	F,S,A,T,P,Y,V,H,M,D,C,I,G,L
177	D	ASP177:G	2.287		1	1.010, 2.302			2,1			301/301	F,S,T,N,K,Y,E,V,Q,M,C,L,A,P,H,D,R,I,G
178	E	GLU178:G	0.994		2	0.513, 1.010			3,2			301/301	A,S,T,N,K,Y,E,V,H,Q,D,I,R,G,L
179	V	VAL179:G	0.075		5	-0.257, 0.187			6,4			301/301	F,A,T,P,E,Y,V,H,M,R,I,G,L
180	Y	TYR180:G	-0.316		6	-0.568,-0.257			7,6			300/301	F,T,Y,V,H,M,D,I,R,L
181	Y	TYR181:G	1.596		1	0.513, 2.302			3,1			300/301	S,A,T,N,K,E,Y,V,H,Q,M,C,D,R,L
182	K	LYS182:G	0.609		3	0.187, 1.010			4,2			300/301	F,S,A,T,N,K,E,Y,H,Q,M,D,I,R,G,L
183	F	PHE183:G	0.148		5	-0.257, 0.187			6,4			259/301	S,F,T,W,Y,H,Q,M,I,L
184	G	GLY184:G	0.456		4	-0.059, 0.513			5,3			301/301	A,S,T,N,K,E,H,Q,D,R,G
185	L	LEU185:G	-0.817		8	-1.016,-0.696			8,7			300/301	F,T,K,V,M,C,I,L
186	G	GLY186:G	0.141		5	-0.257, 0.187			6,4			300/301	A,S,W,T,N,P,K,E,V,H,Q,C,D,R,G
187	N	ASN187:G	2.302		1	1.010, 2.302			2,1			301/301	A,S,T,N,P,K,E,H,Q,D,R,G,L
188	S	SER188:G	0.705		3	0.187, 1.010			4,2			289/301	A,S,W,T,N,K,P,E,Q,M,D,R,G,L
189	T	THR189:G	-0.868		8	-1.016,-0.811			8,8			300/301	S,A,T,N,P,E,V,H,Q,M,D,C,I,L
190	K	LYS190:G	0.296		4	-0.059, 0.513			5,3			300/301	S,A,T,K,E,V,H,Q,M,C,R,I,G,L
191	E	GLU191:G	-0.266		6	-0.568,-0.257			7,6			300/301	F,S,A,T,N,K,Y,E,H,Q,D,R,G
192	F	PHE192:G	-0.653		7	-0.811,-0.568			8,7			300/301	S,A,F,T,W,E,Y,V,M,D,C,I,G,L
193	I	ILE193:G	-0.425		6	-0.696,-0.257			7,6			299/301	F,S,A,T,P,Y,E,V,M,C,R,I,L
194	G	GLY194:G	-0.634		7	-0.811,-0.568			8,7			299/301	A,S,T,K,V,Q,M,C,R,I,G,L
195	H	HIS195:G	-0.969		8	-1.109,-0.917			9,8			299/301	S,F,T,N,E,Y,V,H,Q,D,C,I,G,L
196	A	ALA196:G	-0.854		8	-1.016,-0.811			8,8			299/301	S,A,T,V,C,I,R,G,L
197	M	MET197:G	-0.755		7	-0.917,-0.696			8,7			299/301	A,T,M,I,G,L,V
198	A	ALA198:G	-1.027		8	-1.198,-1.016			9,8			298/301	S,A,T,V,Q,C,D,R,I,G
199	L	LEU199:G	-1.155		9	-1.286,-1.109			9,9			298/301	S,F,A,M,C,I,L,V
200	W	TRP200:G	0.743		3	0.187, 1.010			4,2			297/301	S,F,T,N,K,E,Y,V,Q,M,C,L,A,W,H,D,I,R,G
201	T	THR201:G	1.017		2	0.513, 1.010			3,2			298/301	F,S,T,N,K,Y,V,Q,C,L,A,W,P,H,D,R,I,G
202	N	ASN202:G	0.151		5	-0.257, 0.187			6,4			298/301	F,S,T,N,K,Y,E,V,Q,M,C,L,A,P,H,D,R,I,G
203	D	ASP203:G	-0.316		6	-0.568,-0.257			7,6			296/301	A,S,T,N,P,E,H,Q,M,D,R,I,G,L
204	D	ASP204:G	0.996		2	0.513, 1.010			3,2			269/301	F,S,T,N,K,E,Q,M,L,A,W,P,H,D,R,I,G
205	Y	TYR205:G	-0.531		7	-0.811,-0.423			8,6			239/301	S,F,T,N,E,Y,H,D,I,G,L
206	L	LEU206:G	0.965		2	0.513, 1.010			3,2			261/301	F,S,T,N,K,E,V,Q,M,L,A,W,H,D,R,I,G
207	Q	GLN207:G	2.226		1	1.010, 2.302			2,1			256/301	F,S,T,N,K,E,V,Q,M,C,L,A,P,H,D,R,I,G
208	Q	GLN208:G	2.224		1	1.010, 2.302			2,1			297/301	S,A,T,N,P,K,E,V,H,Q,M,D,R,G,L
209	P	PRO209:G	-0.260		6	-0.568,-0.059			7,5			211/301	A,S,T,N,K,P,V,Q,D,I,L
210	A	ALA210:G	-0.549		7	-0.811,-0.423			8,6			293/301	S,F,A,T,K,Y,V,Q,M,C,L
211	R	ARG211:G	2.299		1	1.010, 2.302			2,1			299/301	F,S,T,N,K,E,Y,V,Q,M,C,L,A,P,H,I,R,G
212	P	PRO212:G	1.034		2	0.513, 1.010			3,2			298/301	F,S,T,N,K,Y,E,V,Q,L,A,P,H,D,I,R,G
213	S	SER213:G	-0.491		7	-0.696,-0.423			7,6			300/301	F,A,S,T,K,P,V,M,C,I,G,L
214	F	PHE214:G	-0.021		5	-0.257, 0.187			6,4			301/301	A,F,T,Y,V,H,Q,M,I,R,L
215	E	GLU215:G	1.035		2	0.513, 1.010			3,2			301/301	A,S,T,N,K,P,E,V,H,Q,M,D,I,R,L
216	R	ARG216:G	-0.632		7	-0.811,-0.568			8,7			301/301	S,A,T,N,P,K,E,C,D,R,G,L
217	I	ILE217:G	-0.436		6	-0.696,-0.423			7,6			301/301	A,S,F,T,V,M,C,I,L
218	L	LEU218:G	0.293		4	-0.059, 0.513			5,3			301/301	S,T,N,K,E,Y,V,Q,M,C,L,A,W,H,D,R,I,G
219	L	LEU219:G	-0.695		7	-0.917,-0.568			8,7			301/301	S,A,T,N,K,Y,E,V,H,Q,M,R,L
220	Y	TYR220:G	-1.059		8	-1.198,-1.016			9,8			301/301	H,S,F,C,L,Y,V
221	C	CYS221:G	0.111		5	-0.257, 0.187			6,4			301/301	F,S,T,N,E,Y,V,Q,M,C,L,A,H,D,R,I,G
222	Q	GLN222:G	0.917		2	0.513, 1.010			3,2			301/301	F,S,T,N,K,Y,E,V,Q,M,L,A,H,D,R,I,G
223	S	SER223:G	-1.375		9	-1.433,-1.377			9,9			301/301	A,S,C,G
224	V	VAL224:G	-0.288		6	-0.568,-0.257			7,6			301/301	A,F,M,C,I,L,V
225	A	ALA225:G	-0.454		6	-0.696,-0.423			7,6			301/301	F,S,A,T,N,K,E,V,Q,M,D,C,I,G,L
226	R	ARG226:G	-0.692		7	-0.917,-0.568			8,7			301/301	A,S,K,E,V,H,Q,M,C,I,R,L
227	Y	TYR227:G	-0.417		6	-0.696,-0.257			7,6			300/301	A,F,W,N,Y,H,R,I
228	G	GLY228:G	-0.713		7	-0.917,-0.568			8,7			271/301	A,S,T,N,P,K,Q,M,D,G,L
229	K	LYS229:G	-0.224		6	-0.423,-0.059			6,5			301/301	F,A,S,T,N,P,K,E,V,Q,C,D,I,R,G,L
230	S	SER230:G	-1.190		9	-1.286,-1.198			9,9			277/301	A,S,Q,T,D,G,L
231	P	PRO231:G	-1.166		9	-1.286,-1.109			9,9			301/301	S,F,A,T,P,Y,V,C,L
232	Y	TYR232:G	-0.942		8	-1.109,-0.917			9,8			301/301	A,F,M,C,L,Y,V
233	L	LEU233:G	-0.671		7	-0.917,-0.568			8,7			301/301	M,T,C,I,Y,L,V
234	Y	TYR234:G	-0.768		8	-0.917,-0.696			8,7			301/301	S,A,F,T,W,P,Y,V,I,G,L
235	P	PRO235:G	-1.134		9	-1.286,-1.109			9,9			301/301	A,F,S,T,K,P,Q,L
236	M	MET236:G	0.344		4	-0.059, 0.513			5,3			301/301	F,S,T,N,K,Y,E,V,M,C,L,A,W,H,I,R
237	Y	TYR237:G	-1.186		9	-1.377,-1.109			9,9			301/301	F,H,G,Y
238	G	GLY238:G	-1.375		9	-1.433,-1.377			9,9			301/301	G
239	L	LEU239:G	-0.642		7	-0.811,-0.568			8,7			301/301	A,S,T,N,P,E,V,H,Q,M,C,I,G,L
240	G	GLY240:G	-1.080		9	-1.198,-1.016			9,8			301/301	S,A,C,P,R,G
241	E	GLU241:G	-1.191		9	-1.286,-1.109			9,9			301/301	D,G,E
242	L	LEU242:G	-0.839		8	-1.016,-0.811			8,8			301/301	F,I,L,V
243	P	PRO243:G	-0.918		8	-1.109,-0.811			9,8			301/301	A,S,T,C,I,P,V
244	Q	GLN244:G	-1.363		9	-1.433,-1.377			9,9			301/301	S,Q,P,E
245	G	GLY245:G	-0.656		7	-0.811,-0.568			8,7			301/301	A,S,N,V,C,R,I,G
246	F	PHE246:G	-1.239		9	-1.377,-1.198			9,9			301/301	A,F,M,G,Y,L
247	A	ALA247:G	-1.012		8	-1.198,-0.917			9,8			301/301	S,A,T,N,V,C,D,I
248	R	ARG248:G	-1.375		9	-1.433,-1.377			9,9			301/301	H,F,R
249	L	LEU249:G	-0.739		7	-0.917,-0.696			8,7			300/301	A,S,F,N,P,K,V,Q,M,C,I,R,L
250	S	SER250:G	-0.887		8	-1.016,-0.811			8,8			300/301	A,S,T,N,C,G,L
251	A	ALA251:G	-1.348		9	-1.433,-1.286			9,9			301/301	S,A,C,G,V
252	I	ILE252:G	-1.129		9	-1.286,-1.109			9,9			301/301	S,T,C,I,E,L,V
253	Y	TYR253:G	-0.011		5	-0.257, 0.187			6,4			301/301	S,A,F,W,N,K,E,Y,H,Q,D,R,G,L
254	G	GLY254:G	-1.220		9	-1.377,-1.198			9,9			301/301	S,N,K,R,G,E
255	G	GLY255:G	-1.014		8	-1.198,-0.917			9,8			301/301	A,S,T,C,N,G
256	T	THR256:G	-1.016		8	-1.198,-1.016			9,8			301/301	S,A,T,E,V,M,I,L
257	Y	TYR257:G	-0.863		8	-1.016,-0.811			8,8			301/301	F,T,Y,V,H,C,I,L
258	M	MET258:G	-1.032		8	-1.198,-1.016			9,8			301/301	A,K,V,H,M,C,R,I,L
259	L	LEU259:G	-1.280		9	-1.377,-1.286			9,9			301/301	T,M,I,L
260	D	ASP260:G	-0.502		7	-0.696,-0.423			7,6			300/301	S,A,N,K,E,H,Q,C,D,R,G
261	T	THR261:G	-0.417		6	-0.696,-0.257			7,6			299/301	S,A,T,N,K,Y,E,H,Q,M,D,C,R,G,L
262	P	PRO262:G	0.999		2	0.513, 1.010			3,2			298/301	S,A,T,N,K,P,Y,E,H,Q,D,R,G,L
263	I	ILE263:G	0.017		5	-0.257, 0.187			6,4			297/301	S,A,T,N,K,P,E,V,Q,M,D,I,G,L
264	D	ASP264:G	0.913		2	0.513, 1.010			3,2			298/301	S,T,N,K,Y,E,V,Q,M,C,L,A,P,D,I,R,G
265	E	GLU265:G	0.453		4	-0.059, 0.513			5,3			297/301	A,S,T,N,K,Y,E,H,Q,C,D,R,G
266	V	VAL266:G	0.057		5	-0.257, 0.187			6,4			297/301	S,A,F,E,Y,V,M,C,I,L
267	L	LEU267:G	0.965		2	0.513, 1.010			3,2			220/301	A,S,F,T,N,K,E,V,H,Q,M,D,R,I,L
268	Y	TYR268:G	2.049		1	1.010, 2.302			2,1			219/301	F,S,T,K,E,Y,V,Q,M,C,L,A,W,P,H,D,I,R
269	K	LYS269:G	0.380		4	-0.059, 0.513			5,3			65/301	A,Q,T,N,D,K,G,E,V
270	K	LYS270:G	2.297		1	1.010, 2.302			2,1			106/301	A,S,T,N,P,K,E,V,H,Q,D,R,G
271	D	ASP271:G	1.150		1	0.513, 1.010			3,2			230/301	S,A,T,N,K,P,E,V,Q,M,C,D,R,I,G,L
272	T	THR272:G	1.922		1	0.513, 2.302			3,1			240/301	A,S,T,N,P,K,E,V,Q,M,D,R,G
273	G	GLY273:G	0.185		4	-0.257, 0.513			6,3			247/301	S,T,N,P,K,E,V,Q,M,D,I,R,G
274	K	LYS274:G	1.140		1	0.513, 1.010			3,2			253/301	S,T,N,K,Y,E,V,Q,C,L,A,W,H,D,R,G
275	F	PHE275:G	-0.047		5	-0.423, 0.187			6,4			266/301	A,F,T,N,E,V,Q,D,C,R,I,G,L
276	E	GLU276:G	2.272		1	1.010, 2.302			2,1			270/301	F,S,T,N,K,Y,E,V,Q,M,C,L,A,W,P,D,I,R,G
277	G	GLY277:G	0.243		4	-0.059, 0.513			5,3			273/301	F,A,S,T,N,P,K,E,V,Q,D,R,I,G,L
278	V	VAL278:G	-0.494		7	-0.696,-0.423			7,6			271/301	S,A,T,N,K,Y,V,Q,C,I,R,G,L
279	K	LYS279:G	0.503		3	0.187, 0.513			4,3			272/301	F,S,T,N,K,Y,E,V,Q,M,L,A,H,D,I,R,G
280	T	THR280:G	-0.646		7	-0.811,-0.568			8,7			288/301	F,A,S,T,N,K,P,Y,E,Q,D,C,R,I,G,L
281	K	LYS281:G	0.120		5	-0.257, 0.187			6,4			280/301	A,S,T,N,P,K,E,V,Q,D,I,G,L
282	L	LEU282:G	-0.056		5	-0.423,-0.059			6,5			294/301	A,S,T,N,K,P,E,Q,M,C,D,R,I,G,L
283	G	GLY283:G	0.232		4	-0.059, 0.513			5,3			281/301	S,A,T,N,K,E,V,H,Q,D,R,I,G,L
284	T	THR284:G	0.212		4	-0.059, 0.187			5,4			287/301	S,F,T,N,K,Y,E,V,Q,M,L,A,H,D,R,I
285	F	PHE285:G	-0.098		5	-0.423,-0.059			6,5			285/301	S,A,F,T,N,K,Y,E,V,H,Q,M,C,I,R,L
286	K	LYS286:G	0.738		3	0.187, 1.010			4,2			232/301	F,S,T,X,N,P,K,Y,E,V,H,Q,M,I,R
287	A	ALA287:G	-0.215		6	-0.423,-0.059			6,5			284/301	S,A,T,N,K,E,Y,V,M,C,G
288	P	PRO288:G	-0.134		5	-0.423,-0.059			6,5			284/301	S,A,T,N,K,P,E,H,Q,D,R,G
289	L	LEU289:G	0.914		2	0.513, 1.010			3,2			288/301	S,F,T,N,K,E,Y,V,Q,M,C,L,A,W,H,D,I,R,G
290	V	VAL290:G	-0.410		6	-0.696,-0.257			7,6			293/301	F,A,M,C,I,L,V
291	I	ILE291:G	-0.307		6	-0.568,-0.257			7,6			293/301	A,F,T,P,Y,V,I,R,L
292	A	ALA292:G	-0.036		5	-0.423, 0.187			6,4			293/301	S,A,T,W,V,M,C,R,I,G,L
293	D	ASP293:G	-0.933		8	-1.109,-0.917			9,8			290/301	A,S,T,N,P,E,D,I,G
294	P	PRO294:G	-0.661		7	-0.917,-0.568			8,7			289/301	A,S,N,P,E,H,Q,D,R,G
295	T	THR295:G	-0.823		8	-1.016,-0.811			8,8			289/301	A,S,W,T,N,K,E,Q,D,C,R,G
296	Y	TYR296:G	-0.815		8	-1.016,-0.696			8,7			289/301	S,F,N,E,Y,V,Q,D,G,L
297	F	PHE297:G	0.482		3	-0.059, 0.513			5,3			287/301	S,F,T,N,K,E,Y,V,M,C,L,A,H,D,I,R
298	P	PRO298:G	0.529		3	0.187, 0.513			4,3			275/301	S,T,N,K,Y,E,V,Q,M,C,L,A,P,D,R,I,G
299	E	GLU299:G	0.991		2	0.513, 1.010			3,2			236/301	A,S,T,N,K,P,E,V,Q,C,D,I,R,G,L
300	K	LYS300:G	0.650		3	0.187, 1.010			4,2			270/301	S,T,N,K,E,Y,V,Q,M,C,L,A,P,H,D,I,R
301	C	CYS301:G	0.020		5	-0.257, 0.187			6,4			272/301	S,F,T,N,K,E,V,Q,M,C,L,A,P,H,D,I,R,G
302	K	LYS302:G	2.302		1	1.010, 2.302			2,1			282/301	S,F,T,N,K,Y,E,V,Q,M,C,L,A,X,P,H,D,I,R,G
303	S	SER303:G	1.139		1	0.513, 1.010			3,2			287/301	F,S,T,N,K,Y,E,V,Q,M,C,L,A,P,H,D,I,R,G
304	T	THR304:G	0.895		2	0.513, 1.010			3,2			207/301	A,S,T,N,K,E,V,H,Q,M,C,D,R,I
305	G	GLY305:G	-0.560		7	-0.811,-0.423			8,6			207/301	A,S,T,N,E,V,H,D,R,G
306	Q	GLN306:G	1.399		1	0.513, 2.302			3,1			31/301	S,A,K,Y,E,V,Q,I
307	R	ARG307:G	0.786		2	0.187, 1.010			4,2			290/301	A,S,T,N,K,E,Y,V,H,Q,M,D,C,R,G,L
308	V	VAL308:G	-0.505		7	-0.696,-0.423			7,6			291/301	F,A,T,E,V,H,M,I,L
309	I	ILE309:G	-0.195		6	-0.423,-0.059			6,5			290/301	F,S,T,N,Y,E,V,Q,L,A,W,H,D,I,R,G
310	R	ARG310:G	-1.237		9	-1.377,-1.198			9,9			290/301	H,Q,C,K,R,V
311	A	ALA311:G	-0.502		7	-0.696,-0.423			7,6			290/301	F,S,A,T,Y,V,M,C,I,G,L
312	I	ILE312:G	-0.816		8	-1.016,-0.696			8,7			290/301	F,S,A,T,V,M,I,L
313	C	CYS313:G	-0.326		6	-0.568,-0.257			7,6			290/301	S,F,A,T,Y,V,M,C,I,L
314	I	ILE314:G	-0.444		6	-0.696,-0.423			7,6			290/301	A,F,M,I,G,L,V
315	L	LEU315:G	-0.516		7	-0.696,-0.423			7,6			290/301	A,S,F,T,V,Q,M,C,I,L
316	N	ASN316:G	0.098		5	-0.257, 0.187			6,4			290/301	A,S,T,N,K,E,H,C,D,R,G,L
317	H	HIS317:G	-0.522		7	-0.696,-0.423			7,6			289/301	S,A,T,N,K,E,V,H,Q,C,D,R,G,L
318	P	PRO318:G	-0.541		7	-0.811,-0.423			8,6			289/301	A,S,T,N,K,P,E,H,C,D
319	V	VAL319:G	-0.460		7	-0.696,-0.423			7,6			272/301	F,P,V,C,D,I,G,L
320	P	PRO320:G	0.792		2	0.187, 1.010			4,2			280/301	S,A,T,N,K,P,E,V,Q,M,C,D,R,G
321	N	ASN321:G	0.532		3	0.187, 0.513			4,3			280/301	A,S,T,N,P,K,E,V,H,Q,C,D,I,R,G
322	T	THR322:G	-0.343		6	-0.568,-0.257			7,6			258/301	F,S,T,N,Y,E,V,M,C,L,A,P,H,D,I,R,G
323	S	SER323:G	0.675		3	0.187, 1.010			4,2			255/301	A,S,T,N,P,K,E,V,H,Q,D,R,G,L
324	N	ASN324:G	0.394		4	-0.059, 0.513			5,3			260/301	A,F,S,T,N,P,K,E,V,Q,D,R,I,G,L
325	A	ALA325:G	0.528		3	0.187, 0.513			4,3			259/301	F,S,T,N,K,E,V,Q,M,C,L,A,P,H,D,I,G
326	D	ASP326:G	0.091		5	-0.257, 0.187			6,4			253/301	A,S,T,N,P,K,Y,E,V,H,Q,D,R,G,L
327	S	SER327:G	-1.140		9	-1.286,-1.109			9,9			254/301	A,S,N,E,V,Q,R,G,L
328	L	LEU328:G	0.591		3	0.187, 1.010			4,2			255/301	S,F,A,T,K,E,V,H,M,C,I,R,G,L
329	Q	GLN329:G	-0.987		8	-1.109,-0.917			9,8			254/301	S,T,N,V,Q,M,D,I,G,L
330	I	ILE330:G	-0.613		7	-0.811,-0.568			8,7			281/301	F,A,M,T,I,L,V
331	I	ILE331:G	-1.052		8	-1.198,-1.016			9,8			287/301	F,A,S,T,N,P,V,M,I,L
332	I	ILE332:G	-0.730		7	-0.917,-0.696			8,7			287/301	F,T,M,I,Y,L,V
333	P	PRO333:G	-1.048		8	-1.198,-1.016			9,8			286/301	A,S,M,I,P,L,V
334	Q	GLN334:G	-0.738		7	-0.917,-0.696			8,7			282/301	F,S,A,T,N,P,K,V,H,Q,I,R,G,L
335	S	SER335:G	0.242		4	-0.059, 0.513			5,3			281/301	A,S,T,N,P,K,E,V,H,Q,D,R,I,G,L
336	Q	GLN336:G	-0.783		8	-0.917,-0.696			8,7			282/301	F,S,T,N,K,Y,E,V,Q,M,C,L,A,P,D,I,R
337	L	LEU337:G	0.031		5	-0.257, 0.187			6,4			279/301	S,F,A,T,N,P,Y,V,Q,M,D,C,R,I,L
338	G	GLY338:G	0.873		2	0.187, 1.010			4,2			210/301	A,S,T,N,P,K,E,H,Q,D,I,R,G
339	R	ARG339:G	-1.133		9	-1.286,-1.109			9,9			217/301	A,H,Q,T,D,N,R,G
340	K	LYS340:G	0.986		2	0.513, 1.010			3,2			281/301	A,S,T,N,P,K,E,V,H,Q,D,C,I,R,L
341	S	SER341:G	0.182		4	-0.059, 0.187			5,4			280/301	F,S,T,N,K,E,Y,V,Q,M,C,A,P,H,D,I,R
342	D	ASP342:G	-0.808		8	-1.016,-0.696			8,7			275/301	A,F,S,T,P,Y,V,D,I,G
343	I	ILE343:G	-0.892		8	-1.016,-0.811			8,8			281/301	S,A,M,C,K,I,L,V
344	Y	TYR344:G	-0.613		7	-0.811,-0.568			8,7			282/301	F,W,T,N,K,Y,V,H,Q,C,R,I,L
345	V	VAL345:G	-0.231		6	-0.423,-0.059			6,5			282/301	A,F,V,M,C,D,I,G,L
346	A	ALA346:G	0.128		5	-0.257, 0.187			6,4			282/301	F,S,A,T,N,E,V,Q,M,C,I,R,G,L
347	I	ILE347:G	0.109		5	-0.257, 0.187			6,4			283/301	S,A,T,K,Y,E,V,Q,M,C,R,I,G,L
348	V	VAL348:G	-0.123		5	-0.423,-0.059			6,5			283/301	A,F,W,T,Y,V,H,Q,M,C,I,L
349	S	SER349:G	-0.967		8	-1.109,-0.917			9,8			284/301	A,S,T,N,D,C,K,G
350	D	ASP350:G	0.998		2	0.513, 1.010			3,2			284/301	F,S,N,K,E,Y,V,Q,C,L,A,W,P,H,D,R,G
351	A	ALA351:G	0.582		3	0.187, 0.513			4,3			284/301	F,S,A,T,N,K,P,Y,E,V,H,Q,D,G,L
352	H	HIS352:G	-0.718		7	-0.917,-0.696			8,7			284/301	A,S,F,T,N,E,V,H,Q,M,D,R,G,L
353	N	ASN353:G	0.113		5	-0.257, 0.187			6,4			284/301	F,S,T,N,K,E,Y,Q,M,C,L,A,H,D,I,R,G
354	V	VAL354:G	-0.691		7	-0.917,-0.568			8,7			284/301	S,A,T,E,V,M,C,I,L
355	C	CYS355:G	-0.476		7	-0.696,-0.423			7,6			285/301	A,S,T,C,G,V
356	S	SER356:G	-0.246		6	-0.568,-0.059			7,5			286/301	F,A,S,T,K,P,E,Y,V,Q,M,I,L
357	K	LYS357:G	0.451		4	-0.059, 0.513			5,3			285/301	F,A,S,T,N,P,K,E,Q,D,I,R,G,L
358	G	GLY358:G	-0.452		6	-0.696,-0.423			7,6			285/301	A,S,N,P,K,E,V,D,R,G
359	H	HIS359:G	0.479		3	-0.059, 0.513			5,3			280/301	S,F,T,K,Y,V,Q,M,C,L,A,W,H,D,I,R
360	Y	TYR360:G	0.430		4	-0.059, 0.513			5,3			281/301	A,S,F,T,W,K,E,Y,V,H,Q,C,I
361	L	LEU361:G	-0.061		5	-0.423,-0.059			6,5			280/301	A,F,T,K,V,H,M,C,I,G,L
362	A	ALA362:G	-0.771		8	-0.917,-0.696			8,7			279/301	F,S,A,T,W,P,Y,V,C,I,G,L
363	I	ILE363:G	-0.618		7	-0.811,-0.568			8,7			278/301	F,S,T,N,Y,H,Q,M,D,C,I,L
364	I	ILE364:G	-0.325		6	-0.568,-0.257			7,6			278/301	F,S,A,Y,V,M,C,I,R,G,L
365	S	SER365:G	-1.023		8	-1.198,-1.016			9,8			277/301	A,S,T,N,E,V,Q,M,C,I,G
366	T	THR366:G	-0.877		8	-1.016,-0.811			8,8			275/301	S,A,T,N,X,K,P,V,C,G
367	I	ILE367:G	0.091		5	-0.257, 0.187			6,4			260/301	F,A,S,T,N,P,K,E,V,Q,M,D,R,I,L
368	I	ILE368:G	-0.438		6	-0.696,-0.423			7,6			250/301	S,A,T,K,P,E,V,Q,M,C,I,R,G,L
369	E	GLU369:G	-0.745		7	-0.917,-0.696			8,7			248/301	A,S,F,T,P,K,Y,E,V,Q,D,C,R,I,G
370	T	THR370:G	-0.663		7	-0.811,-0.568			8,7			244/301	A,S,T,N,K,E,Y,H,Q,D,R,G
371	D	ASP371:G	2.302		1	1.010, 2.302			2,1			235/301	A,S,T,N,K,P,Y,E,V,H,Q,M,D,R,I,G,L
372	K	LYS372:G	0.844		2	0.187, 1.010			4,2			231/301	S,A,W,T,N,K,E,V,H,Q,M,D,R,G,L
373	P	PRO373:G	-0.816		8	-1.016,-0.696			8,7			239/301	F,A,T,N,K,P,H,Q,D,R,I,G
374	H	HIS374:G	0.318		4	-0.059, 0.513			5,3			241/301	S,T,N,K,Y,E,V,Q,M,L,A,H,D,I,R,G
375	I	ILE375:G	2.302		1	1.010, 2.302			2,1			242/301	S,T,N,K,E,V,Q,M,L,A,P,H,D,R,I,G
376	E	GLU376:G	-0.811		8	-1.016,-0.696			8,7			242/301	A,S,N,K,Y,E,V,Q,M,D,R,I,G,L
377	L	LEU377:G	-0.140		5	-0.423,-0.059			6,5			243/301	S,F,W,E,V,Q,C,D,I,L
378	E	GLU378:G	1.920		1	0.513, 2.302			3,1			243/301	S,A,T,N,P,K,E,H,Q,M,D,R,I,L
379	P	PRO379:G	0.365		4	-0.059, 0.513			5,3			243/301	A,S,T,K,P,E,V,H,Q,D,R,I,L
380	A	ALA380:G	-0.361		6	-0.568,-0.257			7,6			241/301	S,F,A,N,P,Y,V,I,G,L
381	F	PHE381:G	-0.120		5	-0.423,-0.059			6,5			240/301	A,F,T,K,Y,V,Q,M,I,R,L
382	K	LYS382:G	2.300		1	1.010, 2.302			2,1			240/301	F,S,A,W,T,N,K,Y,E,V,Q,D,R,G,L
383	L	LEU383:G	-0.162		6	-0.423,-0.059			6,5			240/301	S,T,K,E,V,Q,M,I,R,G,L
384	L	LEU384:G	-0.661		7	-0.917,-0.568			8,7			239/301	A,F,K,Y,V,M,D,I,L
385	G	GLY385:G	-0.342		6	-0.696,-0.257			7,6			205/301	S,A,T,N,K,E,Q,M,D,R,G
386	P	PRO386:G	1.710		1	0.513, 2.302			3,1			201/301	S,A,T,N,K,P,E,H,Q,D,R
387	I	ILE387:G	-0.540		7	-0.811,-0.423			8,6			206/301	F,T,R,I,Y,L,V
388	E	GLU388:G	1.135		1	0.513, 1.010			3,2			233/301	F,S,A,T,N,K,Y,E,V,H,Q,M,D,R,I,L
389	E	GLU389:G	-0.064		5	-0.423, 0.187			6,4			220/301	F,A,T,N,K,Y,E,H,Q,D,I,R,L
390	K	LYS390:G	0.383		4	-0.059, 0.513			5,3			220/301	A,F,S,T,N,P,K,E,Y,V,H,Q,M,D,R,I,L
391	F	PHE391:G	-0.674		7	-0.917,-0.568			8,7			221/301	A,S,F,T,N,E,Y,Q,C,D,I,L
392	M	MET392:G	0.608		3	0.187, 1.010			4,2			221/301	F,S,T,N,P,E,Y,V,M,D,C,I,L
393	G	GLY393:G	0.957		2	0.513, 1.010			3,2			221/301	F,S,T,N,K,E,Y,V,Q,M,C,A,W,H,D,R,G
394	I	ILE394:G	0.154		4	-0.257, 0.187			6,4			221/301	S,A,T,K,P,E,Y,V,M,C,I,L
395	A	ALA395:G	0.449		4	-0.059, 0.513			5,3			221/301	S,A,T,N,K,P,Y,V,H,Q,C,D,I,R,L
396	E	GLU396:G	-0.211		6	-0.568,-0.059			7,5			220/301	A,S,T,N,K,P,E,H,Q,M,D
397	L	LEU397:G	1.279		1	0.513, 1.010			3,2			219/301	A,S,F,T,N,K,E,Y,V,Q,M,D,R,I,L
398	F	PHE398:G	2.190		1	1.010, 2.302			2,1			219/301	S,F,W,N,E,Y,H,M,D,C,I,L
399	E	GLU399:G	0.422		4	-0.059, 0.513			5,3			219/301	F,S,A,T,N,K,Y,E,V,H,Q,M,D,I,R,L
400	P	PRO400:G	-0.700		7	-0.917,-0.568			8,7			218/301	A,S,T,N,P,E,H,Q,R,G,L
401	R	ARG401:G	2.302		1	1.010, 2.302			2,1			216/301	S,A,T,N,P,K,E,V,Q,M,D,R,I,G,L
402	E	GLU402:G	1.019		2	0.513, 1.010			3,2			220/301	S,A,T,N,P,K,E,H,D,I,R,G,L
403	D	ASP403:G	0.441		4	-0.059, 0.513			5,3			220/301	S,T,N,K,E,Y,V,Q,M,L,A,P,D,I,R,G
404	G	GLY404:G	0.211		4	-0.257, 0.513			6,3			215/301	S,T,N,K,Y,E,V,Q,M,L,A,W,P,H,I,R,G
405	S	SER405:G	2.302		1	1.010, 2.302			2,1			209/301	F,S,T,N,K,E,V,Q,C,L,A,W,P,H,D,R,I
406	K	LYS406:G	2.302		1	1.010, 2.302			2,1			208/301	F,S,A,T,N,K,E,V,H,Q,C,D,R,G,L
407	D	ASP407:G	-0.584		7	-0.811,-0.423			8,6			212/301	A,S,T,N,P,K,E,H,Q,D,R,G
408	N	ASN408:G	0.377		4	-0.059, 0.513			5,3			212/301	F,S,N,K,H,Q,D,R,I,G,L
409	I	ILE409:G	0.589		3	0.187, 1.010			4,2			211/301	A,T,V,M,C,D,I,G,L
410	Y	TYR410:G	0.210		4	-0.257, 0.513			6,3			211/301	S,A,F,P,E,Y,V,I,L
411	L	LEU411:G	-0.302		6	-0.568,-0.257			7,6			211/301	F,S,A,T,N,V,C,I,G,L
412	S	SER412:G	-0.953		8	-1.109,-0.917			9,8			211/301	A,F,S,T,P,E,M,D,L
413	R	ARG413:G	0.945		2	0.513, 1.010			3,2			211/301	F,A,S,T,N,P,K,Y,E,H,Q,C,R,G
414	S	SER414:G	-0.965		8	-1.109,-0.917			9,8			211/301	A,S,T,N,K,P,H,Q,C,G
415	Y	TYR415:G	-0.624		7	-0.917,-0.568			8,7			211/301	S,F,W,N,Y,V,M,D,C,L
416	D	ASP416:G	-1.286		9	-1.377,-1.286			9,9			212/301	D,R,G,L,Y
417	A	ALA417:G	-0.489		7	-0.696,-0.423			7,6			212/301	S,A,T,N,P,G,E
418	S	SER418:G	-0.709		7	-0.917,-0.568			8,7			212/301	A,S,T,N,H,Q,M,I,G,L
419	S	SER419:G	-0.806		8	-1.016,-0.696			8,7			212/301	A,S,T,N,P,V,M,D,I,L
420	H	HIS420:G	-1.197		9	-1.377,-1.109			9,9			212/301	H,Q,D,R,Y,L,V
421	F	PHE421:G	-0.927		8	-1.109,-0.811			9,8			212/301	S,H,F,M,T,Y,L
422	E	GLU422:G	-1.003		8	-1.198,-0.917			9,8			212/301	F,A,S,T,N,E,V,Q,D,R
423	S	SER423:G	-0.330		6	-0.568,-0.257			7,6			211/301	A,S,T,N,P,K,H,Q,C,D,G
424	M	MET424:G	-0.519		7	-0.696,-0.423			7,6			211/301	S,A,T,E,V,M,C,D,I,L
425	T	THR425:G	-0.567		7	-0.811,-0.423			8,6			211/301	F,A,S,T,Y,V,C,I,G,L
426	D	ASP426:G	1.900		1	0.513, 2.302			3,1			212/301	S,T,N,K,E,V,Q,M,C,L,A,W,P,H,D,R,G
427	D	ASP427:G	-0.945		8	-1.109,-0.917			9,8			212/301	A,N,Y,E,Q,D,G,L
428	V	VAL428:G	-0.753		7	-0.917,-0.696			8,7			212/301	A,S,T,V,M,C,I,R,G,L
429	K	LYS429:G	0.606		3	0.187, 1.010			4,2			211/301	A,S,K,E,V,H,Q,M,C,I,R,G,L
430	D	ASP430:G	0.587		3	0.187, 1.010			4,2			211/301	A,S,N,K,Y,E,H,Q,D,I,R,G,L
431	I	ILE431:G	0.551		3	0.187, 0.513			4,3			211/301	F,A,M,K,I,G,L,V
432	Y	TYR432:G	-0.029		5	-0.423, 0.187			6,4			207/301	F,W,N,Y,H,M,C,G
433	F	PHE433:G	2.286		1	1.010, 2.302			2,1			202/301	S,F,T,P,K,E,H,Q,D,C,R,L
434	R	ARG434:G	-0.401		6	-0.696,-0.257			7,6			202/301	A,T,N,K,E,H,Q,M,I,R,L
435	V	VAL435:G	0.275		4	-0.059, 0.513			5,3			198/301	A,E,Y,V,M,C,I,G,L
436	T	THR436:G	-0.376		6	-0.696,-0.257			7,6			197/301	F,S,A,W,T,K,E,V,H,M,C,I,L
437	G	GLY437:G	-1.121		9	-1.286,-1.016			9,8			197/301	Q,R,K,G,V
438	H	HIS438:G	1.703		1	0.513, 2.302			3,1			136/301	F,S,A,T,N,K,E,H,Q,R,G
439	P	PRO439:G	2.290		1	1.010, 2.302			2,1			134/301	S,A,T,N,K,P,E,H,Q,D
440	L	LEU440:G	-0.458		7	-0.811,-0.257			8,6			132/301	S,F,K,I,Y,L,V
441	V	VAL441:G	-0.059		5	-0.423, 0.187			6,4			88/301	T,N,K,E,V,Q,M,C,D,I
442	L	LEU442:G	-0.696		7	-1.016,-0.568			8,7			87/301	F,M,I,L,V
443	K	LYS443:G	0.493		3	-0.059, 1.010			5,2			82/301	A,S,T,N,K,E,D,R,L
444	Q	-	2.052		1	1.010, 2.302			2,1			61/301	A,S,T,N,P,K,E,V,Q,G,L
445	R	-	0.271		4	-0.257, 0.513			6,3			59/301	S,K,E,H,M,R,I,L
446	Q	-	2.294		1	1.010, 2.302			2,1			47/301	S,A,P,K,E,V,Q,M,D,R,L
447	E	-	1.862		1	0.513, 2.302			3,1			37/301	S,A,T,N,K,P,E,D,R,L
448	Q	-	2.180		1	1.010, 2.302			2,1			34/301	A,N,K,Y,E,V,Q,M,D,I,R
449	E	-	0.181		4	-0.423, 0.513			6,3			30/301	Q,R,K,L,E
450	K	-	1.173		1	0.187, 2.302			4,1			24/301	Q,D,R,K,E
451	Q	-	0.510		3*	-0.257, 1.010			6,2			18/301	Q,D,E
